# EXCON: a scalable, reproducible Nextflow pipeline for CAFE-based gene EXpansion and CONtraction analysis

**DOI:** 10.64898/2026.09.25.754512

**Authors:** Christopher Wyatt, Fernando Duarte, Alexandra Cerqueira De Araujo, Simon Murray, Cintia Oi, Seirian Sumner

## Abstract

Gene family expansion and contraction analysis is a commonly used approach in evolutionary comparative genomics to identify lineage-specific evolutionary pressures on gene copy/family number. CAFE is one of the most popular tools to measure changes in gene family size, but requires a high level of bioinformatics expertise, manual parameter tuning and preprocessing. Here we present EXCON, an automated, Eco-Flow community-developed Nextflow pipeline that integrates NCBI genome download, annotation quality and format pre-processing, orthologous gene family identification (Orthofinder), ultrametric tree formatting, birth-death modelling (CAFE), and GO enrichment analysis (eggNOG-mapper/TopGO) into a single, portable workflow. EXCON accepts genome assemblies and annotations, supports local, HPC and cloud-based computing environments, and requires minimal user configuration. The pipeline auto-selects appropriate CAFE lambda and error models, and separates high variance orthogroups for separate treatment. Applied to a 24-species primate dataset spanning Catarrhini, Platyrrhini and Strepsirrhini, the pipeline identified 358 rapidly evolving gene families, including a DUX (double homeobox) gene showing repeated, independent copy-number turnover across multiple lineages, consistent with the known instability of the D4Z4 macrosatellite repeat it resides in. EXCON is freely available at https://github.com/Eco-Flow/excon.
