## Supplementary Table S1 for "EXCON: a scalable, reproducible Nextflow pipeline for CAFE-based gene EXpansion and CONtraction analysis": Callithrix_jacchus.internal_stop_codons.tsv

gene_id	action	original_length	kept_length
ND1	longest_orf	318	86
ND2	longest_orf	346	83
COX1	longest_orf	513	115
COX2	longest_orf	229	64
ATP8	longest_orf	68	41
ATP6	longest_orf	226	117
COX3	longest_orf	261	93
ND3	longest_orf	115	53
ND4	longest_orf	458	71
ND5	longest_orf	601	174
ND6	longest_orf	177	125
CYTB	longest_orf	378	106
DAOA	longest_orf	79	53
LOC128929333	longest_orf	1027	506
LOC100390920	longest_orf	633	447
LOC128928111	longest_orf	432	355
LOC144576392	longest_orf	475	379
LOC108590199	longest_orf	321	199
LOC100408406	longest_orf	784	733
ZNF782	longest_orf	565	363
LOC100402581	longest_orf	585	296
LOC118144904	longest_orf	694	329
LOC100896115	longest_orf	2031	877
LOC118145569	longest_orf	775	735
LOC100413368	longest_orf	1320	743
LOC144581819	longest_orf	1143	508
LOC100401560	longest_orf	518	201
IFNE	longest_orf	207	135
LOC100404542	longest_orf	810	654
LOC100398173	longest_orf	1088	316
LOC100401807	longest_orf	1158	870
LOC100385091	longest_orf	1324	596
SPATA31F3	longest_orf	246	130
SPATA31G1	longest_orf	1084	646
LOC100402529	longest_orf	1140	776
LOC100394190	longest_orf	419	211
LOC100395628	longest_orf	578	500
LOC100399250	longest_orf	714	498
LOC108590578	longest_orf	318	262
ZNF883	longest_orf	350	138
OR1B1	longest_orf	317	190
LOC100396477	longest_orf	310	206
OR1K1	longest_orf	314	192
LOC108593362	longest_orf	243	87
LOC108593494	longest_orf	174	139
LOC100413736	longest_orf	473	341
RPL7A	longest_orf	268	135
GLT6D1	longest_orf	283	156
LOC103795704	longest_orf	245	121
LCN12	longest_orf	247	127
DNAJB7	longest_orf	307	228
LHFPL7	longest_orf	212	96
SELENOM	longest_orf	144	97
YWHAH-AS1	longest_orf	233	138
IL17REL	longest_orf	510	458
LOC103790995	longest_orf	1003	649
id-LOC118151416	longest_orf	216	153
LOC103791321	longest_orf	414	164
LOC100407810	longest_orf	626	338
LOC103788045	longest_orf	305	141
LOC100391890	longest_orf	665	449
SPACDR	longest_orf	186	177
LOC118151649	longest_orf	197	185
LOC100412666	longest_orf	609	529
LOC100409442	longest_orf	354	203
DCANP1	longest_orf	348	174
SPINK14	longest_orf	71	64
SPINK13	longest_orf	56	38
GPX3	longest_orf	271	198
LOC118150627	longest_orf	245	208
KIF4B	longest_orf	808	260
LOC118151362	longest_orf	215	140
LOC100894409	longest_orf	323	177
IL3	longest_orf	244	142
CCDC192	longest_orf	292	256
POU5F2	longest_orf	320	274
NAIP	longest_orf	1167	507
IL31RA	longest_orf	758	737
SELENOP	longest_orf	381	201
LOC118151597	longest_orf	257	130
ZDHHC11	longest_orf	397	294
LOC100406904	longest_orf	430	322
DDX60L	longest_orf	1704	1030
LOC118152009	longest_orf	1033	541
LOC100413433	longest_orf	490	297
FGA	longest_orf	928	656
MGAT4D	longest_orf	360	303
LOC144581753	longest_orf	68	32
LOC100389143	longest_orf	136	91
ODAM	longest_orf	273	140
DCAF4L1	longest_orf	401	282
PTTG2	longest_orf	185	136
LOC128931508	longest_orf	145	122
LINC01587	longest_orf	115	68
LOC100895882	longest_orf	317	257
LOC118152384	longest_orf	243	181
LOC100393980	longest_orf	307	184
LOC118153074	longest_orf	200	110
LOC100411905	longest_orf	329	254
TRIM31	longest_orf	313	132
LOC100391423	longest_orf	599	555
LOC100409024	longest_orf	636	431
LOC100405484	longest_orf	366	248
LOC144576530	longest_orf	1052	830
LOC100404131	longest_orf	491	206
PTCRA	longest_orf	276	252
CCDC162P	longest_orf	1011	421
LOC144582272	longest_orf	61	55
TAAR8	longest_orf	337	246
TAAR6	longest_orf	344	148
GJE1	longest_orf	242	134
LOC100896167	longest_orf	291	89
MROH8	longest_orf	865	312
LOC100409113	longest_orf	2005	1243
LOC100385207	longest_orf	196	122
DEFB116	longest_orf	102	68
DEFB127	longest_orf	99	59
ZNF343	longest_orf	594	232
WFDC8	longest_orf	265	149
WFDC9	longest_orf	155	151
LOC100413301	longest_orf	238	140
LOC100413665	longest_orf	955	517
CDH26	longest_orf	736	414
HELZ2	longest_orf	2608	1353
LOC100408746	longest_orf	248	167
BHLHA9	longest_orf	239	222
GLOD4	longest_orf	510	447
TLCD2	longest_orf	386	180
LOC100394020	longest_orf	461	291
EPX	longest_orf	715	445
ALOX15B	longest_orf	675	355
LOC100407110	longest_orf	967	965
ODF4	longest_orf	259	99
MFSD6L	longest_orf	587	348
LOC118153739	longest_orf	253	203
STH	longest_orf	124	73
LOC100408518	longest_orf	719	348
LOC100408274	longest_orf	723	411
HAP1	longest_orf	397	311
PEX12	longest_orf	566	481
CCT6B	longest_orf	536	286
CCL13	longest_orf	111	93
ZNF594	longest_orf	810	611
KIF2B	longest_orf	672	302
GPR179	longest_orf	2337	2126
ARL5C	longest_orf	274	152
LOC118153855	longest_orf	894	586
NAGLU	longest_orf	850	565
ABCA10	longest_orf	1110	526
CD300LB	longest_orf	242	218
LOC103793395	longest_orf	257	172
C5H17orf99	longest_orf	462	334
CEP295NL	longest_orf	552	261
LOC144582916	longest_orf	158	102
SELENOS	longest_orf	190	188
LOC100895978	longest_orf	214	200
LOC100411414	longest_orf	916	499
LOC100389548	longest_orf	550	432
LOC100399207	longest_orf	381	319
ANKAR	longest_orf	1209	684
LOC144576627	longest_orf	832	513
CIRSR	longest_orf	436	389
METAP1D	longest_orf	468	414
LOC144576649	longest_orf	577	437
UPP2	longest_orf	342	181
LOC103790548	longest_orf	371	245
CCDC150	longest_orf	1111	654
C6H2orf66	longest_orf	115	45
LOC100392436	longest_orf	645	400
LOC100389184	longest_orf	216	206
MROH2A	longest_orf	1740	1351
RTP5	longest_orf	647	250
LOC144577213	longest_orf	204	105
LOC100895261	longest_orf	169	119
EBLN1	longest_orf	232	149
LOC118155273	longest_orf	208	125
KIAA1217	longest_orf	1994	1253
LOC128928269	longest_orf	1208	563
LOC100386548	longest_orf	869	711
TTLL10	longest_orf	628	413
C1QTNF12	longest_orf	313	300
LOC103794225	longest_orf	177	136
C7H1orf167	longest_orf	1306	386
PRAMEF12	longest_orf	363	181
LDLRAD2	longest_orf	357	206
SELENON	longest_orf	561	428
SH3BGRL3	longest_orf	223	115
RPA2	longest_orf	343	297
CCDC30	longest_orf	1056	690
CCDC17	longest_orf	655	586
CYP4B1	longest_orf	496	252
DIO1	longest_orf	276	150
IFI44	longest_orf	236	218
SELENOF	longest_orf	342	272
LOC108592425	longest_orf	492	202
LOC100392085	longest_orf	226	178
LOC144577206	longest_orf	302	161
LOC100392073	longest_orf	404	159
LOC118143088	longest_orf	126	106
LOC118143152	longest_orf	578	293
NOX5	longest_orf	527	388
PLA2G4F	longest_orf	617	452
USP50	longest_orf	316	268
KNSTRN	longest_orf	316	307
OR4L1	longest_orf	312	171
OR6S1	longest_orf	330	187
RNASE13	longest_orf	184	144
OR5AU1	longest_orf	325	239
AP1G2	longest_orf	777	651
FSCB	longest_orf	595	237
LOC100387042	longest_orf	330	166
LOC100385096	longest_orf	741	388
GPX2	longest_orf	190	150
LOC103795833	longest_orf	268	185
DIO2	longest_orf	273	132
SERPINA4	longest_orf	427	305
LOC108593567	longest_orf	154	94
DIO3	longest_orf	304	169
ASPG	longest_orf	825	248
id-LOC144577254	longest_orf	125	37
OR10AD1	longest_orf	309	103
H2AJ	longest_orf	120	80
TAS2R9	longest_orf	310	259
GALNT8	longest_orf	471	179
LOC100402498	longest_orf	190	77
LOC118144131	longest_orf	509	374
LOC100397532	longest_orf	317	183
MUC19	longest_orf	8633	7872
LOC118144446	longest_orf	310	174
LOC100395125	longest_orf	302	165
TMDD1	longest_orf	319	278
TSPAN19	longest_orf	248	132
LOC100386562	longest_orf	299	260
DEPDC4	longest_orf	694	272
LOC128928602	longest_orf	272	206
TXNRD1	longest_orf	651	649
LOC103795416	longest_orf	139	117
LOC100388841	longest_orf	886	734
LOC108593239	longest_orf	277	208
LOC100404071	longest_orf	559	409
LOC108587702	longest_orf	217	119
CLDN25	longest_orf	227	181
LOC100404921	longest_orf	230	196
PATE3	longest_orf	97	87
CDON	longest_orf	1286	1229
TP53AIP1	longest_orf	123	64
TUBB8	longest_orf	289	184
LOC118145664	longest_orf	260	148
MTNR1B	longest_orf	437	222
TRIM77	longest_orf	518	258
LOC100407715	longest_orf	315	181
LOC100409174	longest_orf	316	214
LOC100387285	longest_orf	318	174
UBQLNL	longest_orf	528	311
LOC100396328	longest_orf	329	211
OVCH2	longest_orf	574	302
NCR3LG1	longest_orf	423	357
LOC100396448	longest_orf	732	562
DCDC5	longest_orf	922	698
LOC103796294	longest_orf	235	144
LOC100415150	longest_orf	323	240
LOC103796324	longest_orf	327	274
SELENOH	longest_orf	122	78
FAM111B	longest_orf	724	479
MS4A3	longest_orf	209	190
ZP1	longest_orf	718	213
MYEOV	longest_orf	310	142
LOC144578005	longest_orf	321	244
SYT8	longest_orf	394	234
LOC100896098	longest_orf	415	248
LOC118143563	longest_orf	232	99
LOC108592829	longest_orf	564	503
MRM3	longest_orf	225	85
PEG10	longest_orf	784	401
TAS2R60	longest_orf	317	208
TAS2R39	longest_orf	350	316
id-LOC118143762	longest_orf	171	100
id-LOC100896509	longest_orf	173	54
TAS2R16	longest_orf	292	265
CEMP1	longest_orf	263	111
MSRB1	longest_orf	116	94
LOC144578553	longest_orf	458	400
LOC100398999	longest_orf	458	400
ZSCAN32	longest_orf	687	381
LOC100391236	longest_orf	1965	405
LOC100397182	longest_orf	267	221
LOC108587803	longest_orf	307	274
SEPHS2	longest_orf	447	384
SLC5A2	longest_orf	698	619
ZNF487	longest_orf	474	240
FAM170B	longest_orf	284	211
LOC100393932	longest_orf	498	255
LOC144578803	longest_orf	680	670
LOC118142821	longest_orf	144	125
KLLN	longest_orf	260	224
LIPK	longest_orf	403	361
IFIT1B	longest_orf	517	275
ACSM6	longest_orf	472	110
AS3MT	longest_orf	478	316
LOC100406390	longest_orf	898	630
LOC128929348	longest_orf	822	487
LOC128928148	longest_orf	689	325
LOC100391820	longest_orf	386	224
LRRC27	longest_orf	477	298
LOC108587815	longest_orf	981	763
LOC103787422	longest_orf	278	264
LOC100409545	longest_orf	528	438
HAVCR1	longest_orf	324	160
LOC100407488	longest_orf	657	436
LOC100397645	longest_orf	760	702
LOC103787629	longest_orf	512	498
ZBTB7C-AS2	longest_orf	170	110
LOC100896534	longest_orf	133	58
C14H2orf15	longest_orf	91	64
LOC100408327	longest_orf	321	84
LOC100410141	longest_orf	814	436
LOC108588175	longest_orf	225	143
LOC144579236	longest_orf	472	288
LOC144579117	longest_orf	264	234
LOC144579145	longest_orf	366	301
LOC100407493	longest_orf	534	265
NT5DC4	longest_orf	445	187
ACOXL	longest_orf	635	495
IL36A	longest_orf	154	110
LOC100389481	longest_orf	969	953
NLRC4	longest_orf	238	184
LOC118147179	longest_orf	1440	502
SPATA31H1	longest_orf	2383	774
SELENOI	longest_orf	397	386
ALLC	longest_orf	465	150
LOC128931037	longest_orf	819	402
KCNMB3	longest_orf	290	174
LOC100400697	longest_orf	832	367
THPO	longest_orf	499	377
UTS2B	longest_orf	159	81
ZNF662	longest_orf	497	426
TGM4	longest_orf	678	297
ZNF589	longest_orf	399	232
GPX1	longest_orf	202	154
SPCS1	longest_orf	193	138
SELENOK	longest_orf	94	91
LOC100392865	longest_orf	594	411
EBLN2	longest_orf	394	285
LOC103788347	longest_orf	375	333
ASB14	longest_orf	392	230
LOC100396613	longest_orf	201	187
LOC100895618	longest_orf	496	288
LOC128929779	longest_orf	316	206
LOC100398301	longest_orf	307	250
LOC108588546	longest_orf	95	72
CD96	longest_orf	605	407
LOC100394201	longest_orf	482	413
LOC100391647	longest_orf	776	491
LOC100410039	longest_orf	548	268
LOC100414104	longest_orf	1058	843
LOC100408043	longest_orf	693	374
LOC100403328	longest_orf	1063	639
LOC100403374	longest_orf	1895	441
LOC128929857	longest_orf	357	165
LOC103788591	longest_orf	200	82
LOC144579688	longest_orf	1256	789
DCAF13	longest_orf	597	457
LOC100385770	longest_orf	364	290
LOC100398780	longest_orf	569	388
LOC100399258	longest_orf	354	302
LOC100396816	longest_orf	760	437
LOC144580005	longest_orf	760	437
LOC100400114	longest_orf	244	177
SELENOT	longest_orf	195	146
LOC100386528	longest_orf	468	284
LOC100404960	longest_orf	334	194
LOC103788897	longest_orf	186	131
APRG1	longest_orf	286	206
SLC22A14	longest_orf	624	300
TTC21A	longest_orf	1399	1231
ZNF619	longest_orf	653	412
LOC128931118	longest_orf	1339	654
LOC100385154	longest_orf	181	157
LOC128930125	longest_orf	760	388
LOC128930170	longest_orf	307	200
LOC144580197	longest_orf	137	130
S100A8	longest_orf	113	95
S100A5	longest_orf	93	73
LOC103789018	longest_orf	305	231
LOC100393969	longest_orf	567	341
FCRL2	longest_orf	507	427
PYDC5	longest_orf	117	65
FCRL6	longest_orf	416	298
LOC100399394	longest_orf	160	148
LOC118149197	longest_orf	382	291
HHIPL2	longest_orf	724	427
LOC144580348	longest_orf	1230	436
LOC100398204	longest_orf	340	203
LOC100406231	longest_orf	841	453
KISS1	longest_orf	130	114
LEMD1	longest_orf	107	38
CR1	longest_orf	1869	1798
LOC100386064	longest_orf	1793	1058
OR14A2	longest_orf	313	140
LOC118149443	longest_orf	182	74
ABCC12	longest_orf	1480	514
CES5A	longest_orf	562	478
LOC103789482	longest_orf	166	89
LOC118149716	longest_orf	388	273
CIBAR2	longest_orf	320	272
KRTAP21-3	longest_orf	54	28
ETS2	longest_orf	619	495
LOC100386511	longest_orf	326	213
GPX4	longest_orf	234	124
LOC103789714	longest_orf	265	152
ZFR2	longest_orf	1135	466
SLC25A41	longest_orf	377	219
LOC100402324	longest_orf	862	544
ZNF846	longest_orf	411	385
LOC100409595	longest_orf	748	586
LOC100413539	longest_orf	524	390
LOC100404743	longest_orf	357	266
LOC100412367	longest_orf	360	280
LOC100410434	longest_orf	528	270
LOC144580914	longest_orf	573	557
LOC100409352	longest_orf	1169	752
LOC100414379	longest_orf	1233	1158
LOC100406344	longest_orf	1133	768
LOC118150183	longest_orf	362	271
LOC100415703	longest_orf	854	371
LOC108590234	longest_orf	938	890
LOC100402749	longest_orf	889	350
U2AF1L4	longest_orf	252	129
ZNF573	longest_orf	596	231
ZNF875	longest_orf	691	433
IFNL1	longest_orf	202	191
SELENOV	longest_orf	337	263
ZNF780A	longest_orf	883	763
LOC100388701	longest_orf	489	413
LOC128930452	longest_orf	446	321
SELENOW	longest_orf	87	74
ELSPBP1	longest_orf	241	102
LOC100397863	longest_orf	589	559
ADM5	longest_orf	166	89
LOC100395313	longest_orf	454	430
LOC100402826	longest_orf	248	238
LOC100409358	longest_orf	385	247
FPR1	longest_orf	370	238
LOC103790058	longest_orf	1088	774
LAIR1	longest_orf	259	189
VN1R1	longest_orf	313	232
ZNF135	longest_orf	681	497
ZNF544	longest_orf	679	448
DDX53	longest_orf	628	458
LOC100397126	longest_orf	248	196
FAM47C	longest_orf	987	776
FTHL18	longest_orf	387	332
LOC118150601	longest_orf	387	332
ZNF630	longest_orf	654	308
LOC100389646	longest_orf	1219	385
RTL3	longest_orf	471	234
SATL1	longest_orf	599	201
LOC100398466	longest_orf	276	264
SERPINA7	longest_orf	425	238
NCBP2L	longest_orf	154	121
LOC144581077	longest_orf	106	99
LOC103790353	longest_orf	344	190
LOC100404519	longest_orf	306	186
LOC118150512	longest_orf	953	749
LOC144581067	longest_orf	1058	854
LOC100400165	longest_orf	390	186
SPANXN4	longest_orf	144	80
MAGEA11	longest_orf	413	218
PNMA6A	longest_orf	363	219
PNCK	longest_orf	604	284
LOC128930628	longest_orf	293	188
TEX28	longest_orf	416	351
LOC100401252	longest_orf	446	301
LOC128930751	longest_orf	380	184
LOC128930739	longest_orf	380	184
LOC128930754	longest_orf	380	184
