## Supplementary Table S1 for "EXCON: a scalable, reproducible Nextflow pipeline for CAFE-based gene EXpansion and CONtraction analysis": Chlorocebus_sabaeus.internal_stop_codons.tsv

gene_id	action	original_length	kept_length
KEG30_p13	longest_orf	318	104
KEG30_p12	longest_orf	347	53
KEG30_p11	longest_orf	513	59
KEG30_p10	longest_orf	227	64
KEG30_p09	longest_orf	66	41
KEG30_p08	longest_orf	226	117
KEG30_p07	longest_orf	261	93
KEG30_p06	longest_orf	113	80
KEG30_p04	longest_orf	459	71
KEG30_p03	longest_orf	602	174
KEG30_p01	longest_orf	380	106
MUC5AC	longest_orf	3681	2794
LOC103241812	longest_orf	246	189
LOC103241837	longest_orf	335	225
PPP1R14B	longest_orf	198	173
LBHD1	longest_orf	225	136
LOC103235168	longest_orf	312	296
SELENOH	longest_orf	122	78
OR9G1	longest_orf	321	255
LOC103235814	longest_orf	346	326
OR4X1	longest_orf	307	155
LOC103236863	longest_orf	235	139
LOC103237230	longest_orf	157	121
C1H11orf16	longest_orf	465	296
LOC140713175	longest_orf	311	163
LOC103241222	longest_orf	172	131
OR6A2	longest_orf	330	225
OR56B4	longest_orf	340	229
LOC103241659	longest_orf	326	316
LOC119624262	longest_orf	323	223
LOC103241694	longest_orf	312	223
LOC103247870	longest_orf	315	209
LOC103248910	longest_orf	343	300
LOC103247878	longest_orf	316	197
LOC119626624	longest_orf	318	159
UBQLNL	longest_orf	550	317
LOC103247893	longest_orf	314	188
LOC103247883	longest_orf	307	163
LOC103247919	longest_orf	308	224
LOC103247923	longest_orf	315	227
OR51A7	longest_orf	311	273
LOC103247934	longest_orf	316	187
LOC119626480	longest_orf	314	157
OR52R1	longest_orf	314	271
OR52I2	longest_orf	307	301
OR52B4	longest_orf	312	198
NEU3	longest_orf	625	557
LOC103232614	longest_orf	291	170
LOC103248923	longest_orf	1328	229
PLET1	longest_orf	206	128
ANKK1	longest_orf	828	521
OR8D4	longest_orf	313	247
LOC103248765	longest_orf	290	235
LOC103244909	longest_orf	312	180
PYGB	longest_orf	763	386
LOC103248287	longest_orf	196	121
MYH7B	longest_orf	2015	1957
LOC119623791	longest_orf	593	236
C2H20orf173	longest_orf	274	179
LOC119618631	longest_orf	688	556
LOC103220863	longest_orf	943	646
LOC140708537	longest_orf	356	238
LOC103215442	longest_orf	535	424
LOC119622814	longest_orf	1017	914
CSTL1	longest_orf	145	117
LOC103247565	longest_orf	547	424
LOC140709655	longest_orf	453	302
LOC103247049	longest_orf	1394	937
FER1L4	longest_orf	2008	1128
CFAP298	longest_orf	486	383
KRTAP19-8	longest_orf	63	49
KRTAP20-4	longest_orf	41	27
KRTAP15-1	longest_orf	137	134
LOC103220903	longest_orf	232	215
KRTAP10-12	longest_orf	223	100
KCNRG	longest_orf	270	199
LOC103214549	longest_orf	668	362
SERPINE3	longest_orf	425	400
FAM81B	longest_orf	452	440
LOC140711539	longest_orf	1317	191
SELENOP	longest_orf	381	201
LOC103215133	longest_orf	286	227
LOC103215006	longest_orf	241	130
IRX2-DT	longest_orf	245	130
GREP1	longest_orf	510	291
LOC103227124	longest_orf	269	252
LOC103231714	longest_orf	271	160
ACSM1	longest_orf	577	424
SEPHS2	longest_orf	451	388
LOC140711671	longest_orf	162	146
PYDC1	longest_orf	90	57
LOC119623274	longest_orf	289	198
LOC119627696	longest_orf	987	375
CCL17	longest_orf	155	91
LOC103233120	longest_orf	209	142
CES4A	longest_orf	569	363
LOC103233177	longest_orf	96	36
MVD	longest_orf	409	353
CENPBD1	longest_orf	192	127
LOC103235424	longest_orf	629	464
NLRP5	longest_orf	1148	1023
LOC103235275	longest_orf	542	511
LENG9	longest_orf	478	225
LOC119621703	longest_orf	914	858
ZNF701	longest_orf	470	255
TPRX2	longest_orf	313	292
LOC103234853	longest_orf	188	141
IGSF23	longest_orf	194	100
SELENOV	longest_orf	350	276
PMIS2	longest_orf	133	79
ZNF30	longest_orf	530	451
CEBPG	longest_orf	306	266
LOC103247084	longest_orf	698	407
LOC103234301	longest_orf	1047	1011
LOC103234290	longest_orf	530	404
LOC103234284	longest_orf	631	585
LOC119622657	longest_orf	176	133
LOC103234399	longest_orf	808	755
LOC103234282	longest_orf	669	416
LOC119622662	longest_orf	546	532
LOC103234253	longest_orf	80	65
LOC103234261	longest_orf	702	615
LOC103234279	longest_orf	865	578
LOC103234249	longest_orf	871	427
GNG14	longest_orf	143	96
LOC103233944	longest_orf	740	588
ZNF846	longest_orf	533	428
LOC103233851	longest_orf	14833	11875
LOC103247077	longest_orf	285	169
LOC103233794	longest_orf	224	114
CREB3L3	longest_orf	490	340
LOC103234326	longest_orf	162	102
LOC119622435	longest_orf	210	116
LOC103233629	longest_orf	156	111
GPX4	longest_orf	381	256
LOC140712062	longest_orf	302	182
LOC119621068	longest_orf	501	314
LOC103236134	longest_orf	737	596
IQCM	longest_orf	509	345
LOC103236405	longest_orf	448	393
LOC103236738	longest_orf	606	416
LOC119619667	longest_orf	305	220
LOC103215471	longest_orf	402	201
LOC103215724	longest_orf	158	80
LOC103236753	longest_orf	541	482
LOC140712306	longest_orf	278	158
DCAF13	longest_orf	595	553
LY6S	longest_orf	248	48
LOC119624814	longest_orf	207	68
LOC140712342	longest_orf	280	194
LOC140712349	longest_orf	636	363
EBLN1	longest_orf	490	326
LOC103238073	longest_orf	548	441
LOC119619987	longest_orf	436	345
LOC103238151	longest_orf	866	469
LOC140712458	longest_orf	1128	619
LOC103215739	longest_orf	1771	1542
LOC103215813	longest_orf	328	311
LOC103215806	longest_orf	738	566
LOC103215799	longest_orf	112	41
LOC103215858	longest_orf	724	309
LOC103247559	longest_orf	460	268
LOC119627888	longest_orf	686	626
LOC103215961	longest_orf	143	76
LOC140712467	longest_orf	267	252
LOC103216132	longest_orf	222	142
LOC103216203	longest_orf	329	306
LOC103216276	longest_orf	574	524
CC2D2B	longest_orf	1432	903
C9H10orf95	longest_orf	215	164
LOC103216524	longest_orf	1095	450
ARMS2	longest_orf	114	77
SPADH	longest_orf	137	87
LOC119622886	longest_orf	715	481
LOC103215751	longest_orf	1008	732
LOC140712643	longest_orf	183	125
G6PC2	longest_orf	387	336
LOC140712631	longest_orf	195	103
METAP1D	longest_orf	469	346
LOC103217369	longest_orf	56	33
LOC140712582	longest_orf	377	295
KCNE4	longest_orf	221	208
SP140L	longest_orf	602	454
SNORC	longest_orf	167	108
SPSB2	longest_orf	261	160
NANOGNB	longest_orf	176	130
KLRC4	longest_orf	157	137
LOC119621282	longest_orf	208	150
LOC103218612	longest_orf	309	188
LOC103218619	longest_orf	309	156
MUC19	longest_orf	7880	7368
LOC103238197	longest_orf	381	223
OR10AD1	longest_orf	307	257
ANP32D	longest_orf	265	148
LOC119623890	longest_orf	493	334
LOC103238466	longest_orf	328	212
DEPDC4	longest_orf	500	210
LOC103239416	longest_orf	271	209
LOC119624167	longest_orf	284	164
LOC103219750	longest_orf	1411	1396
LOC140712911	longest_orf	218	78
LOC103219649	longest_orf	1407	513
LOC103219650	longest_orf	920	666
CYP1D1	longest_orf	537	514
LOC103219094	longest_orf	702	507
LOC103218947	longest_orf	146	131
LOC119618546	longest_orf	177	155
LOC103218887	longest_orf	315	154
LOC103239917	longest_orf	314	164
OR1K1	longest_orf	315	236
LOC103239823	longest_orf	191	99
LOC119622759	longest_orf	200	184
LOC103239624	longest_orf	203	180
LCNL1	longest_orf	169	96
LOC103241033	longest_orf	339	236
LOC140713262	longest_orf	341	216
CCDC162P	longest_orf	592	555
TAAR9	longest_orf	356	332
TAAR8	longest_orf	341	99
TAAR2	longest_orf	306	278
LOC103240352	longest_orf	508	188
PBOV1	longest_orf	133	81
GJE1	longest_orf	208	159
LOC119625374	longest_orf	57	54
LOC140713202	longest_orf	651	274
OSR1	longest_orf	333	267
LOC103220723	longest_orf	579	298
SELENOI	longest_orf	397	386
LOC119627108	longest_orf	75	54
C14H2orf78	longest_orf	930	924
LOC103219990	longest_orf	175	150
NT5DC4	longest_orf	534	214
LOC103241225	longest_orf	294	213
LOC119620745	longest_orf	573	330
LOC103221320	longest_orf	427	351
FHL1	longest_orf	277	203
LOC103221304	longest_orf	356	343
LOC103241384	longest_orf	229	108
SELENOT	longest_orf	195	146
LOC103241594	longest_orf	109	91
ZNF860	longest_orf	910	345
LOC119620259	longest_orf	450	413
CCDC92B	longest_orf	117	94
LOC103242144	longest_orf	329	189
LOC103242145	longest_orf	339	259
GLTPD2	longest_orf	328	178
ZNF594	longest_orf	761	589
LOC103242385	longest_orf	1959	1536
CCDC144A	longest_orf	534	521
TBC1D28	longest_orf	210	125
LOC140708710	longest_orf	241	110
LOC103247502	longest_orf	708	448
LOC103247132	longest_orf	571	497
LOC103226761	longest_orf	432	372
LOC140708754	longest_orf	580	457
LOC140708711	longest_orf	692	435
LOC103247509	longest_orf	1021	567
LOC103243827	longest_orf	646	419
LOC103242975	longest_orf	252	150
LOC119622063	longest_orf	243	157
LRRC37A3	longest_orf	645	324
LOC103243187	longest_orf	359	307
LOC103243189	longest_orf	508	274
PRR29	longest_orf	196	101
LOC119623292	longest_orf	127	85
LOC103243233	longest_orf	781	276
LOC103243332	longest_orf	205	107
KLHL10	longest_orf	614	608
HAP1	longest_orf	546	259
LOC103243487	longest_orf	220	200
GSDMB	longest_orf	424	217
ARL5C	longest_orf	228	78
PRAC2	longest_orf	140	107
IGF2BP1	longest_orf	599	414
LOC140708743	longest_orf	193	112
LOC140708556	longest_orf	605	208
LOC103221925	longest_orf	314	175
ZSCAN26	longest_orf	449	366
GPX6	longest_orf	257	148
PSORS1C1	longest_orf	101	53
LOC103221786	longest_orf	412	366
LOC103221783	longest_orf	534	266
LOC119626743	longest_orf	226	179
PEX39	longest_orf	102	96
PTCRA	longest_orf	281	204
LOC103221445	longest_orf	329	195
DEFB112	longest_orf	113	83
LOC119622885	longest_orf	561	374
LOC140708975	longest_orf	491	390
SMIM21	longest_orf	104	88
LOC103244188	longest_orf	174	60
LOC119618603	longest_orf	547	371
LOC103222442	longest_orf	103	77
ZBTB7C-AS2	longest_orf	203	160
ZNF396	longest_orf	334	162
ADCYAP1	longest_orf	337	278
TGIF1	longest_orf	389	280
SELENOO	longest_orf	671	668
SMC1B	longest_orf	1242	810
LOC103223638	longest_orf	381	211
LOC103223202	longest_orf	228	191
SELENOM	longest_orf	145	97
LOC103223039	longest_orf	247	198
LOC140709204	longest_orf	798	580
LOC103217752	longest_orf	618	524
LOC140709186	longest_orf	225	113
LOC140709187	longest_orf	342	202
GP1BB	longest_orf	410	298
GAB4	longest_orf	638	562
LOC103247865	longest_orf	572	341
SPATA46	longest_orf	413	251
HSPA6	longest_orf	639	338
ITLN2	longest_orf	318	133
OR10J5	longest_orf	307	200
LOC103223935	longest_orf	464	259
TCHHL1	longest_orf	900	819
LOC103247195	longest_orf	253	159
LOC103247220	longest_orf	362	179
CHIA	longest_orf	486	393
LOC103225889	longest_orf	875	525
LOC103224327	longest_orf	640	555
LOC103225900	longest_orf	1003	556
SELENOF	longest_orf	165	95
TNNI3K	longest_orf	631	611
FYB2	longest_orf	764	726
DIO1	longest_orf	249	125
LOC140709248	longest_orf	422	257
CYP4A22	longest_orf	358	257
LOC103225950	longest_orf	750	357
SELENOW	longest_orf	88	77
SMPDL3B	longest_orf	441	299
RPA2	longest_orf	343	287
LOC103225303	longest_orf	148	95
SELENON	longest_orf	556	427
LOC103225515	longest_orf	174	103
LOC119618265	longest_orf	623	500
SPATA21	longest_orf	447	430
LOC103225572	longest_orf	472	308
C20H1orf167	longest_orf	1447	1322
LOC103225636	longest_orf	166	118
LOC140709329	longest_orf	518	472
LOC103232659	longest_orf	603	536
LOC119622725	longest_orf	499	255
LOC140708587	longest_orf	1202	835
LOC103227347	longest_orf	306	176
LOC103226425	longest_orf	224	119
LOC119623638	longest_orf	327	176
PEG10	longest_orf	784	401
LOC103227388	longest_orf	580	446
CDHR3	longest_orf	884	406
LOC103227045	longest_orf	310	300
OR9A2	longest_orf	309	177
OR2A7	longest_orf	309	172
C21H7orf33	longest_orf	177	121
GALNTL5	longest_orf	440	231
DHFR2	longest_orf	186	113
RETNLB	longest_orf	163	89
DPPA4	longest_orf	294	285
ZNF80	longest_orf	293	184
PRR23E	longest_orf	250	200
LOC103228656	longest_orf	940	657
LOC103228655	longest_orf	565	195
LOC103227995	longest_orf	206	169
SNTN	longest_orf	177	148
SELENOK	longest_orf	94	91
LOC103227760	longest_orf	246	167
CDHR4	longest_orf	860	461
GPX1	longest_orf	201	154
LOC140709890	longest_orf	280	194
LOC103244934	longest_orf	154	86
C23H5orf52	longest_orf	215	199
NMUR2	longest_orf	412	400
GPX3	longest_orf	226	153
IRGM	longest_orf	210	144
LOC140709912	longest_orf	133	67
DCANP1	longest_orf	243	94
LOC140709996	longest_orf	184	152
LOC103228816	longest_orf	335	78
LOC140710150	longest_orf	231	205
LOC140710005	longest_orf	476	430
JKAMP	longest_orf	418	311
GPX2	longest_orf	190	150
LOC103229258	longest_orf	720	578
LOC103229266	longest_orf	742	382
LOC140710008	longest_orf	217	200
LOC103229906	longest_orf	596	416
DIO2	longest_orf	309	132
DIO3	longest_orf	304	169
id-LOC119622920	longest_orf	171	51
id-LOC119622810	longest_orf	189	164
id-LOC140710016	longest_orf	181	149
LOC103230137	longest_orf	177	94
LOC140710299	longest_orf	270	199
LOC103230954	longest_orf	312	264
LOC103246115	longest_orf	657	499
LOC119628111	longest_orf	635	477
LOC103232846	longest_orf	936	501
LINC02694	longest_orf	181	120
LOC103245737	longest_orf	449	237
SLC28A2	longest_orf	658	227
HIGD2B	longest_orf	100	49
CYP1A2	longest_orf	605	428
LOC140710405	longest_orf	1413	848
LOC103245264	longest_orf	479	316
SAXO2	longest_orf	464	280
YIPF7	longest_orf	261	162
LOC103246546	longest_orf	973	686
LOC119622945	longest_orf	280	194
METTL27	longest_orf	239	207
LOC103246941	longest_orf	345	275
LOC119623374	longest_orf	1636	1081
LOC140710600	longest_orf	252	102
LOC140710641	longest_orf	254	137
LOC103231312	longest_orf	338	290
LOC103231210	longest_orf	155	74
LOC103231504	longest_orf	422	226
LOC103231493	longest_orf	1431	838
LOC119620872	longest_orf	540	327
LOC119620979	longest_orf	351	286
EOLA1	longest_orf	217	110
LOC103232688	longest_orf	215	114
KIAA1210	longest_orf	1571	1252
ZCCHC18	longest_orf	434	221
LOC103232374	longest_orf	593	434
LOC103232276	longest_orf	303	242
RTL3	longest_orf	475	291
LOC103232204	longest_orf	425	307
LOC103232174	longest_orf	165	131
LOC103232155	longest_orf	167	124
LOC140708571	longest_orf	258	160
LOC119622589	longest_orf	129	111
LOC103232922	longest_orf	338	300
MPC1L	longest_orf	142	68
LOC103247468	longest_orf	200	147
LOC103247473	longest_orf	183	128
LOC103231710	longest_orf	403	364
LOC140710946	longest_orf	495	267
LOC140711122	longest_orf	579	329
LOC119618216	longest_orf	709	332
LOC140711141	longest_orf	713	332
LOC140711131	longest_orf	529	270
LOC140711138	longest_orf	709	332
LOC103215310	longest_orf	466	351
LOC140711144	longest_orf	755	332
LOC140711167	longest_orf	702	325
LOC140711173	longest_orf	582	481
LOC119623631	longest_orf	661	388
LOC140711197	longest_orf	495	267
LOC140711225	longest_orf	575	325
