## Supplementary Table S1 for "EXCON: a scalable, reproducible Nextflow pipeline for CAFE-based gene EXpansion and CONtraction analysis": Eulemur_rufifrons.internal_stop_codons.tsv

gene_id	action	original_length	kept_length
SPEGNB	longest_orf	238	130
TUBA4A	longest_orf	280	160
C1H2orf66	longest_orf	98	60
LOC138387328	longest_orf	665	636
NANOGNB	longest_orf	58	45
LOC138387475	longest_orf	1097	902
SLC5A5	longest_orf	642	507
LOC138388470	longest_orf	327	211
GNG14	longest_orf	105	67
LOC138400304	longest_orf	644	641
LOC138397224	longest_orf	549	346
OR7C2	longest_orf	346	240
CCDC159	longest_orf	295	289
LOC138397341	longest_orf	320	240
ZNF560	longest_orf	714	655
MUC16	longest_orf	12722	12548
LOC138390616	longest_orf	2289	1713
ZNRF4	longest_orf	493	419
GPX4	longest_orf	235	124
ABCA7	longest_orf	2152	1092
GRAMD2A	longest_orf	327	238
LOC138375271	longest_orf	105	65
CILP	longest_orf	1170	1162
DUOX2	longest_orf	1544	946
EPB42	longest_orf	692	360
LOC138398193	longest_orf	363	225
LOC138398216	longest_orf	926	457
LOC138398276	longest_orf	203	113
LOC138398282	longest_orf	203	113
CIROP	longest_orf	723	408
GPX2	longest_orf	190	150
LOC138398594	longest_orf	383	221
LOC138398607	longest_orf	250	139
LOC138398617	longest_orf	333	146
ISM2	longest_orf	667	505
DIO2	longest_orf	300	161
DGLUCY	longest_orf	543	494
NDUFB1	longest_orf	106	76
DIO3	longest_orf	304	169
id-LOC138380925	longest_orf	340	66
id-LOC138398866	longest_orf	124	102
LOC138381889	longest_orf	327	180
AGBL1	longest_orf	1027	953
PGPEP1L	longest_orf	296	226
TRPM1	longest_orf	1643	1641
LOC138381528	longest_orf	202	144
ZNF251	longest_orf	660	655
LOC138381388	longest_orf	388	369
LOC138382890	longest_orf	1186	592
LOC138382511	longest_orf	321	185
LOC138382433	longest_orf	879	455
ERICH6B	longest_orf	1024	837
MRPS31	longest_orf	393	350
ZAR1L	longest_orf	317	213
LOC138382484	longest_orf	203	177
LOC138383196	longest_orf	568	323
LOC138383627	longest_orf	313	171
VSIG10L2	longest_orf	1022	330
LOC138383660	longest_orf	1563	1548
HEPN1	longest_orf	61	36
LOC138384791	longest_orf	762	684
LOC138384821	longest_orf	1350	619
LOC138384825	longest_orf	193	133
XNDC1N	longest_orf	1260	885
LOC138384836	longest_orf	315	227
LOC138384103	longest_orf	311	223
LOC138384866	longest_orf	325	276
LOC138384872	longest_orf	316	226
IGSF22	longest_orf	1313	1026
LOC138384906	longest_orf	286	221
LOC138384935	longest_orf	313	308
LOC138384939	longest_orf	357	194
LOC138384463	longest_orf	314	161
LOC138384957	longest_orf	344	330
LOC138384959	longest_orf	362	319
SMTNL1	longest_orf	502	257
SELENOH	longest_orf	122	78
LOC138384997	longest_orf	314	176
FADS3	longest_orf	448	301
LOC138385039	longest_orf	373	202
SYT8	longest_orf	412	248
PANO1	longest_orf	336	188
NLRP6	longest_orf	1369	729
NCAM2	longest_orf	862	855
SAMSN1	longest_orf	673	514
HHLA2	longest_orf	414	321
MORC1	longest_orf	1043	727
ARGFX	longest_orf	249	200
LOC138386442	longest_orf	407	364
SUCNR1	longest_orf	337	317
SELENOT	longest_orf	195	146
RBP1	longest_orf	200	153
LOC138385825	longest_orf	296	249
TGM4	longest_orf	494	443
LOC138386854	longest_orf	369	314
CRIPTO	longest_orf	195	112
FBXW12	longest_orf	435	334
LOC138385834	longest_orf	221	114
GPX1	longest_orf	194	148
SELENOK	longest_orf	94	91
SPATA12	longest_orf	221	88
LOC138385860	longest_orf	367	157
LOC138385864	longest_orf	229	107
LOC138387083	longest_orf	315	159
LOC138385875	longest_orf	267	122
OR2Y1	longest_orf	305	113
LOC138385877	longest_orf	589	195
LOC138385879	longest_orf	589	195
LOC138385880	longest_orf	408	225
LOC138385884	longest_orf	1166	680
ZNF169	longest_orf	454	325
LOC138385894	longest_orf	455	306
LOC138385895	longest_orf	426	277
LOC138385900	longest_orf	163	84
LOC138385917	longest_orf	748	580
LOC138387143	longest_orf	395	219
LOC138385925	longest_orf	274	109
PRXL2C	longest_orf	364	248
LOC138385936	longest_orf	418	234
LOC138387185	longest_orf	576	291
LOC138385940	longest_orf	348	183
LOC138388355	longest_orf	523	514
LOC138385950	longest_orf	484	289
LOC138387329	longest_orf	187	99
TOMM5	longest_orf	88	71
LOC138387461	longest_orf	596	542
CCDC187	longest_orf	2906	2857
LOC138390248	longest_orf	637	429
SELENON	longest_orf	591	335
RHBDL2	longest_orf	381	347
SLFNL1	longest_orf	415	401
DIO1	longest_orf	249	125
DNAI4	longest_orf	847	820
SELENOF	longest_orf	165	95
LOC138390305	longest_orf	502	487
BRDT	longest_orf	948	691
LOC138390310	longest_orf	315	217
SELP	longest_orf	855	559
C8H1orf105	longest_orf	173	104
HSPA6	longest_orf	642	617
MPZ	longest_orf	312	248
LOC138389834	longest_orf	316	151
LOC138390326	longest_orf	323	229
LOC138389860	longest_orf	308	267
LOC138390327	longest_orf	310	198
LOC138389869	longest_orf	407	321
LOC138390347	longest_orf	269	232
FCRL3	longest_orf	524	469
SH2D2A	longest_orf	391	324
LCE6A	longest_orf	116	77
TAFA3	longest_orf	169	158
TMIGD3	longest_orf	264	228
LOC138390391	longest_orf	376	243
LOC138392603	longest_orf	232	174
TLCD2	longest_orf	314	170
LOC138391952	longest_orf	158	109
EVI2A	longest_orf	235	230
SLFN12	longest_orf	580	400
LOC138392354	longest_orf	850	658
HEATR9	longest_orf	603	593
CCL16	longest_orf	119	72
LOC138391964	longest_orf	256	201
TTLL6	longest_orf	893	784
ARHGAP27	longest_orf	864	448
LOC138392401	longest_orf	737	654
DCANP1	longest_orf	204	154
EIF4EBP3	longest_orf	98	56
LOC138393282	longest_orf	801	673
ZFP42	longest_orf	383	279
HAVCR1	longest_orf	304	263
GPX3	longest_orf	232	150
ZNF300	longest_orf	604	513
LOC138393265	longest_orf	494	464
LOC138393563	longest_orf	484	404
ESCO2	longest_orf	606	587
C12H8orf48	longest_orf	331	288
KCNU1	longest_orf	1136	1014
LOC138393684	longest_orf	559	437
LOC138393912	longest_orf	428	353
LOC138394005	longest_orf	855	433
LOC138394597	longest_orf	400	199
ZAN	longest_orf	2662	2463
GAL3ST4	longest_orf	498	455
MYH16	longest_orf	1726	1083
C14H16orf82	longest_orf	315	275
TMC5	longest_orf	1008	743
LOC138394078	longest_orf	3263	1099
ZSCAN32	longest_orf	713	455
MSRB1	longest_orf	116	94
LOC138395621	longest_orf	480	297
C15H6orf136	longest_orf	494	347
TNXB	longest_orf	4315	2574
KIFC1	longest_orf	405	225
DNAH8	longest_orf	4716	3695
EYS	longest_orf	3154	3151
LOC138395970	longest_orf	335	248
LOC138395238	longest_orf	257	176
LOC138395767	longest_orf	306	248
LOC138395997	longest_orf	359	182
PBOV1	longest_orf	164	94
MYCT1	longest_orf	236	210
LOC138395858	longest_orf	3009	1716
LOC138396009	longest_orf	286	144
LOC138396840	longest_orf	522	440
LOC138396808	longest_orf	1462	949
CLEC12B	longest_orf	279	109
TAS2R9	longest_orf	380	222
LOC138397570	longest_orf	303	212
TAS2R42	longest_orf	315	137
LOC138397235	longest_orf	107	48
PTPRO	longest_orf	1347	1272
LOC138396715	longest_orf	205	100
LOC138396265	longest_orf	319	258
LOC138397171	longest_orf	317	315
LOC138397298	longest_orf	427	291
LOC138397316	longest_orf	370	155
LOC138396722	longest_orf	197	174
MTERF2	longest_orf	511	189
LOC138396650	longest_orf	257	141
LOC138397345	longest_orf	693	186
LOC138397353	longest_orf	298	163
SELENOO	longest_orf	767	764
LOC138398374	longest_orf	1633	1220
LOC138398156	longest_orf	387	383
ZNF621	longest_orf	419	167
SELENOP	longest_orf	366	201
ANKDD1B	longest_orf	486	159
LOC138398780	longest_orf	481	393
TKTL2	longest_orf	265	119
GPX6	longest_orf	220	148
LOC138398860	longest_orf	531	285
ZSCAN26	longest_orf	470	292
ZSCAN9	longest_orf	394	375
ZNF165	longest_orf	485	414
EDN1	longest_orf	210	169
ADTRP	longest_orf	227	215
LOC138398812	longest_orf	370	315
LOC138398813	longest_orf	161	137
HUS1B	longest_orf	267	226
LOC138400080	longest_orf	1823	687
TLR10	longest_orf	809	263
LOC138400095	longest_orf	242	165
DCAF16	longest_orf	215	199
LOC138400062	longest_orf	52	34
SELENOI	longest_orf	397	386
RSAD2	longest_orf	276	231
LOC138400600	longest_orf	633	400
LOC138401120	longest_orf	362	340
MYL5	longest_orf	131	101
TACC3	longest_orf	607	354
SLPI	longest_orf	129	70
WFDC5	longest_orf	182	144
KIAA1755	longest_orf	1251	1243
SCAND1	longest_orf	242	203
LOC138401213	longest_orf	2007	1226
C20H20orf202	longest_orf	99	67
OCSTAMP	longest_orf	550	539
MTG2	longest_orf	699	542
ZNF891	longest_orf	546	531
SELENOM	longest_orf	145	97
RTL10	longest_orf	463	241
LOC138401665	longest_orf	768	370
CES5A	longest_orf	581	575
CENPT	longest_orf	570	404
TSNAXIP1	longest_orf	587	536
LOC138373815	longest_orf	415	404
LOC138373869	longest_orf	632	334
SDR42E1	longest_orf	393	370
IRX6	longest_orf	449	373
LOC138373832	longest_orf	801	578
LOC138374381	longest_orf	412	401
LOC138374935	longest_orf	783	671
SELENOV	longest_orf	452	378
OOSP1	longest_orf	128	112
ZNF546	longest_orf	835	818
LOC138374632	longest_orf	831	815
CEACAM20	longest_orf	543	487
C24H19orf73	longest_orf	128	100
LOC138374212	longest_orf	327	225
LOC138374787	longest_orf	202	198
LOC138374878	longest_orf	292	227
LENG9	longest_orf	473	163
ZNF813	longest_orf	537	509
ZNF471	longest_orf	648	626
DUXA	longest_orf	339	231
LOC138374580	longest_orf	668	388
LOC138374257	longest_orf	269	154
YIPF7	longest_orf	261	162
MALRD1	longest_orf	2242	1637
LOC138375350	longest_orf	2087	537
ARHGEF38	longest_orf	596	524
CENPE	longest_orf	2562	1751
TNNI1	longest_orf	187	182
LOC138376547	longest_orf	1070	471
LOC138376548	longest_orf	1277	628
ZNF485	longest_orf	426	237
ZFAND4	longest_orf	729	556
KLLN	longest_orf	267	122
LOC138376155	longest_orf	232	84
TCERG1L	longest_orf	586	299
ABCA13	longest_orf	5047	2355
EPDR1	longest_orf	331	279
ITPRID1	longest_orf	1051	966
IL6	longest_orf	265	256
SLC13A1	longest_orf	469	415
LOC138377003	longest_orf	463	457
TAS2R5	longest_orf	298	261
OR9A2	longest_orf	307	267
TAS2R39	longest_orf	343	321
NOBOX	longest_orf	915	572
LOC138378395	longest_orf	572	506
LOC138378405	longest_orf	422	375
LOC138378418	longest_orf	459	368
LOC138378426	longest_orf	565	434
LOC138378444	longest_orf	1258	483
LOC138378471	longest_orf	253	135
LOC138378763	longest_orf	906	551
LOC138378768	longest_orf	664	362
LOC138378804	longest_orf	351	258
LOC138378826	longest_orf	421	261
LOC138378827	longest_orf	421	261
LOC138378828	longest_orf	654	379
LOC138378829	longest_orf	403	275
LOC138378832	longest_orf	639	464
LOC138378117	longest_orf	330	200
LOC138378694	longest_orf	54	42
LOC138378269	longest_orf	298	240
CT55	longest_orf	188	172
LOC138378260	longest_orf	298	240
LOC138378263	longest_orf	298	240
LOC138378534	longest_orf	510	361
LOC138378308	longest_orf	298	240
LOC138378878	longest_orf	272	233
LOC138378879	longest_orf	272	233
LOC138378388	longest_orf	323	214
LOC138378891	longest_orf	455	285
KIAA1210	longest_orf	1983	1589
LOC138378898	longest_orf	730	430
LOC138378905	longest_orf	347	214
DNAAF6	longest_orf	228	203
TEX13B	longest_orf	307	227
BEX3	longest_orf	192	120
LOC138378959	longest_orf	343	337
LOC138378543	longest_orf	474	227
LOC138378526	longest_orf	474	227
LOC138378539	longest_orf	475	227
LOC138378531	longest_orf	474	186
BMP15	longest_orf	334	271
LOC138379042	longest_orf	393	259
GEMIN8	longest_orf	353	175
TLR7	longest_orf	1058	1051
LOC138379510	longest_orf	560	353
PRDM7	longest_orf	806	479
LOC138380036	longest_orf	359	226
