## Supplementary Table S1 for "EXCON: a scalable, reproducible Nextflow pipeline for CAFE-based gene EXpansion and CONtraction analysis": Gorilla_gorilla_gorilla.internal_stop_codons.tsv

gene_id	action	original_length	kept_length
KEG83_p13	longest_orf	318	86
KEG83_p12	longest_orf	347	75
KEG83_p11	longest_orf	512	82
KEG83_p10	longest_orf	227	64
KEG83_p09	longest_orf	68	50
KEG83_p08	longest_orf	226	117
KEG83_p07	longest_orf	261	102
KEG83_p06	longest_orf	115	53
KEG83_p04	longest_orf	459	91
KEG83_p03	longest_orf	603	324
KEG83_p02	longest_orf	175	123
KEG83_p01	longest_orf	380	106
LOC101124243	longest_orf	1089	628
LOC101133713	longest_orf	311	173
OR2AK2	longest_orf	335	186
OR2L8	longest_orf	312	147
OR14K1	longest_orf	360	252
OR2G3	longest_orf	309	160
OR2B11	longest_orf	317	212
LOC101153670	longest_orf	357	287
LOC101149556	longest_orf	986	506
LOC101136353	longest_orf	2833	2425
LOC129534585	longest_orf	2625	2435
LOC129534707	longest_orf	2811	1939
H3-4	longest_orf	134	79
LOC115931212	longest_orf	2232	802
LOC101128796	longest_orf	1402	819
LOC129534593	longest_orf	2859	1473
LOC134757815	longest_orf	2618	1096
LOC129531985	longest_orf	1000	698
LOC115931242	longest_orf	2856	1974
ZC3H11B	longest_orf	804	440
LOC115935792	longest_orf	100	81
LOC115933756	longest_orf	1482	884
CR1L	longest_orf	569	471
LOC101151974	longest_orf	615	465
LOC101153053	longest_orf	1729	368
LOC101131400	longest_orf	245	211
CLEC20A	longest_orf	400	234
TNFSF18	longest_orf	254	251
LOC101129103	longest_orf	532	423
LOC134758497	longest_orf	955	913
LOC101146454	longest_orf	313	271
LOC101128982	longest_orf	309	232
RHBG	longest_orf	504	408
MSTO1	longest_orf	575	332
LOC101127437	longest_orf	431	333
LOC101147160	longest_orf	283	203
LOC101126097	longest_orf	1689	897
LOC101150500	longest_orf	440	379
LOC109029190	longest_orf	74	54
LOC101141070	longest_orf	458	283
LOC115934004	longest_orf	934	838
LOC101142064	longest_orf	534	277
LOC101140955	longest_orf	391	196
LOC101147747	longest_orf	273	145
LOC101140067	longest_orf	287	220
GSTM4	longest_orf	218	156
SELENOF	longest_orf	165	95
LOC101151848	longest_orf	902	487
LOC101131861	longest_orf	572	407
LOC101152199	longest_orf	113	98
DIO1	longest_orf	249	125
LOC101145121	longest_orf	479	213
LOC134759083	longest_orf	886	595
LOC134759140	longest_orf	532	418
LOC101135100	longest_orf	226	148
SELENON	longest_orf	590	334
LOC129533277	longest_orf	733	365
LOC101146902	longest_orf	477	305
LOC101138466	longest_orf	471	314
LOC134759254	longest_orf	471	314
LOC101153753	longest_orf	474	266
SLC2A7	longest_orf	512	445
ZNF732	longest_orf	844	585
LOC101140727	longest_orf	322	287
LOC109026468	longest_orf	97	48
YIPF7	longest_orf	261	162
LOC101140249	longest_orf	513	164
LOC134758256	longest_orf	349	273
LOC101127712	longest_orf	1206	413
DDX60L	longest_orf	1707	927
LOC101149305	longest_orf	460	385
PDE6G	longest_orf	136	133
CD300C	longest_orf	224	213
LOC134758496	longest_orf	107	70
LOC101138073	longest_orf	140	76
ABCA5	longest_orf	1642	924
LOC101151425	longest_orf	1269	568
LRRC37A3	longest_orf	1620	641
LOC129533491	longest_orf	137	88
LOC101139668	longest_orf	365	219
LOC101143340	longest_orf	1122	575
OR4D2	longest_orf	307	243
OR4D1	longest_orf	310	138
EFCAB13	longest_orf	1020	546
HSPB9	longest_orf	159	92
KRTAP1-4	longest_orf	121	95
KRT24	longest_orf	450	294
LOC134758419	longest_orf	631	350
SLC35G3	longest_orf	338	309
LOC101152019	longest_orf	188	112
LOC109026840	longest_orf	369	338
LOC101132780	longest_orf	151	96
LOC109023026	longest_orf	285	216
LOC101144823	longest_orf	1205	969
DCANP1	longest_orf	244	127
FBXL21P	longest_orf	434	370
LOC109026780	longest_orf	451	386
LOC101146984	longest_orf	779	327
LOC129533564	longest_orf	144	77
SPINK14	longest_orf	97	61
GPX3	longest_orf	226	153
PPP1R2B	longest_orf	178	163
LOC134758424	longest_orf	167	109
LOC101149650	longest_orf	826	586
LOC101131940	longest_orf	730	533
LOC115931276	longest_orf	724	432
GPX6	longest_orf	238	165
OR5V1	longest_orf	321	234
OR10C1	longest_orf	312	184
BTNL2	longest_orf	454	443
LOC101138707	longest_orf	194	121
LOC101139066	longest_orf	199	170
TREM1	longest_orf	225	173
LOC101146866	longest_orf	93	59
LOC101152643	longest_orf	231	120
LOC101131829	longest_orf	1950	1623
GJB7	longest_orf	267	212
LOC101153731	longest_orf	345	210
LOC129534172	longest_orf	356	172
LOC129534514	longest_orf	150	93
LOC129534288	longest_orf	245	130
LPA	longest_orf	3833	2034
GRIFIN	longest_orf	177	113
ABCB5	longest_orf	1256	666
LOC101145089	longest_orf	247	214
LOC101150595	longest_orf	254	206
ABCA13	longest_orf	5054	2724
LOC101152900	longest_orf	882	499
LOC101129903	longest_orf	477	377
LOC129523881	longest_orf	605	347
LOC109027741	longest_orf	501	459
LOC101138362	longest_orf	195	121
METTL27	longest_orf	247	199
TMEM270	longest_orf	265	236
LOC115932769	longest_orf	901	475
ZAN	longest_orf	2811	1543
LOC101130893	longest_orf	325	294
CASTOR3P	longest_orf	303	214
LOC101123755	longest_orf	129	70
PEG10	longest_orf	784	401
FBXL13	longest_orf	825	501
SMIM12	longest_orf	129	65
LOC101141921	longest_orf	203	136
LOC101130407	longest_orf	803	474
LOC101136393	longest_orf	310	295
OR2A1	longest_orf	310	231
LOC101152909	longest_orf	434	221
GALNTL5	longest_orf	443	235
LOC101128182	longest_orf	339	226
LOC109027880	longest_orf	481	297
LOC101138975	longest_orf	756	695
LOC101124010	longest_orf	323	264
LAPTM4B	longest_orf	363	253
DCAF13	longest_orf	591	462
ANXA13	longest_orf	357	246
POU5F1B	longest_orf	359	206
LOC101151223	longest_orf	135	100
LOC101134497	longest_orf	1318	528
LOC101142542	longest_orf	207	176
LOC101129578	longest_orf	865	290
LOC109028580	longest_orf	202	116
LOC109028486	longest_orf	260	212
LOC115932680	longest_orf	165	110
WASHC2A	longest_orf	1081	551
TIMM23B	longest_orf	185	166
FAM170B	longest_orf	283	175
LOC101144261	longest_orf	848	648
LOC115933075	longest_orf	811	489
LOC101125611	longest_orf	192	131
LOC101148597	longest_orf	335	248
ZNF37A	longest_orf	587	573
LOC115935981	longest_orf	305	194
LOC101131388	longest_orf	454	267
LOC101144016	longest_orf	155	98
LOC115936044	longest_orf	280	195
LOC101143887	longest_orf	333	281
LIPF	longest_orf	399	232
IFIT1B	longest_orf	479	266
LOC101144883	longest_orf	581	388
LOC101149662	longest_orf	901	722
CC2D2B	longest_orf	1445	916
SEC31B	longest_orf	1179	868
LOC101146677	longest_orf	1101	710
ARMS2	longest_orf	107	69
MRGPRG	longest_orf	289	167
LOC134759323	longest_orf	314	289
LOC101136913	longest_orf	319	187
OR51A7	longest_orf	312	185
OR52E2	longest_orf	325	179
OR52J3	longest_orf	309	296
LOC101150278	longest_orf	307	230
OR51B4	longest_orf	310	308
LOC101124772	longest_orf	340	289
OR52B2	longest_orf	322	170
LOC129525464	longest_orf	282	194
LOC101140430	longest_orf	173	155
LOC115936257	longest_orf	733	309
LOC101135699	longest_orf	168	105
OR4X1	longest_orf	304	233
LOC115936245	longest_orf	449	330
LOC115936243	longest_orf	389	373
LOC115936225	longest_orf	574	548
LOC101140962	longest_orf	306	245
LOC115936194	longest_orf	344	337
LOC101142072	longest_orf	310	211
LOC109028836	longest_orf	308	251
LOC115936288	longest_orf	309	234
LOC115936296	longest_orf	300	164
LOC109027626	longest_orf	303	167
LOC101128286	longest_orf	344	324
LOC101149330	longest_orf	307	166
LOC101150390	longest_orf	317	209
LOC101154378	longest_orf	311	268
SELENOH	longest_orf	204	125
LOC109028823	longest_orf	287	166
OR5B21	longest_orf	310	296
LOC101126357	longest_orf	333	269
LOC101144761	longest_orf	773	349
MS4A5	longest_orf	200	135
LBHD1	longest_orf	208	169
ALDH3B2	longest_orf	549	419
LOC109028074	longest_orf	234	142
LOC101127524	longest_orf	398	298
DEFB108B	longest_orf	73	52
LOC109028893	longest_orf	190	94
LOC101139256	longest_orf	192	183
LOC101144397	longest_orf	520	336
LOC115932791	longest_orf	451	253
LOC101139012	longest_orf	283	180
ANKK1	longest_orf	758	717
LOC101143175	longest_orf	416	335
LOC101129109	longest_orf	311	191
LOC101145751	longest_orf	310	191
PATE4	longest_orf	98	58
LOC115930184	longest_orf	305	238
LOC101143538	longest_orf	1513	1065
TAS2R9	longest_orf	312	223
TAS2R42	longest_orf	314	299
LOC109028997	longest_orf	151	134
LOC134756555	longest_orf	687	671
LOC101127580	longest_orf	184	96
LOC101150049	longest_orf	572	515
LOC101152344	longest_orf	312	202
LOC101147295	longest_orf	312	250
OR10A7	longest_orf	316	173
LOC101137664	longest_orf	511	258
LOC101136574	longest_orf	757	444
LOC101135493	longest_orf	285	149
ANP32D	longest_orf	247	131
LOC109029006	longest_orf	95	60
LOC101144649	longest_orf	521	425
LOC101136934	longest_orf	1400	1389
MRPL21	longest_orf	184	133
GLIPR1L1	longest_orf	242	157
LOC101144910	longest_orf	405	309
LOC101140842	longest_orf	398	231
DEPDC4	longest_orf	499	371
LOC101127084	longest_orf	1325	1175
LOC101143804	longest_orf	156	120
LOC101146236	longest_orf	213	116
LOC101127159	longest_orf	442	369
LOC101139146	longest_orf	2273	1232
LOC109025856	longest_orf	71	37
LOC101145155	longest_orf	257	163
LOC101145031	longest_orf	267	181
LOC115933782	longest_orf	1342	1167
ANKZF1	longest_orf	661	404
LOC109025964	longest_orf	427	215
LOC101148022	longest_orf	241	181
LOC101141707	longest_orf	422	414
LOC129530543	longest_orf	899	538
LOC129526469	longest_orf	443	370
LOC115932819	longest_orf	730	377
LOC134756757	longest_orf	706	533
LOC115934282	longest_orf	655	516
LOC129531435	longest_orf	686	533
LOC115933558	longest_orf	650	442
LOC115932829	longest_orf	527	400
id-LOC101153307	longest_orf	152	91
LOC101143668	longest_orf	518	231
LOC109025842	longest_orf	324	207
LOC109025714	longest_orf	1037	810
LOC101136066	longest_orf	702	407
ABHD1	longest_orf	405	213
SELENOI	longest_orf	397	386
OSR1	longest_orf	333	267
LOC101150888	longest_orf	163	115
LOC129524654	longest_orf	675	398
LOC129524600	longest_orf	584	402
LOC129524470	longest_orf	522	243
ANKRD18A	longest_orf	1397	974
LOC101135809	longest_orf	560	427
LOC101142420	longest_orf	568	259
LOC101139095	longest_orf	561	254
LOC129524744	longest_orf	1098	572
LOC101145465	longest_orf	339	212
SPINK4	longest_orf	85	60
IFNE	longest_orf	208	148
LOC101128863	longest_orf	411	112
LOC101142167	longest_orf	422	252
LOC101141051	longest_orf	327	191
LOC101126920	longest_orf	1590	903
LOC101145989	longest_orf	229	183
LOC129524489	longest_orf	289	161
PRSS47P	longest_orf	375	210
LOC101147259	longest_orf	1404	745
LOC101150373	longest_orf	314	263
LOC115935857	longest_orf	731	656
LOC101135331	longest_orf	141	91
OR1L1	longest_orf	359	289
LOC101142549	longest_orf	347	319
C13H9orf50	longest_orf	426	161
LOC101144007	longest_orf	241	173
LCN6	longest_orf	119	90
LCN8	longest_orf	201	148
LCN12	longest_orf	403	224
LOC129530464	longest_orf	1189	362
LOC134757055	longest_orf	899	586
LOC129529380	longest_orf	697	396
LOC129528187	longest_orf	405	320
LOC129527191	longest_orf	443	370
LOC115933013	longest_orf	730	377
LOC101128212	longest_orf	619	435
LOC101142362	longest_orf	732	352
LOC115931710	longest_orf	619	435
LOC129527211	longest_orf	519	288
LOC129526160	longest_orf	459	325
LOC134756975	longest_orf	746	625
LOC101138564	longest_orf	602	442
LOC129526437	longest_orf	621	592
LOC101142994	longest_orf	718	625
LOC101137900	longest_orf	1038	524
LOC129527203	longest_orf	771	625
LOC101127583	longest_orf	210	126
ERICH6B	longest_orf	684	382
LOC101146826	longest_orf	364	239
LOC101136459	longest_orf	170	85
LOC101143315	longest_orf	340	208
LOC101124312	longest_orf	116	82
LOC101142095	longest_orf	309	163
id-LOC129526824	longest_orf	182	129
OR4E2	longest_orf	313	225
LOC101144420	longest_orf	147	87
LOC109023100	longest_orf	342	208
LOC129526568	longest_orf	435	362
LOC129526569	longest_orf	443	370
LOC109029517	longest_orf	198	128
GPX2	longest_orf	190	150
LOC101154539	longest_orf	552	302
DIO2	longest_orf	309	132
LOC101146140	longest_orf	223	117
LOC101126853	longest_orf	159	140
DIO3	longest_orf	304	169
id-LOC129526706	longest_orf	322	62
id-LOC134757160	longest_orf	501	205
id-LOC134757171	longest_orf	335	62
LOC134757319	longest_orf	405	320
LOC101126792	longest_orf	443	370
LOC134757320	longest_orf	729	376
LOC115931040	longest_orf	722	672
LOC129527198	longest_orf	443	370
LOC115932905	longest_orf	239	196
LOC129527200	longest_orf	647	435
LOC101152972	longest_orf	601	312
LOC129527053	longest_orf	600	311
LOC101145660	longest_orf	529	345
LOC101139034	longest_orf	1392	461
GOLGA6L7	longest_orf	581	491
LOC101129642	longest_orf	331	270
LOC101149363	longest_orf	595	490
LOC101154057	longest_orf	1768	1721
LOC101141731	longest_orf	1567	856
LOC109023513	longest_orf	1410	830
LOC101148528	longest_orf	336	274
LOC115933405	longest_orf	1227	631
LOC101127226	longest_orf	1083	552
LOC129528439	longest_orf	620	608
LOC129528441	longest_orf	651	398
LOC129528445	longest_orf	503	242
LOC129528455	longest_orf	1190	623
LOC129528460	longest_orf	496	235
LOC129528464	longest_orf	884	350
LOC129528467	longest_orf	506	245
LOC101144812	longest_orf	625	596
SLC35G4	longest_orf	190	134
LOC129528248	longest_orf	701	445
TTC39C	longest_orf	581	323
LOC115931433	longest_orf	339	240
LOC101138209	longest_orf	135	80
LOC129527752	longest_orf	696	524
MSRB1	longest_orf	116	94
LOC101140873	longest_orf	1114	563
LOC101138318	longest_orf	3404	1802
LOC101136480	longest_orf	1222	633
LOC115933000	longest_orf	198	98
ACSM1	longest_orf	577	424
LOC101131561	longest_orf	3454	1581
LOC101126513	longest_orf	633	435
LOC129527750	longest_orf	913	498
LOC101128806	longest_orf	199	99
LOC115933066	longest_orf	3399	1603
LOC129527341	longest_orf	977	568
LOC115933144	longest_orf	965	568
LOC129527639	longest_orf	198	99
LOC101128221	longest_orf	427	303
SEPHS2	longest_orf	448	388
ZNF843	longest_orf	346	287
LOC115931074	longest_orf	541	427
LOC129527390	longest_orf	754	338
LOC129527345	longest_orf	893	533
LOC129527821	longest_orf	620	346
LOC129527440	longest_orf	643	346
LOC101149126	longest_orf	1267	568
CES5A	longest_orf	581	335
LOC134757465	longest_orf	194	155
LOC115931038	longest_orf	704	632
LOC101127236	longest_orf	2346	755
LOC109023589	longest_orf	323	219
LOC115931273	longest_orf	330	316
LOC115931285	longest_orf	314	228
LOC101138809	longest_orf	661	340
LOC115931282	longest_orf	278	219
LOC101143828	longest_orf	1051	601
LOC134757596	longest_orf	1096	334
SELENOP	longest_orf	381	240
LOC115931220	longest_orf	581	352
LOC134757554	longest_orf	590	510
LOC101150093	longest_orf	291	244
LOC101152626	longest_orf	154	138
LOC129528777	longest_orf	334	181
GPX4	longest_orf	234	124
OR7G1	longest_orf	311	268
LOC109024060	longest_orf	276	149
LOC115931626	longest_orf	464	374
LOC101129788	longest_orf	636	292
LOC101126415	longest_orf	437	318
LOC101128351	longest_orf	769	739
LOC101151919	longest_orf	523	272
CCDC194	longest_orf	241	171
LOC101130248	longest_orf	471	312
LOC101129171	longest_orf	880	456
LOC115931567	longest_orf	1328	683
LOC101142646	longest_orf	623	460
LOC115931568	longest_orf	908	519
LOC101146634	longest_orf	1026	781
LOC101151315	longest_orf	1212	475
LOC101152033	longest_orf	638	503
LOC101126289	longest_orf	843	616
LOC101151317	longest_orf	125	58
LOC101147718	longest_orf	195	91
LOC115931550	longest_orf	335	149
ZNF233	longest_orf	669	427
LOC101145215	longest_orf	603	487
LOC101130387	longest_orf	590	459
CEACAM18	longest_orf	384	293
LOC101151324	longest_orf	440	416
LOC101127388	longest_orf	300	168
LOC115931658	longest_orf	457	272
LOC109024216	longest_orf	1165	507
LOC101133546	longest_orf	812	553
FCAR	longest_orf	314	280
LOC109024099	longest_orf	1388	590
LOC101147724	longest_orf	147	73
LOC115931727	longest_orf	208	143
LOC101154215	longest_orf	194	166
EFCAB8	longest_orf	1286	892
LOC129529182	longest_orf	93	49
KCNK15	longest_orf	333	184
LOC101137977	longest_orf	665	610
LOC101131700	longest_orf	592	408
WFDC10B	longest_orf	73	37
SPINT4	longest_orf	98	50
LOC129530497	longest_orf	893	490
LOC129530564	longest_orf	503	242
LOC134756446	longest_orf	877	461
LOC129529387	longest_orf	714	652
LOC115933526	longest_orf	116	109
LOC129529391	longest_orf	439	366
SAMSN1	longest_orf	598	321
LOC129529224	longest_orf	232	132
LOC129529227	longest_orf	105	91
LOC109024485	longest_orf	145	97
FAM9A	longest_orf	543	380
LOC101147616	longest_orf	242	226
LOC101144132	longest_orf	1047	711
LOC101139707	longest_orf	501	400
LOC115930166	longest_orf	223	124
LOC115932311	longest_orf	165	153
SPANXN5	longest_orf	160	87
AWAT1	longest_orf	328	209
LOC101141782	longest_orf	506	337
LOC101145597	longest_orf	166	151
LOC101146197	longest_orf	931	477
LOC101143267	longest_orf	564	266
LOC101147376	longest_orf	275	258
RTL4	longest_orf	310	291
LOC101128742	longest_orf	396	157
LOC109024645	longest_orf	352	190
LOC101129206	longest_orf	138	92
LOC101144735	longest_orf	905	788
SPANXN1	longest_orf	122	74
LOC101126086	longest_orf	714	456
LOC101126445	longest_orf	476	356
LOC129529856	longest_orf	2042	1788
LOC129530428	longest_orf	2831	1593
LOC129530203	longest_orf	169	146
LOC115935851	longest_orf	918	366
LOC129530354	longest_orf	169	146
LOC129530382	longest_orf	868	806
LOC129530383	longest_orf	348	336
LOC115933961	longest_orf	629	310
LOC134757968	longest_orf	1025	980
LOC129532321	longest_orf	532	461
LOC101130836	longest_orf	134	108
SLC22A14	longest_orf	619	322
GPX1	longest_orf	201	154
SELENOK	longest_orf	94	91
LOC101142351	longest_orf	134	97
LOC101147670	longest_orf	730	245
LOC101127832	longest_orf	314	274
LOC101137537	longest_orf	160	101
LOC115936312	longest_orf	315	267
LOC129532520	longest_orf	588	192
LOC101128560	longest_orf	165	105
LOC101136221	longest_orf	1075	416
SELENOT	longest_orf	195	146
LOC101137431	longest_orf	606	291
LOC101145974	longest_orf	841	776
LOC109026135	longest_orf	480	259
LOC101128917	longest_orf	427	187
LOC101142361	longest_orf	155	126
LOC129529647	longest_orf	856	538
LOC101125723	longest_orf	531	276
LOC129529652	longest_orf	443	370
LOC101135657	longest_orf	916	818
FAM246A	longest_orf	232	217
GGTLC2	longest_orf	275	195
id-LOC134758194	longest_orf	157	124
LOC101146886	longest_orf	244	129
LOC109024512	longest_orf	244	129
LOC109024567	longest_orf	252	227
LOC101136154	longest_orf	743	278
LOC109024599	longest_orf	430	330
RFPL1	longest_orf	295	125
SELENOM	longest_orf	145	97
LOC101135797	longest_orf	166	113
APOL5	longest_orf	453	386
LOC129529645	longest_orf	235	166
LOC109025183	longest_orf	177	132
SELENOO	longest_orf	671	668
