## Supplementary Table S1 for "EXCON: a scalable, reproducible Nextflow pipeline for CAFE-based gene EXpansion and CONtraction analysis": Homo_sapiens.internal_stop_codons.tsv

gene_id	action	original_length	kept_length
PRAMEF13	longest_orf	474	356
LOC124905564	longest_orf	1685	1626
SELENON	longest_orf	590	334
AGO1	longest_orf	891	857
DIO1	longest_orf	249	125
SELENOF	longest_orf	165	95
DIPK1A	longest_orf	403	376
NBPF20	longest_orf	4761	2847
NBPF9	longest_orf	680	621
CFAP141	longest_orf	101	60
MPZ	longest_orf	312	248
OR2L8	longest_orf	312	288
NT5C1B-RDH14	longest_orf	650	532
NT5C1B	longest_orf	627	434
SELENOI	longest_orf	397	386
MDH1	longest_orf	353	334
TGOLN2	longest_orf	480	454
id-IGKV1-13	longest_orf	117	60
id-IGKV2-14	longest_orf	120	33
id-IGKV1-22	longest_orf	118	56
id-IGKV2-23	longest_orf	90	59
id-IGKV3-25	longest_orf	110	49
id-IGKV2-26	longest_orf	121	74
id-IGKV2-29	longest_orf	120	112
id-IGKV3-31	longest_orf	111	58
id-IGKV1-32	longest_orf	119	55
id-IGKV3-34	longest_orf	116	58
id-IGKV1-35	longest_orf	117	80
id-IGKV2-36	longest_orf	77	64
id-IGKV2-38	longest_orf	80	48
id-IGKV2D-38	longest_orf	80	48
id-IGKV2D-36	longest_orf	77	64
id-IGKV1D-35	longest_orf	117	80
id-IGKV3D-34	longest_orf	116	58
id-IGKV1D-32	longest_orf	119	39
id-IGKV3D-31	longest_orf	114	50
id-IGKV1D-27	longest_orf	117	102
id-IGKV3D-25	longest_orf	107	49
id-IGKV2D-23	longest_orf	187	59
id-IGKV1D-22	longest_orf	118	56
id-IGKV2D-14	longest_orf	120	33
GPAT2	longest_orf	678	480
SACM1L	longest_orf	609	587
GPX1	longest_orf	201	154
SELENOK	longest_orf	94	91
CSNK2A2IP	longest_orf	734	719
TXNRD3	longest_orf	643	641
PLSCR1	longest_orf	330	327
SELENOT	longest_orf	195	146
USP17L15	longest_orf	553	464
USP17L22	longest_orf	530	327
ADH4	longest_orf	399	377
SELENOP	longest_orf	411	240
PCDHGA10	longest_orf	936	729
GPX3	longest_orf	235	153
TNIP1	longest_orf	649	638
GPX6	longest_orf	221	148
CCHCR1	longest_orf	880	793
TAP2	longest_orf	703	686
TAAR2	longest_orf	351	183
id-TRGVB	longest_orf	120	43
id-TRGVA	longest_orf	113	81
id-TRGV6	longest_orf	117	93
id-TRGV5P	longest_orf	118	51
LOC124901651	longest_orf	566	492
ZNF117	longest_orf	483	427
ERV3-1-ZNF117	longest_orf	483	427
PEG10	longest_orf	784	401
MUC12	longest_orf	5335	4221
id-TRBV1	longest_orf	111	30
id-TRBV3-2	longest_orf	114	72
id-TRBV8-1	longest_orf	95	38
id-TRBV5-2	longest_orf	110	62
id-TRBV8-2	longest_orf	108	72
id-TRBV12-1	longest_orf	114	81
id-TRBV12-2	longest_orf	114	69
id-TRBV21-1	longest_orf	116	34
id-TRBV22-1	longest_orf	115	97
id-TRBVA	longest_orf	105	26
id-TRBV26	longest_orf	114	86
id-TRBVB	longest_orf	136	47
id-TRBV30	longest_orf	111	57
id-IGLV8OR8-1	longest_orf	254	100
OPRK1	longest_orf	409	380
WASHC1	longest_orf	465	282
id-TRBV22OR9-2	longest_orf	106	35
id-TRBV24OR9-2	longest_orf	116	80
id-TRBVAOR9-2	longest_orf	151	47
id-TRBV26OR9-2	longest_orf	114	86
id-TRBV29OR9-2	longest_orf	111	67
ZNG1E	longest_orf	395	287
FOXD4L3	longest_orf	417	309
OR51Q1	longest_orf	317	235
ALKBH3	longest_orf	286	216
ACP2	longest_orf	434	423
MTCH2	longest_orf	314	303
OR4X2	longest_orf	303	276
OR4X1	longest_orf	304	271
OR4C11	longest_orf	310	156
SELENOH	longest_orf	122	78
MS4A12	longest_orf	267	196
SLC22A24	longest_orf	552	500
SLC22A10	longest_orf	541	445
OR10D3	longest_orf	312	251
PRB2	longest_orf	477	426
MUC19	longest_orf	8384	4974
VDR	longest_orf	494	427
TXNRD1	longest_orf	649	647
id-TRAV8-5	longest_orf	472	127
id-TRAV15	longest_orf	113	35
id-TRAV28	longest_orf	107	96
id-TRAV31	longest_orf	114	46
id-TRAV32	longest_orf	114	71
id-TRAV33	longest_orf	113	48
id-TRAV37	longest_orf	417	67
id-TRDC	longest_orf	502	153
id-TRAJ58	longest_orf	20	19
id-TRAC	longest_orf	141	94
GPX2	longest_orf	190	150
DIO2	longest_orf	273	132
DIO3	longest_orf	304	169
id-IGHGP	longest_orf	395	393
id-IGHM	longest_orf	474	64
id-IGHVII-1-1	longest_orf	151	110
id-IGHVIII-2-1	longest_orf	100	54
id-IGHVIII-5-2	longest_orf	87	40
id-IGHV3-6	longest_orf	117	45
id-IGHVIII-11-1	longest_orf	62	37
id-IGHV1-12	longest_orf	68	56
id-IGHVIII-13-1	longest_orf	99	43
id-IGHV1-14	longest_orf	83	33
id-IGHVII-15-1	longest_orf	90	74
id-IGHVIII-16-1	longest_orf	101	28
id-IGHV1-17	longest_orf	117	94
id-IGHVII-20-1	longest_orf	13	7
id-IGHV3-22	longest_orf	119	80
id-IGHVII-22-1	longest_orf	89	77
id-IGHVIII-22-2	longest_orf	28	14
id-IGHV3-25	longest_orf	117	67
id-IGHVIII-25-1	longest_orf	80	56
id-IGHVIII-26-1	longest_orf	102	54
id-IGHVII-26-2	longest_orf	104	62
id-IGHV7-27	longest_orf	110	56
id-IGHVII-28-1	longest_orf	85	40
id-IGHV3-29	longest_orf	118	50
id-IGHVII-30-1	longest_orf	91	44
id-IGHV3-30-2	longest_orf	118	35
id-IGHVII-30-21	longest_orf	85	42
id-IGHV3-32	longest_orf	118	50
id-IGHVII-33-1	longest_orf	91	44
id-IGHV3-33-2	longest_orf	118	50
id-IGHV7-34-1	longest_orf	116	50
id-IGHV3-36	longest_orf	119	31
id-IGHV3-37	longest_orf	117	54
id-IGHVIII-38-1	longest_orf	97	46
id-IGHV7-40	longest_orf	67	60
id-IGHV3-41	longest_orf	117	65
id-IGHV3-42	longest_orf	110	67
id-IGHVII-43-1	longest_orf	70	59
id-IGHVIV-44-1	longest_orf	115	84
id-IGHVII-44-2	longest_orf	79	39
id-IGHV3-47	longest_orf	118	31
id-IGHVIII-47-1	longest_orf	101	36
id-IGHVII-49-1	longest_orf	90	39
id-IGHV3-50	longest_orf	118	29
id-IGHV8-51-1	longest_orf	102	64
id-IGHVII-51-2	longest_orf	87	54
id-IGHV3-52	longest_orf	117	89
id-IGHVII-53-1	longest_orf	90	39
id-IGHV3-54	longest_orf	118	51
id-IGHV4-55	longest_orf	117	63
id-IGHV7-56	longest_orf	117	45
id-IGHV3-57	longest_orf	102	47
id-IGHV3-60	longest_orf	118	49
id-IGHVII-60-1	longest_orf	89	86
id-IGHV3-62	longest_orf	117	64
id-IGHVII-62-1	longest_orf	91	46
id-IGHV3-63	longest_orf	120	64
id-IGHV3-65	longest_orf	133	49
id-IGHVII-65-1	longest_orf	91	87
id-IGHV1-67	longest_orf	119	65
id-IGHVII-67-1	longest_orf	50	47
id-IGHVIII-67-3	longest_orf	91	23
id-IGHVIII-67-4	longest_orf	102	70
id-IGHV1-68	longest_orf	130	29
id-IGHV3-71	longest_orf	119	80
id-IGHVII-74-1	longest_orf	56	37
id-IGHV3-75	longest_orf	122	89
id-IGHV3-76	longest_orf	116	34
id-IGHVIII-76-1	longest_orf	102	64
id-IGHVII-78-1	longest_orf	91	44
id-IGHV3-79	longest_orf	120	22
id-IGHV4-80	longest_orf	107	85
id-IGHVIII-82	longest_orf	97	33
LOC101930434	longest_orf	430	230
SELENOS	longest_orf	189	187
MSRB1	longest_orf	116	94
LOC124900576	longest_orf	423	352
NPIPB13	longest_orf	1034	822
SEPHS2	longest_orf	448	388
OR1E1	longest_orf	314	264
KRTAP4-8	longest_orf	195	165
NARF	longest_orf	502	262
AQP4	longest_orf	352	323
GPX4	longest_orf	234	124
ZNF486	longest_orf	463	253
SELENOV	longest_orf	346	272
SELENOW	longest_orf	87	74
OPRL1	longest_orf	399	370
GAB4	longest_orf	574	411
CLDN5	longest_orf	303	266
TXNRD2	longest_orf	524	522
id-IGLVI-70	longest_orf	116	97
id-IGLVI-68	longest_orf	101	49
id-IGLV10-67	longest_orf	116	57
id-IGLVIV-66-1	longest_orf	109	34
id-IGLVV-66	longest_orf	104	68
id-IGLVIV-65	longest_orf	121	35
id-IGLVIV-64	longest_orf	124	40
id-IGLVI-63	longest_orf	118	62
id-IGLV1-62	longest_orf	103	64
id-IGLV4-60	longest_orf	121	25
id-IGLVIV-59	longest_orf	108	58
id-IGLVV-58	longest_orf	102	24
id-IGLVI-56	longest_orf	98	47
id-IGLVIV-53	longest_orf	122	67
id-IGLVI-42	longest_orf	112	47
id-IGLVVII-41-1	longest_orf	99	74
id-IGLV1-41	longest_orf	117	102
id-IGLV1-40	longest_orf	115	48
id-IGLVI-38	longest_orf	97	24
id-IGLV7-35	longest_orf	98	84
id-IGLV2-34	longest_orf	118	59
id-IGLV3-31	longest_orf	115	48
id-IGLV3-30	longest_orf	117	78
id-IGLV3-29	longest_orf	112	51
id-IGLV2-28	longest_orf	114	63
id-IGLV3-26	longest_orf	100	51
id-IGLVVI-25-1	longest_orf	113	38
id-IGLV3-24	longest_orf	98	77
id-IGLVVI-22-1	longest_orf	96	25
id-IGLVI-20	longest_orf	95	28
id-IGLV3-17	longest_orf	93	46
id-IGLV3-16	longest_orf	115	45
id-IGLV3-15	longest_orf	95	71
id-IGLV3-13	longest_orf	114	26
id-IGLV3-7	longest_orf	99	30
id-IGLV3-6	longest_orf	94	36
id-IGLV2-5	longest_orf	118	44
id-IGLV3-2	longest_orf	113	22
id-IGLC6	longest_orf	107	69
SELENOM	longest_orf	145	97
SELENOO	longest_orf	669	666
