## Supplementary Table S1 for "EXCON: a scalable, reproducible Nextflow pipeline for CAFE-based gene EXpansion and CONtraction analysis": Hylobates_moloch.internal_stop_codons.tsv

gene_id	action	original_length	kept_length
LOC116809547	longest_orf	306	279
LOC116809379	longest_orf	313	201
LOC116810047	longest_orf	308	205
SP110	longest_orf	748	441
MOGAT1	longest_orf	341	218
LOC116810475	longest_orf	1355	1299
LOC116814334	longest_orf	351	179
LOC131383864	longest_orf	164	121
LOC116810709	longest_orf	801	517
LOC131381854	longest_orf	165	131
LOC116810414	longest_orf	2404	859
GUSB	longest_orf	596	246
LOC116810523	longest_orf	334	296
CDC14C	longest_orf	483	354
id-LOC116810668	longest_orf	215	169
EPDR1	longest_orf	335	235
INMT	longest_orf	264	142
LOC116464634	longest_orf	661	379
LOC131382304	longest_orf	536	417
LOC116810715	longest_orf	120	74
LOC116458397	longest_orf	403	299
LOC116813623	longest_orf	216	188
SAMD9	longest_orf	1588	1367
LOC116814365	longest_orf	226	205
LOC116812443	longest_orf	313	179
LOC116809698	longest_orf	314	180
id-LOC116812547	longest_orf	221	143
id-LOC116812655	longest_orf	182	165
LOC116814446	longest_orf	263	117
LOC116809701	longest_orf	310	261
TAS2R39	longest_orf	338	316
LOC116814483	longest_orf	833	429
CUNH7orf33	longest_orf	108	83
LOC116813241	longest_orf	5176	4626
LOC116468697	longest_orf	224	142
EBLN1	longest_orf	392	214
LOC116464049	longest_orf	275	172
LOC116464139	longest_orf	317	184
LOC116474957	longest_orf	567	289
LOC116466600	longest_orf	164	94
LOC116468332	longest_orf	186	98
LOC116476637	longest_orf	120	75
LOC116469467	longest_orf	368	200
GJB7	longest_orf	225	121
LOC116470194	longest_orf	407	242
LOC116475711	longest_orf	592	572
LOC116476836	longest_orf	869	359
LOC116476882	longest_orf	562	263
LOC116471615	longest_orf	288	245
TAAR2	longest_orf	343	193
LOC116474450	longest_orf	715	214
KIF25	longest_orf	767	751
WDR27	longest_orf	729	479
LOC131383085	longest_orf	593	542
DMBT1	longest_orf	1129	1106
LOC116478481	longest_orf	467	401
LOC116480544	longest_orf	1060	535
LOC116478140	longest_orf	199	96
LOC116456127	longest_orf	159	116
LOC116478673	longest_orf	573	367
LOC116480773	longest_orf	1252	503
LOC116460368	longest_orf	485	261
LOC116479338	longest_orf	294	202
LOC116461079	longest_orf	119	68
LOC116479400	longest_orf	192	131
LOC116461422	longest_orf	366	185
LOC116479463	longest_orf	400	347
LOC116461525	longest_orf	554	545
LOC116480954	longest_orf	1022	467
LOC116480992	longest_orf	402	298
LOC116462590	longest_orf	257	83
LOC131383165	longest_orf	467	323
LOC116481038	longest_orf	1445	839
LOC116481107	longest_orf	340	265
LOC116463671	longest_orf	356	332
LOC116464009	longest_orf	176	103
MGAT4D	longest_orf	362	269
LOC116465389	longest_orf	360	165
FAM149A	longest_orf	482	411
LOC116466267	longest_orf	133	66
LOC116466562	longest_orf	166	90
LOC116466644	longest_orf	154	132
LOC116466533	longest_orf	407	237
ARL8B	longest_orf	243	207
LOC116466926	longest_orf	244	147
ZNF80	longest_orf	272	219
CD200R1L	longest_orf	461	260
LOC116810507	longest_orf	226	158
LOC116466360	longest_orf	514	392
LOC116467218	longest_orf	323	104
LOC116810535	longest_orf	301	283
LOC116467286	longest_orf	369	271
SERPINE3	longest_orf	437	402
LOC116467308	longest_orf	802	547
ZNF516	longest_orf	1159	868
LOC116468490	longest_orf	136	81
LOC116467778	longest_orf	672	373
LIPG	longest_orf	500	347
LOC116468569	longest_orf	777	532
HRH4	longest_orf	388	279
CTAGE1	longest_orf	770	497
LOC116468696	longest_orf	944	405
ANKRD62	longest_orf	917	665
LOC116468143	longest_orf	315	246
LOC116468149	longest_orf	309	221
LOC116467844	longest_orf	329	316
LOC116467851	longest_orf	312	253
SELENOH	longest_orf	122	78
LOC116467868	longest_orf	324	282
SLC22A9	longest_orf	357	229
LOC116469094	longest_orf	388	202
MYEOV	longest_orf	298	192
LOC116469118	longest_orf	233	168
LOC116469130	longest_orf	552	423
CUNH11orf21	longest_orf	132	94
LOC116469166	longest_orf	363	251
MUC5AC	longest_orf	3834	2070
CCDC66	longest_orf	584	213
SLAMF9	longest_orf	288	264
PYDC5	longest_orf	143	78
LOC116468280	longest_orf	328	266
LOC116468414	longest_orf	315	214
CD1A	longest_orf	357	263
LOC131383573	longest_orf	247	154
GBA1	longest_orf	486	245
LOC116467925	longest_orf	284	223
LOC116467930	longest_orf	254	206
LOC116467934	longest_orf	410	346
LOC116468033	longest_orf	378	272
LOC116468024	longest_orf	274	237
LOC116468022	longest_orf	267	160
LOC116468359	longest_orf	382	194
LOC116467956	longest_orf	608	459
LOC116469692	longest_orf	344	240
LOC116468372	longest_orf	653	559
LOC131383535	longest_orf	169	70
LOC116468433	longest_orf	513	400
LOC116468434	longest_orf	225	118
LOC116469780	longest_orf	594	361
LOC116469791	longest_orf	242	159
SELENOF	longest_orf	165	95
LOC116469859	longest_orf	243	147
ANKRD13C-DT	longest_orf	168	127
CENPBD1	longest_orf	183	138
LOC116470723	longest_orf	331	221
LOC116470866	longest_orf	767	165
LOC116470519	longest_orf	346	302
LOC116470954	longest_orf	382	333
LOC116470546	longest_orf	452	259
LOC116471026	longest_orf	178	94
LOC116471039	longest_orf	377	286
SPZ1	longest_orf	430	335
ACSM1	longest_orf	579	367
LOC116471119	longest_orf	250	241
SEPHS2	longest_orf	448	388
ITGAD	longest_orf	1161	1026
LOC116470585	longest_orf	300	155
CES5A	longest_orf	603	580
LRRC36	longest_orf	598	335
CTRL	longest_orf	271	153
DCANP1	longest_orf	244	127
FGF1	longest_orf	214	156
LOC116471664	longest_orf	259	78
LOC131383665	longest_orf	134	68
TIGD6	longest_orf	520	315
GPX3	longest_orf	226	153
LOC116471919	longest_orf	309	292
LOC116471978	longest_orf	935	417
FAM9A	longest_orf	541	527
LOC116811571	longest_orf	403	258
DDX53	longest_orf	627	226
MAGEB5	longest_orf	224	127
LOC116475043	longest_orf	245	146
LOC116811070	longest_orf	346	231
LOC116811084	longest_orf	240	169
LOC116811743	longest_orf	464	386
LOC116811099	longest_orf	512	338
LOC116811334	longest_orf	517	372
LOC116811852	longest_orf	278	147
LOC116811353	longest_orf	932	562
LOC116812218	longest_orf	389	372
LOC116811150	longest_orf	654	356
LOC116475201	longest_orf	378	314
PRR32	longest_orf	298	250
ACTRT1	longest_orf	373	254
LOC116811400	longest_orf	308	212
USP26	longest_orf	911	664
LOC116811202	longest_orf	245	169
LOC116811427	longest_orf	140	70
LOC116811214	longest_orf	580	219
LOC116812119	longest_orf	716	458
CHD4	longest_orf	1923	1148
LOC116472638	longest_orf	654	308
LOC116472181	longest_orf	1446	1309
LOC116472185	longest_orf	1473	1240
PRH2	longest_orf	166	87
LOC116472196	longest_orf	250	150
LOC116472767	longest_orf	271	183
LOC116472775	longest_orf	58	51
LOC116472406	longest_orf	1219	477
DCDC2B	longest_orf	358	255
LOC116472928	longest_orf	323	273
OXCT2	longest_orf	517	446
LOC116472423	longest_orf	1320	453
LOC116812505	longest_orf	85	54
TDRD5	longest_orf	1049	731
SLC9C2	longest_orf	1124	1111
TNFSF18	longest_orf	254	251
LOC116473268	longest_orf	718	317
SELENOK	longest_orf	94	91
GPX1	longest_orf	201	154
ZNF662	longest_orf	461	395
APRG1	longest_orf	169	100
LOC116472467	longest_orf	386	177
ZNF860	longest_orf	649	351
LOC116472374	longest_orf	1174	417
LOC116473801	longest_orf	331	314
LOC116473804	longest_orf	466	404
LOC116473811	longest_orf	399	379
LOC116473858	longest_orf	420	202
GOLGA8S	longest_orf	678	516
LOC116812803	longest_orf	185	114
CUNH1orf167	longest_orf	659	529
SPATA21	longest_orf	469	376
PLA2G2C	longest_orf	150	129
SELENON	longest_orf	528	399
LOC116813259	longest_orf	714	493
LOC131384162	longest_orf	557	451
LOC116813270	longest_orf	599	377
LOC116812637	longest_orf	385	364
LOC116813856	longest_orf	348	189
ZFP41	longest_orf	198	170
LOC116813877	longest_orf	206	115
LOC116474366	longest_orf	826	404
LOC116474369	longest_orf	466	268
CUEDC1	longest_orf	218	155
LOC116474312	longest_orf	281	183
NACA2	longest_orf	215	132
MRPS23	longest_orf	125	109
RNF135	longest_orf	224	118
LOC116474606	longest_orf	148	115
SEBOX	longest_orf	189	124
LOC116474631	longest_orf	56	44
LOC116474342	longest_orf	598	367
PRAC1	longest_orf	78	32
LOC116475364	longest_orf	468	263
HAP1	longest_orf	643	283
LOC116475368	longest_orf	821	693
LOC116474896	longest_orf	625	383
SPATA31F3	longest_orf	342	218
LOC116475383	longest_orf	1165	1049
LOC116475384	longest_orf	392	315
LOC116474171	longest_orf	320	229
LOC116475388	longest_orf	891	516
RIGI	longest_orf	636	304
LOC116475156	longest_orf	532	371
LOC116475185	longest_orf	1326	1019
LOC116475187	longest_orf	904	620
LOC116475209	longest_orf	499	321
NUTM2F	longest_orf	755	250
LOC116475268	longest_orf	366	153
LOC116475432	longest_orf	771	683
LOC116475294	longest_orf	550	372
FAM220A	longest_orf	256	105
LOC116475299	longest_orf	286	215
LOC116475339	longest_orf	571	153
LOC116474234	longest_orf	699	494
LOC116474239	longest_orf	318	246
LOC116474334	longest_orf	140	91
GGTA1	longest_orf	378	116
LOC116475625	longest_orf	316	182
LOC116475646	longest_orf	297	273
PHYHD1	longest_orf	265	256
LOC116475808	longest_orf	241	187
GLT6D1	longest_orf	280	177
LCN6	longest_orf	192	122
LOC116477266	longest_orf	238	146
LOC116476684	longest_orf	167	105
LOC116476320	longest_orf	234	190
LOC116476351	longest_orf	562	175
LOC116477269	longest_orf	374	227
LOC116476370	longest_orf	327	181
DCDC1	longest_orf	1790	819
LOC116476429	longest_orf	264	152
LOC116476571	longest_orf	2418	638
LOC116477320	longest_orf	322	315
LOC116477321	longest_orf	339	245
LOC116477329	longest_orf	313	253
LOC116477347	longest_orf	316	165
LOC116477351	longest_orf	315	165
LOC116476239	longest_orf	340	234
LOC116476420	longest_orf	314	189
LOC116476248	longest_orf	320	254
XNDC1N	longest_orf	1271	1048
LOC116476159	longest_orf	472	402
LOC116476709	longest_orf	253	119
LOC116476162	longest_orf	756	383
GDPD4	longest_orf	512	414
LOC116476163	longest_orf	192	183
LOC116476791	longest_orf	231	135
LOC116476174	longest_orf	189	108
LOC116476180	longest_orf	180	113
LOC116476236	longest_orf	55	48
LOC116476195	longest_orf	239	200
LOC116476203	longest_orf	112	88
ANKK1	longest_orf	770	529
LOC116477214	longest_orf	79	44
LOC116476217	longest_orf	332	244
LOC116477468	longest_orf	312	200
FOXRED1	longest_orf	481	340
LOC116479366	longest_orf	208	111
ARL6IP4	longest_orf	421	244
TESC	longest_orf	271	241
ACAD10	longest_orf	1055	883
LOC116479339	longest_orf	187	161
LOC116478029	longest_orf	1327	678
LOC116478056	longest_orf	492	349
DEPDC4	longest_orf	554	397
LOC116478080	longest_orf	831	548
LOC116478090	longest_orf	1003	599
LOC116478091	longest_orf	683	465
ZNF880	longest_orf	633	482
SIGLEC10	longest_orf	670	447
SIGLEC11	longest_orf	345	211
SAXO3	longest_orf	339	269
LOC116479335	longest_orf	132	119
LOC116478856	longest_orf	323	198
LOC116478512	longest_orf	505	463
LOC116478502	longest_orf	245	217
LOC116478549	longest_orf	254	138
LOC116479442	longest_orf	529	275
NIBAN3	longest_orf	623	611
LOC116478738	longest_orf	200	110
LOC116478768	longest_orf	645	365
LOC131380846	longest_orf	730	407
ZNF461	longest_orf	544	214
LOC116479564	longest_orf	490	290
LOC116479565	longest_orf	184	133
LOC116478987	longest_orf	157	129
TMTC2	longest_orf	661	531
LOC116479693	longest_orf	432	397
LOC116479130	longest_orf	709	312
ZNF665	longest_orf	609	365
LOC116479159	longest_orf	370	361
LOC116479590	longest_orf	576	472
LOC116479193	longest_orf	510	435
GARIN5B	longest_orf	760	754
LOC116479246	longest_orf	609	268
LOC116479248	longest_orf	326	147
LOC131380759	longest_orf	143	140
ZNF497	longest_orf	413	246
LOC116480327	longest_orf	1751	1054
SELENOI	longest_orf	397	386
ABHD1	longest_orf	412	386
ZNF404	longest_orf	522	225
LOC116480610	longest_orf	670	601
ZNF546	longest_orf	833	611
SELENOV	longest_orf	358	266
WDR87	longest_orf	2912	1466
LOC116480903	longest_orf	571	515
LOC116480060	longest_orf	346	179
LOC116480067	longest_orf	471	379
LOC116481132	longest_orf	55	30
SELENOT	longest_orf	195	146
LOC116481193	longest_orf	491	372
LOC116481229	longest_orf	278	204
LOC116480113	longest_orf	679	297
LOC116480119	longest_orf	375	189
HTR3D	longest_orf	276	229
PYDC2	longest_orf	97	53
LOC116480377	longest_orf	580	232
LOC116481653	longest_orf	146	94
LOC116482465	longest_orf	145	85
LOC131381099	longest_orf	99	88
LOC116482201	longest_orf	48	36
LOC116482239	longest_orf	45	38
LOC116482036	longest_orf	560	298
MCTP2	longest_orf	878	614
EFL1	longest_orf	930	738
LOC116481566	longest_orf	1382	693
LMAN1L	longest_orf	525	226
LOC116481571	longest_orf	198	182
TERB2	longest_orf	137	87
LOC116481828	longest_orf	415	378
LOC116482039	longest_orf	340	203
LOC116482050	longest_orf	617	506
LOC131381262	longest_orf	486	303
LOC116483689	longest_orf	231	175
FADS6	longest_orf	394	308
LOC116484111	longest_orf	372	196
SECTM1	longest_orf	277	174
GPR142	longest_orf	375	270
LOC116483710	longest_orf	503	399
LOC116484146	longest_orf	107	70
LOC116484201	longest_orf	1158	660
LOC116484306	longest_orf	228	163
LOC116484227	longest_orf	1170	672
CD300E	longest_orf	209	105
LOC116484235	longest_orf	899	750
LOC116484239	longest_orf	972	518
TBC1D28	longest_orf	211	63
LOC116483415	longest_orf	521	320
LOC116483167	longest_orf	571	308
LOC116484247	longest_orf	421	374
LOC116483123	longest_orf	974	631
LOC116484262	longest_orf	494	435
LOC116483616	longest_orf	402	244
SULT6B1	longest_orf	244	161
STRN	longest_orf	738	579
LOC116483957	longest_orf	75	47
ZNF285	longest_orf	655	231
GPX4	longest_orf	234	124
DIO3	longest_orf	304	169
CATSPERB	longest_orf	1164	1159
DIO2	longest_orf	309	132
ZC2HC1C	longest_orf	493	451
ACOT6	longest_orf	421	305
LOC116484944	longest_orf	141	78
LOC116485038	longest_orf	723	368
LOC116484804	longest_orf	290	154
GPX2	longest_orf	190	150
LOC116484675	longest_orf	558	303
LOC116485166	longest_orf	669	336
LOC116484474	longest_orf	333	289
LOC116485165	longest_orf	310	260
CSF2RA	longest_orf	405	205
LOC116484579	longest_orf	147	74
LOC116484584	longest_orf	330	162
LOC116484600	longest_orf	307	262
LOC116484695	longest_orf	597	370
LOC116484565	longest_orf	347	307
LOC116456366	longest_orf	407	285
LOC116485137	longest_orf	116	82
LOC116456895	longest_orf	379	132
ADCY2	longest_orf	1295	670
ATPSCKMT	longest_orf	233	221
LOC116457127	longest_orf	429	271
LOC116456703	longest_orf	572	352
LOC116456965	longest_orf	153	141
SELENOP	longest_orf	386	217
YIPF7	longest_orf	261	162
LOC116456657	longest_orf	288	222
LOC116456576	longest_orf	164	129
PCGF3	longest_orf	317	287
ZNF732	longest_orf	699	574
DIO1	longest_orf	249	125
LOC116457784	longest_orf	315	199
LOC116457960	longest_orf	594	369
LOC116457500	longest_orf	128	83
TNNI1	longest_orf	187	182
LOC116457688	longest_orf	87	64
LOC116457690	longest_orf	341	156
LOC116457599	longest_orf	245	98
LOC116457905	longest_orf	518	255
LOC116457855	longest_orf	711	570
LOC116457394	longest_orf	216	188
LOC116457303	longest_orf	193	165
LOC116457609	longest_orf	373	206
LOC116457454	longest_orf	993	858
LOC116457457	longest_orf	326	272
LOC116457459	longest_orf	263	170
LOC116457462	longest_orf	746	213
LOC116459105	longest_orf	194	106
LOC116459272	longest_orf	454	323
GAB4	longest_orf	612	548
LOC116458700	longest_orf	318	190
LOC116459079	longest_orf	370	273
PPM1F	longest_orf	458	452
id-LOC131381914	longest_orf	133	107
LOC116459240	longest_orf	554	390
LOC116458324	longest_orf	347	182
SELENOM	longest_orf	145	97
CIMIP4	longest_orf	280	274
APOL3	longest_orf	410	292
LOC116459087	longest_orf	268	141
SELENOO	longest_orf	669	666
LOC116458917	longest_orf	322	181
LOC116459494	longest_orf	148	91
LOC116458362	longest_orf	188	151
LOC116458366	longest_orf	634	580
LOC116458420	longest_orf	643	493
LOC116458381	longest_orf	631	286
LOC116458382	longest_orf	597	293
LOC116459099	longest_orf	402	161
LOC116458412	longest_orf	203	129
LOC116458413	longest_orf	374	305
LOC116460236	longest_orf	235	213
LOC116460436	longest_orf	313	216
GPX6	longest_orf	221	148
LOC131382152	longest_orf	104	94
LOC116459769	longest_orf	313	268
LOC116460065	longest_orf	350	224
LOC116460095	longest_orf	263	239
PSORS1C1	longest_orf	113	75
LY6G5B	longest_orf	174	87
LOC116459960	longest_orf	93	60
LOC116461410	longest_orf	159	90
SEMG1	longest_orf	462	294
DSN1	longest_orf	364	175
LOC116461355	longest_orf	354	262
EFCAB8	longest_orf	1287	1043
LOC116460928	longest_orf	195	122
LOC116460973	longest_orf	477	225
DEFB116	longest_orf	100	58
LOC116461161	longest_orf	144	78
LOC116461259	longest_orf	849	355
AQP6	longest_orf	318	191
ANP32D	longest_orf	127	87
LOC116461684	longest_orf	656	455
LOC116462056	longest_orf	567	217
LOC116462084	longest_orf	312	217
LOC116461712	longest_orf	430	248
LOC116461803	longest_orf	221	117
LOC116462097	longest_orf	548	389
NUDT18	longest_orf	600	472
PEBP4	longest_orf	226	130
LINC03042	longest_orf	245	140
LOC116461928	longest_orf	735	394
POTEA	longest_orf	607	395
ERCC8	longest_orf	853	599
LOC131382405	longest_orf	1345	497
LOC116462732	longest_orf	576	366
LOC116462733	longest_orf	594	392
LOC116462655	longest_orf	65	31
GREP1	longest_orf	469	297
CEMP1	longest_orf	246	173
LOC116462399	longest_orf	273	207
DECR2	longest_orf	289	155
LUC7L	longest_orf	372	286
GRIFIN	longest_orf	178	92
LOC116462945	longest_orf	346	108
SMPD4	longest_orf	558	531
LOC116811471	longest_orf	363	256
LOC116811479	longest_orf	2151	1598
LOC116463300	longest_orf	987	367
LOC116463278	longest_orf	342	208
LOC116463531	longest_orf	721	305
LOC131382535	longest_orf	296	160
LOC116463730	longest_orf	946	643
LOC116463748	longest_orf	713	297
LOC116463805	longest_orf	1644	616
LOC116463881	longest_orf	2369	1249
id-LOC116464193	longest_orf	174	137
LOC116464207	longest_orf	650	570
LOC116464231	longest_orf	436	236
LOC116464275	longest_orf	578	258
LOC131382641	longest_orf	215	108
id-LOC116464319	longest_orf	197	110
LOC116464315	longest_orf	603	428
id-LOC116464323	longest_orf	197	110
LOC116464329	longest_orf	1148	506
LOC116464340	longest_orf	378	251
LOC116464342	longest_orf	507	327
LOC116810171	longest_orf	226	117
LOC116464463	longest_orf	650	570
LOC116464534	longest_orf	379	277
LOC131382676	longest_orf	72	36
LOC116464673	longest_orf	1347	693
LOC131380661	longest_orf	338	327
LOC131382724	longest_orf	695	654
LOC131382732	longest_orf	656	526
LOC116465009	longest_orf	383	259
LOC116465081	longest_orf	219	128
LOC116465123	longest_orf	471	429
LOC116464926	longest_orf	345	212
LOC116465042	longest_orf	442	285
LOC116465129	longest_orf	592	528
MEIG1	longest_orf	133	84
LOC116465206	longest_orf	369	258
LOC131382761	longest_orf	637	309
LOC116465392	longest_orf	353	234
LOC131382785	longest_orf	95	61
LOC116465506	longest_orf	405	229
LOC116465583	longest_orf	740	496
LOC116465584	longest_orf	740	496
LOC116810216	longest_orf	113	104
LOC116465652	longest_orf	229	200
LOC116465771	longest_orf	267	262
LOC116465110	longest_orf	320	302
