## Supplementary Table S1 for "EXCON: a scalable, reproducible Nextflow pipeline for CAFE-based gene EXpansion and CONtraction analysis": Lemur_catta.internal_stop_codons.tsv

gene_id	action	original_length	kept_length
id-LOC123621372	longest_orf	137	49
LOC123643391	longest_orf	479	342
DIO3	longest_orf	304	169
DGLUCY	longest_orf	155	99
DIO2	longest_orf	271	138
LOC123640222	longest_orf	186	115
HEATR4	longest_orf	1022	997
LOC123641472	longest_orf	245	129
LOC123640269	longest_orf	810	571
SLC10A1	longest_orf	311	236
LOC123644495	longest_orf	308	191
LOC123646640	longest_orf	291	190
GPX2	longest_orf	190	150
LOC123649440	longest_orf	318	309
LOC123640412	longest_orf	456	266
LMLN2	longest_orf	746	409
id-LOC123620723	longest_orf	174	62
SPTBN5	longest_orf	3791	3564
DUOX2	longest_orf	1544	946
LOC123631545	longest_orf	105	65
LOC123634386	longest_orf	699	551
NOX5	longest_orf	376	235
GPX4	longest_orf	239	166
LOC123636245	longest_orf	303	213
ZNF560	longest_orf	740	681
LOC123635437	longest_orf	238	181
LOC123636910	longest_orf	806	516
LOC123636965	longest_orf	855	507
LOC123636809	longest_orf	295	200
LOC123639752	longest_orf	360	182
NWD1	longest_orf	1279	741
LOC123640082	longest_orf	1961	1805
LOC123624849	longest_orf	544	432
LOC123642207	longest_orf	1041	619
SLC22A14	longest_orf	615	484
LOC123641224	longest_orf	482	463
SELENOT	longest_orf	195	146
LRRC31	longest_orf	554	375
LOC123646418	longest_orf	249	226
ARGFX	longest_orf	245	196
CD96	longest_orf	582	395
LOC123630559	longest_orf	144	128
MORC1	longest_orf	1102	786
LOC123649042	longest_orf	622	534
COL6A1	longest_orf	1032	729
MSRB1	longest_orf	116	94
LOC123631984	longest_orf	1611	515
GP2	longest_orf	653	595
ZP2	longest_orf	741	568
C2H16orf82	longest_orf	214	175
LOC123631550	longest_orf	128	76
LOC123632034	longest_orf	1313	601
LOC123632687	longest_orf	221	194
SEPHS2	longest_orf	448	388
LOC123632046	longest_orf	322	253
LOC123632804	longest_orf	308	233
TRIM10	longest_orf	489	265
C2H6orf136	longest_orf	485	347
STK19	longest_orf	411	364
LOC123631790	longest_orf	264	144
BTNL2	longest_orf	452	310
LOC123631810	longest_orf	163	103
DNAH8	longest_orf	4489	3694
LOC123632095	longest_orf	951	670
EYS	longest_orf	3148	3145
LOC123632180	longest_orf	152	131
LOC123632112	longest_orf	489	282
GJA10	longest_orf	538	509
LOC123633116	longest_orf	71	39
PBOV1	longest_orf	119	76
LOC123633325	longest_orf	262	147
UBL4B	longest_orf	181	161
LOC123634755	longest_orf	444	285
LOC123634759	longest_orf	415	321
CD160	longest_orf	218	116
LCE6A	longest_orf	119	81
LOC123634786	longest_orf	294	164
LOC123635147	longest_orf	365	292
LOC123634637	longest_orf	317	267
LOC123634639	longest_orf	312	304
MNDA	longest_orf	408	312
LOC123634650	longest_orf	311	161
LOC123635166	longest_orf	309	307
LY9	longest_orf	656	446
ITLN2	longest_orf	313	235
C3H1orf105	longest_orf	174	105
LOC123635342	longest_orf	403	202
BRDT	longest_orf	947	690
LOC123635431	longest_orf	127	88
SELENOF	longest_orf	165	95
UBE2U	longest_orf	318	183
DIO1	longest_orf	249	125
AGBL4	longest_orf	623	552
SLFNL1	longest_orf	413	404
LOC123635720	longest_orf	404	343
CSMD2	longest_orf	3632	2726
ZNF683	longest_orf	487	478
SELENON	longest_orf	558	429
LOC123634884	longest_orf	847	832
C3H1orf167	longest_orf	1630	936
TNFRSF14	longest_orf	327	239
CALML6	longest_orf	186	135
RSAD2	longest_orf	434	242
ADGRF3	longest_orf	1000	972
SELENOI	longest_orf	397	386
LOC123637424	longest_orf	455	270
LOC123636952	longest_orf	103	70
KRCC1	longest_orf	417	301
LYG1	longest_orf	197	124
TLR10	longest_orf	939	306
LOC123637487	longest_orf	358	273
LOC123636529	longest_orf	504	413
LOC123637490	longest_orf	709	445
LOC123637878	longest_orf	796	605
GPX3	longest_orf	223	150
LOC123638760	longest_orf	659	351
LOC123638151	longest_orf	75	45
LOC123638152	longest_orf	286	166
HUS1B	longest_orf	358	255
FAM217A	longest_orf	525	490
LOC123638249	longest_orf	75	45
LOC123638782	longest_orf	331	176
LOC123638783	longest_orf	285	256
LOC123638924	longest_orf	133	97
LOC123638795	longest_orf	713	431
POM121L2	longest_orf	1027	556
LOC123638930	longest_orf	551	373
GPX6	longest_orf	206	148
TKTL2	longest_orf	265	116
LOC123638818	longest_orf	540	248
FGF2	longest_orf	422	222
TRIML2	longest_orf	459	414
SELENOO	longest_orf	673	670
LOC123640283	longest_orf	515	319
MTERF2	longest_orf	387	294
CAPS2	longest_orf	603	596
MYL6	longest_orf	239	199
LOC123639712	longest_orf	312	215
LOC123639812	longest_orf	497	247
FAM186B	longest_orf	843	670
LOC123639863	longest_orf	334	210
LOC123640579	longest_orf	1034	1008
LOC123639909	longest_orf	477	275
RERGL	longest_orf	191	61
TAS2R42	longest_orf	325	134
TAS2R9	longest_orf	323	166
LOC123640607	longest_orf	407	269
LOC123640076	longest_orf	746	393
LOC123640982	longest_orf	1563	1548
LOC123641955	longest_orf	325	310
BLID	longest_orf	147	77
LOC123641978	longest_orf	327	171
ANKK1	longest_orf	1063	491
LOC123641987	longest_orf	405	341
LOC123642009	longest_orf	905	507
XNDC1N	longest_orf	1259	885
LOC123642328	longest_orf	339	267
LOC123641944	longest_orf	316	173
UBQLNL	longest_orf	615	252
CCKBR	longest_orf	523	277
LOC123642390	longest_orf	314	222
IGSF22	longest_orf	1292	811
LOC123641779	longest_orf	328	191
LOC123642107	longest_orf	332	280
LOC123642131	longest_orf	334	173
SMTNL1	longest_orf	503	259
SELENOH	longest_orf	122	78
LOC123642162	longest_orf	462	447
PANO1	longest_orf	346	191
TRPM8	longest_orf	1093	1056
NMUR1	longest_orf	426	420
KCNE4	longest_orf	220	216
SPEGNB	longest_orf	237	180
LOC123644072	longest_orf	543	214
UPP2	longest_orf	319	172
LOC123643296	longest_orf	325	242
LOC123644137	longest_orf	106	58
LOC123644139	longest_orf	1033	935
LOC123644140	longest_orf	1224	1126
PTPN18	longest_orf	451	233
LOC123644151	longest_orf	765	578
SH2D7	longest_orf	479	430
ANKRD34C	longest_orf	528	391
LOC123644411	longest_orf	266	173
LOC123644670	longest_orf	665	502
LOC123644417	longest_orf	803	403
PXDNL	longest_orf	1692	515
LOC123646387	longest_orf	450	343
LOC123646320	longest_orf	331	203
EQTN	longest_orf	264	166
LOC123645695	longest_orf	414	278
PRXL2C	longest_orf	249	133
LOC123647127	longest_orf	310	221
TAS2R39	longest_orf	332	318
LOC123646990	longest_orf	307	267
LOC123646949	longest_orf	290	267
TAS2R5	longest_orf	297	262
LOC123647169	longest_orf	521	262
id-LOC123647022	longest_orf	214	100
LOC123648134	longest_orf	488	383
LOC123648210	longest_orf	366	201
LOC123648150	longest_orf	296	239
LOC123648152	longest_orf	285	157
LOC123648643	longest_orf	451	249
LOC123648166	longest_orf	309	244
LOC123648167	longest_orf	295	244
LOC123648168	longest_orf	295	244
LOC123648188	longest_orf	815	521
LOC123648126	longest_orf	288	261
LOC123649380	longest_orf	310	229
LOC123648935	longest_orf	411	228
LOC123649447	longest_orf	359	330
LOC123649182	longest_orf	501	309
LOC123649401	longest_orf	268	202
LOC123649338	longest_orf	276	158
DAOA	longest_orf	221	150
LOC123649064	longest_orf	521	249
LOC123648948	longest_orf	123	81
LOC123649073	longest_orf	291	205
SCART1	longest_orf	1101	613
C14H10orf120	longest_orf	357	213
PNLIPRP3	longest_orf	338	87
VWA2	longest_orf	785	763
KLLN	longest_orf	280	139
LOC123649622	longest_orf	653	502
LOC123649754	longest_orf	472	274
LOC123650026	longest_orf	753	576
LOC123649755	longest_orf	694	464
LOC123649757	longest_orf	320	261
LOC123649962	longest_orf	51	42
LOC123620918	longest_orf	436	419
CFAP97D1	longest_orf	164	161
LOC123621195	longest_orf	422	415
LOC123620550	longest_orf	615	333
LOC123621200	longest_orf	740	382
LOC123650947	longest_orf	546	392
LOC123620543	longest_orf	869	449
LOC123621536	longest_orf	166	149
LOC123622073	longest_orf	158	105
LOC123622462	longest_orf	518	368
LOC123622316	longest_orf	518	368
LOC123622236	longest_orf	294	195
TP53TG5	longest_orf	271	237
LOC123622244	longest_orf	1694	1073
LOC123622264	longest_orf	573	475
MYT1	longest_orf	1124	794
LOC123623024	longest_orf	375	234
TCEAL8	longest_orf	120	79
SPATA12	longest_orf	177	76
SELENOK	longest_orf	94	91
GPX1	longest_orf	194	148
LOC123623404	longest_orf	296	272
LOC123623351	longest_orf	405	314
YIPF7	longest_orf	261	162
LRRC66	longest_orf	716	678
DYNLT3	longest_orf	117	108
ZNF135	longest_orf	669	553
C19H19orf18	longest_orf	212	186
ZNF835	longest_orf	544	531
LOC123624639	longest_orf	681	572
NLRP12	longest_orf	769	468
PRKCG	longest_orf	702	369
C19H19orf73	longest_orf	126	90
IGSF23	longest_orf	269	218
LOC123624297	longest_orf	491	482
OOSP1	longest_orf	188	112
SELENOV	longest_orf	426	353
LOC123624231	longest_orf	243	171
ZNF607	longest_orf	687	298
ETV2	longest_orf	372	328
LOC123624502	longest_orf	281	265
LOC123625488	longest_orf	524	464
LOC123625489	longest_orf	1027	638
IRX6	longest_orf	453	370
SDR42E1	longest_orf	409	370
RTL10	longest_orf	378	95
id-LOC123625682	longest_orf	108	54
LOC123625842	longest_orf	342	255
SELENOM	longest_orf	145	97
TMEM132C	longest_orf	1137	1072
CHST13	longest_orf	395	285
LOC123625751	longest_orf	314	189
LOC123626711	longest_orf	555	527
LOC123626713	longest_orf	592	488
LOC123626721	longest_orf	704	520
LOC123626491	longest_orf	569	241
KCNU1	longest_orf	1134	1013
DEFB135	longest_orf	77	38
LOC123626910	longest_orf	300	189
THAP9	longest_orf	901	866
LOC123627278	longest_orf	697	194
LOC123627478	longest_orf	752	683
GIMD1	longest_orf	207	104
QRFPR	longest_orf	247	155
LUZP4	longest_orf	284	247
LOC123628762	longest_orf	797	585
LOC123628180	longest_orf	609	387
LOC123628892	longest_orf	54	42
CXHXorf65	longest_orf	241	212
AWAT1	longest_orf	326	313
LOC123628028	longest_orf	256	229
LOC123628641	longest_orf	449	421
GEMIN8	longest_orf	273	120
LOC123629090	longest_orf	1058	1031
LOC123629091	longest_orf	1058	1031
LOC123629092	longest_orf	1058	1031
LOC123629093	longest_orf	1058	1031
LOC123629025	longest_orf	485	317
LOC123629082	longest_orf	207	185
LOC123629047	longest_orf	269	160
LRP42_mgp13	longest_orf	318	86
LRP42_mgp12	longest_orf	347	57
LRP42_mgp11	longest_orf	513	59
LRP42_mgp10	longest_orf	227	64
LRP42_mgp09	longest_orf	68	50
LRP42_mgp08	longest_orf	226	117
LRP42_mgp07	longest_orf	261	93
LRP42_mgp06	longest_orf	115	53
LRP42_mgp04	longest_orf	459	71
LRP42_mgp03	longest_orf	603	196
LRP42_mgp02	longest_orf	172	80
LRP42_mgp01	longest_orf	380	106
LOC123629804	longest_orf	277	164
LOC123629807	longest_orf	843	610
LOC123629889	longest_orf	892	659
LOC123629947	longest_orf	316	183
LOC123630004	longest_orf	885	652
LOC123630039	longest_orf	313	180
LOC123630038	longest_orf	1038	805
