## Supplementary Table S1 for "EXCON: a scalable, reproducible Nextflow pipeline for CAFE-based gene EXpansion and CONtraction analysis": Macaca_fascicularis.internal_stop_codons.tsv

gene_id	action	original_length	kept_length
LOC102118011	longest_orf	331	188
HSPA6	longest_orf	639	428
LY9	longest_orf	687	535
LOC107130658	longest_orf	309	165
OR10J5	longest_orf	307	120
OR10J1	longest_orf	318	226
LOC102127674	longest_orf	308	178
THEM5	longest_orf	248	151
LOC135971324	longest_orf	252	159
LOC102145358	longest_orf	214	142
LOC102119904	longest_orf	221	126
LOC135970679	longest_orf	230	159
LOC102135595	longest_orf	523	307
LOC102127036	longest_orf	850	839
NBPF15	longest_orf	341	234
LOC135971470	longest_orf	377	171
LOC102117287	longest_orf	461	310
LOC102124530	longest_orf	477	281
LOC135971514	longest_orf	835	731
LOC102144343	longest_orf	677	352
LOC107126966	longest_orf	1151	457
DIO1	longest_orf	249	125
LOC102136922	longest_orf	517	273
SELENOW	longest_orf	85	74
SMPDL3B	longest_orf	450	327
SELENON	longest_orf	578	427
LOC123570229	longest_orf	189	112
LOC102138926	longest_orf	474	322
LOC102136658	longest_orf	318	205
C1H1orf167	longest_orf	1443	1318
LOC107130527	longest_orf	416	321
LOC102132457	longest_orf	501	453
LOC102138817	longest_orf	604	304
ZNF860	longest_orf	431	173
FOXL2NB	longest_orf	174	156
SELENOT	longest_orf	195	146
LOC102124114	longest_orf	731	324
WDR49	longest_orf	1038	811
HTR3E	longest_orf	463	392
THPO	longest_orf	520	391
LOC107128909	longest_orf	168	81
GPX1	longest_orf	198	154
CDHR4	longest_orf	881	425
ITIH3	longest_orf	929	639
SNTN	longest_orf	177	74
ZNF80	longest_orf	291	182
CD96	longest_orf	574	417
CFAP298	longest_orf	487	384
KRTAP20-3	longest_orf	70	48
KRTAP20-4	longest_orf	42	27
KRTAP27-1	longest_orf	206	198
LOC102116256	longest_orf	961	573
LOC135970053	longest_orf	961	573
LOC135970057	longest_orf	961	573
LOC135970061	longest_orf	915	527
LOC135969944	longest_orf	915	527
MUC12	longest_orf	4528	4420
LOC102119566	longest_orf	1011	465
LOC102144402	longest_orf	978	426
EPDR1	longest_orf	339	294
MACC1	longest_orf	880	840
LOC102127736	longest_orf	93	54
PEG10	longest_orf	784	401
CDHR3	longest_orf	1030	440
HYAL4	longest_orf	481	476
LOC107129181	longest_orf	293	283
id-LOC107129149	longest_orf	178	95
id-LOC102146279	longest_orf	143	121
OR9A2	longest_orf	314	177
LOC102137724	longest_orf	235	111
LOC102129694	longest_orf	310	191
LOC102144266	longest_orf	1098	748
LOC135970303	longest_orf	657	634
TAAR9	longest_orf	367	249
LOC102136453	longest_orf	430	243
LOC102139985	longest_orf	507	189
PBOV1	longest_orf	133	81
GJE1	longest_orf	208	179
PRDM13	longest_orf	725	666
LOC135970418	longest_orf	57	54
DEFB112	longest_orf	113	83
PEX39	longest_orf	119	93
LOC102136468	longest_orf	251	160
TRIM31	longest_orf	493	397
LOC102117143	longest_orf	438	424
GPX6	longest_orf	225	148
ZSCAN26	longest_orf	449	366
LOC102121760	longest_orf	309	171
LOC135970721	longest_orf	247	161
ZNF718	longest_orf	468	248
ZNF732	longest_orf	839	578
SLC49A3	longest_orf	565	497
SLC2A9	longest_orf	515	505
HTN1	longest_orf	57	40
LOC141410259	longest_orf	374	157
LOC102115373	longest_orf	438	258
LOC102120517	longest_orf	92	54
LOC102135961	longest_orf	634	493
LOC141410265	longest_orf	603	424
IQCM	longest_orf	509	345
DUX4	longest_orf	628	342
LOC102115382	longest_orf	293	178
LOC135971194	longest_orf	238	108
LOC102123423	longest_orf	144	129
LOC102117875	longest_orf	622	311
LOC107129968	longest_orf	354	305
LOC102142382	longest_orf	167	105
LOC102142254	longest_orf	340	185
LOC102133690	longest_orf	202	124
DCANP1	longest_orf	244	95
LOC102120144	longest_orf	202	101
LOC107129945	longest_orf	951	533
GPX3	longest_orf	226	153
C6H5orf52	longest_orf	159	143
LOC123574065	longest_orf	91	75
LOC135971069	longest_orf	343	200
LOC123570879	longest_orf	343	200
LOC135971068	longest_orf	343	200
LOC135971070	longest_orf	343	200
LOC102137894	longest_orf	280	274
LOC123574402	longest_orf	709	645
LINC02694	longest_orf	181	120
LOC102136482	longest_orf	503	285
SLC28A2	longest_orf	658	496
LOC123574432	longest_orf	540	421
LOC102128741	longest_orf	149	128
LOC135971844	longest_orf	100	76
CYP1A2	longest_orf	516	367
LOC102126168	longest_orf	1497	931
LOC135971860	longest_orf	723	474
LOC107126553	longest_orf	452	279
LOC102132317	longest_orf	1289	701
LOC135971707	longest_orf	476	309
LOC135971894	longest_orf	45	25
LOC102117519	longest_orf	489	381
LOC102137289	longest_orf	599	336
LOC102132443	longest_orf	246	220
GPX2	longest_orf	190	150
LOC102127558	longest_orf	216	200
HEATR4	longest_orf	1026	1000
DIO2	longest_orf	309	132
CATSPERB	longest_orf	1140	1111
DIO3	longest_orf	304	169
id-LOC102128706	longest_orf	323	59
id-LOC102142558	longest_orf	451	171
id-LOC107130510	longest_orf	155	90
id-LOC123574719	longest_orf	188	161
LOC102115676	longest_orf	121	97
LOC102132342	longest_orf	320	247
TNFRSF10C	longest_orf	341	191
LOC141407535	longest_orf	616	340
LOC102124527	longest_orf	142	124
DCAF13	longest_orf	596	553
LOC135964556	longest_orf	114	60
LOC141407497	longest_orf	361	192
LY6S	longest_orf	308	53
LOC107130717	longest_orf	205	115
LOC141407755	longest_orf	324	302
LOC102116465	longest_orf	282	237
EBLN1	longest_orf	371	329
LOC141407589	longest_orf	290	127
LOC102132234	longest_orf	723	577
LOC102129023	longest_orf	775	275
LOC123566823	longest_orf	448	241
LOC102130942	longest_orf	570	282
LOC102130554	longest_orf	474	328
LOC102131071	longest_orf	341	202
LOC102146256	longest_orf	1311	828
LOC102136281	longest_orf	709	675
LOC102142032	longest_orf	704	478
LOC135964906	longest_orf	469	427
LOC102125058	longest_orf	228	142
CC2D2B	longest_orf	1446	917
LOC102136166	longest_orf	1009	795
LOC102134292	longest_orf	139	62
SELENOO	longest_orf	700	697
SMC1B	longest_orf	1243	810
LOC102127083	longest_orf	229	140
LOC102119691	longest_orf	295	256
APOL5	longest_orf	465	346
SELENOM	longest_orf	145	97
LOC102125458	longest_orf	577	474
LOC141407804	longest_orf	689	570
LOC123567083	longest_orf	404	298
CLDN5	longest_orf	302	266
LOC102143408	longest_orf	707	478
GAB4	longest_orf	620	561
LOC102138569	longest_orf	341	223
LOC135965520	longest_orf	755	579
LOC135964366	longest_orf	589	314
LOC102120468	longest_orf	1247	538
LOC135965525	longest_orf	753	539
LOC135965527	longest_orf	753	539
LOC135965580	longest_orf	755	579
LOC135965284	longest_orf	589	314
LOC135965560	longest_orf	1247	538
LOC102126981	longest_orf	756	522
KCNK15	longest_orf	393	316
LOC102128275	longest_orf	822	443
SPSB2	longest_orf	262	156
LOC102136193	longest_orf	308	220
LOC135966085	longest_orf	58	51
MANSC4	longest_orf	340	326
MUC19	longest_orf	8249	7737
LOC102122787	longest_orf	320	259
OR10AD1	longest_orf	309	171
LOC135966395	longest_orf	347	294
LOC102120983	longest_orf	494	334
LOC102121355	longest_orf	425	373
LOC107126710	longest_orf	491	280
DEPDC4	longest_orf	501	261
LOC107126849	longest_orf	230	129
LOC135966494	longest_orf	485	457
LOC102141439	longest_orf	370	178
LOC135966471	longest_orf	73	35
LOC102144671	longest_orf	291	228
CIRSR	longest_orf	458	214
KCNE4	longest_orf	221	208
LOC102131891	longest_orf	540	530
LOC107127000	longest_orf	390	167
VWA3B	longest_orf	1295	1188
LOC102117985	longest_orf	354	203
LOC135966715	longest_orf	906	552
LOC135966722	longest_orf	881	552
LOC135966725	longest_orf	921	552
LOC135966726	longest_orf	934	550
NT5DC4	longest_orf	457	203
LOC102126399	longest_orf	341	180
LOC102115147	longest_orf	229	185
LOC102132544	longest_orf	75	54
SELENOI	longest_orf	397	386
LOC102130769	longest_orf	402	278
OSR1	longest_orf	333	267
MUC5AC	longest_orf	2868	1383
LOC141408402	longest_orf	602	352
LOC102121533	longest_orf	244	187
LOC102123433	longest_orf	367	223
MYEOV	longest_orf	247	155
LOC102117050	longest_orf	388	218
TSGA10IP	longest_orf	558	531
LBHD1	longest_orf	225	179
MS4A10	longest_orf	275	164
SELENOH	longest_orf	122	78
LOC102143431	longest_orf	299	248
LOC102128971	longest_orf	235	139
LOC102142380	longest_orf	272	246
OR5P3	longest_orf	311	163
LOC102139517	longest_orf	314	287
OR10A5	longest_orf	317	127
OR6A2	longest_orf	326	237
LOC102137390	longest_orf	226	148
OR56B4	longest_orf	340	229
OR52L1	longest_orf	326	316
LOC102132428	longest_orf	320	180
UBQLNL	longest_orf	550	417
LOC123568741	longest_orf	317	188
LOC102121170	longest_orf	312	214
LOC107127379	longest_orf	307	141
LOC102143952	longest_orf	103	92
LOC102145821	longest_orf	316	165
LOC102147178	longest_orf	303	238
LOC102117272	longest_orf	315	231
LOC135967271	longest_orf	312	238
LOC102118752	longest_orf	315	227
OR51G1	longest_orf	321	237
OR51A7	longest_orf	295	274
LOC102121792	longest_orf	315	272
OR52B4	longest_orf	312	198
XNDC1N	longest_orf	937	831
LOC102132686	longest_orf	242	184
LOC102145949	longest_orf	463	264
LOC102116172	longest_orf	500	262
LOC102133449	longest_orf	196	141
LOC102134065	longest_orf	173	95
LOC135967587	longest_orf	637	376
LOC135967591	longest_orf	674	376
LOC135967595	longest_orf	823	549
LOC135967538	longest_orf	243	195
LOC135967598	longest_orf	847	549
LOC102134857	longest_orf	231	134
LOC123569189	longest_orf	200	187
LOC107127540	longest_orf	191	99
OR1K1	longest_orf	315	202
LOC141408697	longest_orf	315	154
LOC107127581	longest_orf	338	172
LOC102119900	longest_orf	317	177
LOC123574113	longest_orf	210	200
LOC102130399	longest_orf	785	565
LOC135967426	longest_orf	245	161
LOC102114783	longest_orf	1412	774
LOC102121815	longest_orf	275	217
LOC107127538	longest_orf	219	78
LOC102117292	longest_orf	401	131
LOC102135358	longest_orf	1205	889
LOC102142918	longest_orf	523	259
LOC135967808	longest_orf	531	490
LOC102121432	longest_orf	754	570
LOC141408728	longest_orf	661	435
LINC02875	longest_orf	314	160
NACA2	longest_orf	216	158
LOC102127439	longest_orf	237	222
ARL5C	longest_orf	203	146
GSDMB	longest_orf	405	184
KRT10-AS1	longest_orf	264	240
HAP1	longest_orf	576	301
KLHL10	longest_orf	614	608
LOC102139195	longest_orf	265	214
LOC102127700	longest_orf	699	276
CSH3	longest_orf	161	119
LOC102145986	longest_orf	641	321
LOC102134002	longest_orf	198	111
N4BP2L1	longest_orf	337	214
KCNRG	longest_orf	272	201
LOC102120445	longest_orf	612	346
HNRNPA1L2	longest_orf	355	190
DHRS12	longest_orf	272	225
LOC102123095	longest_orf	422	320
LOC102122728	longest_orf	321	295
DAOA	longest_orf	194	137
LOC102136673	longest_orf	162	126
LOC107128033	longest_orf	187	79
SMIM21	longest_orf	100	84
LOC135968307	longest_orf	93	83
LOC123570029	longest_orf	181	117
LOC102131841	longest_orf	246	173
ZNF396	longest_orf	334	162
ADCYAP1	longest_orf	315	278
LOC123568045	longest_orf	245	124
GPX4	longest_orf	234	124
LOC102137328	longest_orf	152	107
LOC135968647	longest_orf	861	480
LOC102121335	longest_orf	886	492
LOC102136574	longest_orf	1466	870
LOC102139727	longest_orf	680	614
LOC102142182	longest_orf	1008	728
LOC135968497	longest_orf	737	524
LOC135968529	longest_orf	904	710
LOC135968539	longest_orf	678	465
LOC135964385	longest_orf	1104	689
LOC102124933	longest_orf	526	290
LOC102117820	longest_orf	818	616
LOC102116731	longest_orf	924	565
PMIS2	longest_orf	133	79
SELENOV	longest_orf	348	274
LOC102116978	longest_orf	239	171
LOC101866707	longest_orf	188	156
LOC102130187	longest_orf	866	754
LOC102125382	longest_orf	419	254
LOC102131216	longest_orf	400	331
ZNF233	longest_orf	671	488
LOC102129427	longest_orf	637	480
LENG9	longest_orf	474	248
TMEM150B	longest_orf	233	149
GARIN5B	longest_orf	917	869
LOC102147257	longest_orf	501	498
ZNF814	longest_orf	858	680
MSRB1	longest_orf	116	94
CEMP1	longest_orf	277	165
PRSS33	longest_orf	285	165
LOC123570542	longest_orf	229	217
LOC102137356	longest_orf	258	147
OR2C1	longest_orf	312	273
LOC135968954	longest_orf	279	245
C20H16orf92	longest_orf	234	200
LOC123570481	longest_orf	220	187
LOC102118445	longest_orf	202	133
ZNF843	longest_orf	591	394
LOC123570486	longest_orf	208	117
LOC102145044	longest_orf	871	472
LOC135968833	longest_orf	200	129
CES4A	longest_orf	426	172
LOC135968958	longest_orf	132	65
LOC107128406	longest_orf	296	195
CENPBD1	longest_orf	186	128
PRDM7	longest_orf	287	258
PRKX	longest_orf	466	436
BEND2	longest_orf	878	782
LOC102120982	longest_orf	202	147
MPC1L	longest_orf	132	123
LOC107128534	longest_orf	165	131
LOC107128517	longest_orf	409	307
LOC123570979	longest_orf	357	319
LOC135969106	longest_orf	392	234
LOC102133156	longest_orf	658	577
LOC102144426	longest_orf	387	260
LOC102145422	longest_orf	293	165
PNMA6A	longest_orf	396	225
LOC141409566	longest_orf	1692	1107
XKR3	longest_orf	460	420
