## Supplementary Table S1 for "EXCON: a scalable, reproducible Nextflow pipeline for CAFE-based gene EXpansion and CONtraction analysis": Macaca_mulatta.internal_stop_codons.tsv

gene_id	action	original_length	kept_length
LOC707109	longest_orf	314	290
C1H1orf105	longest_orf	174	146
LOC714691	longest_orf	164	159
PTPRVP	longest_orf	1651	456
HSPA6	longest_orf	639	428
MPZ	longest_orf	312	248
LOC100430014	longest_orf	321	133
LY9	longest_orf	691	471
LOC106993042	longest_orf	309	165
OR10J5	longest_orf	307	120
LOC100426161	longest_orf	318	226
LOC100426065	longest_orf	311	178
YY1AP1	longest_orf	1506	813
THEM5	longest_orf	249	151
LOC107000857	longest_orf	252	159
LOC713130	longest_orf	805	730
LOC107000591	longest_orf	212	141
LOC708768	longest_orf	849	240
NBPF11	longest_orf	523	307
CYMP	longest_orf	302	148
LOC114677354	longest_orf	835	731
LOC694928	longest_orf	615	385
LOC715581	longest_orf	473	391
LOC100429940	longest_orf	1131	414
SELENOF	longest_orf	165	95
LOC702124	longest_orf	1006	946
DIO1	longest_orf	249	125
LOC106997886	longest_orf	515	272
AGO1	longest_orf	891	857
LOC705256	longest_orf	419	318
SMPDL3B	longest_orf	450	327
LOC106997139	longest_orf	138	104
SELENON	longest_orf	560	427
LOC100425575	longest_orf	166	87
LOC100427743	longest_orf	322	209
C1H1orf167	longest_orf	1443	1318
CCDC27	longest_orf	653	632
LOC100430539	longest_orf	272	177
LOC100426071	longest_orf	604	304
FOXL2NB	longest_orf	174	156
SELENOT	longest_orf	195	146
LOC706734	longest_orf	679	159
LOC721629	longest_orf	418	234
LOC694260	longest_orf	138	106
HTR3E	longest_orf	456	237
LOC114676316	longest_orf	168	81
SACM1L	longest_orf	609	587
FAM240A	longest_orf	91	78
GPX1	longest_orf	198	154
CDHR4	longest_orf	881	423
LOC144339474	longest_orf	371	230
SELENOK	longest_orf	94	91
SNTN	longest_orf	147	118
LOC114676395	longest_orf	287	174
LOC707323	longest_orf	248	239
TXNRD3	longest_orf	643	641
LOC144339360	longest_orf	181	111
ZNF80	longest_orf	290	203
LOC106997226	longest_orf	300	205
KRTAP20-3	longest_orf	83	61
KRTAP20-4	longest_orf	42	27
KRTAP23-1	longest_orf	89	44
LOC709412	longest_orf	644	577
LOC106996035	longest_orf	844	342
LOC106996277	longest_orf	529	353
LOC144340140	longest_orf	961	342
LOC106995504	longest_orf	959	573
LOC106995683	longest_orf	959	573
LOC106992329	longest_orf	961	342
LINC02983	longest_orf	245	200
LOC144340190	longest_orf	387	254
LOC709175	longest_orf	1026	487
PKD1L1	longest_orf	2951	2652
YAE1	longest_orf	226	224
EPDR1	longest_orf	339	294
NPSR1	longest_orf	371	262
MACC1	longest_orf	851	840
PEG10	longest_orf	742	359
LOC100429780	longest_orf	397	102
CDHR3	longest_orf	1034	578
LOC695321	longest_orf	310	300
id-LOC106997705	longest_orf	143	121
OR9A2	longest_orf	314	177
LOC704833	longest_orf	402	209
LOC106997720	longest_orf	310	191
LOC711531	longest_orf	437	312
GALNTL5	longest_orf	453	366
LOC100423845	longest_orf	616	317
C4H6orf118	longest_orf	455	444
TAAR6	longest_orf	345	247
VNN3	longest_orf	506	336
PBOV1	longest_orf	133	81
GJE1	longest_orf	208	155
LOC114677550	longest_orf	57	54
PEX39	longest_orf	139	93
NCR2	longest_orf	329	215
MAMU-DMB	longest_orf	263	259
TRIM31	longest_orf	476	396
GPX6	longest_orf	221	148
LOC100429458	longest_orf	363	190
LOC720104	longest_orf	455	352
ZNF718	longest_orf	479	248
ZNF732	longest_orf	846	585
SLC49A3	longest_orf	565	497
LOC106998225	longest_orf	252	150
LOC100423341	longest_orf	299	200
WFS1	longest_orf	890	666
SLC2A9	longest_orf	598	588
LOC100426555	longest_orf	192	122
MAPK10	longest_orf	478	464
LOC701204	longest_orf	634	493
IQCM	longest_orf	509	345
LOC144341038	longest_orf	172	125
LOC100429788	longest_orf	398	341
LOC106999634	longest_orf	437	285
IRX2-DT	longest_orf	245	130
LOC144341302	longest_orf	238	108
LOC693750	longest_orf	184	93
SELENOP	longest_orf	381	201
LOC144341288	longest_orf	210	148
LOC106998946	longest_orf	202	124
DCANP1	longest_orf	244	95
PCDHA5	longest_orf	826	809
PCDHB13	longest_orf	753	476
LOC100430879	longest_orf	816	417
LOC711384	longest_orf	232	144
GPX3	longest_orf	226	153
NMUR2	longest_orf	415	403
LOC100424814	longest_orf	601	545
LOC100424591	longest_orf	442	285
LOC106999100	longest_orf	175	127
LOC698672	longest_orf	497	462
LOC717098	longest_orf	660	442
LOC144329410	longest_orf	887	506
LOC704063	longest_orf	100	76
LOC707197	longest_orf	719	376
LOC704796	longest_orf	1452	729
LOC106992477	longest_orf	735	459
LOC106999258	longest_orf	392	279
LOC723119	longest_orf	503	283
LOC100425937	longest_orf	462	295
LOC106996337	longest_orf	652	440
LOC100426592	longest_orf	155	93
SELENOS	longest_orf	190	188
LOC144329782	longest_orf	275	161
RNASE8	longest_orf	184	101
LOC144329783	longest_orf	191	165
GPX2	longest_orf	190	150
LOC100428691	longest_orf	216	200
DIO2	longest_orf	265	132
LOC695952	longest_orf	375	354
CATSPERB	longest_orf	1145	1140
LOC704066	longest_orf	37	20
LOC100426700	longest_orf	173	164
DIO3	longest_orf	304	169
id-LOC720839	longest_orf	343	59
id-LOC106999602	longest_orf	120	65
id-LOC721017	longest_orf	122	45
LOC114675423	longest_orf	363	311
ZNF705D	longest_orf	299	226
LOC701156	longest_orf	210	131
LINC03042	longest_orf	223	141
LOC114680408	longest_orf	312	234
OPRK1	longest_orf	409	380
LOC144330647	longest_orf	600	309
LOC106996153	longest_orf	690	595
LOC144330582	longest_orf	690	595
DCAF13	longest_orf	596	553
LOC144330552	longest_orf	114	60
LOC100429966	longest_orf	378	359
LOC106999992	longest_orf	239	151
LOC702996	longest_orf	156	127
EBLN1	longest_orf	378	329
LOC144331036	longest_orf	309	147
C9H10orf67	longest_orf	572	536
LOC100428910	longest_orf	611	465
LOC144331421	longest_orf	634	416
LOC698300	longest_orf	816	480
LOC106996533	longest_orf	726	344
LOC107000103	longest_orf	592	275
LOC100424793	longest_orf	311	295
LOC693877	longest_orf	731	560
LOC696420	longest_orf	757	746
LOC106992461	longest_orf	704	479
LOC699639	longest_orf	612	504
CC2D2B	longest_orf	1432	903
LOC144331405	longest_orf	164	119
LOC100423770	longest_orf	1083	831
LOC114669717	longest_orf	200	152
SELENOO	longest_orf	669	666
LOC710642	longest_orf	330	130
LOC107000669	longest_orf	220	200
LOC107000660	longest_orf	295	256
APOL5	longest_orf	483	334
LOC718691	longest_orf	469	245
SELENOM	longest_orf	145	97
LOC114670534	longest_orf	213	162
LOC114670302	longest_orf	476	271
id-LOC144329442	longest_orf	237	221
TXNRD2	longest_orf	524	522
CLDN5	longest_orf	302	266
LOC695613	longest_orf	707	478
LOC721109	longest_orf	741	420
LOC703853	longest_orf	97	62
LOC697152	longest_orf	550	485
KCNK15	longest_orf	322	245
WFDC6	longest_orf	90	86
OCSTAMP	longest_orf	559	550
OPRL1	longest_orf	399	370
SPSB2	longest_orf	260	156
TAS2R9	longest_orf	310	215
LOC100423068	longest_orf	381	359
VDR	longest_orf	494	427
OR10AD1	longest_orf	309	171
LOC100427130	longest_orf	379	283
LOC100424863	longest_orf	485	280
LOC717289	longest_orf	152	87
LOC706110	longest_orf	341	334
DEPDC4	longest_orf	502	262
TXNRD1	longest_orf	499	497
LOC700815	longest_orf	136	100
OAS1	longest_orf	402	336
LOC713005	longest_orf	482	448
LOC100429747	longest_orf	230	153
LOC100426454	longest_orf	179	149
LOC144333279	longest_orf	56	33
LOC705671	longest_orf	378	296
LOC697678	longest_orf	558	323
AOX4	longest_orf	1332	1144
LOC144333325	longest_orf	366	296
LOC114671490	longest_orf	460	333
LOC106996046	longest_orf	955	838
LOC106996194	longest_orf	930	552
LOC144333637	longest_orf	1101	854
LOC144333639	longest_orf	640	367
LOC114675431	longest_orf	986	552
LOC106995493	longest_orf	933	816
NT5DC4	longest_orf	457	253
LOC700460	longest_orf	341	180
id-LOC707007	longest_orf	133	108
LOC144333646	longest_orf	213	123
MDH1	longest_orf	353	334
SULT6B1	longest_orf	300	180
SELENOI	longest_orf	397	386
LOC144333654	longest_orf	636	351
LOC106993156	longest_orf	235	168
LOC721271	longest_orf	203	125
LOC144334063	longest_orf	280	259
MYEOV	longest_orf	247	155
SLC22A20	longest_orf	444	353
LBHD1	longest_orf	200	154
SELENOH	longest_orf	122	78
OR4C11	longest_orf	310	179
LOC106993239	longest_orf	347	327
MTCH2	longest_orf	314	303
LOC100427299	longest_orf	235	139
ZBED5	longest_orf	693	682
LOC100427694	longest_orf	311	163
OR5P2	longest_orf	314	287
LOC708920	longest_orf	317	127
OR6A2	longest_orf	326	237
OR56B4	longest_orf	321	229
LOC100426495	longest_orf	326	316
LOC114672147	longest_orf	320	235
LOC106993358	longest_orf	359	223
LOC714592	longest_orf	304	188
LOC100429391	longest_orf	307	163
LOC144334323	longest_orf	146	130
LOC715607	longest_orf	136	92
LOC715749	longest_orf	317	166
LOC715677	longest_orf	303	238
LOC100425264	longest_orf	308	224
LOC106993376	longest_orf	315	227
OR51G1	longest_orf	321	237
OR51A7	longest_orf	295	274
LOC717330	longest_orf	310	198
NEU3	longest_orf	625	557
LOC100430188	longest_orf	1248	395
LOC114675957	longest_orf	682	294
LOC106996270	longest_orf	972	557
LOC144329446	longest_orf	1130	785
LOC114675715	longest_orf	656	383
LOC114675726	longest_orf	1040	555
LOC114675955	longest_orf	972	557
LOC114675750	longest_orf	626	353
LOC106995688	longest_orf	928	399
LOC106996558	longest_orf	960	557
LOC106996547	longest_orf	713	376
LOC114675803	longest_orf	644	376
LOC106993594	longest_orf	223	199
LOC106993596	longest_orf	191	99
OR1K1	longest_orf	315	202
OR1B1	longest_orf	322	229
OR1J2	longest_orf	315	154
LOC114672640	longest_orf	152	104
LOC100427369	longest_orf	338	172
LOC100427555	longest_orf	317	177
LOC716444	longest_orf	318	241
LOC712448	longest_orf	1144	935
LOC106993818	longest_orf	1412	774
LOC144334750	longest_orf	219	78
LOC719477	longest_orf	1205	889
LOC100429965	longest_orf	341	309
LOC100429254	longest_orf	337	127
LOC144335557	longest_orf	475	434
LOC695755	longest_orf	295	164
LOC114673005	longest_orf	935	570
LOC717302	longest_orf	655	307
LINC02875	longest_orf	347	193
OR4D1	longest_orf	310	246
ARL5C	longest_orf	189	51
GSDMB	longest_orf	415	305
KRT10-AS1	longest_orf	265	241
LOC106995808	longest_orf	182	134
HAP1	longest_orf	556	301
LOC100429287	longest_orf	257	208
LOC717430	longest_orf	369	229
LOC144335566	longest_orf	715	276
ABCA10	longest_orf	1623	649
LOC100428007	longest_orf	198	111
LOC144336327	longest_orf	313	258
N4BP2L1	longest_orf	335	214
KCNRG	longest_orf	272	201
LOC114673584	longest_orf	612	346
SERPINE3	longest_orf	425	400
HNRNPA1L2	longest_orf	355	190
LOC100426633	longest_orf	246	216
DAOA	longest_orf	132	82
LOC106994381	longest_orf	162	126
LOC106994401	longest_orf	187	79
SMIM21	longest_orf	100	84
LOC144336455	longest_orf	622	420
ZBTB7C-AS2	longest_orf	181	161
ZNF396	longest_orf	334	171
AQP4	longest_orf	352	323
ADCYAP1	longest_orf	315	278
GPX4	longest_orf	234	124
LOC717220	longest_orf	621	343
GNG14	longest_orf	134	86
LOC106994660	longest_orf	404	365
LOC144336907	longest_orf	480	288
LOC100429350	longest_orf	1160	586
LOC693803	longest_orf	1171	566
LOC720437	longest_orf	1304	926
LOC693354	longest_orf	1336	1194
LOC693611	longest_orf	1361	754
LOC144336939	longest_orf	926	601
LOC144336792	longest_orf	692	478
LOC144336940	longest_orf	579	338
LOC695478	longest_orf	1122	901
LOC100424307	longest_orf	989	916
LOC698779	longest_orf	525	290
SELENOV	longest_orf	348	274
LOC722249	longest_orf	433	335
ZNF404	longest_orf	516	311
SELENOW	longest_orf	87	74
GARIN5A	longest_orf	273	267
LOC720035	longest_orf	793	454
LOC720381	longest_orf	756	737
LENG9	longest_orf	470	244
LILRA2	longest_orf	545	516
NLRP8	longest_orf	1055	1021
MSRB1	longest_orf	116	94
CEMP1	longest_orf	269	157
PRSS33	longest_orf	280	160
LOC106994931	longest_orf	273	261
LOC100425818	longest_orf	258	147
OR2C1	longest_orf	312	273
LOC144338320	longest_orf	281	247
ERI2	longest_orf	690	463
SEPHS2	longest_orf	451	388
PYDC1	longest_orf	118	75
LOC100428196	longest_orf	568	284
LOC702791	longest_orf	807	637
LOC106995021	longest_orf	102	64
LOC699229	longest_orf	596	201
LOC100424768	longest_orf	61	35
CCL17	longest_orf	94	91
LOC106995053	longest_orf	200	129
LOC697791	longest_orf	474	177
LOC144338327	longest_orf	133	66
CENPBD1	longest_orf	185	127
PRDM7	longest_orf	297	229
BEND2	longest_orf	878	782
MPC1L	longest_orf	132	123
LOC712954	longest_orf	233	220
LOC144338686	longest_orf	560	415
LOC699013	longest_orf	165	131
LOC707429	longest_orf	409	307
ZCCHC18	longest_orf	435	374
LOC100429453	longest_orf	364	151
LOC144338537	longest_orf	581	301
PNMA6A	longest_orf	396	225
PWWP4	longest_orf	1731	1433
LOC106995380	longest_orf	1713	1107
XKR3	longest_orf	460	420
