## Supplementary Table S1 for "EXCON: a scalable, reproducible Nextflow pipeline for CAFE-based gene EXpansion and CONtraction analysis": Macaca_nemestrina.internal_stop_codons.tsv

gene_id	action	original_length	kept_length
LOC139356384	longest_orf	318	218
LOC105466484	longest_orf	354	252
DRC8	longest_orf	297	253
LOC139356212	longest_orf	271	200
TNFSF18	longest_orf	254	225
CFHR3	longest_orf	272	161
HSPA6	longest_orf	635	424
ITLN2	longest_orf	319	133
LY9	longest_orf	645	517
LOC105498145	longest_orf	309	165
OR10J5	longest_orf	307	120
LOC105498141	longest_orf	311	178
OR6K2	longest_orf	380	319
THEM5	longest_orf	249	151
LOC105497809	longest_orf	252	159
LOC105478984	longest_orf	268	194
LOC105478985	longest_orf	214	142
LOC105479057	longest_orf	581	189
NBPF11	longest_orf	516	300
NBPF15	longest_orf	556	230
LOC105479236	longest_orf	302	148
LOC105489234	longest_orf	873	769
COPS6	longest_orf	324	203
SELENOF	longest_orf	165	95
LOC105498354	longest_orf	1006	547
DIO1	longest_orf	249	125
LOC105495235	longest_orf	215	170
SELENOW	longest_orf	85	74
SMPDL3B	longest_orf	450	327
LOC139356891	longest_orf	148	95
SELENON	longest_orf	590	334
LOC105473185	longest_orf	322	209
LOC105496670	longest_orf	375	201
LOC105496722	longest_orf	272	177
LOC105470812	longest_orf	604	304
ZNF860	longest_orf	910	345
LOC139361848	longest_orf	192	153
MAF1	longest_orf	258	101
FOXL2NB	longest_orf	174	156
SELENOT	longest_orf	195	146
LOC105488599	longest_orf	866	371
TMEM212	longest_orf	204	128
HTR3E	longest_orf	461	390
THPO	longest_orf	520	391
LOC105480177	longest_orf	168	81
ZNF589	longest_orf	695	534
LOC105480434	longest_orf	116	80
GPX1	longest_orf	198	154
CDHR4	longest_orf	843	387
ITIH3	longest_orf	929	639
SELENOK	longest_orf	94	91
SNTN	longest_orf	147	118
PRDX5	longest_orf	143	84
RETNLB	longest_orf	111	83
LOC139361660	longest_orf	208	120
LOC105466739	longest_orf	248	99
LOC105486143	longest_orf	225	133
LOC105486231	longest_orf	581	440
BDH2	longest_orf	245	185
LOC112426308	longest_orf	76	57
LOC105499585	longest_orf	267	162
LOC105463637	longest_orf	482	302
ODAPH	longest_orf	176	162
LOC105496847	longest_orf	370	312
SLC2A9	longest_orf	537	527
LOC105465846	longest_orf	1292	535
SLC49A3	longest_orf	565	497
LOC105483799	longest_orf	479	241
LOC105471167	longest_orf	317	260
OR9A2	longest_orf	309	177
LOC139362616	longest_orf	253	216
CDHR3	longest_orf	938	482
ERVW-1	longest_orf	538	508
MACC1	longest_orf	851	840
EPDR1	longest_orf	339	294
LOC105492394	longest_orf	1332	592
LOC105466323	longest_orf	413	392
GRPEL1	longest_orf	212	178
LINC02983	longest_orf	245	200
LOC105483494	longest_orf	370	221
LOC139362968	longest_orf	94	52
KRTAP20-4	longest_orf	42	27
KRTAP20-3	longest_orf	70	48
CFAP298	longest_orf	504	384
RIPPLY3	longest_orf	102	69
LOC105472933	longest_orf	179	80
IGSF5	longest_orf	381	349
LOC139362660	longest_orf	312	187
TAAR8	longest_orf	346	243
LOC105465629	longest_orf	507	337
PBOV1	longest_orf	133	81
GJE1	longest_orf	208	179
LOC105488976	longest_orf	396	337
LOC105478799	longest_orf	348	235
PRDM13	longest_orf	725	666
LOC112429246	longest_orf	57	54
KHDC1	longest_orf	305	171
PEX39	longest_orf	97	91
TRIM31	longest_orf	466	397
LOC105467281	longest_orf	465	412
LOC105469851	longest_orf	479	407
GPX6	longest_orf	259	148
ZSCAN26	longest_orf	449	366
LOC105491633	longest_orf	309	171
LOC139363523	longest_orf	247	161
LOC105482326	longest_orf	208	112
GPX3	longest_orf	226	153
IRGM	longest_orf	205	144
LOC139363571	longest_orf	133	67
PPP2R2B	longest_orf	817	456
PCDHB13	longest_orf	798	644
DCANP1	longest_orf	244	95
LOC105463196	longest_orf	244	182
KPNA7	longest_orf	531	194
LOC105475223	longest_orf	556	410
LOC139363606	longest_orf	1168	226
LOC139363607	longest_orf	648	289
SELENOP	longest_orf	381	201
LOC139363663	longest_orf	681	419
LOC139363664	longest_orf	238	108
IRX2-DT	longest_orf	245	130
LOC105464580	longest_orf	572	427
id-LOC105489917	longest_orf	354	258
DIO3	longest_orf	304	169
DIO2	longest_orf	309	132
LOC139363995	longest_orf	320	259
LOC105494331	longest_orf	217	106
GPX2	longest_orf	190	150
PLEKHG3	longest_orf	1243	956
SYT16	longest_orf	988	649
JKAMP	longest_orf	418	311
LOC105481936	longest_orf	325	222
LOC112425950	longest_orf	130	111
OR6J1	longest_orf	375	335
id-LOC105496617	longest_orf	164	156
LOC105499222	longest_orf	309	214
LOC105499229	longest_orf	309	168
NMB	longest_orf	154	109
LOC105497490	longest_orf	836	719
LOC105497461	longest_orf	721	379
LOC105493156	longest_orf	769	472
SAXO2	longest_orf	454	279
LOC105491038	longest_orf	1697	1096
LOC105487881	longest_orf	338	115
LOC105489606	longest_orf	247	230
SLC28A2	longest_orf	621	459
LOC105491403	longest_orf	530	302
LOC139364030	longest_orf	1631	1001
LOC105491379	longest_orf	584	303
CUNH15orf54	longest_orf	184	120
LOC139355403	longest_orf	396	239
LOC105464253	longest_orf	340	265
LOC112427827	longest_orf	280	190
ZNHIT1	longest_orf	160	82
LOC105488428	longest_orf	378	359
LOC112425612	longest_orf	114	60
LOC105476043	longest_orf	235	128
LOC139355578	longest_orf	690	595
LOC139355579	longest_orf	690	595
LOC139355580	longest_orf	690	595
LOC139355582	longest_orf	690	595
LOC139355583	longest_orf	690	595
LOC139355584	longest_orf	690	595
LOC139355585	longest_orf	690	595
LOC139355586	longest_orf	690	595
LOC139355587	longest_orf	690	595
LOC139355588	longest_orf	690	595
LOC139355590	longest_orf	690	595
LOC139355591	longest_orf	690	595
LINC03042	longest_orf	222	141
LOC105482150	longest_orf	420	270
ZNF705D	longest_orf	304	256
DEFA4	longest_orf	94	70
LOC105471310	longest_orf	1038	736
SCART1	longest_orf	1048	761
ADGRA1	longest_orf	1296	710
LOC105470726	longest_orf	794	414
LOC105478478	longest_orf	1923	1394
LOC105466228	longest_orf	228	142
LOC105495972	longest_orf	713	497
LOC139356293	longest_orf	512	343
LOC105486705	longest_orf	314	188
LOC105491923	longest_orf	446	247
LOC139356367	longest_orf	1191	482
LOC139356369	longest_orf	816	654
LOC105480060	longest_orf	746	469
LOC139356279	longest_orf	294	131
EBLN1	longest_orf	371	329
FBH1	longest_orf	1095	1070
LOC105490536	longest_orf	230	153
DEPDC4	longest_orf	564	261
LOC105474386	longest_orf	313	210
LOC105474399	longest_orf	498	338
OR10AD1	longest_orf	309	171
NANOGNB	longest_orf	199	162
LOC139356499	longest_orf	709	624
SPSB2	longest_orf	262	156
METAP1D	longest_orf	469	346
CIRSR	longest_orf	451	399
LOC139357152	longest_orf	56	33
LOC105468208	longest_orf	377	326
RFC2	longest_orf	357	307
STK11IP	longest_orf	1087	571
COL4A4	longest_orf	1692	1210
LOC105473974	longest_orf	185	175
LOC139357294	longest_orf	304	213
SP110	longest_orf	787	447
GAMT	longest_orf	220	118
TMEM80	longest_orf	294	268
MUC5AC	longest_orf	5203	3607
LOC105469834	longest_orf	271	182
LOC105469831	longest_orf	401	223
LOC105469726	longest_orf	280	259
LOC105469722	longest_orf	247	155
LOC105469703	longest_orf	388	218
PPP1R14B	longest_orf	198	173
SELENOH	longest_orf	122	78
LOC105466444	longest_orf	340	326
LOC105471630	longest_orf	235	139
NCR3LG1	longest_orf	454	290
LOC105488726	longest_orf	314	219
LOC105488792	longest_orf	307	159
OR10A5	longest_orf	318	128
OR6A2	longest_orf	326	222
OR56B4	longest_orf	385	229
LOC112427867	longest_orf	326	316
LOC105468903	longest_orf	313	270
UBQLNL	longest_orf	550	327
OR52D1	longest_orf	317	188
LOC105468613	longest_orf	312	252
LOC105468906	longest_orf	312	214
LOC105468908	longest_orf	307	163
LOC105468626	longest_orf	316	165
LOC105468631	longest_orf	303	238
LOC105468638	longest_orf	308	224
LOC105468642	longest_orf	315	227
OR51G1	longest_orf	319	235
LOC105468649	longest_orf	295	274
LOC105468924	longest_orf	333	229
LOC105468670	longest_orf	312	198
NEU3	longest_orf	624	556
LOC105468941	longest_orf	522	343
LOC105468943	longest_orf	1228	376
LOC105476354	longest_orf	339	238
LOC105476261	longest_orf	196	141
LOC105486461	longest_orf	222	200
OSR1	longest_orf	333	267
SELENOI	longest_orf	397	386
PLB1	longest_orf	1465	1448
NLRC4	longest_orf	1025	714
LOC105464831	longest_orf	75	54
LOC105465438	longest_orf	292	168
C13H2orf78	longest_orf	930	924
LOC105472029	longest_orf	294	133
NT5DC4	longest_orf	501	252
LOC105471835	longest_orf	280	199
LOC112423009	longest_orf	368	289
ARRDC3	longest_orf	410	219
LOC139358087	longest_orf	219	78
LOC105498966	longest_orf	1408	773
LOC105498955	longest_orf	912	423
LOC105491817	longest_orf	482	451
TCF3	longest_orf	636	234
TYRP1	longest_orf	891	529
LOC105481010	longest_orf	317	177
LOC105481012	longest_orf	338	172
LOC105481031	longest_orf	191	142
LOC105487152	longest_orf	178	93
LOC139358330	longest_orf	315	154
LOC112423497	longest_orf	315	202
LOC105463959	longest_orf	191	99
LOC112424939	longest_orf	218	161
OGFR	longest_orf	743	718
ATP9A	longest_orf	1048	665
WFDC6	longest_orf	80	76
KCNK15	longest_orf	331	254
HM13	longest_orf	424	408
LOC139358870	longest_orf	1249	496
LOC139358369	longest_orf	532	274
LOC139358900	longest_orf	1246	535
LOC139358378	longest_orf	431	274
LOC139358910	longest_orf	1249	537
LOC139358930	longest_orf	1248	537
LOC105465821	longest_orf	735	418
GAB4	longest_orf	645	561
LOC105478805	longest_orf	707	478
CLDN5	longest_orf	302	266
GP1BB	longest_orf	412	300
LOC139358392	longest_orf	503	475
LOC105480646	longest_orf	233	215
IGLL5	longest_orf	229	141
LOC105464198	longest_orf	271	198
SELENOM	longest_orf	145	97
YWHAH-AS1	longest_orf	230	193
APOL5	longest_orf	466	347
LOC105464462	longest_orf	295	256
LOC105464535	longest_orf	225	205
SEPTIN3	longest_orf	856	608
SELENOO	longest_orf	669	666
CPT1B	longest_orf	803	744
LOC105485269	longest_orf	187	79
DAOA	longest_orf	132	82
HNRNPA1L2	longest_orf	320	164
LOC105490737	longest_orf	612	346
KCNRG	longest_orf	272	201
N4BP2L1	longest_orf	338	214
LOC105472676	longest_orf	143	91
LOC112425803	longest_orf	946	570
LINC02875	longest_orf	347	193
OR4D1	longest_orf	310	246
LOC105472368	longest_orf	240	225
GSDMB	longest_orf	405	184
KRT10-AS1	longest_orf	256	132
HAP1	longest_orf	569	294
STH	longest_orf	130	115
LOC105483150	longest_orf	417	261
LOC105469356	longest_orf	198	111
CEMP1	longest_orf	277	165
PRSS33	longest_orf	368	248
OR2C1	longest_orf	312	273
LOC139359946	longest_orf	279	245
SEPHS2	longest_orf	451	388
KRABD5	longest_orf	568	284
LOC105466815	longest_orf	284	193
LOC105494085	longest_orf	102	64
LOC105491468	longest_orf	200	129
LOC105491448	longest_orf	569	226
LOC139359951	longest_orf	133	66
LOC105488875	longest_orf	797	449
CENPBD1	longest_orf	186	128
CCDC68	longest_orf	335	246
POLR3G	longest_orf	221	122
ZBTB7C-AS2	longest_orf	180	160
LOC105499434	longest_orf	246	173
ZNF24	longest_orf	850	678
ADCYAP1	longest_orf	337	278
LOC105483942	longest_orf	291	237
GPX4	longest_orf	242	124
LOC105479121	longest_orf	504	325
LOC105469994	longest_orf	884	489
GNG14	longest_orf	143	66
LOC139360301	longest_orf	2016	1341
LOC105489704	longest_orf	865	578
LOC105489695	longest_orf	680	614
LOC139360528	longest_orf	929	579
LOC105494277	longest_orf	558	322
LOC105494263	longest_orf	818	616
LOC105495422	longest_orf	93	90
SELENOV	longest_orf	350	276
CEACAM4	longest_orf	244	142
LOC139360196	longest_orf	405	220
ZNF404	longest_orf	545	373
SIGLEC16	longest_orf	520	384
GARIN5A	longest_orf	273	267
CEACAM18	longest_orf	384	206
LOC139360203	longest_orf	207	151
LOC105497047	longest_orf	766	523
LOC105497052	longest_orf	871	283
LENG9	longest_orf	471	245
LOC105488132	longest_orf	501	498
ZNF814	longest_orf	774	680
LOC105468423	longest_orf	151	143
LOC105468379	longest_orf	337	151
LOC105468372	longest_orf	389	155
ZCCHC18	longest_orf	435	374
LOC105499801	longest_orf	657	576
LOC105488023	longest_orf	366	237
RTL3	longest_orf	475	371
LOC105496965	longest_orf	409	307
LOC105464736	longest_orf	165	89
LOC105464020	longest_orf	233	220
LOC105499975	longest_orf	212	167
MPC1L	longest_orf	132	123
LOC105478080	longest_orf	225	181
PRKX	longest_orf	466	436
LOC139360929	longest_orf	1694	581
LOC139361099	longest_orf	304	256
LOC105483940	longest_orf	971	556
LOC105497013	longest_orf	464	255
LOC139361426	longest_orf	928	376
