## Supplementary Table S1 for "EXCON: a scalable, reproducible Nextflow pipeline for CAFE-based gene EXpansion and CONtraction analysis": Macaca_thibetana_thibetana.internal_stop_codons.tsv

gene_id	action	original_length	kept_length
VWA1	longest_orf	443	202
ATAD3A	longest_orf	862	720
CCDC27	longest_orf	700	679
C1H1orf167	longest_orf	1443	1318
LOC126958841	longest_orf	322	209
SELENON	longest_orf	591	334
LOC126958355	longest_orf	148	95
SMPDL3B	longest_orf	449	169
SELENOW	longest_orf	85	74
C1H1orf94	longest_orf	601	511
LOC126944068	longest_orf	216	177
DIO1	longest_orf	249	125
LOC126948288	longest_orf	615	392
LOC126948640	longest_orf	370	198
LOC126963117	longest_orf	432	243
SELENOF	longest_orf	165	95
LOC126950203	longest_orf	235	186
LOC126950627	longest_orf	685	658
LOC126950728	longest_orf	836	732
LOC126931104	longest_orf	375	241
LOC126952441	longest_orf	214	142
LOC126932473	longest_orf	252	159
THEM5	longest_orf	265	167
FLG2	longest_orf	2951	1927
VHLL	longest_orf	215	154
LOC126937096	longest_orf	332	272
LOC126936925	longest_orf	307	215
LOC126936388	longest_orf	307	120
LOC126936377	longest_orf	309	165
LY9	longest_orf	690	538
LOC126936406	longest_orf	308	214
LOC126948615	longest_orf	103	57
LOC126955015	longest_orf	165	83
LOC126955299	longest_orf	1040	486
LOC126940199	longest_orf	164	159
LOC126943192	longest_orf	654	605
LOC126947928	longest_orf	414	222
ZNF860	longest_orf	910	345
FOXL2NB	longest_orf	174	156
SELENOT	longest_orf	195	146
LOC126947560	longest_orf	538	322
HTR3E	longest_orf	461	390
LOC126948958	longest_orf	500	357
GPX1	longest_orf	198	154
CDHR4	longest_orf	863	410
ITIH3	longest_orf	929	639
SELENOK	longest_orf	94	91
LOC126949167	longest_orf	181	111
DUSP12	longest_orf	225	65
LOC126949033	longest_orf	366	316
LOC126951026	longest_orf	318	181
TAS2R60	longest_orf	318	186
LOC126951067	longest_orf	309	177
LOC126951109	longest_orf	320	238
id-LOC126951094	longest_orf	172	72
LOC126949649	longest_orf	310	300
LOC126949830	longest_orf	88	80
CDHR3	longest_orf	910	496
SAMD9	longest_orf	1588	836
MACC1	longest_orf	851	840
LOC126951422	longest_orf	71	38
EPDR1	longest_orf	339	294
LOC126951463	longest_orf	574	474
LOC126950890	longest_orf	911	359
LOC126950240	longest_orf	244	198
LOC126950204	longest_orf	1026	487
LOC126950923	longest_orf	388	250
MUC12	longest_orf	4177	4069
ZAN	longest_orf	2668	2655
LOC126950502	longest_orf	366	205
IGSF5	longest_orf	406	374
RIPPLY3	longest_orf	143	111
CFAP298	longest_orf	487	384
LOC126950965	longest_orf	83	61
LOC126951725	longest_orf	42	27
LOC126951706	longest_orf	137	106
LOC126950966	longest_orf	89	44
LOC126950744	longest_orf	173	88
LOC126953502	longest_orf	243	151
ZSCAN26	longest_orf	478	366
GPX6	longest_orf	221	148
ZFP57	longest_orf	536	502
TRIM31	longest_orf	494	424
PSORS1C1	longest_orf	101	47
LOC126953097	longest_orf	365	362
LOC126953234	longest_orf	682	516
LOC126953363	longest_orf	202	155
C4H6orf226	longest_orf	96	90
LOC126953300	longest_orf	352	283
LOC126952126	longest_orf	453	293
LOC126953431	longest_orf	348	235
LOC126952516	longest_orf	260	189
LOC126952594	longest_orf	396	337
GJE1	longest_orf	208	179
PBOV1	longest_orf	133	81
LOC126952878	longest_orf	506	337
TAAR8	longest_orf	384	243
LOC126952101	longest_orf	694	350
LOC126953469	longest_orf	223	152
LOC126955457	longest_orf	565	308
LOC126955367	longest_orf	172	125
LOC126954964	longest_orf	426	371
LOC126954427	longest_orf	475	295
HTN1	longest_orf	57	40
ODAPH	longest_orf	176	162
SLC2A9	longest_orf	513	503
SH3TC1	longest_orf	1337	1220
SLC49A3	longest_orf	527	459
LOC126955170	longest_orf	770	509
LOC126955173	longest_orf	216	134
LOC126957056	longest_orf	376	351
LOC126957062	longest_orf	608	427
LOC126957074	longest_orf	372	316
LOC126956349	longest_orf	334	198
NMUR2	longest_orf	415	403
GPX3	longest_orf	226	153
IRGM	longest_orf	232	144
LOC126956812	longest_orf	133	67
FGF1	longest_orf	214	156
LOC126957559	longest_orf	202	101
DCANP1	longest_orf	244	95
LOC126956128	longest_orf	452	313
LOC126957009	longest_orf	179	117
LOC126956961	longest_orf	339	269
LOC126956647	longest_orf	474	328
LOC126956169	longest_orf	1120	243
LOC126956988	longest_orf	542	496
TOMM40	longest_orf	352	87
SELENOP	longest_orf	381	201
LOC126956203	longest_orf	421	285
LOC126957433	longest_orf	293	178
LOC126956207	longest_orf	640	393
id-LOC126958601	longest_orf	125	120
AHNAK2	longest_orf	5772	5767
DIO3	longest_orf	304	169
LOC126959685	longest_orf	299	168
DIO2	longest_orf	309	132
LOC126959131	longest_orf	215	106
LOC126958769	longest_orf	740	389
GPX2	longest_orf	190	150
SYNE2	longest_orf	6908	5560
SYT16	longest_orf	987	649
LOC126959142	longest_orf	209	171
TXNDC16	longest_orf	881	824
LOC126958286	longest_orf	347	307
LOC126958295	longest_orf	313	157
LOC126958382	longest_orf	252	122
LOC126959224	longest_orf	578	409
LOC126959255	longest_orf	609	346
LOC126958088	longest_orf	673	609
LOC126959822	longest_orf	660	442
LOC126959894	longest_orf	541	302
SLC28A2	longest_orf	650	488
LOC126958709	longest_orf	170	127
LOC126959291	longest_orf	225	155
LOC126958485	longest_orf	133	83
LOC126958483	longest_orf	247	230
IGDCC4	longest_orf	1267	657
LOC126959312	longest_orf	1685	1608
LOC126960075	longest_orf	721	445
SAXO2	longest_orf	456	279
LOC126961608	longest_orf	274	189
LOC126961026	longest_orf	377	358
LOC126961606	longest_orf	114	60
DCAF13	longest_orf	596	553
LOC126960897	longest_orf	235	128
LOC126960663	longest_orf	749	595
LOC126961511	longest_orf	208	168
VCPIP1	longest_orf	895	582
LOC126960700	longest_orf	302	184
LOC126962974	longest_orf	527	309
EBLN1	longest_orf	497	329
LOC126963356	longest_orf	773	496
BMS1	longest_orf	915	773
LOC126962617	longest_orf	420	280
LOC126962601	longest_orf	731	505
LOC126962253	longest_orf	1320	1103
LOC126963170	longest_orf	330	324
LOC126962262	longest_orf	315	142
LOC126962146	longest_orf	473	278
CC2D2B	longest_orf	1896	1367
LOC126962309	longest_orf	205	131
LOC126962281	longest_orf	1017	495
SCART1	longest_orf	1035	761
SELENOO	longest_orf	669	666
LOC126964159	longest_orf	275	186
APOL5	longest_orf	482	363
SELENOM	longest_orf	145	97
LOC126929553	longest_orf	469	395
LOC126929597	longest_orf	1005	885
id-LOC126929736	longest_orf	177	174
LOC126964077	longest_orf	467	439
LOC126929776	longest_orf	1019	687
LOC126929610	longest_orf	707	478
LOC126929677	longest_orf	404	184
LOC126929769	longest_orf	113	99
WFDC6	longest_orf	90	86
KCNK15	longest_orf	331	254
LOC126964111	longest_orf	225	168
LOC126929262	longest_orf	1251	539
SPSB2	longest_orf	262	110
LOC126930486	longest_orf	709	594
KLRC4	longest_orf	157	145
MUC19	longest_orf	6969	6457
LOC126930183	longest_orf	309	171
LOC126930193	longest_orf	171	109
LOC126931598	longest_orf	494	334
LOC126931603	longest_orf	271	189
LOC126931608	longest_orf	490	279
LOC126930135	longest_orf	249	153
DEPDC4	longest_orf	550	262
LOC126931532	longest_orf	76	65
RPH3A	longest_orf	681	463
LOC126931679	longest_orf	230	153
LOC126932282	longest_orf	463	336
CPS1	longest_orf	1499	985
LOC126932103	longest_orf	1336	1215
LOC126932098	longest_orf	378	327
LOC126932748	longest_orf	955	934
METTL8	longest_orf	396	324
LOC126932340	longest_orf	747	596
LOC126932346	longest_orf	477	430
LOC126934379	longest_orf	341	180
NT5DC4	longest_orf	458	254
LOC126933494	longest_orf	77	56
PLB1	longest_orf	1403	1386
SELENOI	longest_orf	397	386
OSR1	longest_orf	333	267
LOC126934437	longest_orf	261	151
LOC126935731	longest_orf	343	187
LOC126935964	longest_orf	280	259
MYEOV	longest_orf	247	155
LOC126935957	longest_orf	433	218
PPP1R14B	longest_orf	198	173
LOC126936424	longest_orf	301	255
SELENOH	longest_orf	122	78
LOC126936463	longest_orf	311	163
LOC126935123	longest_orf	321	131
LOC126935119	longest_orf	326	222
LOC126935228	longest_orf	212	148
LOC126936466	longest_orf	363	229
LOC126935117	longest_orf	326	316
LOC126935179	longest_orf	312	213
UBQLNL	longest_orf	550	417
LOC126935187	longest_orf	307	163
LOC126935135	longest_orf	319	212
LOC126935195	longest_orf	303	238
LOC126935059	longest_orf	539	490
LOC126935191	longest_orf	308	224
LOC126935155	longest_orf	315	227
LOC126935274	longest_orf	315	272
LOC126936486	longest_orf	364	223
LOC126935180	longest_orf	312	198
XNDC1N	longest_orf	933	831
LOC126935221	longest_orf	242	184
P2RY6	longest_orf	428	330
NEU3	longest_orf	625	557
ANKRD42	longest_orf	335	257
CARD18	longest_orf	102	54
POLR2E	longest_orf	205	162
ANKK1	longest_orf	714	684
LOC126935922	longest_orf	494	259
LOC126934872	longest_orf	196	141
SARDH	longest_orf	918	533
LOC126937257	longest_orf	231	120
LOC126937087	longest_orf	199	186
LOC126937233	longest_orf	315	202
LOC126937238	longest_orf	315	154
GGTA1	longest_orf	376	172
LOC126937723	longest_orf	319	192
LOC126937573	longest_orf	317	177
LOC126937373	longest_orf	318	269
LOC126937390	longest_orf	649	328
LOC126937286	longest_orf	788	565
LOC126937674	longest_orf	219	78
LOC126937343	longest_orf	367	288
LOC126937344	longest_orf	1038	896
LOC126938795	longest_orf	868	532
CDRT15	longest_orf	281	257
LOC126938286	longest_orf	428	291
LOC126939407	longest_orf	310	246
PRAC2	longest_orf	141	108
GSDMB	longest_orf	415	305
HAP1	longest_orf	545	270
LOC126938306	longest_orf	193	170
LOC126939468	longest_orf	207	169
LOC126938947	longest_orf	195	108
ABCA10	longest_orf	1032	668
LOC126939476	longest_orf	232	190
LOC126938330	longest_orf	699	276
N4BP2L1	longest_orf	476	261
KCNRG	longest_orf	272	201
LOC126940428	longest_orf	612	346
SERPINE3	longest_orf	425	400
HNRNPA1L2	longest_orf	355	190
LOC126940607	longest_orf	162	126
SMIM21	longest_orf	100	84
LOC126941483	longest_orf	443	351
LOC126940987	longest_orf	252	173
ZNF396	longest_orf	332	171
ADCYAP1	longest_orf	337	278
LOC126942190	longest_orf	960	746
LOC126942368	longest_orf	108	57
LOC126942187	longest_orf	1009	728
LOC126942258	longest_orf	505	452
LOC126942893	longest_orf	694	395
ARHGAP45	longest_orf	1203	1078
GARIN5A	longest_orf	273	267
LENG9	longest_orf	474	248
LOC126941690	longest_orf	889	500
GARIN5B	longest_orf	1037	869
LOC126943272	longest_orf	501	498
LOC126941704	longest_orf	391	376
IGFLR1	longest_orf	354	347
SYCN	longest_orf	172	150
SELENOV	longest_orf	352	278
LOC126941714	longest_orf	193	125
LOC126943304	longest_orf	523	454
LOC126945082	longest_orf	652	510
CES4A	longest_orf	476	226
LOC126943772	longest_orf	133	66
LOC126943984	longest_orf	100	68
LOC126943934	longest_orf	792	662
PRDM7	longest_orf	327	229
LOC126944416	longest_orf	428	278
LOC126944123	longest_orf	346	187
ZNF843	longest_orf	261	153
SEPHS2	longest_orf	451	388
LOC126944700	longest_orf	312	273
PRSS33	longest_orf	395	215
CEMP1	longest_orf	277	163
MSRB1	longest_orf	116	94
GPR143	longest_orf	427	410
LOC126946689	longest_orf	230	133
MPC1L	longest_orf	132	123
LOC126945744	longest_orf	116	99
LOC126945555	longest_orf	707	541
LOC126946522	longest_orf	615	471
LOC126946601	longest_orf	371	180
LOC126945810	longest_orf	417	253
LOC126946306	longest_orf	165	131
LOC126946246	longest_orf	409	307
RTL3	longest_orf	475	371
LOC126945949	longest_orf	238	160
LOC126946027	longest_orf	417	329
ZCCHC18	longest_orf	434	373
ZNF75D	longest_orf	510	290
PNMA6A	longest_orf	396	225
LOC126947201	longest_orf	326	277
LOC126947223	longest_orf	1537	1230
LOC126947271	longest_orf	1131	785
LOC126947337	longest_orf	100	76
LOC126947361	longest_orf	825	554
LOC126947425	longest_orf	601	345
LOC126947448	longest_orf	245	206
LOC126947460	longest_orf	817	655
