## Supplementary Table S1 for "EXCON: a scalable, reproducible Nextflow pipeline for CAFE-based gene EXpansion and CONtraction analysis": Microcebus_murinus.internal_stop_codons.tsv

gene_id	action	original_length	kept_length
MYH15	longest_orf	2022	537
GUCA1C	longest_orf	203	154
MORC1	longest_orf	1075	758
ZNF80	longest_orf	311	267
TIGIT	longest_orf	309	294
LOC105855743	longest_orf	296	197
SELENOT	longest_orf	195	146
LOC105873909	longest_orf	137	101
LOC105874473	longest_orf	525	488
GPX1	longest_orf	194	148
SELENOK	longest_orf	94	91
SPATA12	longest_orf	147	75
LOC105884908	longest_orf	460	300
C2H1orf167	longest_orf	1662	1530
SELENON	longest_orf	556	427
IQCC	longest_orf	466	336
DIO1	longest_orf	249	125
SELENOF	longest_orf	165	95
LOC105862726	longest_orf	591	502
LOC105862721	longest_orf	682	531
TCHHL1	longest_orf	906	767
LCE6A	longest_orf	108	78
INSRR	longest_orf	1301	1294
FCRL3	longest_orf	519	508
SPTA1	longest_orf	2438	1538
MROH9	longest_orf	853	667
C2H1orf105	longest_orf	188	76
LOC105877695	longest_orf	190	175
SELENOI	longest_orf	397	386
NLRC4	longest_orf	252	193
OXER1	longest_orf	424	277
LOC105863211	longest_orf	617	316
FAM136A	longest_orf	239	155
TRABD2A	longest_orf	606	333
LOC105869426	longest_orf	422	396
NT5DC4	longest_orf	594	320
TLR10	longest_orf	797	498
TLR1	longest_orf	786	394
NWD1	longest_orf	1634	1548
PDE4C	longest_orf	671	511
MUC5AC	longest_orf	3360	3228
LOC105859819	longest_orf	658	425
LOC105868729	longest_orf	309	170
OR5B21	longest_orf	317	290
SELENOH	longest_orf	122	78
LOC105861307	longest_orf	315	204
LOC105861305	longest_orf	362	319
LOC105884101	longest_orf	349	307
LOC105884121	longest_orf	309	155
IGSF22	longest_orf	1339	1273
LOC105881978	longest_orf	450	386
LOC105883328	longest_orf	388	261
LOC105883355	longest_orf	365	315
LOC105882866	longest_orf	598	407
LOC105874567	longest_orf	297	153
ANKK1	longest_orf	778	416
LOC105885143	longest_orf	835	444
LOC105866529	longest_orf	310	232
LOC105881590	longest_orf	719	450
VSIG10L2	longest_orf	1117	574
LOC142870515	longest_orf	338	310
PBOV1	longest_orf	102	58
SMLR1	longest_orf	138	80
ROS1	longest_orf	2350	1748
LOC105863587	longest_orf	605	549
LOC105863601	longest_orf	680	391
VWA7	longest_orf	950	632
C5H6orf136	longest_orf	488	434
LOC142871028	longest_orf	241	117
TRIM40	longest_orf	290	149
id-LOC105860812	longest_orf	205	51
id-LOC105860810	longest_orf	331	67
DIO3	longest_orf	304	169
CATSPERB	longest_orf	1117	1113
LOC105868012	longest_orf	164	139
DIO2	longest_orf	269	138
ISM2	longest_orf	537	279
HEATR4	longest_orf	1095	1069
LOC142871530	longest_orf	656	405
GPX2	longest_orf	190	150
LOC105866609	longest_orf	259	241
CIROP	longest_orf	724	408
LOC105864626	longest_orf	309	239
TMEM253	longest_orf	219	200
LOC105864604	longest_orf	388	247
SPTBN5	longest_orf	3905	3676
STRC	longest_orf	1784	1017
DUOX2	longest_orf	1544	946
LOC105873395	longest_orf	290	168
LMAN1L	longest_orf	526	337
LOC105854849	longest_orf	654	448
LOC105870590	longest_orf	1064	683
LOC105859490	longest_orf	354	251
PXDNL	longest_orf	2317	787
LOC142872295	longest_orf	1635	1138
LOC105857532	longest_orf	579	270
CYP27C1	longest_orf	377	192
LOC105877249	longest_orf	328	295
METAP1D	longest_orf	464	423
CIRSR	longest_orf	457	397
LOC109730963	longest_orf	174	158
LOC105856976	longest_orf	158	127
LOC142872282	longest_orf	251	86
CFAP65	longest_orf	1873	1845
RESP18	longest_orf	233	85
SPEGNB	longest_orf	240	126
LOC105865012	longest_orf	114	73
ABCA13	longest_orf	5048	2628
PKD1L1	longest_orf	2917	2896
LOC142872897	longest_orf	764	453
GHRHR	longest_orf	410	342
LOC105879321	longest_orf	389	384
LOC142872883	longest_orf	175	114
KCP	longest_orf	1634	1188
TAS2R5	longest_orf	297	263
OR9A2	longest_orf	248	138
SELENOO	longest_orf	671	668
SMC1B	longest_orf	1192	761
LOC105858597	longest_orf	254	134
MTERF2	longest_orf	340	160
LOC105875580	longest_orf	1314	1286
PMCH	longest_orf	161	151
CAPS2	longest_orf	608	601
LOC105865927	longest_orf	337	309
TMT1B	longest_orf	273	209
OVCH1	longest_orf	1075	539
RERGL	longest_orf	174	151
TAS2R42	longest_orf	306	99
LOC105861538	longest_orf	1459	951
A2ML1	longest_orf	1491	777
LOC105885359	longest_orf	658	383
CCDC137	longest_orf	285	238
SELENOP	longest_orf	365	200
LINC03122	longest_orf	180	144
LOC105881927	longest_orf	51	26
LOC105876451	longest_orf	260	183
LOC105872249	longest_orf	254	192
MRPL20	longest_orf	147	70
LOC105855617	longest_orf	723	485
LOC105883806	longest_orf	1468	1448
LOC105855890	longest_orf	227	133
IFNE	longest_orf	234	179
LOC105855649	longest_orf	312	206
ZNF483	longest_orf	754	157
LINC02913	longest_orf	250	228
RNF224	longest_orf	263	147
MAMDC4	longest_orf	1324	703
LOC105867750	longest_orf	423	173
LOC142874783	longest_orf	1618	1104
LOC105867759	longest_orf	261	163
LOC142874948	longest_orf	315	263
LOC105859847	longest_orf	75	62
LOC105878804	longest_orf	919	688
LOC105880334	longest_orf	1868	910
LOC142875375	longest_orf	221	161
AS3MT	longest_orf	435	336
ZNF485	longest_orf	336	116
ZNF487	longest_orf	209	119
ADTRP	longest_orf	304	182
LOC105858669	longest_orf	602	260
ZSCAN26	longest_orf	471	311
GPX6	longest_orf	220	148
LOC105881783	longest_orf	2800	2729
TRIML2	longest_orf	434	414
LOC105862294	longest_orf	718	406
OCSTAMP	longest_orf	568	469
SCAND1	longest_orf	242	203
R3HDML	longest_orf	231	123
MYL5	longest_orf	249	194
ZNF461	longest_orf	469	318
SELENOV	longest_orf	500	426
CCNP	longest_orf	334	314
LOC142861194	longest_orf	1595	704
LOC105857032	longest_orf	481	308
LOC105869486	longest_orf	610	597
ZNF285	longest_orf	620	174
RELB	longest_orf	724	571
SELENOW	longest_orf	87	74
C16H19orf73	longest_orf	121	113
VN1R1	longest_orf	345	334
ZNF256	longest_orf	581	227
ZNF396	longest_orf	332	223
DSG4	longest_orf	1024	1016
LOC105860885	longest_orf	780	474
MRNIP	longest_orf	326	253
RASGEF1C	longest_orf	399	348
LOC105878455	longest_orf	490	297
TLCD2	longest_orf	332	137
EVI2A	longest_orf	235	230
ANKRD40CL	longest_orf	139	81
HSD17B1	longest_orf	339	291
KCNH6	longest_orf	992	989
MSRB1	longest_orf	116	94
ACSM6	longest_orf	481	478
C19H16orf82	longest_orf	216	175
ZFAND2A	longest_orf	145	134
ZAN	longest_orf	2613	2389
LOC105858810	longest_orf	249	182
TAF1A	longest_orf	358	152
ZNF785	longest_orf	386	188
SEPHS2	longest_orf	448	388
CCSAP	longest_orf	241	233
LOC105856488	longest_orf	798	569
LOC105876223	longest_orf	411	297
IRX6	longest_orf	445	376
KARS1	longest_orf	929	686
SDR42E1	longest_orf	393	370
LOC105855934	longest_orf	788	470
CENPBD1	longest_orf	182	81
LOC142862639	longest_orf	697	394
LOC142862591	longest_orf	1061	509
LOC142862594	longest_orf	858	618
GPX3	longest_orf	223	150
TMEM132C	longest_orf	1275	1203
LOC105880916	longest_orf	297	176
LOC142863466	longest_orf	209	116
C22H22orf31	longest_orf	441	184
SELENOM	longest_orf	144	97
PLA2G3	longest_orf	516	513
YWHAH-AS1	longest_orf	288	196
id-LOC109729891	longest_orf	153	70
id-LOC105882031	longest_orf	132	67
LOC105862780	longest_orf	251	149
LRRC74B	longest_orf	396	215
CLTCL1	longest_orf	887	736
RTL10	longest_orf	397	304
LOC142863862	longest_orf	1260	1118
LOC105855529	longest_orf	1322	1196
LOC105880548	longest_orf	357	224
KCNU1	longest_orf	1201	1015
LOC105871985	longest_orf	1053	1018
YIPF7	longest_orf	261	162
ZNF709	longest_orf	660	642
ZNF57	longest_orf	499	220
GPX4	longest_orf	233	124
CIMAP1D	longest_orf	400	277
LOC105869397	longest_orf	409	318
LOC142865718	longest_orf	1002	422
LOC142865669	longest_orf	642	283
LOC142865671	longest_orf	571	481
LOC142865723	longest_orf	382	305
LOC142865666	longest_orf	418	373
LOC142865674	longest_orf	1779	725
LOC142865675	longest_orf	894	427
LOC142865677	longest_orf	498	444
LOC142865679	longest_orf	451	406
LOC142865680	longest_orf	516	317
LOC105872348	longest_orf	412	392
LOC105860657	longest_orf	842	308
LOC142865683	longest_orf	1071	1064
LOC109730340	longest_orf	918	578
LOC105863293	longest_orf	781	592
LOC142865687	longest_orf	449	404
LOC142865689	longest_orf	720	491
LOC142865668	longest_orf	1525	559
LOC109730341	longest_orf	1574	1008
LOC142865692	longest_orf	760	652
LOC109730343	longest_orf	777	553
LOC142865694	longest_orf	424	412
LOC142865698	longest_orf	498	444
LOC142865699	longest_orf	850	380
LOC142865739	longest_orf	733	435
PTPRH	longest_orf	1108	561
LOC105877210	longest_orf	392	348
LOC105877209	longest_orf	457	329
LENG9	longest_orf	424	227
LOC105859976	longest_orf	1475	806
LOC105867595	longest_orf	344	305
LOC105885424	longest_orf	761	477
LOC105869281	longest_orf	614	505
KIAA1210	longest_orf	1918	1734
RBMX2	longest_orf	346	329
PABIR3	longest_orf	321	293
LOC105860570	longest_orf	242	129
LOC109730302	longest_orf	54	42
LOC109730294	longest_orf	292	229
LOC105870826	longest_orf	1109	724
LOC142865850	longest_orf	495	336
LOC105861913	longest_orf	918	492
ITIH6	longest_orf	750	553
LOC105862244	longest_orf	923	847
SPC24	longest_orf	175	149
LOC105865455	longest_orf	756	618
LOC105866345	longest_orf	1207	1128
ZNF630	longest_orf	640	214
MAGIX	longest_orf	336	222
LOC105866502	longest_orf	287	147
LOC105866499	longest_orf	1119	625
LOC105869433	longest_orf	922	409
PLXNB3	longest_orf	1908	1269
ZFP92	longest_orf	419	346
LOC142866362	longest_orf	725	546
LOC142866391	longest_orf	1119	288
LOC142866370	longest_orf	697	614
LOC142866372	longest_orf	502	382
LOC142866373	longest_orf	487	457
LOC142866375	longest_orf	432	275
LOC142866394	longest_orf	1234	556
LOC105884348	longest_orf	1074	847
LOC142868746	longest_orf	1328	847
LOC142868745	longest_orf	1328	847
