## Supplementary Table S1 for "EXCON: a scalable, reproducible Nextflow pipeline for CAFE-based gene EXpansion and CONtraction analysis": Nycticebus_coucang.internal_stop_codons.tsv

gene_id	action	original_length	kept_length
UGT2A3	longest_orf	571	320
LOC128588047	longest_orf	581	518
MEPE	longest_orf	557	494
DCAF16	longest_orf	307	113
LOC128590263	longest_orf	1880	720
LOC128590316	longest_orf	702	466
REELD1	longest_orf	528	319
LOC128590611	longest_orf	699	331
LOC128581326	longest_orf	660	327
LOC128588891	longest_orf	1724	536
LOC128590837	longest_orf	1831	1298
LOC128588963	longest_orf	1724	808
FAM81B	longest_orf	452	440
LOC128589212	longest_orf	1737	516
LOC128591146	longest_orf	686	530
LOC128583810	longest_orf	468	277
ANKDD1B	longest_orf	615	516
LOC128589361	longest_orf	874	321
LOC128585123	longest_orf	647	563
LOC128585628	longest_orf	93	50
LOC128585751	longest_orf	418	274
SELENOP	longest_orf	369	205
LOC128589666	longest_orf	437	260
LOC128567599	longest_orf	131	83
LOC128565025	longest_orf	686	381
LOC128572991	longest_orf	962	718
B3GALT9	longest_orf	369	255
PTBP3	longest_orf	668	557
LOC128574588	longest_orf	617	400
LOC128598093	longest_orf	1076	826
LOC128598106	longest_orf	1296	487
LOC128598147	longest_orf	428	286
LOC128576537	longest_orf	200	103
LOC128598187	longest_orf	618	490
GPX4	longest_orf	231	124
LOC128570990	longest_orf	89	45
LOC128579796	longest_orf	760	481
IRX6	longest_orf	470	377
PKD1L3	longest_orf	1715	1351
LOC128560831	longest_orf	229	206
SELENOO	longest_orf	675	672
MTERF2	longest_orf	352	114
LOC128580889	longest_orf	116	71
LOC128581458	longest_orf	896	758
LOC128581609	longest_orf	543	500
LOC128580936	longest_orf	240	103
LOC128580960	longest_orf	313	242
FBN3	longest_orf	2806	1068
CLEC4G	longest_orf	280	235
RETN	longest_orf	265	127
SH2D3A	longest_orf	448	314
CAPS	longest_orf	185	172
VMAC	longest_orf	162	105
LOC128581619	longest_orf	765	684
LOC128580974	longest_orf	552	522
LOC128580982	longest_orf	683	360
LOC128580996	longest_orf	817	644
LOC128580997	longest_orf	585	574
IQCN	longest_orf	1395	1382
DEPP1	longest_orf	208	146
LOC128582074	longest_orf	329	327
LOC128581460	longest_orf	478	420
LOC128582227	longest_orf	499	417
LOC128581060	longest_orf	86	60
KLLN	longest_orf	300	168
LOC128580659	longest_orf	1253	885
SEC31B	longest_orf	1184	1101
LOC128580756	longest_orf	512	447
LOC128581133	longest_orf	1170	828
LOC128581469	longest_orf	469	347
FOXI2	longest_orf	295	217
NTSR2	longest_orf	431	309
SELENOI	longest_orf	397	386
TRMT61B	longest_orf	585	239
OXER1	longest_orf	279	84
LOC128584303	longest_orf	134	69
LOC128584174	longest_orf	312	163
LOC128583401	longest_orf	546	328
LOC128584978	longest_orf	589	506
RASAL1	longest_orf	811	799
LOC128584856	longest_orf	622	544
LOC128584406	longest_orf	1582	805
LOC128584408	longest_orf	498	392
LOC128584415	longest_orf	936	459
LOC128584496	longest_orf	451	345
RTL10	longest_orf	246	108
CLTCL1	longest_orf	1657	1276
LOC128583471	longest_orf	1165	1023
LOC128583507	longest_orf	420	388
LOC128583479	longest_orf	278	194
LRRC75B	longest_orf	491	294
LOC128584943	longest_orf	176	98
SELENOM	longest_orf	146	97
SGSM1	longest_orf	1196	733
LOC128584488	longest_orf	1194	953
SELENOF	longest_orf	165	95
BNIPL	longest_orf	283	176
TCHHL1	longest_orf	871	477
GJB7	longest_orf	308	203
LOC128585516	longest_orf	821	693
AK9	longest_orf	1911	989
LOC128586308	longest_orf	1742	1206
LOC128586309	longest_orf	735	530
TMEM244	longest_orf	178	115
PBOV1	longest_orf	136	70
GJE1	longest_orf	203	71
LOC128585593	longest_orf	202	166
id-LOC128587757	longest_orf	616	136
FSCB	longest_orf	1235	1183
LOC128588604	longest_orf	405	221
LOC128588396	longest_orf	966	753
LOC128588620	longest_orf	347	329
LOC128587393	longest_orf	410	150
LOC128587615	longest_orf	716	596
LOC128588997	longest_orf	884	472
LTK	longest_orf	916	258
SERINC4	longest_orf	512	398
LOC128588682	longest_orf	557	507
BCL2L10	longest_orf	197	186
LOC128589164	longest_orf	113	105
NOX5	longest_orf	261	168
THAP10	longest_orf	370	168
LOC128589094	longest_orf	603	370
LOC128588735	longest_orf	1383	653
LOC128589157	longest_orf	1245	956
LOC128588021	longest_orf	187	102
LOC128587358	longest_orf	493	445
LOC128588776	longest_orf	1539	798
LOC128588783	longest_orf	1627	1231
LOC128588367	longest_orf	1091	810
TLL1	longest_orf	1039	524
LOC128587464	longest_orf	789	497
LOC128588537	longest_orf	1725	807
LOC128589138	longest_orf	492	312
LOC128587505	longest_orf	617	375
TECTA	longest_orf	2160	1659
BLID	longest_orf	159	94
LOC128588862	longest_orf	358	176
FAM118B	longest_orf	402	210
LOC128590466	longest_orf	172	72
LOC128589867	longest_orf	862	830
NANOGNB	longest_orf	274	148
LOC128590161	longest_orf	868	443
LOC128590273	longest_orf	1714	1177
LOC128590278	longest_orf	71	43
LOC128590408	longest_orf	577	438
DYTN	longest_orf	578	363
LOC128591580	longest_orf	346	309
FANCD2	longest_orf	1448	889
ARL8B	longest_orf	245	201
IL5RA	longest_orf	443	410
SNTN	longest_orf	147	143
LOC128591316	longest_orf	1189	661
LOC128591338	longest_orf	2042	739
LOC128592040	longest_orf	182	102
LOC128592016	longest_orf	484	401
SLC22A14	longest_orf	635	463
LOC128591376	longest_orf	643	375
LOC128591907	longest_orf	1192	573
GPX1	longest_orf	194	148
LOC128592355	longest_orf	281	139
SELENOK	longest_orf	94	91
SELENOT	longest_orf	195	146
WDR49	longest_orf	1064	704
LRRC31	longest_orf	417	229
EYS	longest_orf	3143	1848
KIAA1586	longest_orf	784	354
SRPK1	longest_orf	831	804
LOC128594697	longest_orf	348	315
GPX6	longest_orf	219	147
ZSCAN31	longest_orf	452	280
ZSCAN26	longest_orf	468	414
ZSCAN16	longest_orf	345	200
ZNF165	longest_orf	534	457
SLC17A1	longest_orf	462	311
LOC128594631	longest_orf	596	341
LOC128594747	longest_orf	250	186
HUS1B	longest_orf	276	161
DIO3	longest_orf	304	169
SERPINA3	longest_orf	446	177
LOC128594021	longest_orf	940	806
LOC128594152	longest_orf	630	355
DIO2	longest_orf	271	138
PROX2	longest_orf	599	436
LOC128593622	longest_orf	315	299
LOC128593594	longest_orf	216	116
GPX2	longest_orf	190	150
DNAH14	longest_orf	4517	3130
LOC128597293	longest_orf	558	489
LOC128596391	longest_orf	691	413
LOC128596030	longest_orf	350	330
LOC128596394	longest_orf	1005	541
FAM177B	longest_orf	169	76
BMP15	longest_orf	333	158
LOC128596911	longest_orf	663	535
LOC128596446	longest_orf	767	436
LOC128596456	longest_orf	356	310
HSPA6	longest_orf	710	148
LOC128596494	longest_orf	548	252
LOC128596500	longest_orf	378	132
LOC128596526	longest_orf	448	264
LOC128596272	longest_orf	880	737
LOC128596555	longest_orf	622	364
LIM2	longest_orf	214	121
GPR32	longest_orf	421	411
C10H19orf73	longest_orf	149	130
SELENOW	longest_orf	87	74
ZC3H4	longest_orf	1302	693
LOC128596742	longest_orf	1726	777
MEIOSIN	longest_orf	635	610
TEX101	longest_orf	447	416
LOC128596591	longest_orf	928	536
LOC128596593	longest_orf	1747	1210
LOC128596597	longest_orf	287	211
SELENOV	longest_orf	572	485
ZNF599	longest_orf	682	233
LOC128596633	longest_orf	497	411
LOC128598766	longest_orf	519	445
LOC128598830	longest_orf	582	457
LAMB4	longest_orf	1805	945
LOC128598656	longest_orf	1115	304
LOC128560278	longest_orf	439	256
LOC128598364	longest_orf	1358	1016
OPN1SW	longest_orf	339	168
ZC3HC1	longest_orf	504	295
LOC128560411	longest_orf	429	344
NOBOX	longest_orf	633	361
GIMAP5	longest_orf	505	361
LOC128598424	longest_orf	244	208
LOC128561303	longest_orf	598	327
TIMELESS	longest_orf	1210	983
MUC19	longest_orf	7051	6539
C12H12orf40	longest_orf	612	456
OVCH1	longest_orf	1166	504
LOC128561783	longest_orf	379	220
IRAG2	longest_orf	1442	1023
LOC128561355	longest_orf	279	153
TAS2R42	longest_orf	328	163
TAS2R9	longest_orf	342	217
LOC128561951	longest_orf	229	168
LOC128562576	longest_orf	1466	1319
LOC128561978	longest_orf	896	619
LOC128561830	longest_orf	1955	484
GJC3	longest_orf	233	137
NAT16	longest_orf	404	141
ZNF785	longest_orf	355	281
SEPHS2	longest_orf	448	388
C12H16orf82	longest_orf	408	236
ZP2	longest_orf	749	696
CCDC78	longest_orf	464	402
LOC128561859	longest_orf	475	266
MSRB1	longest_orf	116	94
LOC128562453	longest_orf	798	548
LOC128561498	longest_orf	394	298
LOC128561090	longest_orf	1371	542
LOC128563184	longest_orf	811	730
PXDNL	longest_orf	1484	756
LOC128563600	longest_orf	533	274
LOC128563537	longest_orf	345	249
LOC128563299	longest_orf	861	823
SLC10A5	longest_orf	429	387
PSKH2	longest_orf	379	232
LOC128563377	longest_orf	573	389
LOC128563917	longest_orf	1189	621
LOC128564028	longest_orf	173	108
LOC128563630	longest_orf	580	360
LAPTM4B	longest_orf	344	238
LOC128563603	longest_orf	488	292
HHLA1	longest_orf	536	499
RECQL4	longest_orf	1219	872
SYT8	longest_orf	389	190
PPP1R14B	longest_orf	202	182
SLC25A45	longest_orf	222	135
KCNK7	longest_orf	307	193
ZP1	longest_orf	349	195
SELENOH	longest_orf	136	78
LOC128566060	longest_orf	312	237
LOC128565813	longest_orf	317	308
LOC128564750	longest_orf	793	305
ACCSL	longest_orf	415	143
IGSF22	longest_orf	1086	517
LOC128564411	longest_orf	653	341
OVCH2	longest_orf	581	320
LOC128565029	longest_orf	441	281
LOC128564443	longest_orf	363	328
LOC128565784	longest_orf	312	208
LOC128564473	longest_orf	318	172
GVQW3	longest_orf	242	142
C14H11orf98	longest_orf	131	74
LOC128564596	longest_orf	731	558
LOC128566908	longest_orf	931	550
LOC128566682	longest_orf	1184	589
LOC128566468	longest_orf	533	531
LOC128566506	longest_orf	212	115
SOHLH2	longest_orf	604	421
LOC128566334	longest_orf	610	341
LOC128566629	longest_orf	677	363
KCNRG	longest_orf	321	182
LOC128566373	longest_orf	551	261
LOC128567370	longest_orf	233	142
LOC128567377	longest_orf	142	91
CYYR1	longest_orf	261	254
LOC128567420	longest_orf	1183	915
MORC1	longest_orf	977	671
LOC128568043	longest_orf	566	531
LOC128568095	longest_orf	913	556
LOC128567648	longest_orf	1188	310
MAGEF1	longest_orf	499	446
LOC128567496	longest_orf	165	115
LOC128568809	longest_orf	673	621
DCANP1	longest_orf	133	85
LOC128569210	longest_orf	1609	1584
PCDHAC1	longest_orf	897	753
LOC128569197	longest_orf	795	487
LOC128568881	longest_orf	611	332
GPX3	longest_orf	226	153
LOC128568550	longest_orf	2056	1054
LOC128569002	longest_orf	547	366
LOC128568557	longest_orf	1427	519
TRIM52	longest_orf	298	168
LOC128570999	longest_orf	1144	484
LOC128570157	longest_orf	826	442
RRP36	longest_orf	173	88
LOC128571037	longest_orf	251	142
LOC128571040	longest_orf	777	554
LOC128571269	longest_orf	311	231
GLOD4	longest_orf	504	435
EFCAB5	longest_orf	1375	741
LOC128570562	longest_orf	901	633
LOC128570850	longest_orf	611	335
LOC128571177	longest_orf	1198	1047
TTLL6	longest_orf	889	778
KLHL10	longest_orf	614	608
ASB16	longest_orf	473	352
DBF4B	longest_orf	863	431
LOC128571150	longest_orf	382	294
QRICH2	longest_orf	1768	1610
ENDOV	longest_orf	335	307
ADCYAP1	longest_orf	311	176
ZNF396	longest_orf	338	79
LOC128572049	longest_orf	707	429
RIT2	longest_orf	218	118
LOC128571815	longest_orf	397	283
TMEM212	longest_orf	136	89
LOC128572446	longest_orf	577	425
LOC128572698	longest_orf	1649	1307
LOC128572460	longest_orf	321	218
LOC128572919	longest_orf	1742	831
LOC128572882	longest_orf	120	73
LOC128572794	longest_orf	1189	652
LOC128572500	longest_orf	235	143
LOC128572508	longest_orf	1057	1001
LOC128572509	longest_orf	512	422
ZNF672	longest_orf	449	435
LOC128572521	longest_orf	581	323
LOC128572886	longest_orf	1524	720
LOC128572575	longest_orf	1743	1206
LOC128572601	longest_orf	1075	1028
YME1L1	longest_orf	532	419
LOC128574218	longest_orf	659	262
LOC128574213	longest_orf	743	496
TMEM239	longest_orf	222	168
LOC128573684	longest_orf	279	213
PTK6	longest_orf	121	75
SRMS	longest_orf	375	145
TNFRSF6B	longest_orf	333	275
ISG15	longest_orf	165	120
C1QTNF12	longest_orf	374	159
CCDC27	longest_orf	484	362
TAS1R1	longest_orf	1030	848
C22H1orf167	longest_orf	1496	826
SELENON	longest_orf	559	430
LOC128575006	longest_orf	464	276
C22H1orf109	longest_orf	295	231
SLFNL1	longest_orf	348	339
PTCH2	longest_orf	1138	527
DIO1	longest_orf	249	125
TLR10	longest_orf	811	604
CFAP99	longest_orf	647	635
C24H8orf48	longest_orf	311	290
PDLIM2	longest_orf	590	494
LOC128578024	longest_orf	688	306
LOC128578170	longest_orf	607	544
LOC128577202	longest_orf	1714	1188
LOC128578448	longest_orf	1724	877
LOC128577673	longest_orf	467	384
LOC128577354	longest_orf	686	446
ZNF630	longest_orf	648	335
LOC128577426	longest_orf	484	334
LOC128577177	longest_orf	247	178
FAM120C	longest_orf	864	665
TRO	longest_orf	789	501
APEX2	longest_orf	498	250
LOC128576843	longest_orf	439	273
LOC128576666	longest_orf	692	461
NBDY	longest_orf	67	38
LOC128577701	longest_orf	792	593
VSIG4	longest_orf	275	175
EDA2R	longest_orf	309	121
LOC128576860	longest_orf	855	355
ARR3	longest_orf	392	269
LOC128578051	longest_orf	762	503
LOC128576886	longest_orf	1748	825
RPS6KA6	longest_orf	635	451
CHM	longest_orf	342	245
KLHL4	longest_orf	390	202
NAP1L3	longest_orf	287	114
TRMT2B	longest_orf	450	341
LOC128578517	longest_orf	1267	735
LOC128577866	longest_orf	797	404
LOC128577784	longest_orf	1341	791
LOC128576997	longest_orf	634	531
LOC128577582	longest_orf	482	441
LOC128577010	longest_orf	599	555
LOC128577026	longest_orf	1749	673
LOC128577946	longest_orf	838	410
LOC128577038	longest_orf	480	314
PRR32	longest_orf	296	76
LOC128577057	longest_orf	842	555
LOC128577648	longest_orf	1718	693
PABIR3	longest_orf	262	168
LOC128577546	longest_orf	1679	1602
LOC128578297	longest_orf	706	539
CLIC2	longest_orf	158	132
TMLHE	longest_orf	268	87
LOC128578958	longest_orf	424	217
LOC128579082	longest_orf	1031	820
LOC128578972	longest_orf	610	243
LOC128579029	longest_orf	592	333
LOC128579033	longest_orf	593	334
LOC128578999	longest_orf	681	423
LOC128579044	longest_orf	894	875
LOC128579325	longest_orf	744	600
LOC128579405	longest_orf	2220	1148
LOC128579583	longest_orf	2522	2473
LOC128579642	longest_orf	1415	895
