## Supplementary Table S1 for "EXCON: a scalable, reproducible Nextflow pipeline for CAFE-based gene EXpansion and CONtraction analysis": Pan_paniscus.internal_stop_codons.tsv

gene_id	action	original_length	kept_length
KEF42_p13	longest_orf	318	86
KEF42_p12	longest_orf	347	53
KEF42_p11	longest_orf	514	82
KEF42_p10	longest_orf	227	64
KEF42_p09	longest_orf	68	41
KEF42_p08	longest_orf	226	117
KEF42_p07	longest_orf	261	93
KEF42_p06	longest_orf	115	53
KEF42_p04	longest_orf	459	118
KEF42_p03	longest_orf	603	174
KEF42_p02	longest_orf	175	123
KEF42_p01	longest_orf	380	160
OR2T27	longest_orf	316	117
OR2G6	longest_orf	316	298
LOC100989119	longest_orf	311	203
LOC103785525	longest_orf	357	244
LOC129394312	longest_orf	1356	904
TFB2M	longest_orf	393	231
LOC134731258	longest_orf	188	96
LOC100974692	longest_orf	1712	449
TNNI1	longest_orf	234	182
LOC117976651	longest_orf	87	64
LOC117975341	longest_orf	207	140
LOC100970229	longest_orf	448	388
APOBEC4	longest_orf	367	362
LOC106633884	longest_orf	281	205
LOC100977527	longest_orf	544	184
TNFSF18	longest_orf	292	251
LOC100968405	longest_orf	490	323
LOC100990887	longest_orf	483	429
LOC117976059	longest_orf	323	265
LOC129397806	longest_orf	587	443
LOC100974350	longest_orf	320	259
LOC112436706	longest_orf	312	278
LOC100995546	longest_orf	547	263
LOC100988711	longest_orf	568	534
LOC100989298	longest_orf	616	319
LOC100990288	longest_orf	1462	578
LOC100976640	longest_orf	779	166
NUDT17	longest_orf	328	116
LOC129394499	longest_orf	524	357
LOC129394601	longest_orf	570	380
LOC100980894	longest_orf	418	377
LOC100990187	longest_orf	458	283
SEC22B	longest_orf	214	91
LOC129397624	longest_orf	821	520
LOC117974946	longest_orf	601	432
LOC103784395	longest_orf	663	386
LOC100993245	longest_orf	510	417
GBP4	longest_orf	644	485
SELENOF	longest_orf	165	95
LOC100981456	longest_orf	896	812
DIO1	longest_orf	249	125
SELENON	longest_orf	590	334
LOC117979789	longest_orf	731	417
LOC100976949	longest_orf	941	809
LOC117979657	longest_orf	669	451
LOC134728957	longest_orf	473	313
LOC134728968	longest_orf	473	313
LOC100968969	longest_orf	473	313
LOC129397670	longest_orf	207	119
LOC134730250	longest_orf	67	47
LOC100978366	longest_orf	322	287
LOC117979950	longest_orf	101	48
LOC129397680	longest_orf	294	257
TMPRSS11B	longest_orf	449	317
LOC100984855	longest_orf	429	207
LOC134730274	longest_orf	1020	596
LOC103783502	longest_orf	231	116
LOC100986857	longest_orf	106	55
LOC117980108	longest_orf	471	390
LOC134730329	longest_orf	282	279
LOC117978370	longest_orf	282	279
LOC100974711	longest_orf	370	173
SELENOP	longest_orf	381	258
LOC100975678	longest_orf	580	351
ERAP1	longest_orf	941	512
LOC100974453	longest_orf	287	218
LOC134730449	longest_orf	189	162
LOC100991231	longest_orf	809	587
DCANP1	longest_orf	247	130
LOC100968675	longest_orf	238	150
PCDHB11	longest_orf	797	463
LOC100981506	longest_orf	777	327
LOC130541557	longest_orf	801	734
FGF1	longest_orf	214	156
GPX3	longest_orf	226	153
LOC100979555	longest_orf	391	213
GPX6	longest_orf	221	148
GPX5	longest_orf	221	135
LOC100993452	longest_orf	452	257
LOC100968169	longest_orf	264	174
LOC100984373	longest_orf	198	182
LOC130541627	longest_orf	183	126
LOC100994042	longest_orf	93	59
FKBP1C	longest_orf	145	113
LOC100969390	longest_orf	1891	813
LOC103786829	longest_orf	129	64
PBOV1	longest_orf	135	107
LOC117980728	longest_orf	150	93
LOC117981174	longest_orf	1714	1167
LOC100981595	longest_orf	645	523
LOC100986273	longest_orf	132	70
LOC100982025	longest_orf	228	77
STEAP1B	longest_orf	382	352
LOC117980919	longest_orf	752	407
LOC100976327	longest_orf	453	334
LOC100979926	longest_orf	954	459
LOC106634969	longest_orf	197	123
LOC100982215	longest_orf	447	350
LOC106634974	longest_orf	217	119
TYW1B	longest_orf	653	423
LOC100971353	longest_orf	81	47
PEG10	longest_orf	742	359
LOC100967964	longest_orf	127	56
LOC117981206	longest_orf	76	44
MUC3A	longest_orf	3334	3254
LOC134730746	longest_orf	196	119
id-LOC129398288	longest_orf	154	140
LOC100978817	longest_orf	316	305
LOC100968268	longest_orf	280	187
LOC103786425	longest_orf	270	148
CRYGN	longest_orf	187	139
GALNTL5	longest_orf	495	315
LOC117981214	longest_orf	559	368
LOC100973786	longest_orf	212	134
LOC129398584	longest_orf	733	406
LOC103786955	longest_orf	416	215
LOC100980854	longest_orf	740	680
LOC100976572	longest_orf	254	204
SLC10A5	longest_orf	360	331
LOC100987797	longest_orf	1317	727
LOC134730948	longest_orf	442	307
LOC130541720	longest_orf	204	173
LOC117977982	longest_orf	945	290
LOC100987632	longest_orf	326	268
OLAH	longest_orf	312	201
MALRD1	longest_orf	1975	1288
LOC100985125	longest_orf	1350	408
LOC100990172	longest_orf	893	369
LOC100970634	longest_orf	396	265
LOC103785779	longest_orf	365	212
LOC100985427	longest_orf	323	307
LOC100969124	longest_orf	585	534
LOC117974585	longest_orf	272	220
LOC103784056	longest_orf	902	471
AGAP6	longest_orf	692	396
LOC100972234	longest_orf	207	174
CC2D2B	longest_orf	1445	916
LOC100978077	longest_orf	1115	714
LOC117978083	longest_orf	2222	950
UBQLNL	longest_orf	475	248
OR52N5	longest_orf	324	318
LOC100990157	longest_orf	329	181
LOC100986337	longest_orf	288	165
OR5P2	longest_orf	325	298
C9H11orf16	longest_orf	467	274
LOC100995266	longest_orf	173	155
LOC100992288	longest_orf	367	202
LOC100994551	longest_orf	1276	283
LOC117974917	longest_orf	450	361
LOC100980316	longest_orf	735	511
LOC117975111	longest_orf	437	301
LOC100991264	longest_orf	300	164
OR4A5	longest_orf	311	175
LOC100983049	longest_orf	310	307
OR5T3	longest_orf	322	250
LOC100973095	longest_orf	305	141
LOC100974931	longest_orf	314	206
LOC100973917	longest_orf	497	347
SELENOH	longest_orf	122	78
LOC100968198	longest_orf	333	255
OR5B21	longest_orf	311	258
LOC100993063	longest_orf	773	677
MS4A14	longest_orf	712	440
LOC100975168	longest_orf	169	142
LOC129393285	longest_orf	529	292
LOC100969991	longest_orf	529	292
LOC100992870	longest_orf	245	124
LOC100982023	longest_orf	201	192
LOC100977374	longest_orf	521	336
LOC100993511	longest_orf	452	285
LOC100985973	longest_orf	525	420
LOC100985633	longest_orf	515	231
ANKK1	longest_orf	783	422
OR6X1	longest_orf	312	162
LOC100994396	longest_orf	310	286
OR8B4	longest_orf	309	163
LOC100993012	longest_orf	310	191
LOC117978433	longest_orf	2244	815
LOC100980070	longest_orf	723	519
CLEC6A	longest_orf	209	132
LOC100973698	longest_orf	689	673
LOC103783469	longest_orf	218	161
PRH2	longest_orf	169	136
C10H12orf60	longest_orf	269	230
LOC100969685	longest_orf	195	119
APOF	longest_orf	323	257
LOC100983186	longest_orf	655	298
ANP32D	longest_orf	246	129
LOC117975446	longest_orf	90	55
H3-5	longest_orf	136	102
LOC100989432	longest_orf	461	270
MRPL21	longest_orf	184	133
LOC100974591	longest_orf	945	689
DEPDC4	longest_orf	534	257
LOC100980751	longest_orf	1328	1037
LOC100974549	longest_orf	156	120
LOC100971565	longest_orf	824	520
LOC117975251	longest_orf	214	117
LOC100971789	longest_orf	168	123
MUC8	longest_orf	347	272
LOC117978182	longest_orf	572	410
LOC117977589	longest_orf	2266	949
LOC100991889	longest_orf	466	160
LOC100969078	longest_orf	234	178
ADGRD2	longest_orf	981	881
LOC100969168	longest_orf	347	319
LOC100972711	longest_orf	186	91
LOC100974949	longest_orf	347	193
LOC100971145	longest_orf	511	434
LOC100976475	longest_orf	1129	864
LOC117981759	longest_orf	353	193
LOC100980132	longest_orf	244	177
LOC103784898	longest_orf	720	452
SPATA31E1	longest_orf	1436	1307
LOC117981602	longest_orf	497	385
LOC100983889	longest_orf	439	366
LOC117981719	longest_orf	239	190
LOC117978836	longest_orf	392	346
ANKRD20A1	longest_orf	820	364
LOC106635110	longest_orf	126	72
LOC100983721	longest_orf	1586	1062
LOC100975397	longest_orf	1367	589
LOC100979452	longest_orf	715	382
SPATA31F1	longest_orf	1334	1210
LOC100995377	longest_orf	521	463
LOC129392963	longest_orf	127	86
LOC129392985	longest_orf	211	173
LOC129396518	longest_orf	486	353
LOC117979020	longest_orf	2228	814
LOC100992899	longest_orf	142	53
LOC100970113	longest_orf	323	206
LOC100979844	longest_orf	493	391
RFX8	longest_orf	593	406
LOC100981209	longest_orf	375	233
LOC117978982	longest_orf	145	118
LOC117978850	longest_orf	835	780
LOC100972110	longest_orf	619	435
LOC100976022	longest_orf	129	69
LOC129397146	longest_orf	134	110
LOC103785893	longest_orf	1383	918
CLEC4F	longest_orf	601	420
CDKL4	longest_orf	379	202
LOC100988243	longest_orf	572	449
SELENOI	longest_orf	397	386
OSR1	longest_orf	333	267
LOC100968422	longest_orf	172	108
LOC117978423	longest_orf	2329	814
LOC117979278	longest_orf	640	360
LOC129397245	longest_orf	640	360
LOC117979358	longest_orf	609	316
RAB6C	longest_orf	252	162
LOC100984577	longest_orf	2223	1236
LOC100972075	longest_orf	266	181
LOC117979316	longest_orf	1743	1605
DYTN	longest_orf	580	417
LOC100992218	longest_orf	506	215
LOC129397313	longest_orf	682	618
MROH2A	longest_orf	1260	650
LOC134728878	longest_orf	967	699
LOC100973655	longest_orf	791	632
LOC100986553	longest_orf	847	513
LOC100969450	longest_orf	496	258
HNRNPA1L2	longest_orf	354	214
LOC100972998	longest_orf	783	416
DAOA	longest_orf	120	67
C14H13orf46	longest_orf	1036	859
CLC	longest_orf	137	107
LOC117978692	longest_orf	190	133
LOC129393867	longest_orf	504	314
LOC100980013	longest_orf	307	296
LOC100981039	longest_orf	323	185
LOC100971537	longest_orf	178	94
RPGRIP1	longest_orf	1275	688
LOC100970843	longest_orf	309	163
LOC100991224	longest_orf	288	197
GPX2	longest_orf	190	150
LOC100994872	longest_orf	536	281
LOC100987604	longest_orf	743	400
LOC100988948	longest_orf	743	731
DIO2	longest_orf	309	132
LOC100969044	longest_orf	159	140
DIO3	longest_orf	304	169
id-LOC100991645	longest_orf	322	59
id-LOC103785314	longest_orf	192	147
id-LOC100986123	longest_orf	161	49
LOC100994755	longest_orf	1437	710
GOLGA6L2	longest_orf	944	695
LOC106634365	longest_orf	326	257
LOC106634355	longest_orf	732	369
LOC100992432	longest_orf	246	208
LOC129394060	longest_orf	403	326
LOC103785466	longest_orf	1775	908
LOC100979779	longest_orf	693	317
LOC100989774	longest_orf	1768	881
LOC103784671	longest_orf	1442	512
LOC129393975	longest_orf	1332	407
LOC129394029	longest_orf	1332	407
LOC134729056	longest_orf	1332	407
LOC134729057	longest_orf	1332	407
LOC134729058	longest_orf	1332	407
LOC134729059	longest_orf	1332	407
LOC134729060	longest_orf	1332	407
LOC134729061	longest_orf	1332	407
LOC100976854	longest_orf	1249	319
LOC100994287	longest_orf	694	562
LOC100971897	longest_orf	967	699
LOC100975961	longest_orf	688	478
HMSD	longest_orf	139	99
MSRB1	longest_orf	116	94
LOC100978837	longest_orf	1084	629
C18H16orf96	longest_orf	1141	906
LITAFD	longest_orf	96	60
LOC103784024	longest_orf	252	235
LOC117977845	longest_orf	181	99
LOC129394304	longest_orf	199	99
LOC129394168	longest_orf	199	99
LOC129393062	longest_orf	1932	1898
ANKS4B	longest_orf	460	417
LOC117978926	longest_orf	463	357
LOC100994703	longest_orf	1347	584
LOC134729420	longest_orf	253	180
LOC129394183	longest_orf	1108	848
LOC117977907	longest_orf	596	516
SEPHS2	longest_orf	448	388
ZNF843	longest_orf	347	289
LOC129394257	longest_orf	980	970
LOC117975754	longest_orf	574	385
LOC117978520	longest_orf	733	425
LOC129394272	longest_orf	199	99
LOC129394278	longest_orf	199	99
LOC117978603	longest_orf	199	99
LOC117974249	longest_orf	676	252
LOC100971351	longest_orf	1017	496
LOC100967780	longest_orf	733	331
LOC129394125	longest_orf	1063	347
LOC117978492	longest_orf	755	627
LOC117977952	longest_orf	539	345
LOC134729356	longest_orf	1023	558
LOC103786282	longest_orf	200	105
LOC129394329	longest_orf	452	391
LOC117976163	longest_orf	237	134
LOC100970249	longest_orf	586	347
LOC117976296	longest_orf	1075	669
LOC100988147	longest_orf	1142	1097
LOC100985126	longest_orf	399	213
LOC117976173	longest_orf	2227	1668
LOC100992711	longest_orf	330	210
LOC134729476	longest_orf	310	246
USP6	longest_orf	1403	1085
LOC100993999	longest_orf	633	321
LOC100974049	longest_orf	1642	628
LOC100988940	longest_orf	1670	619
KRTAP9-6	longest_orf	160	122
LOC100978791	longest_orf	428	294
SLFN13	longest_orf	898	646
LOC112437582	longest_orf	56	44
LOC103784488	longest_orf	424	308
LOC117976448	longest_orf	631	471
CCDC144A	longest_orf	1427	937
LOC100981879	longest_orf	278	219
LOC129394394	longest_orf	425	260
FBXW10B	longest_orf	778	458
LOC103786033	longest_orf	134	109
OR4D2	longest_orf	307	168
LOC103785924	longest_orf	293	94
LOC117976577	longest_orf	1121	1090
LOC100981368	longest_orf	365	219
LOC100990903	longest_orf	140	76
LOC129394358	longest_orf	107	70
LOC103784523	longest_orf	203	180
GPX4	longest_orf	234	124
LOC100973124	longest_orf	276	149
ZNF559	longest_orf	601	220
ZNF491	longest_orf	437	300
LOC103785275	longest_orf	767	734
LOC100986980	longest_orf	742	428
LOC100985983	longest_orf	620	330
LOC100989001	longest_orf	543	210
LOC100982619	longest_orf	467	350
LOC100980059	longest_orf	466	261
LOC103785963	longest_orf	1091	567
LOC100969273	longest_orf	1094	789
LOC100968542	longest_orf	707	659
LOC100969231	longest_orf	924	704
LOC100985080	longest_orf	1182	590
LOC100995955	longest_orf	844	616
LOC100968114	longest_orf	148	76
LOC100982534	longest_orf	553	404
SELENOV	longest_orf	501	409
LOC100978560	longest_orf	978	600
LOC100976543	longest_orf	642	355
LOC100971094	longest_orf	428	242
LOC100989204	longest_orf	411	315
ZNF233	longest_orf	727	465
SELENOW	longest_orf	93	74
ELSPBP1	longest_orf	223	142
LOC100991594	longest_orf	701	416
LOC100989682	longest_orf	420	321
SIGLECL1	longest_orf	197	155
CEACAM18	longest_orf	568	473
LOC103786729	longest_orf	402	221
LOC100975466	longest_orf	545	213
LOC112437892	longest_orf	542	522
LOC100969543	longest_orf	757	472
LOC100973790	longest_orf	817	507
LILRB5	longest_orf	642	392
LOC106634149	longest_orf	741	212
LOC106634171	longest_orf	164	123
LOC100995839	longest_orf	142	72
LOC117977144	longest_orf	691	513
LOC117974293	longest_orf	427	354
LOC100971103	longest_orf	194	166
LOC112437982	longest_orf	93	49
SEMG2	longest_orf	582	407
WFDC10B	longest_orf	73	37
LOC100977271	longest_orf	430	320
LOC117975282	longest_orf	2220	1658
LOC129394985	longest_orf	1033	765
LOC129394987	longest_orf	851	628
LOC100985670	longest_orf	1288	1079
LOC100974663	longest_orf	226	126
KRTAP15-1	longest_orf	137	71
IGSF5	longest_orf	443	279
LOC100987714	longest_orf	142	135
LOC117977362	longest_orf	472	245
LOC129395330	longest_orf	699	378
FAM47C	longest_orf	1031	971
LOC100985994	longest_orf	487	313
LOC100968329	longest_orf	214	124
LOC103786849	longest_orf	138	126
PAGE3	longest_orf	113	99
FAAH2	longest_orf	532	320
LOC100981302	longest_orf	464	369
RAB41	longest_orf	222	129
LOC117977738	longest_orf	83	60
LOC100991983	longest_orf	510	365
RTL3	longest_orf	475	369
LOC100993163	longest_orf	917	523
LOC100978544	longest_orf	929	476
LOC129395341	longest_orf	547	453
LOC100985902	longest_orf	531	382
LOC100988594	longest_orf	190	115
LOC103786251	longest_orf	160	96
LOC103785125	longest_orf	353	191
LOC100988262	longest_orf	1160	788
LOC100987809	longest_orf	633	541
LOC100971989	longest_orf	350	246
LOC100991487	longest_orf	614	306
LOC100967461	longest_orf	714	456
LOC100970335	longest_orf	548	503
LOC129395355	longest_orf	432	283
LOC117976172	longest_orf	2217	1672
LOC129395704	longest_orf	429	237
LOC100967633	longest_orf	463	179
LOC129395585	longest_orf	305	292
LOC129395772	longest_orf	305	292
LOC129395758	longest_orf	305	292
LOC129395781	longest_orf	305	292
LOC129395775	longest_orf	305	292
LOC129395578	longest_orf	264	197
LOC129395509	longest_orf	738	601
LOC129395507	longest_orf	595	541
LOC129395521	longest_orf	2618	1058
LOC129395498	longest_orf	2802	2198
LOC129393014	longest_orf	366	276
LOC100985955	longest_orf	760	413
LOC134729931	longest_orf	746	397
LOC100980925	longest_orf	1470	872
LOC117979610	longest_orf	135	108
LOC117979530	longest_orf	122	86
LOC100977859	longest_orf	1044	480
FBXW12	longest_orf	463	435
UCN2	longest_orf	112	71
GPX1	longest_orf	201	154
SELENOK	longest_orf	94	91
DHFR2	longest_orf	186	101
LOC100971931	longest_orf	310	275
LOC100980324	longest_orf	353	245
LOC100967833	longest_orf	598	314
ZNF80	longest_orf	272	162
ALG1L2	longest_orf	300	283
LOC100979093	longest_orf	441	277
LOC100990106	longest_orf	1059	899
SELENOT	longest_orf	195	146
LOC100979007	longest_orf	650	503
TRIM59	longest_orf	400	363
B3GALNT1	longest_orf	547	389
LOC100995518	longest_orf	877	660
LOC100968348	longest_orf	616	275
LOC100986141	longest_orf	427	302
LOC100979967	longest_orf	571	419
LOC117979565	longest_orf	739	640
LOC117977516	longest_orf	502	285
CLDN5	longest_orf	303	266
LOC134730175	longest_orf	1320	1315
LOC134730112	longest_orf	188	114
LOC100984317	longest_orf	646	336
id-LOC100982901	longest_orf	167	118
LOC117978705	longest_orf	572	300
id-LOC129395182	longest_orf	170	148
LOC100991557	longest_orf	499	450
LOC100983183	longest_orf	730	260
SELENOM	longest_orf	145	97
LOC129395166	longest_orf	236	149
LOC100971771	longest_orf	177	146
SELENOO	longest_orf	669	666
