## Supplementary Table S1 for "EXCON: a scalable, reproducible Nextflow pipeline for CAFE-based gene EXpansion and CONtraction analysis": Pan_troglodytes.internal_stop_codons.tsv

gene_id	action	original_length	kept_length
KEF41_p13	longest_orf	318	86
KEF41_p12	longest_orf	347	53
KEF41_p11	longest_orf	514	100
KEF41_p10	longest_orf	227	64
KEF41_p09	longest_orf	68	41
KEF41_p08	longest_orf	226	117
KEF41_p07	longest_orf	261	93
KEF41_p06	longest_orf	115	53
KEF41_p04	longest_orf	459	118
KEF41_p03	longest_orf	603	174
KEF41_p02	longest_orf	175	123
KEF41_p01	longest_orf	380	106
LOC112207492	longest_orf	272	162
LOC100612917	longest_orf	317	199
OR2G6	longest_orf	314	296
LOC107973131	longest_orf	251	141
FAM177B	longest_orf	158	90
TUBA5	longest_orf	387	270
PTPRV	longest_orf	1438	771
LOC104004283	longest_orf	87	64
LOC112208336	longest_orf	207	140
LOC107973502	longest_orf	254	175
TNFSF18	longest_orf	254	251
LOC469566	longest_orf	483	429
LOC129137966	longest_orf	587	443
LOC742901	longest_orf	511	323
LOC457372	longest_orf	569	535
YY1AP1	longest_orf	1632	892
LOC112205388	longest_orf	263	132
LOC107971351	longest_orf	1516	578
LOC743531	longest_orf	692	449
LOC100610460	longest_orf	716	166
LOC104004057	longest_orf	917	718
LOC112208395	longest_orf	552	276
LOC129137504	longest_orf	525	358
SEC22B	longest_orf	214	175
NBPF7P	longest_orf	4449	2654
LOC129143216	longest_orf	552	424
LOC104001541	longest_orf	167	89
SELENOF	longest_orf	165	95
LOC469373	longest_orf	900	816
DIO1	longest_orf	249	125
SELENON	longest_orf	590	334
LOC112207632	longest_orf	159	121
LOC469157	longest_orf	568	428
LOC129143162	longest_orf	473	313
LOC129137952	longest_orf	474	268
LOC749132	longest_orf	474	377
LOC741911	longest_orf	473	265
LOC129136404	longest_orf	358	295
LOC129143816	longest_orf	564	296
ZNF732	longest_orf	843	585
LOC455135	longest_orf	555	315
LOC100609278	longest_orf	322	287
LOC737860	longest_orf	392	293
SMR3B	longest_orf	131	85
LOC101058512	longest_orf	294	257
LOC134809793	longest_orf	1020	596
LOC100614601	longest_orf	134	83
LOC100608599	longest_orf	728	298
LOC129144073	longest_orf	2161	931
LOC129388409	longest_orf	44	39
SELENOP	longest_orf	381	258
LOC737317	longest_orf	287	218
LOC100610717	longest_orf	217	113
LOC112209236	longest_orf	190	102
DCANP1	longest_orf	247	130
PCDHB1	longest_orf	818	601
GPX3	longest_orf	226	153
LOC100611059	longest_orf	95	49
LOC129144200	longest_orf	2021	1094
LOC107973242	longest_orf	432	362
LOC100610053	longest_orf	329	213
BTN3A2	longest_orf	727	334
LOC737786	longest_orf	317	315
GPX6	longest_orf	221	148
PATR-F	longest_orf	152	145
LOC471948	longest_orf	452	257
LOC462552	longest_orf	273	216
LOC104006793	longest_orf	266	159
LOC107975125	longest_orf	230	126
MAD2L1BP	longest_orf	336	261
LOC107975295	longest_orf	93	59
FKBP1C	longest_orf	145	113
LOC739951	longest_orf	1891	813
LOC104006921	longest_orf	117	64
LOC107975346	longest_orf	150	93
LOC748362	longest_orf	240	173
LOC107972867	longest_orf	2211	864
LOC129135556	longest_orf	2269	1692
LOC472599	longest_orf	645	523
LOC748251	longest_orf	204	154
LOC743528	longest_orf	454	406
LOC134810540	longest_orf	289	238
LOC134810619	longest_orf	255	200
LOC100609168	longest_orf	452	333
LOC104007253	longest_orf	993	431
LOC107972011	longest_orf	176	102
LOC451720	longest_orf	699	465
TYW1B	longest_orf	653	423
PEG10	longest_orf	784	401
LOC100609753	longest_orf	126	57
ZAN	longest_orf	2744	2344
LOC107975645	longest_orf	76	44
LOC100615780	longest_orf	358	166
LOC134810501	longest_orf	196	119
LOC134810633	longest_orf	336	185
BV7-2	longest_orf	143	121
id-LOC101059405	longest_orf	171	51
LOC463809	longest_orf	800	299
OR2F2	longest_orf	317	210
GALNTL5	longest_orf	496	315
LOC107971862	longest_orf	557	368
LOC472696	longest_orf	320	242
LOC129135841	longest_orf	300	190
NAT1	longest_orf	370	339
LINC03042	longest_orf	244	163
LOC104007801	longest_orf	206	175
LOC104008109	longest_orf	296	265
MALRD1	longest_orf	1996	1295
LOC450369	longest_orf	1795	408
ODAD2	longest_orf	1043	807
LOC742325	longest_orf	375	152
LOC100610757	longest_orf	686	420
NCOA4	longest_orf	631	614
LOC100611461	longest_orf	165	90
LOC112204585	longest_orf	410	321
IFIT1B	longest_orf	483	266
CC2D2B	longest_orf	1445	916
LOC466203	longest_orf	626	390
LOC100608666	longest_orf	159	94
OR52K1	longest_orf	314	298
LOC100612105	longest_orf	303	213
OR52N5	longest_orf	324	318
OR56A3	longest_orf	315	179
LOC466407	longest_orf	329	181
LOC466410	longest_orf	331	182
LOC466427	longest_orf	312	264
C9H11orf16	longest_orf	467	275
LOC736042	longest_orf	173	155
OR4X1	longest_orf	305	158
LOC466516	longest_orf	334	169
LOC466737	longest_orf	452	407
LOC100614313	longest_orf	300	164
OR4A5	longest_orf	311	175
OR5D16	longest_orf	361	152
OR8K5	longest_orf	308	283
LOC466561	longest_orf	317	307
LOC100608661	longest_orf	305	139
LOC466565	longest_orf	307	286
LOC104004351	longest_orf	314	206
FADS2B	longest_orf	489	349
SELENOH	longest_orf	122	78
OR1S2	longest_orf	325	210
OR5B21	longest_orf	311	258
GLYATL1B	longest_orf	302	244
LOC100612226	longest_orf	775	679
LOC736599	longest_orf	248	195
MS4A14	longest_orf	712	440
LOC100608828	longest_orf	270	218
LOC748219	longest_orf	566	368
LOC748339	longest_orf	238	124
LOC129136316	longest_orf	191	95
LOC100611562	longest_orf	222	213
LOC735456	longest_orf	409	147
ANKK1	longest_orf	764	422
LOC466827	longest_orf	310	226
LOC112204815	longest_orf	311	194
LOC100614352	longest_orf	310	286
OR8B4	longest_orf	308	163
LOC466837	longest_orf	310	191
LOC107969093	longest_orf	1987	820
LOC750731	longest_orf	398	160
CLEC6A	longest_orf	263	186
LOC100614520	longest_orf	517	312
PRH2	longest_orf	171	119
C12H12orf60	longest_orf	269	230
LOC101058405	longest_orf	195	119
LOC112205046	longest_orf	746	389
KRT89P	longest_orf	807	495
ANP32D	longest_orf	246	129
LOC107967528	longest_orf	90	55
LOC112205005	longest_orf	410	219
LOC467087	longest_orf	944	689
DEPDC4	longest_orf	555	433
TTC41	longest_orf	1325	628
TXNRD1	longest_orf	499	497
LOC737183	longest_orf	156	120
LOC452255	longest_orf	822	518
LOC107972208	longest_orf	214	117
LOC101059176	longest_orf	257	205
LOC100611430	longest_orf	141	91
LOC473001	longest_orf	318	164
LOC472996	longest_orf	420	375
LOC472988	longest_orf	1088	823
LOC134807730	longest_orf	244	177
LOC101059714	longest_orf	352	240
ANKRD20A1	longest_orf	826	563
LOC129136041	longest_orf	125	72
LOC107976689	longest_orf	1585	1062
LOC464935	longest_orf	1349	443
LOC107976692	longest_orf	342	164
LOC129136033	longest_orf	277	244
LOC473236	longest_orf	231	130
LOC104007846	longest_orf	726	393
LOC746291	longest_orf	1334	1210
LOC107976636	longest_orf	521	463
LOC129135376	longest_orf	127	86
LOC134807610	longest_orf	204	164
LOC107973298	longest_orf	2268	814
LOC740993	longest_orf	317	200
LOC737732	longest_orf	923	429
RFX8	longest_orf	716	529
LOC112204070	longest_orf	403	233
LOC737679	longest_orf	835	780
LOC107971352	longest_orf	177	98
LOC100614447	longest_orf	1207	899
LOC736205	longest_orf	271	257
LOC107971323	longest_orf	1532	954
LOC107973078	longest_orf	1183	655
REG3G	longest_orf	175	120
CDKL4	longest_orf	379	202
TTC39D	longest_orf	572	466
SELENOI	longest_orf	397	386
OSR1	longest_orf	333	267
LOC104004886	longest_orf	222	211
LOC129143446	longest_orf	2336	648
LOC112208363	longest_orf	460	385
LOC129143397	longest_orf	742	667
LOC100608221	longest_orf	871	404
LOC739606	longest_orf	2223	1236
LOC470599	longest_orf	266	181
LOC747025	longest_orf	1642	1585
LOC129143431	longest_orf	1212	765
DYTN	longest_orf	580	407
LOC129143436	longest_orf	515	451
MSL3B	longest_orf	448	416
LOC101058522	longest_orf	528	186
LOC112207968	longest_orf	487	414
LOC129136897	longest_orf	1098	829
LOC750274	longest_orf	678	630
LOC129136901	longest_orf	862	771
LOC129136724	longest_orf	229	123
HNRNPA1L2	longest_orf	354	214
LOC101058170	longest_orf	783	416
DAOA	longest_orf	120	67
C13H13orf46	longest_orf	244	173
CLC	longest_orf	136	86
LOC467535	longest_orf	537	332
LOC112205630	longest_orf	708	312
LOC100613950	longest_orf	323	185
OR4K14	longest_orf	310	240
LOC467398	longest_orf	309	163
LOC467415	longest_orf	288	197
GPX2	longest_orf	190	150
LOC467493	longest_orf	721	520
DIO2	longest_orf	309	132
LOC100613492	longest_orf	159	140
DIO3	longest_orf	304	169
id-LOC134808386	longest_orf	322	59
id-LOC467592	longest_orf	193	173
LOC750127	longest_orf	589	379
LOC453252	longest_orf	246	167
GOLGA6L2	longest_orf	1065	331
LOC740929	longest_orf	326	257
LOC750354	longest_orf	395	375
LOC107968458	longest_orf	666	312
LOC107966661	longest_orf	915	598
LOC742658	longest_orf	1771	908
LOC104001176	longest_orf	90	59
USP50	longest_orf	373	332
LOC467699	longest_orf	627	438
LOC112207947	longest_orf	2060	1167
LOC748774	longest_orf	735	330
LOC743568	longest_orf	1629	699
LOC104004447	longest_orf	1712	475
LOC112207685	longest_orf	1226	407
LOC100611959	longest_orf	556	430
LOC112205624	longest_orf	529	342
SELENOS	longest_orf	189	187
LOC107968488	longest_orf	248	124
LOC100615249	longest_orf	694	562
LOC129136894	longest_orf	487	414
LOC134808710	longest_orf	579	461
LOC129138416	longest_orf	223	193
MC5R	longest_orf	325	179
HMSD	longest_orf	139	99
LOC104003204	longest_orf	136	76
LOC104003208	longest_orf	434	338
LOC129137862	longest_orf	163	120
LOC100614054	longest_orf	282	242
MSRB1	longest_orf	114	94
LOC112205918	longest_orf	354	236
LOC107973199	longest_orf	354	236
LOC467872	longest_orf	839	470
C16H16orf96	longest_orf	1118	883
LITAFD	longest_orf	108	72
LOC104002528	longest_orf	251	235
LOC104004456	longest_orf	256	147
LOC129137397	longest_orf	199	99
LOC107972902	longest_orf	199	99
LOC129137282	longest_orf	671	660
LOC112207762	longest_orf	1269	1228
ACSM1	longest_orf	552	407
LOC100611120	longest_orf	202	133
LOC107973070	longest_orf	223	113
SEPHS2	longest_orf	448	388
ZNF843	longest_orf	347	289
LOC467971	longest_orf	733	425
LOC112207993	longest_orf	199	99
LOC101059732	longest_orf	924	518
LOC129137308	longest_orf	235	134
LOC454204	longest_orf	466	362
CPHXL2	longest_orf	377	367
LOC454266	longest_orf	2172	1705
LOC104002732	longest_orf	399	213
USP6	longest_orf	1406	1088
LOC455243	longest_orf	662	321
LOC468298	longest_orf	1746	1173
LOC129137744	longest_orf	1559	1074
LOC100614183	longest_orf	346	214
LOC100614719	longest_orf	428	294
LOC746725	longest_orf	497	302
LOC129137537	longest_orf	56	30
LOC129137669	longest_orf	56	44
LOC129137581	longest_orf	766	440
LOC104002907	longest_orf	585	267
LOC112206089	longest_orf	772	471
LOC129137605	longest_orf	631	471
LOC748818	longest_orf	766	325
LOC742910	longest_orf	717	453
FBXW10B	longest_orf	747	476
LOC129137698	longest_orf	102	75
OR4D2	longest_orf	307	168
LOC104002948	longest_orf	309	248
LOC455174	longest_orf	1121	1090
LOC107969298	longest_orf	458	345
CSH2	longest_orf	248	143
LOC744496	longest_orf	108	71
CD300C	longest_orf	224	143
MYO15B	longest_orf	3093	2739
LOC129138111	longest_orf	730	400
GPX4	longest_orf	234	124
LOC100612416	longest_orf	276	149
ZNF559	longest_orf	600	571
LOC468727	longest_orf	437	150
LOC468730	longest_orf	711	397
LOC100609185	longest_orf	461	344
LOC100615025	longest_orf	466	261
LOC104003289	longest_orf	782	524
ZNF253	longest_orf	615	567
LOC129135340	longest_orf	1153	669
LOC455892	longest_orf	1094	789
LOC100614186	longest_orf	589	383
ZNF728	longest_orf	733	631
LOC129137980	longest_orf	639	503
ZNF302	longest_orf	553	404
SELENOV	longest_orf	344	270
CEACAM3	longest_orf	433	255
PSG2	longest_orf	428	242
ZNF233	longest_orf	670	465
SELENOW	longest_orf	87	74
ELSPBP1	longest_orf	223	142
LOC468965	longest_orf	593	308
SIGLEC13	longest_orf	387	226
CEACAM18	longest_orf	453	358
ZNF665	longest_orf	717	471
LOC129137954	longest_orf	458	346
LOC735365	longest_orf	1365	639
SNRPB	longest_orf	319	223
LOC100613361	longest_orf	229	122
LOC465131	longest_orf	605	515
LOC100612351	longest_orf	427	354
LOC107969883	longest_orf	628	370
LOC107970005	longest_orf	93	49
LOC129138182	longest_orf	806	399
GCNT7	longest_orf	430	320
LOC129138202	longest_orf	2134	1579
LOC743831	longest_orf	1511	984
LOC107966649	longest_orf	1347	460
LOC112205629	longest_orf	730	631
LOC107966637	longest_orf	566	502
LOC474069	longest_orf	1288	1079
KRTAP15-1	longest_orf	137	71
IGSF5	longest_orf	496	280
KRTAP10-2	longest_orf	264	187
LOC107971054	longest_orf	221	115
LOC473866	longest_orf	1037	977
ZNF630	longest_orf	653	458
LOC100608018	longest_orf	214	124
LOC129135293	longest_orf	160	87
SPANXN5	longest_orf	160	87
PAGE3	longest_orf	113	99
RAB41	longest_orf	241	129
LOC129138685	longest_orf	83	60
LOC465708	longest_orf	166	151
LOC100614100	longest_orf	811	511
LOC736439	longest_orf	929	476
NXF5	longest_orf	518	424
H2BW1	longest_orf	184	109
LOC100608305	longest_orf	1171	926
LOC107971063	longest_orf	639	547
LOC107971121	longest_orf	350	246
UBE2NL	longest_orf	161	112
LOC107966345	longest_orf	714	456
LOC458868	longest_orf	548	503
LOC129138706	longest_orf	1980	1065
LOC112207444	longest_orf	305	292
LOC745089	longest_orf	305	292
LOC465993	longest_orf	705	297
LOC112209182	longest_orf	2689	1622
TBL1Y	longest_orf	524	278
LOC750524	longest_orf	1347	844
LOC101057586	longest_orf	423	296
LOC107970568	longest_orf	127	71
LOC470756	longest_orf	773	424
LOC749971	longest_orf	1366	790
LOC129143486	longest_orf	135	108
LOC107970622	longest_orf	1050	921
UCN2	longest_orf	112	71
GPX1	longest_orf	201	154
LOC129143572	longest_orf	509	154
SELENOK	longest_orf	94	91
LOC747804	longest_orf	169	127
LOC134809483	longest_orf	512	396
LOC100609461	longest_orf	310	206
HSPBAP1	longest_orf	523	280
TXNRD3	longest_orf	643	641
LOC100609433	longest_orf	441	277
CPHL1	longest_orf	1059	585
SELENOT	longest_orf	195	146
LOC460817	longest_orf	649	502
LOC107973185	longest_orf	463	461
LOC458675	longest_orf	625	315
RIMBP3C	longest_orf	1639	949
LOC112206724	longest_orf	542	370
id-LOC101057300	longest_orf	186	131
LRP5L	longest_orf	730	260
SELENOM	longest_orf	145	97
ATP5MGL	longest_orf	100	69
LOC100608485	longest_orf	177	146
SELENOO	longest_orf	669	666
LOC107966435	longest_orf	460	385
LOC129138557	longest_orf	2364	648
