## Supplementary Table S1 for "EXCON: a scalable, reproducible Nextflow pipeline for CAFE-based gene EXpansion and CONtraction analysis": Papio_anubis.internal_stop_codons.tsv

gene_id	action	original_length	kept_length
ND1	longest_orf	318	86
ND2	longest_orf	349	80
COX1	longest_orf	522	59
COX2	longest_orf	227	64
ATP8	longest_orf	68	41
ATP6	longest_orf	226	158
COX3	longest_orf	261	123
ND3	longest_orf	115	53
ND4	longest_orf	459	71
ND5	longest_orf	601	174
CYTB	longest_orf	380	106
SCNN1D	longest_orf	832	633
LOC101024957	longest_orf	272	143
C1H1orf167	longest_orf	1447	1322
LOC100997607	longest_orf	440	406
LOC101001109	longest_orf	462	217
SELENON	longest_orf	595	334
SELENOW	longest_orf	215	187
LOC100998312	longest_orf	511	271
KLF18	longest_orf	857	349
LOC101014805	longest_orf	496	418
DIO1	longest_orf	249	125
NELFE	longest_orf	393	124
SELENOF	longest_orf	162	92
LINC02801	longest_orf	125	53
LOC100997028	longest_orf	500	469
LOC101017419	longest_orf	511	427
LOC101008727	longest_orf	430	388
NBPF6	longest_orf	633	612
LOC101006467	longest_orf	633	383
LOC108581079	longest_orf	74	54
LOC100999145	longest_orf	376	291
LOC101014695	longest_orf	649	278
LOC101018850	longest_orf	253	159
THEM5	longest_orf	247	151
TCHH	longest_orf	1596	1199
FLG	longest_orf	4329	1422
S100A8	longest_orf	117	99
LOC101019916	longest_orf	469	259
C1H1orf43	longest_orf	251	221
GBA	longest_orf	533	331
LOC108581774	longest_orf	182	131
PYDC5	longest_orf	119	63
LY9	longest_orf	691	539
LOC101025554	longest_orf	304	180
IL19	longest_orf	214	183
LOC103878724	longest_orf	1331	565
LOC100997780	longest_orf	270	133
FMO1	longest_orf	536	394
LOC108583658	longest_orf	102	66
C1H1orf229	longest_orf	394	211
PRIM1	longest_orf	391	357
LOC100999458	longest_orf	324	204
LOC101026818	longest_orf	275	151
SEMA5B	longest_orf	1187	1184
RHBDF1	longest_orf	677	360
LOC110742537	longest_orf	133	70
LOC100999158	longest_orf	364	255
SELENOK	longest_orf	94	91
CDHR4	longest_orf	843	388
GPX1	longest_orf	199	154
LOC110742606	longest_orf	145	67
HTR3E	longest_orf	441	370
LOC101010310	longest_orf	593	298
SLC66A1L	longest_orf	134	105
LOC101007623	longest_orf	768	546
SELENOT	longest_orf	195	146
FOXL2NB	longest_orf	174	156
LOC116273671	longest_orf	205	170
ZCWPW2	longest_orf	360	198
ZNF860	longest_orf	640	257
CEP19	longest_orf	164	147
LOC103884846	longest_orf	347	206
GLRA3	longest_orf	408	243
LOC101010583	longest_orf	312	180
LOC101006177	longest_orf	606	465
LOC110743284	longest_orf	190	125
HTN1	longest_orf	57	40
SLC2A9	longest_orf	546	300
LOC101018368	longest_orf	202	179
SLC49A3	longest_orf	565	497
TMEM271	longest_orf	430	223
ZNF721	longest_orf	983	788
LOC101020420	longest_orf	300	201
LOC116274436	longest_orf	171	100
CLCN1	longest_orf	985	594
LOC103883306	longest_orf	309	177
LOC100998128	longest_orf	306	122
id-LOC101025706	longest_orf	182	92
id-LOC108585190	longest_orf	143	81
id-LOC108585188	longest_orf	226	119
MGAM	longest_orf	2610	1503
LOC100999049	longest_orf	310	300
LOC100998697	longest_orf	273	211
C4H7orf66	longest_orf	127	77
LAMB1	longest_orf	1790	1220
CDHR3	longest_orf	967	455
PEG10	longest_orf	784	401
MRM3	longest_orf	233	119
MACC1	longest_orf	851	840
LOC103882910	longest_orf	211	205
C4H7orf65	longest_orf	191	75
LOC101015079	longest_orf	1029	431
LOC101002198	longest_orf	322	277
MUC3A	longest_orf	3122	3008
CCZ1	longest_orf	371	241
LOC101011728	longest_orf	858	795
LOC101000231	longest_orf	246	201
GRIFIN	longest_orf	186	121
UNCX	longest_orf	525	340
LOC116274647	longest_orf	99	54
LOC110742778	longest_orf	64	34
LOC116274611	longest_orf	185	153
RIPPLY3	longest_orf	185	153
RSPH1	longest_orf	312	239
LOC101006267	longest_orf	254	138
LOC103882552	longest_orf	476	259
ATPSCKMT	longest_orf	251	239
LOC110743590	longest_orf	146	131
LOC100998719	longest_orf	193	170
FER	longest_orf	826	424
LOC101012476	longest_orf	340	185
DCANP1	longest_orf	244	95
LECT2	longest_orf	151	104
LOC101011426	longest_orf	369	268
PCDHB2	longest_orf	788	459
PCDHB3	longest_orf	799	497
LOC101004552	longest_orf	787	476
LOC116274963	longest_orf	814	624
LOC116274962	longest_orf	826	573
GPX3	longest_orf	226	153
C5H5orf60	longest_orf	281	275
LOC101000729	longest_orf	322	152
LOC116275317	longest_orf	636	355
LOC101026652	longest_orf	1051	651
LOC101022063	longest_orf	309	171
ZSCAN26	longest_orf	478	366
GPX6	longest_orf	257	148
LOC116275215	longest_orf	314	294
LOC101015220	longest_orf	391	155
TRIM31	longest_orf	481	223
POU5F1	longest_orf	352	299
LOC101008716	longest_orf	184	137
TREML4	longest_orf	237	143
C6H6orf226	longest_orf	101	95
LOC101018182	longest_orf	352	283
LOC101010694	longest_orf	274	159
CEP162	longest_orf	1398	919
LOC110743123	longest_orf	57	54
GJE1	longest_orf	208	179
PBOV1	longest_orf	133	81
LOC101023852	longest_orf	538	292
TAAR8	longest_orf	349	243
LOC101019679	longest_orf	392	177
FABP7	longest_orf	135	83
GPRC6A	longest_orf	934	462
CCDC162P	longest_orf	591	289
RPS6KA2	longest_orf	760	465
LOC101025131	longest_orf	172	159
id-LOC103881281	longest_orf	152	77
id-LOC101011318	longest_orf	121	89
id-LOC101024463	longest_orf	402	179
AHNAK2	longest_orf	5384	2432
DIO3	longest_orf	304	169
CCDC85C	longest_orf	596	307
DIO2	longest_orf	309	132
ZMYND19	longest_orf	357	144
LOC103886353	longest_orf	213	106
GPX2	longest_orf	190	150
SYT16	longest_orf	990	651
LOC101001315	longest_orf	184	146
LOC103886186	longest_orf	396	86
LMLN2	longest_orf	786	580
id-LOC108587069	longest_orf	213	139
LOC101001653	longest_orf	314	233
ZNF219	longest_orf	720	440
LOC101005630	longest_orf	330	288
LOC101005155	longest_orf	605	468
FAM169B	longest_orf	297	286
LOC103886038	longest_orf	226	176
LOC116275668	longest_orf	96	48
MESP1	longest_orf	271	205
LOC101023747	longest_orf	804	407
LOC101021268	longest_orf	409	190
CCDC33	longest_orf	958	742
DUOX1	longest_orf	1543	1332
LOC100997699	longest_orf	1603	1263
LOC116275868	longest_orf	1637	1297
LOC100998055	longest_orf	522	406
PPIP5K1	longest_orf	1057	642
C7H15orf56	longest_orf	295	205
LINC02694	longest_orf	176	120
LOC100997361	longest_orf	420	308
AGPAT5	longest_orf	360	230
LOC101016209	longest_orf	94	70
C8H8orf49	longest_orf	391	184
RP1L1	longest_orf	2476	2100
DLC1	longest_orf	1527	1169
NUDT18	longest_orf	535	430
TNFRSF10C	longest_orf	283	142
LOC103882288	longest_orf	372	334
C8H8orf86	longest_orf	130	77
LOC101023047	longest_orf	814	621
LOC101001092	longest_orf	208	168
LOC110743974	longest_orf	596	440
LOC116276421	longest_orf	307	288
LOC101002490	longest_orf	497	395
LOC101002842	longest_orf	464	408
TOP1MT	longest_orf	608	356
EPPK1	longest_orf	3970	2235
LOC103875584	longest_orf	318	252
SPSB2	longest_orf	261	118
LOC101009560	longest_orf	714	489
C1R	longest_orf	754	702
LOC101002253	longest_orf	422	287
CLECL1	longest_orf	168	129
LOC103875627	longest_orf	298	260
LOC110740652	longest_orf	138	97
LOC110740656	longest_orf	58	51
LOC100999897	longest_orf	179	102
MUC19	longest_orf	7223	4192
HDAC7	longest_orf	1028	659
LOC101002743	longest_orf	309	171
LOC101017171	longest_orf	398	238
LOC100999494	longest_orf	373	307
LOC100999857	longest_orf	433	274
LOC101000878	longest_orf	567	349
LOC101005879	longest_orf	534	167
LOC101001222	longest_orf	450	320
DCD	longest_orf	108	70
LOC108586215	longest_orf	313	211
LOC101014921	longest_orf	326	198
RDH16	longest_orf	311	151
SHLD2	longest_orf	295	237
DEPDC4	longest_orf	501	262
CORO1C	longest_orf	544	302
MAP1LC3B2	longest_orf	125	89
UBC	longest_orf	228	118
POLE	longest_orf	2291	1183
G6PC2	longest_orf	423	350
LOC103876352	longest_orf	2109	1586
LOC110740820	longest_orf	197	133
LOC101022260	longest_orf	559	324
KCNE4	longest_orf	221	208
SP110	longest_orf	740	447
DIS3L2	longest_orf	890	693
LOC108581520	longest_orf	195	154
CROCC2	longest_orf	1688	1669
JAKMIP3	longest_orf	980	785
MKI67	longest_orf	3246	2183
DMBT1	longest_orf	2585	1365
LOC101024595	longest_orf	875	653
CC2D2B	longest_orf	1432	903
LOC101026117	longest_orf	420	348
LOC110744052	longest_orf	418	361
LOC100997213	longest_orf	145	83
CCAR1	longest_orf	1149	812
LOC108584013	longest_orf	390	228
DYDC2	longest_orf	177	105
LOC101006217	longest_orf	729	685
ANTXRL	longest_orf	639	354
LOC100998409	longest_orf	861	547
FZD8	longest_orf	657	368
LOC101025654	longest_orf	612	325
PTCHD3	longest_orf	927	470
EBLN1	longest_orf	372	341
CUBN	longest_orf	3621	2253
LOC101009872	longest_orf	808	502
PITRM1	longest_orf	850	811
LOC101016511	longest_orf	196	116
LOC101011498	longest_orf	421	278
ANKK1	longest_orf	762	496
LOC108582134	longest_orf	113	70
COLCA1	longest_orf	107	70
POLR2E	longest_orf	205	162
LOC101009375	longest_orf	407	302
LOC101023457	longest_orf	460	210
UBTFL1	longest_orf	396	313
NEU3	longest_orf	627	559
LOC110741239	longest_orf	312	198
LOC108582127	longest_orf	314	235
LOC101003001	longest_orf	318	238
LOC101004045	longest_orf	307	218
LOC101002305	longest_orf	307	163
LOC103877703	longest_orf	315	179
LOC101016135	longest_orf	326	234
LOC101002303	longest_orf	327	222
LOC103877688	longest_orf	321	131
LOC108581970	longest_orf	343	257
C12H11orf16	longest_orf	466	273
LOC101007868	longest_orf	59	46
ANO3	longest_orf	984	739
LOC100998223	longest_orf	142	105
LOC101016981	longest_orf	315	158
LOC101015535	longest_orf	235	114
LOC101024742	longest_orf	161	114
LOC110740385	longest_orf	347	327
LOC101003211	longest_orf	308	187
LOC101000784	longest_orf	311	216
SELENOH	longest_orf	122	78
LOC101004614	longest_orf	315	232
LOC101004265	longest_orf	309	170
LOC101003916	longest_orf	303	251
AHNAK	longest_orf	5791	1652
LBHD1	longest_orf	200	154
PPP1R14B	longest_orf	198	173
LOC101025798	longest_orf	554	390
KCNK7	longest_orf	366	297
MYEOV	longest_orf	246	103
LOC110741309	longest_orf	358	332
SLC22A18AS	longest_orf	334	195
C12H11orf21	longest_orf	123	69
LOC103877374	longest_orf	392	223
LOC108581861	longest_orf	148	92
LOC103877364	longest_orf	214	157
MUC5B	longest_orf	5136	2696
LOC101002605	longest_orf	1474	1057
TCF3	longest_orf	631	342
LOC101026281	longest_orf	332	306
LOC101000339	longest_orf	439	211
LOC101023828	longest_orf	189	104
LOC101018652	longest_orf	191	134
LOC116270097	longest_orf	1165	228
LOC101000455	longest_orf	318	164
LOC100998687	longest_orf	338	172
LOC101018528	longest_orf	315	202
LOC103878497	longest_orf	190	99
LOC110742245	longest_orf	340	198
TPRN	longest_orf	741	450
LOC101014841	longest_orf	126	72
LOC101001813	longest_orf	241	126
OSR1	longest_orf	333	267
SELENOI	longest_orf	398	387
SULT6B1	longest_orf	301	270
CLEC4F	longest_orf	700	661
LOC101003206	longest_orf	432	270
id-LOC116270353	longest_orf	203	78
LOC100998457	longest_orf	291	130
NT5DC4	longest_orf	507	209
LOC116270314	longest_orf	176	147
MTLN	longest_orf	146	102
LOC108581720	longest_orf	234	141
LOC101018431	longest_orf	930	493
KCNRG	longest_orf	272	201
LOC101006944	longest_orf	632	346
SERPINE3	longest_orf	425	400
HNRNPA1L2	longest_orf	299	139
CKAP2	longest_orf	586	296
LOC101000008	longest_orf	697	507
POU4F1	longest_orf	344	177
SLC15A1	longest_orf	718	714
SELENOO	longest_orf	669	666
C16H22orf34	longest_orf	316	172
TBC1D22A	longest_orf	518	281
ARFGAP3	longest_orf	603	460
LOC101014919	longest_orf	497	268
LOC103888390	longest_orf	339	170
APOBEC3F	longest_orf	366	245
GALR3	longest_orf	368	364
APOL5	longest_orf	468	357
C16H22orf24	longest_orf	98	61
SELENOM	longest_orf	145	97
SEC14L6	longest_orf	444	386
LOC108580705	longest_orf	92	65
LOC108580812	longest_orf	110	72
LOC100997587	longest_orf	514	495
LOC110740621	longest_orf	449	415
id-LOC103888259	longest_orf	230	195
SMPD4	longest_orf	610	265
LOC101014090	longest_orf	707	478
ADA2	longest_orf	511	373
LOC101004237	longest_orf	689	408
INSM1	longest_orf	502	474
GPCPD1	longest_orf	676	501
DEFB115	longest_orf	88	60
LOC110740516	longest_orf	196	168
LOC101023545	longest_orf	404	257
SEMG1	longest_orf	788	360
LOC101019890	longest_orf	228	204
EEF1A2	longest_orf	465	304
LOC101026513	longest_orf	321	317
LOC100997184	longest_orf	321	317
ARRB2	longest_orf	421	238
LOC108582506	longest_orf	271	167
GP1BA	longest_orf	761	530
LOC101016522	longest_orf	485	274
ASGR2	longest_orf	284	184
LOC103878630	longest_orf	227	165
LOC101024758	longest_orf	281	259
TIAF1	longest_orf	115	88
PEX12	longest_orf	495	480
ARL5C	longest_orf	137	80
GSDMB	longest_orf	405	184
GSDMA	longest_orf	424	255
LOC103878843	longest_orf	279	241
LOC101012687	longest_orf	326	195
LOC103878840	longest_orf	448	349
LOC100999656	longest_orf	448	354
LOC101021109	longest_orf	420	148
HAP1	longest_orf	715	287
BRCA1	longest_orf	1861	1852
LOC103878868	longest_orf	520	438
LOC101000700	longest_orf	2295	1805
LOC103878897	longest_orf	186	115
LOC103878910	longest_orf	289	210
LOC101008832	longest_orf	358	306
LOC116270988	longest_orf	644	323
LOC101009968	longest_orf	129	92
ST6GALNAC1	longest_orf	603	351
TNRC6C	longest_orf	2004	1314
BAHCC1	longest_orf	2606	1653
DUS1L	longest_orf	478	286
LOC108582504	longest_orf	197	110
CENPBD1	longest_orf	185	127
ZFPM1	longest_orf	993	694
LOC103880604	longest_orf	303	195
LOC101008023	longest_orf	502	256
LOC101016429	longest_orf	179	123
CES4A	longest_orf	426	302
LOC103880503	longest_orf	200	129
LOC116271287	longest_orf	150	135
LOC101007436	longest_orf	370	191
LOC101014883	longest_orf	359	283
PYDC1	longest_orf	109	75
SEPHS2	longest_orf	451	388
LOC101010112	longest_orf	291	228
LOC101002703	longest_orf	199	99
ZG16B	longest_orf	199	185
MSRB1	longest_orf	116	94
BAIAP3	longest_orf	1143	737
MYOM1	longest_orf	1681	1074
ADCYAP1	longest_orf	336	277
ZNF396	longest_orf	346	171
C19H18orf12	longest_orf	181	161
MEX3C	longest_orf	653	608
LOC101002574	longest_orf	114	84
TMEM143	longest_orf	464	232
LOC101005491	longest_orf	517	274
LOC101023192	longest_orf	629	268
HRC	longest_orf	695	526
MED25	longest_orf	789	576
LOC116271719	longest_orf	515	476
ZNF845	longest_orf	1121	908
LOC101017246	longest_orf	744	560
TMC4	longest_orf	719	305
LOC101002582	longest_orf	791	476
LOC116271728	longest_orf	806	775
DNAAF3	longest_orf	616	393
LOC101010717	longest_orf	500	497
ZSCAN18	longest_orf	564	369
LOC116271639	longest_orf	608	574
CNTD2	longest_orf	310	289
FCGBP	longest_orf	4127	1343
SELENOV	longest_orf	350	276
LOC101004664	longest_orf	764	330
ZNF146	longest_orf	292	166
NPHS1	longest_orf	810	534
ZNF30	longest_orf	617	406
LOC101014311	longest_orf	540	403
CEBPG	longest_orf	306	266
LOC103875534	longest_orf	856	466
LOC101000404	longest_orf	872	536
LOC100998180	longest_orf	622	523
LOC103880007	longest_orf	485	350
LOC110741838	longest_orf	428	236
LOC103881154	longest_orf	542	494
USHBP1	longest_orf	760	683
ADGRE5	longest_orf	875	752
SAMD1	longest_orf	562	412
GNG14	longest_orf	105	57
LOC101026071	longest_orf	782	394
LOC108583170	longest_orf	679	254
FBN3	longest_orf	2806	2638
LOC101012699	longest_orf	226	114
LOC103879910	longest_orf	178	101
LOC101025270	longest_orf	375	212
CHAF1A	longest_orf	749	610
LOC116271613	longest_orf	169	86
ONECUT3	longest_orf	489	427
FAM50A	longest_orf	338	208
PNMA6A	longest_orf	396	225
LOC101000043	longest_orf	127	125
LOC101002476	longest_orf	491	317
LOC101004925	longest_orf	249	168
LOC116272107	longest_orf	295	106
LOC101000972	longest_orf	364	151
LOC101023178	longest_orf	425	190
LOC103880847	longest_orf	176	132
TEX13B	longest_orf	375	268
ZCCHC18	longest_orf	433	372
MORF4L2	longest_orf	272	92
LOC101016566	longest_orf	930	702
RTL3	longest_orf	475	371
LOC101002713	longest_orf	409	307
LOC108583710	longest_orf	55	47
LOC101017377	longest_orf	165	131
LOC108583793	longest_orf	494	262
LOC108583677	longest_orf	790	444
PJA1	longest_orf	578	292
ZXDB	longest_orf	796	348
LOC110742173	longest_orf	295	117
LOC101021750	longest_orf	212	167
MPC1L	longest_orf	132	123
LOC116272158	longest_orf	201	146
LOC100998623	longest_orf	582	472
LOC101023625	longest_orf	226	140
LOC116271848	longest_orf	330	293
PPP4R3C	longest_orf	846	748
LOC101005262	longest_orf	458	218
LOC101004555	longest_orf	297	230
LOC116272343	longest_orf	647	581
LOC101005863	longest_orf	295	247
LOC116272433	longest_orf	497	354
LOC101012756	longest_orf	396	254
LOC101008432	longest_orf	230	153
LOC116272529	longest_orf	317	224
LOC110742093	longest_orf	261	198
LOC101011191	longest_orf	171	145
LOC116272583	longest_orf	167	151
LOC116272588	longest_orf	412	224
id-LOC101024704	longest_orf	120	66
LOC101010741	longest_orf	412	224
LOC101011655	longest_orf	308	241
LOC101001261	longest_orf	1340	447
MCCD1	longest_orf	184	157
LOC116272648	longest_orf	627	559
LOC101001081	longest_orf	257	159
LOC101014076	longest_orf	355	187
LOC101006896	longest_orf	408	406
LOC101005632	longest_orf	673	350
LOC116272821	longest_orf	192	160
LOC101006127	longest_orf	310	268
LOC116272854	longest_orf	970	864
SELENOP	longest_orf	381	201
LOC101016098	longest_orf	246	117
LOC101002128	longest_orf	591	463
MUC2	longest_orf	2658	1162
LOC101004059	longest_orf	502	460
LOC116272935	longest_orf	490	321
LOC101012738	longest_orf	370	208
LOC101026217	longest_orf	361	266
LOC101012725	longest_orf	952	870
LOC101000519	longest_orf	293	219
LOC103881574	longest_orf	709	486
LOC116273132	longest_orf	249	202
MAGEE1	longest_orf	947	678
LOC101013813	longest_orf	358	236
LOC101007487	longest_orf	328	184
C2CD4C	longest_orf	448	262
NTN5	longest_orf	489	250
LOC101016492	longest_orf	1912	882
LOC116268533	longest_orf	430	288
LOC101022406	longest_orf	317	224
LOC101017969	longest_orf	450	229
LOC101016562	longest_orf	392	231
LOC101000032	longest_orf	433	271
LOC101025860	longest_orf	347	211
LOC101008863	longest_orf	688	375
LOC116273444	longest_orf	374	322
LOC101000985	longest_orf	658	338
LOC116268672	longest_orf	342	329
MAGEC1	longest_orf	1062	958
LOC101017014	longest_orf	761	679
LOC103884182	longest_orf	274	169
MISP	longest_orf	615	341
LOC101024165	longest_orf	445	217
id-LOC103877131	longest_orf	170	64
LOC101025344	longest_orf	320	188
LENG1	longest_orf	254	114
