## Supplementary Table S1 for "EXCON: a scalable, reproducible Nextflow pipeline for CAFE-based gene EXpansion and CONtraction analysis": Piliocolobus_tephrosceles.internal_stop_codons.tsv

gene_id	action	original_length	kept_length
LYPD8	longest_orf	238	148
LOC111545199	longest_orf	1037	468
NTMT2	longest_orf	283	207
IGFN1	longest_orf	1567	927
PPFIA4	longest_orf	1209	770
FCAMR	longest_orf	574	535
LOC113225220	longest_orf	253	165
LOC111527227	longest_orf	583	256
LOC111529036	longest_orf	227	100
LOC111543616	longest_orf	253	159
THEM5	longest_orf	241	151
FLG2	longest_orf	3330	3283
LOC111544009	longest_orf	313	225
LOC111543554	longest_orf	310	268
LOC111543965	longest_orf	374	265
LOC111543998	longest_orf	283	165
LOC111525035	longest_orf	358	337
LOC111556015	longest_orf	127	73
ST7L	longest_orf	573	497
OVGP1	longest_orf	680	615
LOC111556048	longest_orf	471	247
LOC111556034	longest_orf	422	232
CELSR2	longest_orf	1225	483
LOC111555177	longest_orf	168	117
LOC111528091	longest_orf	421	299
SELENOF	longest_orf	165	95
ANKRD13C-DT	longest_orf	167	124
LOC111539364	longest_orf	361	198
DNAI4	longest_orf	845	833
LDLRAD1	longest_orf	223	150
DIO1	longest_orf	249	125
ANAPC10	longest_orf	241	191
LOC111523056	longest_orf	438	293
LOC111548754	longest_orf	408	364
SMPDL3B	longest_orf	450	327
RPA2	longest_orf	343	287
LOC111547520	longest_orf	459	261
LOC111547551	longest_orf	149	115
SELENON	longest_orf	486	357
C1H1orf167	longest_orf	1453	1327
CCDC27	longest_orf	654	633
LOC111544552	longest_orf	292	197
OR5K4	longest_orf	333	316
LOC111546937	longest_orf	259	147
EBLN2	longest_orf	271	155
SNTN	longest_orf	177	84
SPATA12	longest_orf	192	107
SELENOK	longest_orf	94	91
GPX1	longest_orf	201	154
CDHR4	longest_orf	925	370
FBXW12	longest_orf	634	530
THPO	longest_orf	493	391
HTR3C	longest_orf	447	232
KCNMB3	longest_orf	173	118
LOC113224937	longest_orf	708	548
TMEM212	longest_orf	225	129
LOC113224940	longest_orf	454	196
SELENOT	longest_orf	195	146
ZNF860	longest_orf	742	350
COL6A5	longest_orf	2621	1452
LOC111539447	longest_orf	587	545
LOC111544753	longest_orf	943	787
LOC111550134	longest_orf	843	771
DUX4	longest_orf	313	90
IQCM	longest_orf	508	345
TTC29	longest_orf	500	488
HTN1	longest_orf	57	40
LOC111520427	longest_orf	255	228
YIPF7	longest_orf	322	162
LOC111533345	longest_orf	355	339
LOC111534758	longest_orf	333	284
PTTG2	longest_orf	201	109
LOC111539053	longest_orf	207	147
LOC111539030	longest_orf	509	411
LOC116418732	longest_orf	550	426
SELENOP	longest_orf	381	217
GMCL2	longest_orf	534	141
LOC111547124	longest_orf	748	468
HAVCR1	longest_orf	398	352
GPX3	longest_orf	226	153
IRGM	longest_orf	278	152
LOC111527837	longest_orf	244	208
DCANP1	longest_orf	244	95
CCDC192	longest_orf	322	278
TAAR9	longest_orf	347	323
PBOV1	longest_orf	128	76
NMBR	longest_orf	390	294
GJE1	longest_orf	202	110
LOC111535121	longest_orf	225	220
LOC111538644	longest_orf	260	128
LOC111538602	longest_orf	3013	1715
LOC111538638	longest_orf	489	236
LOC111538554	longest_orf	716	670
LOC111538465	longest_orf	587	573
LOC111538474	longest_orf	134	120
GJB7	longest_orf	277	274
LOC111538052	longest_orf	55	52
LOC111549802	longest_orf	223	161
NCR2	longest_orf	258	215
LOC111542985	longest_orf	324	288
LOC111523921	longest_orf	154	118
C5H6orf136	longest_orf	497	416
UBD	longest_orf	165	106
GPX6	longest_orf	221	148
ZSCAN26	longest_orf	479	367
CAGE1	longest_orf	733	425
AHNAK2	longest_orf	3086	3081
id-LOC111530307	longest_orf	149	93
DIO3	longest_orf	304	169
DIO2	longest_orf	309	132
LRRC74A	longest_orf	497	490
LOC111554968	longest_orf	212	105
LOC111554721	longest_orf	719	296
GPX2	longest_orf	190	150
LOC111549509	longest_orf	730	357
CD276	longest_orf	299	203
CYP1A2	longest_orf	516	383
ADAMTSL3	longest_orf	1601	1033
LOC111522907	longest_orf	2085	486
LOC111522858	longest_orf	192	169
AGBL1	longest_orf	1028	954
LOC111552895	longest_orf	490	438
LOC111554709	longest_orf	347	307
LOC111554791	longest_orf	314	198
LOC111554799	longest_orf	299	154
FAM169B	longest_orf	204	165
LOC111548372	longest_orf	155	74
RAD51	longest_orf	248	170
LOC111554575	longest_orf	184	120
LINC02694	longest_orf	181	120
LOC113219896	longest_orf	414	129
ZNF705D	longest_orf	304	251
LOC111545649	longest_orf	511	347
LINC03042	longest_orf	222	169
LOC111524856	longest_orf	293	245
NSMAF	longest_orf	954	934
LOC111520979	longest_orf	175	88
LOC111535654	longest_orf	507	488
LOC111523585	longest_orf	217	185
GNA12	longest_orf	300	296
LINC02983	longest_orf	246	201
MYL10	longest_orf	226	224
METTL27	longest_orf	240	211
IMP4	longest_orf	290	164
LOC111526132	longest_orf	379	373
PKD1L1	longest_orf	2774	2539
LOC111529406	longest_orf	305	176
LOC116418873	longest_orf	436	299
LOC113219803	longest_orf	298	209
LOC111529424	longest_orf	1029	655
INMT	longest_orf	262	184
LOC111551873	longest_orf	164	144
LOC111552401	longest_orf	149	83
SAMD9	longest_orf	1620	731
CDHR3	longest_orf	875	467
LINC02903	longest_orf	118	68
LOC111524798	longest_orf	513	349
TAS2R38	longest_orf	333	256
id-LOC116418895	longest_orf	157	47
OR9A2	longest_orf	312	160
TAS2R60	longest_orf	316	207
LOC111525594	longest_orf	311	194
LOC111525597	longest_orf	317	186
LOC111551461	longest_orf	1536	596
ARMS2	longest_orf	191	177
LOC111538933	longest_orf	844	546
CC2D2B	longest_orf	1432	901
LOC111538726	longest_orf	413	344
IFIT1B	longest_orf	476	305
LOC111551308	longest_orf	721	676
LOC111537962	longest_orf	203	142
LOC111537762	longest_orf	232	198
LOC111551970	longest_orf	511	297
LOC111531318	longest_orf	308	236
ZNF25	longest_orf	479	382
LOC111523520	longest_orf	509	306
LOC111549949	longest_orf	516	424
LOC111549981	longest_orf	211	163
LOC113224919	longest_orf	319	193
GALNT8	longest_orf	636	470
LOC111555944	longest_orf	672	502
LOC111552059	longest_orf	304	294
TAS2R42	longest_orf	314	198
SMCO2	longest_orf	278	166
MANSC4	longest_orf	340	326
OVCH1	longest_orf	1154	762
MUC19	longest_orf	7031	5604
OR10AD1	longest_orf	311	261
ANP32D	longest_orf	244	127
LOC111541773	longest_orf	358	209
DNAJC22	longest_orf	341	251
LOC111541762	longest_orf	647	398
LOC111547435	longest_orf	396	260
DEPDC4	longest_orf	298	196
LOC111538837	longest_orf	817	456
TESC	longest_orf	268	218
GPR148	longest_orf	346	266
METAP1D	longest_orf	464	346
LOC111542834	longest_orf	960	698
LOC111546926	longest_orf	1363	839
KCNE4	longest_orf	219	206
LOC111523743	longest_orf	744	480
LOC111553764	longest_orf	395	216
SAGE1	longest_orf	574	318
ZNF75D	longest_orf	491	271
LOC111531523	longest_orf	1389	779
LOC111531544	longest_orf	539	344
KIAA1210	longest_orf	1707	1613
LOC111531449	longest_orf	369	195
LOC111535994	longest_orf	632	604
LOC113222491	longest_orf	449	386
LOC111536081	longest_orf	428	355
LOC111535877	longest_orf	173	139
LOC111531191	longest_orf	230	165
LOC111535793	longest_orf	348	312
LOC111535748	longest_orf	234	221
CFAP47	longest_orf	2870	1441
DMD	longest_orf	3676	2107
LOC111535956	longest_orf	275	141
LOC111520608	longest_orf	225	168
LOC111520607	longest_orf	351	196
LOC111520605	longest_orf	269	179
LOC111520545	longest_orf	148	93
LOC111522273	longest_orf	274	212
LOC111522227	longest_orf	251	218
PPP1R14B	longest_orf	198	173
LOC111522424	longest_orf	401	227
SELENOH	longest_orf	122	78
LOC111544928	longest_orf	236	139
LOC113222032	longest_orf	311	252
LOC111544965	longest_orf	311	252
C13H11orf16	longest_orf	468	342
STK33	longest_orf	514	330
LOC111524671	longest_orf	343	181
LOC111524672	longest_orf	311	287
OVCH2	longest_orf	573	338
OR2D3	longest_orf	351	201
OR6A2	longest_orf	315	163
LOC111524622	longest_orf	2420	689
OR52B2	longest_orf	322	224
LOC111524679	longest_orf	271	159
OR56B1	longest_orf	325	306
LOC111540942	longest_orf	313	166
OR51Q1	longest_orf	317	302
LOC111540727	longest_orf	314	194
LOC111540722	longest_orf	301	150
OR52A1	longest_orf	310	186
LOC111540924	longest_orf	313	285
OR51G1	longest_orf	324	319
LOC111540978	longest_orf	315	186
LOC111540974	longest_orf	313	227
OR51D1	longest_orf	324	319
LOC111545091	longest_orf	322	217
OR52B4	longest_orf	312	198
LOC111540906	longest_orf	921	487
LOC111540841	longest_orf	153	132
LOC111540965	longest_orf	738	424
LOC111540948	longest_orf	58	38
KDM4E	longest_orf	517	472
LOC111540056	longest_orf	372	333
CRYAB	longest_orf	156	128
ANKK1	longest_orf	764	597
NXPE1	longest_orf	520	322
TREH	longest_orf	580	307
LOC111540348	longest_orf	312	252
LOC111540295	longest_orf	196	141
LOC111545967	longest_orf	200	184
GGTA1	longest_orf	375	266
LOC111535367	longest_orf	191	130
LOC111532977	longest_orf	335	287
LOC111536824	longest_orf	721	522
LINC03106	longest_orf	128	118
LOC111524734	longest_orf	124	66
LOC111527958	longest_orf	346	209
LOC111527964	longest_orf	219	78
TDRD15	longest_orf	1935	1263
APLF	longest_orf	506	277
LOC111550510	longest_orf	167	116
ELMOD3	longest_orf	297	171
MTLN	longest_orf	145	111
SULT1C4	longest_orf	297	170
LYG1	longest_orf	194	165
LOC111542254	longest_orf	128	68
OR3A3	longest_orf	321	317
GLTPD2	longest_orf	327	292
MYOCD	longest_orf	584	374
LOC111526441	longest_orf	262	156
TBC1D28	longest_orf	187	138
LOC111524602	longest_orf	392	328
LOC111528308	longest_orf	229	200
LOC111528303	longest_orf	363	202
LOC111520841	longest_orf	251	190
LOC111529361	longest_orf	174	126
PRAC2	longest_orf	140	107
PRAC1	longest_orf	60	27
ARL5C	longest_orf	174	85
GSDMB	longest_orf	413	255
HAP1	longest_orf	584	326
LOC111527592	longest_orf	762	485
LOC111542518	longest_orf	371	320
APOH	longest_orf	341	239
LOC111527666	longest_orf	223	136
ZG16B	longest_orf	199	185
RNF151	longest_orf	255	236
MSRB1	longest_orf	116	94
OR1F1	longest_orf	310	299
SEPHS2	longest_orf	451	388
ZNF785	longest_orf	403	255
PYDC1	longest_orf	145	73
LOC111525618	longest_orf	309	197
LOC111520342	longest_orf	315	180
LOC111541449	longest_orf	199	131
TK2	longest_orf	273	148
CES4A	longest_orf	896	749
LOC111541450	longest_orf	234	152
LOC111541451	longest_orf	105	45
PRDM7	longest_orf	389	215
LOC111528457	longest_orf	379	152
LOC111546846	longest_orf	142	63
LOC111539563	longest_orf	350	300
ZBTB7C-AS2	longest_orf	180	160
ZNF396	longest_orf	334	167
ADCYAP1	longest_orf	317	280
LRRC74B	longest_orf	518	323
UBE2L3	longest_orf	212	162
LOC111528885	longest_orf	698	476
LOC111530553	longest_orf	577	550
LOC111534029	longest_orf	835	528
LOC111534196	longest_orf	505	321
ZNF280A	longest_orf	333	323
LOC111525379	longest_orf	99	65
SELENOM	longest_orf	145	97
SEC14L6	longest_orf	419	232
LOC111521816	longest_orf	228	121
YWHAH-AS1	longest_orf	98	61
LOC111549106	longest_orf	234	175
SELENOO	longest_orf	669	666
LOC111527932	longest_orf	1043	626
LOC111527215	longest_orf	195	110
IGSF5	longest_orf	431	153
CFAP298	longest_orf	486	367
KRTAP20-4	longest_orf	42	27
KRTAP22-2	longest_orf	58	41
KRTAP23-1	longest_orf	82	44
KRTAP25-1	longest_orf	102	86
LOC111527068	longest_orf	363	323
DEFB116	longest_orf	102	57
TTLL9	longest_orf	439	433
KIAA1755	longest_orf	1223	1213
GTSF1L	longest_orf	123	112
LOC111533897	longest_orf	495	364
WFDC6	longest_orf	101	86
LOC111555636	longest_orf	428	260
SSTR4	longest_orf	386	244
LENG9	longest_orf	471	225
ZNF814	longest_orf	909	544
LOC116418570	longest_orf	138	74
LOC111530389	longest_orf	353	192
LOC111530406	longest_orf	756	639
LOC113220115	longest_orf	224	151
LOC111530330	longest_orf	580	442
LOC111519912	longest_orf	507	342
LOC111534970	longest_orf	79	59
SELENOW	longest_orf	93	74
ZNF404	longest_orf	564	551
LOC111525475	longest_orf	529	333
LOC111529618	longest_orf	453	279
LOC111554034	longest_orf	137	99
LOC111553996	longest_orf	677	347
CCNP	longest_orf	313	292
LOC111554006	longest_orf	438	297
LOC111554010	longest_orf	543	233
U2AF1L4	longest_orf	186	179
LOC111529527	longest_orf	781	571
LOC111529519	longest_orf	528	476
LOC111554384	longest_orf	528	494
NWD1	longest_orf	1522	1507
PRKACA	longest_orf	363	333
GNG14	longest_orf	144	96
LOC111522672	longest_orf	227	114
LOC111533878	longest_orf	800	722
CATSPERD	longest_orf	775	492
LOC111526781	longest_orf	125	73
LOC111526805	longest_orf	460	440
GPX4	longest_orf	234	124
DAOA	longest_orf	212	105
LOC111523053	longest_orf	614	269
FAM216B	longest_orf	139	89
LOC113222437	longest_orf	680	350
ARSH	longest_orf	562	507
LOC111535438	longest_orf	2251	1000
LOC111528949	longest_orf	291	211
LOC113219877	longest_orf	929	766
LOC111542742	longest_orf	105	81
LOC111537337	longest_orf	351	217
RTL3	longest_orf	475	371
LOC113220855	longest_orf	1038	481
LOC111533313	longest_orf	429	270
LOC113220948	longest_orf	486	269
LOC111530502	longest_orf	206	205
LOC111533130	longest_orf	409	295
LOC111532582	longest_orf	254	148
LOC113220981	longest_orf	681	603
LOC113225233	longest_orf	294	285
LOC113221124	longest_orf	315	292
LOC111534792	longest_orf	149	98
LOC111534124	longest_orf	342	305
SELENOV	longest_orf	364	290
LOC113221528	longest_orf	511	484
LOC111520803	longest_orf	498	394
LOC111522036	longest_orf	179	139
LBHD1	longest_orf	225	122
LOC113221853	longest_orf	529	295
LOC111533306	longest_orf	802	770
LOC113222030	longest_orf	299	251
LOC113222053	longest_orf	119	65
LOC113222134	longest_orf	385	323
id-LOC111535324	longest_orf	302	171
LOC111550640	longest_orf	711	616
LOC111533248	longest_orf	641	362
LOC111531115	longest_orf	347	320
LOC113222411	longest_orf	833	604
LOC111531063	longest_orf	389	347
LOC113222478	longest_orf	540	388
LOC113222583	longest_orf	470	391
NPHS1	longest_orf	933	508
LOC111535892	longest_orf	387	236
LOC113222713	longest_orf	387	236
LOC111529256	longest_orf	470	256
LOC113222857	longest_orf	470	403
LOC113222858	longest_orf	470	403
LOC111534549	longest_orf	233	207
LOC113220558	longest_orf	180	95
LOC113223186	longest_orf	133	123
LOC113223302	longest_orf	344	221
LOC111527823	longest_orf	134	103
LOC113223382	longest_orf	134	103
LOC113223421	longest_orf	609	348
CD300LG	longest_orf	307	201
LOC111522954	longest_orf	271	238
LOC111535306	longest_orf	200	190
LOC111529892	longest_orf	404	365
LOC111530457	longest_orf	404	365
LOC111530448	longest_orf	410	273
LOC113219665	longest_orf	410	273
LOC111529724	longest_orf	692	547
LOC113220287	longest_orf	529	284
id-LOC111532418	longest_orf	367	78
