## Supplementary Table S1 for "EXCON: a scalable, reproducible Nextflow pipeline for CAFE-based gene EXpansion and CONtraction analysis": Pongo_abelii.internal_stop_codons.tsv

gene_id	action	original_length	kept_length
KEF63_p13	longest_orf	318	86
KEF63_p12	longest_orf	347	53
KEF63_p11	longest_orf	514	109
KEF63_p10	longest_orf	227	64
KEF63_p09	longest_orf	68	50
KEF63_p08	longest_orf	226	117
KEF63_p07	longest_orf	261	93
KEF63_p06	longest_orf	115	82
KEF63_p04	longest_orf	459	71
KEF63_p03	longest_orf	601	174
KEF63_p02	longest_orf	175	157
KEF63_p01	longest_orf	380	106
OR14I1	longest_orf	311	137
LOC100446383	longest_orf	315	198
LOC100451514	longest_orf	310	221
LOC100445562	longest_orf	312	180
LOC100452262	longest_orf	312	224
OR2T8	longest_orf	310	287
LOC112129364	longest_orf	1009	461
LOC100432518	longest_orf	3422	917
LOC100453135	longest_orf	205	114
LOC129047257	longest_orf	582	365
LOC103890570	longest_orf	257	137
LOC134761325	longest_orf	647	507
LOC100451272	longest_orf	152	137
LOC103890796	longest_orf	543	418
ITLN2	longest_orf	325	285
LOC100449334	longest_orf	365	212
LOC100454479	longest_orf	318	258
LOC100444957	longest_orf	471	278
OR10T2	longest_orf	315	187
LOC100445381	longest_orf	642	446
LOC100450160	longest_orf	513	260
HRNR	longest_orf	2856	1706
LOC100449800	longest_orf	713	581
LOC100434175	longest_orf	157	110
LOC100447686	longest_orf	1312	441
LOC100435701	longest_orf	577	421
LOC100455460	longest_orf	464	303
LOC100437818	longest_orf	482	383
LOC100435424	longest_orf	545	299
LOC100443795	longest_orf	608	559
SETSIP	longest_orf	290	209
SELENOF	longest_orf	165	95
LOC100449920	longest_orf	899	437
LOC100936700	longest_orf	206	176
LOC100440394	longest_orf	453	389
LOC103892516	longest_orf	502	312
DIO1	longest_orf	249	125
LOC100461927	longest_orf	195	151
LOC100435710	longest_orf	346	242
LOC129047197	longest_orf	422	257
CYP4B1	longest_orf	496	299
PIK3R3	longest_orf	483	461
LOC100451284	longest_orf	613	340
LOC100447637	longest_orf	515	312
LOC100458356	longest_orf	263	186
IQCC	longest_orf	463	432
LOC100454252	longest_orf	149	94
SELENON	longest_orf	556	427
LOC100460938	longest_orf	155	128
LOC112131888	longest_orf	474	368
LOC100441622	longest_orf	474	453
LOC100443447	longest_orf	474	298
LOC100441505	longest_orf	201	120
C1QTNF12	longest_orf	396	300
LOC100458501	longest_orf	882	792
LOC103890344	longest_orf	906	714
ZNF732	longest_orf	814	553
LOC100940082	longest_orf	206	140
ANAPC4	longest_orf	817	808
LOC112133062	longest_orf	97	48
YIPF7	longest_orf	261	162
LOC100452822	longest_orf	1018	595
LOC103890430	longest_orf	272	203
LOC100442747	longest_orf	508	495
LOC100456112	longest_orf	131	85
LOC100432853	longest_orf	720	501
LOC100462083	longest_orf	618	446
LOC100939882	longest_orf	106	55
LOC100939451	longest_orf	207	146
LOC129059208	longest_orf	571	514
LOC100456235	longest_orf	298	190
LOC100460729	longest_orf	434	346
SELENOP	longest_orf	381	258
LOC129059667	longest_orf	1309	457
LOC100451192	longest_orf	537	462
LOC100446320	longest_orf	44	35
LOC112133373	longest_orf	203	125
DCANP1	longest_orf	243	127
LOC103890737	longest_orf	514	334
LOC100460978	longest_orf	769	648
LOC100453062	longest_orf	772	709
FGF1	longest_orf	214	156
GPX3	longest_orf	226	153
LOC100444588	longest_orf	290	190
OR2Y1	longest_orf	311	170
LOC112128520	longest_orf	845	600
LOC103890835	longest_orf	340	301
LOC100447304	longest_orf	441	253
LOC100454054	longest_orf	725	334
LOC103890830	longest_orf	612	512
GPX6	longest_orf	220	148
LOC112133845	longest_orf	320	234
LOC100449030	longest_orf	320	194
OR2H1	longest_orf	316	183
LOC100450716	longest_orf	432	369
BTNL2	longest_orf	482	252
LOC112133786	longest_orf	144	72
TREML4	longest_orf	275	244
LOC103892123	longest_orf	416	154
LOC100445831	longest_orf	222	207
LOC100450224	longest_orf	242	114
FKBP1C	longest_orf	144	140
LOC100461739	longest_orf	369	168
GJB7	longest_orf	265	120
LOC100438479	longest_orf	347	161
LOC129059833	longest_orf	358	144
GJE1	longest_orf	176	157
SUMO4	longest_orf	95	49
LOC134761581	longest_orf	517	261
LPA	longest_orf	4916	3658
LOC112133837	longest_orf	215	115
LOC134761738	longest_orf	200	89
LOC100449627	longest_orf	233	226
LOC100436789	longest_orf	501	445
LOC100457728	longest_orf	644	449
LOC129060696	longest_orf	849	466
LOC129060699	longest_orf	1145	1009
LOC100462229	longest_orf	659	572
LOC129060701	longest_orf	552	337
id-LOC100938905	longest_orf	211	169
LOC112134269	longest_orf	180	139
LOC100449509	longest_orf	3538	724
LOC100433643	longest_orf	129	70
PEG10	longest_orf	785	402
LOC100444736	longest_orf	3491	1416
LOC100937193	longest_orf	159	137
DGKI	longest_orf	1079	1036
LOC100449054	longest_orf	309	202
LOC100449409	longest_orf	314	182
LOC100449756	longest_orf	314	160
LOC100452723	longest_orf	618	401
OR6V1	longest_orf	313	166
LOC100456974	longest_orf	868	474
TAS2R41	longest_orf	307	209
OR2A25	longest_orf	310	180
OR2A12	longest_orf	309	224
OR2A7	longest_orf	340	191
LOC100432889	longest_orf	3963	981
LOC129047354	longest_orf	557	425
LOC100443751	longest_orf	159	95
LOC129060861	longest_orf	324	272
LOC134761885	longest_orf	344	204
LOC100448647	longest_orf	529	345
LOC100438016	longest_orf	398	243
LOC134761889	longest_orf	190	171
LOC134761890	longest_orf	190	171
LOC100443397	longest_orf	290	162
LOC100444125	longest_orf	179	101
LOC100450856	longest_orf	324	240
LOC100461635	longest_orf	738	344
LOC134761861	longest_orf	691	596
CA13	longest_orf	267	216
LOC100437542	longest_orf	226	222
PKHD1L1	longest_orf	4281	2470
LOC100438378	longest_orf	135	100
LOC100459540	longest_orf	154	87
LOC103891413	longest_orf	205	115
LOC103891419	longest_orf	875	468
AKR1E2	longest_orf	319	130
LOC129048166	longest_orf	175	89
LOC100454581	longest_orf	155	81
LOC112135129	longest_orf	1284	799
LOC100457610	longest_orf	706	414
LOC100453818	longest_orf	332	229
LOC100459535	longest_orf	576	406
LOC103891630	longest_orf	114	80
LOC100434932	longest_orf	279	270
LOC100441836	longest_orf	377	178
LIPJ	longest_orf	372	190
LOC100449185	longest_orf	467	236
CC2D2B	longest_orf	1447	918
RPEL1	longest_orf	227	151
LOC100460177	longest_orf	1039	696
LOC129048130	longest_orf	787	394
ADGRA1	longest_orf	1279	1116
LOC112135547	longest_orf	209	173
LOC100935998	longest_orf	280	191
LOC103891779	longest_orf	254	149
LOC100455678	longest_orf	271	236
SLC22A25	longest_orf	547	405
LOC103889515	longest_orf	408	265
LOC100443904	longest_orf	388	251
OOSP4B	longest_orf	164	62
OOSP3	longest_orf	194	147
OR5A1	longest_orf	309	188
LOC100437795	longest_orf	812	449
LOC100448068	longest_orf	272	162
SELENOH	longest_orf	122	78
LOC100436681	longest_orf	309	306
LOC100438893	longest_orf	487	375
OR4X1	longest_orf	305	136
LOC100442574	longest_orf	299	247
LOC103891819	longest_orf	425	341
LOC100937668	longest_orf	716	444
LOC100462024	longest_orf	306	247
OR2D3	longest_orf	327	172
LOC100438894	longest_orf	2430	1138
OR52W1	longest_orf	320	245
LOC100451631	longest_orf	314	161
OR56B2	longest_orf	320	189
LOC100435190	longest_orf	312	233
LOC100431804	longest_orf	311	291
OR51Q1	longest_orf	317	235
OR51B4	longest_orf	310	173
LOC100441478	longest_orf	150	129
OR51G1	longest_orf	319	133
OR52R1	longest_orf	315	272
OR52M1	longest_orf	314	299
LOC100436547	longest_orf	348	160
LOC100459803	longest_orf	1184	217
LOC100938140	longest_orf	341	307
ANKK1	longest_orf	766	515
LOC100435684	longest_orf	300	222
OR6T1	longest_orf	323	270
OR10G6	longest_orf	355	273
LOC100449079	longest_orf	311	193
LOC100446131	longest_orf	312	167
LOC100449787	longest_orf	310	259
LOC100445465	longest_orf	362	203
LOC100460669	longest_orf	557	348
LOC100450639	longest_orf	1397	1268
LOC103889445	longest_orf	132	125
LOC100439397	longest_orf	309	270
LOC100457979	longest_orf	138	97
LOC112135778	longest_orf	90	51
LOC100936202	longest_orf	241	178
SMCO2	longest_orf	343	199
LOC100446878	longest_orf	516	434
OR10AD1	longest_orf	315	164
ANP32D	longest_orf	240	132
LOC100434448	longest_orf	555	272
LOC100456854	longest_orf	312	217
LOC100432300	longest_orf	320	228
LOC129049405	longest_orf	154	107
LOC103892083	longest_orf	420	328
LOC100435195	longest_orf	64	42
LOC100450758	longest_orf	1327	723
TXNRD1	longest_orf	499	497
LOC103892134	longest_orf	176	120
LOC129049257	longest_orf	401	301
LOC100447483	longest_orf	211	95
LOC100443413	longest_orf	744	424
LOC100447946	longest_orf	370	239
LOC100456915	longest_orf	519	507
LOC103889954	longest_orf	603	343
LOC100443458	longest_orf	285	183
LOC112132396	longest_orf	144	105
AOX4	longest_orf	1334	516
LOC129058096	longest_orf	1353	711
ACADL	longest_orf	431	242
MOGAT1	longest_orf	301	181
CCDC195	longest_orf	201	126
LOC100460220	longest_orf	63	51
LOC100447519	longest_orf	308	252
LOC100449706	longest_orf	283	143
MSL3B	longest_orf	447	409
LOC100442620	longest_orf	252	202
LOC100451221	longest_orf	379	342
LOC129057611	longest_orf	544	373
LOC100446962	longest_orf	918	768
LOC134759394	longest_orf	625	331
LOC129057644	longest_orf	357	337
LOC100455106	longest_orf	311	193
id-LOC100939413	longest_orf	155	87
LOC100446780	longest_orf	179	105
LOC100449574	longest_orf	287	110
LOC100435353	longest_orf	181	101
ABHD1	longest_orf	409	253
SELENOI	longest_orf	397	386
LOC100456549	longest_orf	165	121
OSR1	longest_orf	333	267
LOC134759818	longest_orf	547	301
ALDH1B1	longest_orf	511	362
LOC100434034	longest_orf	469	303
LOC100432151	longest_orf	262	179
LOC129048063	longest_orf	444	352
PRSS3	longest_orf	304	154
id-LOC112134954	longest_orf	182	107
id-LOC100441330	longest_orf	140	70
ANKRD18B	longest_orf	1038	542
LOC100936862	longest_orf	128	86
LOC100438872	longest_orf	474	352
LOC100446724	longest_orf	536	513
LOC100458315	longest_orf	127	73
LOC100434800	longest_orf	1595	1083
LOC100442929	longest_orf	535	359
LOC100443659	longest_orf	823	539
LOC100452240	longest_orf	223	203
LOC100454818	longest_orf	1463	1165
LOC100458316	longest_orf	895	506
LOC100939323	longest_orf	208	152
LOC100455062	longest_orf	819	401
LOC100462251	longest_orf	850	370
LOC100447334	longest_orf	258	142
LOC100461881	longest_orf	409	293
LOC100438760	longest_orf	317	230
OR13F1	longest_orf	318	288
LOC100437669	longest_orf	347	257
LOC103891516	longest_orf	212	124
LOC100445986	longest_orf	141	91
OR1L8	longest_orf	309	195
LOC100450592	longest_orf	357	201
OR1K1	longest_orf	316	265
LOC112134917	longest_orf	199	154
LOC112134894	longest_orf	111	78
LOC100935994	longest_orf	241	171
LOC100462255	longest_orf	223	142
LCN15	longest_orf	184	138
LCNL1	longest_orf	170	123
PNPLA7	longest_orf	1341	716
LOC100456763	longest_orf	508	379
LOC112128563	longest_orf	71	59
LOC100458225	longest_orf	227	114
SLC15A1	longest_orf	718	714
LOC100461541	longest_orf	438	248
LOC134759939	longest_orf	660	623
LOC134760000	longest_orf	937	550
LOC134759940	longest_orf	660	623
LOC134760115	longest_orf	544	344
LOC134760116	longest_orf	978	851
LOC134760117	longest_orf	1185	890
LOC103889170	longest_orf	1143	849
LOC134759409	longest_orf	803	557
LOC134759944	longest_orf	313	302
LOC134759961	longest_orf	314	229
id-LOC134760138	longest_orf	154	55
id-LOC129054546	longest_orf	137	82
CIROP	longest_orf	789	573
GPR33	longest_orf	338	170
LOC100939559	longest_orf	112	78
LOC100457991	longest_orf	535	143
GPX2	longest_orf	190	150
LOC100459816	longest_orf	186	162
LOC100937137	longest_orf	199	167
LOC100432687	longest_orf	718	570
DIO2	longest_orf	309	132
DIO3	longest_orf	304	169
id-LOC112131757	longest_orf	322	62
id-LOC100937468	longest_orf	333	59
LOC100453018	longest_orf	731	463
id-LOC100939950	longest_orf	203	148
id-LOC100446599	longest_orf	143	84
id-LOC134759988	longest_orf	181	147
LOC129050236	longest_orf	492	340
LOC129050253	longest_orf	492	340
LOC129050258	longest_orf	492	340
LOC100936716	longest_orf	1259	528
LOC129050290	longest_orf	1023	743
LOC129050283	longest_orf	492	340
LOC100432405	longest_orf	328	243
LOC129050336	longest_orf	492	340
LOC103889494	longest_orf	456	336
LOC129050020	longest_orf	1259	528
LOC100457464	longest_orf	665	516
LOC129050039	longest_orf	548	340
LOC129050462	longest_orf	538	339
LOC100937020	longest_orf	289	148
LOC100434832	longest_orf	1769	725
LOC112129027	longest_orf	90	52
LOC100442707	longest_orf	757	531
LOC100450902	longest_orf	1258	850
SH2D7	longest_orf	456	318
LOC100452234	longest_orf	1704	612
LOC100455414	longest_orf	429	168
AGBL1	longest_orf	1028	954
SELENOS	longest_orf	190	188
LOC129047338	longest_orf	667	630
LOC100435785	longest_orf	823	471
MC5R	longest_orf	325	194
ZNF396	longest_orf	335	289
ZBTB7C-AS2	longest_orf	174	82
LOC100432207	longest_orf	359	187
LOC100453533	longest_orf	689	512
LOC100438813	longest_orf	135	80
LOC100940308	longest_orf	136	77
SMIM21	longest_orf	122	111
LOC112129365	longest_orf	155	102
MSRB1	longest_orf	116	94
LOC112129411	longest_orf	1206	543
CEMP1	longest_orf	238	223
LOC112129400	longest_orf	430	359
LOC112129443	longest_orf	259	137
LOC100447960	longest_orf	161	138
LOC100453150	longest_orf	194	153
RRN3	longest_orf	650	630
LOC129047449	longest_orf	549	370
LOC112131386	longest_orf	549	370
LOC100444423	longest_orf	653	424
LOC100444490	longest_orf	560	301
LOC129050716	longest_orf	938	634
SLC5A11	longest_orf	584	295
IL27	longest_orf	352	245
SEPHS2	longest_orf	448	388
LOC112131899	longest_orf	1349	1219
LOC100937778	longest_orf	287	176
LOC100449461	longest_orf	239	224
LOC129050893	longest_orf	134	98
LOC100439792	longest_orf	315	229
OR1R1	longest_orf	313	174
LOC100448016	longest_orf	435	291
LOC112131573	longest_orf	841	367
LOC134759407	longest_orf	629	343
LOC100456623	longest_orf	764	347
LOC103892789	longest_orf	380	218
LOC129054721	longest_orf	438	433
LOC129056991	longest_orf	281	256
LOC129056792	longest_orf	527	465
TBC1D28	longest_orf	290	167
LOC100445723	longest_orf	313	177
LOC100447963	longest_orf	1261	353
LOC100462008	longest_orf	399	372
LOC100447387	longest_orf	1689	679
LOC100445400	longest_orf	490	233
LOC100432646	longest_orf	281	171
SEBOX	longest_orf	229	132
LOC129047427	longest_orf	1119	608
LOC100443345	longest_orf	1194	766
TMEM132E-DT	longest_orf	167	94
LOC100456550	longest_orf	707	529
LOC100455839	longest_orf	1177	869
LOC100448141	longest_orf	615	326
LOC129051375	longest_orf	1147	572
LOC100434618	longest_orf	288	229
OR4D2	longest_orf	307	209
PRAC1	longest_orf	60	27
ARL5C	longest_orf	176	154
LOC100436483	longest_orf	470	173
KRTAP29-1	longest_orf	357	149
HSPB9	longest_orf	158	83
LOC100935954	longest_orf	537	503
LOC100441993	longest_orf	858	658
LOC100441261	longest_orf	635	398
LOC100453767	longest_orf	758	452
ABCA10	longest_orf	1541	1319
LOC129051111	longest_orf	108	71
LOC103892916	longest_orf	338	191
LOC103892928	longest_orf	204	111
GPX4	longest_orf	234	124
LOC129051841	longest_orf	393	209
LOC100452176	longest_orf	232	146
LOC100460339	longest_orf	297	169
OR7G1	longest_orf	313	213
OR7G3	longest_orf	337	308
LOC100453772	longest_orf	336	304
LOC100458385	longest_orf	454	324
ZNF846	longest_orf	511	293
LOC100444026	longest_orf	406	349
LOC103893048	longest_orf	471	336
GNG14	longest_orf	106	90
LOC100444918	longest_orf	836	748
LOC100444200	longest_orf	319	171
LOC100455064	longest_orf	523	494
LOC100437847	longest_orf	458	298
LOC129051903	longest_orf	105	85
LOC129051817	longest_orf	798	389
LOC100443599	longest_orf	528	484
LOC100444690	longest_orf	1366	1172
LOC100455737	longest_orf	893	616
SELENOV	longest_orf	350	276
LOC100437621	longest_orf	139	84
LOC100438706	longest_orf	139	84
CCNP	longest_orf	329	308
LOC100456680	longest_orf	405	309
LOC100442313	longest_orf	656	411
IGFL4	longest_orf	182	77
IGFL3	longest_orf	117	82
SELENOW	longest_orf	87	74
LOC112130197	longest_orf	133	75
BSPH1	longest_orf	132	119
LOC100457557	longest_orf	225	116
FPR2	longest_orf	362	320
LOC100459243	longest_orf	993	643
ZNF701	longest_orf	604	465
LOC100936788	longest_orf	676	411
LOC100461456	longest_orf	923	704
LOC100454705	longest_orf	571	447
LOC100937717	longest_orf	563	241
PONPYGV1R1805	longest_orf	309	301
LOC100446808	longest_orf	637	441
LILRB5	longest_orf	648	349
LOC100432416	longest_orf	1222	831
LOC112131840	longest_orf	401	382
NLRP5	longest_orf	1199	1183
LOC100443720	longest_orf	545	490
ZNF530	longest_orf	599	543
LOC103888735	longest_orf	788	384
LOC100444216	longest_orf	538	428
DEFB116	longest_orf	101	67
LOC100457790	longest_orf	194	166
LOC100447607	longest_orf	93	49
ADIG	longest_orf	224	140
KCNK15	longest_orf	328	290
OCSTAMP	longest_orf	565	493
LOC100454888	longest_orf	261	179
LOC134759340	longest_orf	913	492
LOC100457340	longest_orf	916	757
LOC100436636	longest_orf	378	254
LOC100454066	longest_orf	829	349
LOC112130507	longest_orf	753	569
LOC100460321	longest_orf	209	183
KRTAP25-1	longest_orf	102	93
KRTAP13-3	longest_orf	172	111
KRTAP15-1	longest_orf	137	75
KRTAP20-3	longest_orf	50	42
LOC103888899	longest_orf	247	202
LOC134760817	longest_orf	272	189
LOC134760865	longest_orf	191	108
LOC100461230	longest_orf	301	172
LOC100431997	longest_orf	748	474
H2AL3	longest_orf	199	110
ZNF630	longest_orf	657	319
LOC100446323	longest_orf	258	246
NLRP2B	longest_orf	45	25
LOC100454053	longest_orf	542	437
RTL3	longest_orf	475	369
LOC100453072	longest_orf	449	234
LOC100451207	longest_orf	394	114
LOC100436002	longest_orf	177	115
LOC129052831	longest_orf	270	214
LOC100442038	longest_orf	298	278
LOC100459263	longest_orf	944	459
LOC100460011	longest_orf	628	385
SAGE1	longest_orf	1945	955
LOC129052868	longest_orf	94	75
LOC100443265	longest_orf	715	333
LOC129053114	longest_orf	1047	794
LOC129053227	longest_orf	216	123
LOC129053238	longest_orf	687	425
LOC129053242	longest_orf	312	187
LOC129053251	longest_orf	204	123
LOC129053280	longest_orf	237	123
LOC129053299	longest_orf	687	425
LOC129053301	longest_orf	312	187
LOC129053311	longest_orf	204	123
LOC129053327	longest_orf	312	187
LOC129053377	longest_orf	123	73
LOC134760961	longest_orf	596	303
OR5K3	longest_orf	324	259
LOC100449828	longest_orf	311	165
LOC129058280	longest_orf	677	549
CD200R1L	longest_orf	290	200
LOC100938377	longest_orf	592	395
LOC100437720	longest_orf	339	266
LOC100294667	longest_orf	619	304
SPATA12	longest_orf	190	142
SELENOK	longest_orf	94	91
GPX1	longest_orf	202	154
ZNF860	longest_orf	980	848
LOC100439484	longest_orf	703	305
SELENOT	longest_orf	195	146
LOC100451808	longest_orf	395	353
LOC100461820	longest_orf	703	328
LOC100171737	longest_orf	230	146
LOC100442009	longest_orf	455	296
LOC103890341	longest_orf	240	188
LOC100457577	longest_orf	900	582
LOC100456509	longest_orf	1058	560
id-LOC134761229	longest_orf	136	108
id-LOC129052528	longest_orf	123	91
TXNRD2	longest_orf	524	522
LOC129052797	longest_orf	602	414
SELENOM	longest_orf	145	97
APOL5	longest_orf	436	333
APOL1	longest_orf	278	166
LOC100939619	longest_orf	181	159
SELENOO	longest_orf	669	666
