## Supplementary Table S1 for "EXCON: a scalable, reproducible Nextflow pipeline for CAFE-based gene EXpansion and CONtraction analysis": Pongo_pygmaeus.internal_stop_codons.tsv

gene_id	action	original_length	kept_length
ND1	longest_orf	318	86
ND2	longest_orf	347	53
COX1	longest_orf	513	109
COX2	longest_orf	227	64
ATP8	longest_orf	68	50
ATP6	longest_orf	226	117
COX3	longest_orf	261	93
ND3	longest_orf	115	53
ND4	longest_orf	459	71
ND5	longest_orf	603	174
ND6	longest_orf	175	81
CYTB	longest_orf	380	106
OR14I1	longest_orf	311	173
LOC129033037	longest_orf	318	191
LOC129033145	longest_orf	310	221
LOC129033149	longest_orf	312	180
LOC129033159	longest_orf	609	319
OR14K1	longest_orf	314	252
LOC129014734	longest_orf	916	506
LOC129016872	longest_orf	3533	803
LOC129035765	longest_orf	1805	582
IGFN1	longest_orf	3296	2034
LOC129036390	longest_orf	205	114
LOC129037458	longest_orf	464	321
NTMT2	longest_orf	283	207
LOC129038817	longest_orf	541	416
ITLN2	longest_orf	325	285
LOC129016541	longest_orf	318	258
LOC129039587	longest_orf	317	267
OR10T2	longest_orf	315	185
LOC129040437	longest_orf	642	446
VHLL	longest_orf	139	94
LOC129028584	longest_orf	169	116
LOC129028583	longest_orf	238	202
LOC129028574	longest_orf	296	157
LOC129015142	longest_orf	1398	511
LOC129015909	longest_orf	401	240
LOC129012606	longest_orf	482	383
LOC129042254	longest_orf	692	474
LOC129040856	longest_orf	638	476
LOC129042312	longest_orf	621	559
SETSIP	longest_orf	290	209
LOC129043152	longest_orf	408	321
SELENOF	longest_orf	165	95
LOC129031429	longest_orf	899	437
LOC129043923	longest_orf	510	361
LOC129035537	longest_orf	502	312
DIO1	longest_orf	249	125
SLC1A7	longest_orf	619	370
LOC129036873	longest_orf	195	151
CYP4B1	longest_orf	510	299
LOC129039965	longest_orf	515	312
LOC129020113	longest_orf	263	186
IQCC	longest_orf	463	432
LOC129009404	longest_orf	149	94
SELENON	longest_orf	590	334
LOC129042033	longest_orf	155	128
LOC129014063	longest_orf	473	245
LOC129008013	longest_orf	393	358
LOC129016123	longest_orf	474	453
LOC129012173	longest_orf	474	298
C1QTNF12	longest_orf	403	307
LOC129035305	longest_orf	542	354
LOC129035576	longest_orf	814	553
LOC129035314	longest_orf	206	140
LOC129035377	longest_orf	287	256
LOC129035704	longest_orf	97	48
YIPF7	longest_orf	261	162
LOC134739415	longest_orf	1019	586
LOC134739433	longest_orf	508	495
LOC134739319	longest_orf	737	442
LOC129034791	longest_orf	720	501
LOC129035823	longest_orf	106	55
FREM3	longest_orf	2139	1964
LOC129034616	longest_orf	1043	455
SELENOP	longest_orf	381	258
LOC129036635	longest_orf	660	291
LOC129037528	longest_orf	537	462
DCANP1	longest_orf	243	127
LOC129036252	longest_orf	514	334
PCDHB6	longest_orf	767	646
TIGD6	longest_orf	521	238
GPX3	longest_orf	226	153
LOC129036454	longest_orf	157	99
OR2Y1	longest_orf	311	170
LOC129036284	longest_orf	879	634
LOC129036290	longest_orf	296	164
LOC129038693	longest_orf	540	261
LOC129038695	longest_orf	386	338
GPX6	longest_orf	220	148
LOC129038751	longest_orf	320	234
LOC129038765	longest_orf	316	183
LOC129039301	longest_orf	524	411
BTNL2	longest_orf	455	252
LOC129039267	longest_orf	254	222
ANKRD39	longest_orf	144	72
TREML4	longest_orf	220	175
FKBP1C	longest_orf	144	140
GJB7	longest_orf	265	120
LOC129038531	longest_orf	286	180
TAAR8	longest_orf	342	331
TAAR6	longest_orf	343	157
LOC129038737	longest_orf	343	193
LOC129039131	longest_orf	358	144
SUMO4	longest_orf	95	49
LOC129038002	longest_orf	87	49
C5H6orf120	longest_orf	288	251
LOC129040799	longest_orf	209	113
MUC12	longest_orf	5452	5294
LOC129041183	longest_orf	174	126
LOC129041212	longest_orf	765	387
LOC129040945	longest_orf	651	622
LOC129040640	longest_orf	851	572
LOC129041486	longest_orf	260	195
LOC129041414	longest_orf	529	438
LOC129041512	longest_orf	172	126
id-LOC129041519	longest_orf	211	169
LOC129041530	longest_orf	180	139
LOC129040294	longest_orf	700	553
LOC129041531	longest_orf	3539	721
LOC129040698	longest_orf	645	320
LOC129041572	longest_orf	1693	1358
LOC129040965	longest_orf	485	287
LOC129041391	longest_orf	314	182
LOC129041357	longest_orf	314	160
LOC129040058	longest_orf	573	355
id-LOC129041628	longest_orf	152	118
OR6V1	longest_orf	321	166
LOC129040213	longest_orf	868	474
LOC129040152	longest_orf	317	263
LOC129040664	longest_orf	309	224
OR2A7	longest_orf	340	191
LOC129040099	longest_orf	3965	982
LOC129041660	longest_orf	5077	1220
LOC129040111	longest_orf	3150	1171
LOC129040674	longest_orf	556	425
LOC129042608	longest_orf	159	95
LOC129042265	longest_orf	257	238
LOC134739966	longest_orf	984	390
LOC129042450	longest_orf	321	232
KCNU1	longest_orf	1152	1129
PLPBP	longest_orf	310	304
HTRA4	longest_orf	467	162
LOC129043129	longest_orf	290	162
LOC129042642	longest_orf	179	101
LOC129042925	longest_orf	462	376
LOC129042088	longest_orf	174	93
LOC129042104	longest_orf	180	110
LOC129043141	longest_orf	626	375
DCAF13	longest_orf	597	462
PKHD1L1	longest_orf	4251	2649
LOC129042147	longest_orf	205	115
LOC129042983	longest_orf	875	468
AKR1E2	longest_orf	320	189
EBLN1	longest_orf	366	357
LOC129006303	longest_orf	698	452
LOC129006313	longest_orf	1283	523
LOC129006320	longest_orf	550	349
LOC129006885	longest_orf	349	194
LOC129045013	longest_orf	658	366
LOC129045017	longest_orf	114	80
LOC129045018	longest_orf	420	295
LOC129044937	longest_orf	1366	728
LIPJ	longest_orf	374	192
DPCD	longest_orf	407	358
RPEL1	longest_orf	265	151
LOC129045081	longest_orf	1025	693
PNLIPRP1	longest_orf	466	391
SCART1	longest_orf	1075	683
LOC134740229	longest_orf	355	219
LOC129007608	longest_orf	206	173
LOC129008463	longest_orf	234	191
LOC129007720	longest_orf	298	193
LOC129007676	longest_orf	252	236
SLC22A25	longest_orf	572	227
LOC129007855	longest_orf	275	185
LOC129027227	longest_orf	412	265
MS4A18	longest_orf	391	364
OOSP4B	longest_orf	164	62
OOSP3	longest_orf	194	147
OR5A1	longest_orf	313	113
LOC129008585	longest_orf	136	86
SELENOH	longest_orf	176	132
LOC129007441	longest_orf	309	306
LOC129007444	longest_orf	309	171
LOC129008595	longest_orf	309	306
LOC129007442	longest_orf	484	372
LOC129008596	longest_orf	314	296
OR4X1	longest_orf	305	136
LOC129007273	longest_orf	425	341
LOC129007103	longest_orf	716	444
LOC129009019	longest_orf	306	247
OR2D3	longest_orf	327	172
LOC129008905	longest_orf	2431	1138
OR52W1	longest_orf	320	245
OR52B2	longest_orf	322	171
OR56B2	longest_orf	320	189
LOC129008868	longest_orf	311	291
LOC129008859	longest_orf	317	235
OR51B4	longest_orf	310	173
LOC129008665	longest_orf	150	129
OR51G1	longest_orf	321	133
OR52R1	longest_orf	315	272
OR52M1	longest_orf	314	299
LOC129008685	longest_orf	792	679
LOC129007694	longest_orf	776	752
LOC129008735	longest_orf	355	321
ANKK1	longest_orf	766	515
OR6T1	longest_orf	323	270
OR10G6	longest_orf	403	321
LOC129008760	longest_orf	311	193
LOC129009036	longest_orf	310	259
LOC129010304	longest_orf	362	203
LOC129010379	longest_orf	557	348
LOC129009589	longest_orf	360	153
LOC129009925	longest_orf	1478	1329
LOC129009929	longest_orf	166	88
LOC129010822	longest_orf	309	270
LOC129009332	longest_orf	1396	1148
LOC129010679	longest_orf	90	51
SMCO2	longest_orf	343	144
ANP32D	longest_orf	242	123
LOC129009603	longest_orf	541	239
LOC129009849	longest_orf	239	216
LOC129010709	longest_orf	622	539
LOC129010389	longest_orf	319	227
LOC129009299	longest_orf	423	236
LOC129009867	longest_orf	690	469
LOC129010725	longest_orf	169	122
LOC129010733	longest_orf	420	328
LOC129009790	longest_orf	64	42
LOC129009812	longest_orf	432	313
LOC129010213	longest_orf	1324	720
LOC129010245	longest_orf	156	120
LOC129010778	longest_orf	175	167
LOC129010782	longest_orf	211	95
LOC129031251	longest_orf	370	239
LOC129031546	longest_orf	519	507
LOC134737693	longest_orf	59	33
LOC129031577	longest_orf	145	106
LOC129031072	longest_orf	1334	516
LOC129031073	longest_orf	1354	711
LOC129031598	longest_orf	354	218
ACADL	longest_orf	432	243
LOC129031509	longest_orf	640	578
LOC129031258	longest_orf	160	99
MOGAT1	longest_orf	305	181
CCDC195	longest_orf	201	126
LOC129031770	longest_orf	63	51
LOC129032060	longest_orf	284	144
MROH2A	longest_orf	1706	902
MSL3B	longest_orf	448	409
OR6B3	longest_orf	416	286
CROCC2	longest_orf	2295	1391
LOC129030340	longest_orf	914	764
LOC129030698	longest_orf	457	261
LOC129030538	longest_orf	304	213
IL36B	longest_orf	138	72
LOC129030738	longest_orf	151	68
LOC129030691	longest_orf	181	101
ABHD1	longest_orf	409	253
SELENOI	longest_orf	397	386
OSR1	longest_orf	333	267
LOC129044569	longest_orf	241	179
LOC129044488	longest_orf	79	61
LOC129044678	longest_orf	444	352
LOC129044683	longest_orf	304	154
ANKRD18B	longest_orf	1171	466
LOC129044366	longest_orf	137	129
LOC129043709	longest_orf	128	86
LOC129043466	longest_orf	506	352
LOC129043472	longest_orf	512	334
LOC129044211	longest_orf	539	516
LOC129044199	longest_orf	127	73
LOC129043569	longest_orf	1596	1083
LOC129043566	longest_orf	1372	589
LOC129043492	longest_orf	538	359
LOC129043494	longest_orf	865	539
LOC129043498	longest_orf	223	203
LOC129043499	longest_orf	826	676
LOC129043506	longest_orf	1091	633
LOC134737914	longest_orf	237	179
LOC129043715	longest_orf	821	403
LOC129043521	longest_orf	850	370
LOC134737981	longest_orf	522	372
LOC129044320	longest_orf	258	142
LOC129044494	longest_orf	409	293
OR13F1	longest_orf	317	287
LOC129044523	longest_orf	347	257
LOC129044549	longest_orf	317	230
LOC129044551	longest_orf	317	230
OR13D1	longest_orf	343	278
LOC129044238	longest_orf	242	202
LOC129044304	longest_orf	141	91
LOC129044154	longest_orf	308	220
LOC129043542	longest_orf	359	201
OR1L1	longest_orf	360	290
OR1K1	longest_orf	316	265
ADGRD2	longest_orf	1188	980
LOC129043904	longest_orf	198	153
LOC129043550	longest_orf	111	78
LOC134737943	longest_orf	197	138
LCN15	longest_orf	184	138
PNPLA7	longest_orf	1341	716
LOC129011399	longest_orf	705	279
LOC134738009	longest_orf	336	257
LOC134738007	longest_orf	719	439
LOC129011499	longest_orf	508	379
LOC129011312	longest_orf	71	59
SLC15A1	longest_orf	718	714
LOC129013138	longest_orf	660	623
LOC129012636	longest_orf	660	589
LOC129013198	longest_orf	1179	886
LOC129013196	longest_orf	1249	810
LOC129013201	longest_orf	1295	855
LOC129013202	longest_orf	450	310
LOC134738186	longest_orf	1236	632
LOC134737585	longest_orf	1119	760
LOC134738188	longest_orf	450	310
LOC129013293	longest_orf	312	301
LOC129013139	longest_orf	310	289
LOC129012938	longest_orf	318	233
CIROP	longest_orf	789	573
PCGF3	longest_orf	198	175
GPX2	longest_orf	190	150
DIO2	longest_orf	309	132
DIO3	longest_orf	304	169
id-LOC129013242	longest_orf	333	59
id-LOC129012387	longest_orf	616	508
LOC129013248	longest_orf	730	463
id-LOC129012425	longest_orf	143	84
LOC129014236	longest_orf	492	340
LOC134738359	longest_orf	492	340
LOC129028718	longest_orf	779	489
LOC129014669	longest_orf	492	340
LOC129028710	longest_orf	1187	379
LOC129013547	longest_orf	297	273
LOC134738214	longest_orf	540	527
LOC129014723	longest_orf	492	340
LOC134738269	longest_orf	492	340
LOC134738271	longest_orf	492	340
LOC129014180	longest_orf	179	139
LOC129014637	longest_orf	1778	725
LOC129014417	longest_orf	90	53
LOC129013856	longest_orf	180	115
LOC129013864	longest_orf	170	92
LOC129013871	longest_orf	1698	499
LOC129013878	longest_orf	1138	854
SH2D7	longest_orf	456	376
LOC129013882	longest_orf	1751	676
LOC129014352	longest_orf	880	378
LOC129014041	longest_orf	422	184
AGBL1	longest_orf	1096	954
LOC129013780	longest_orf	312	182
LOC134737550	longest_orf	617	324
ZNF396	longest_orf	333	289
LOC129018789	longest_orf	690	512
LOC129019126	longest_orf	135	80
SMIM21	longest_orf	122	111
MSRB1	longest_orf	154	94
CEMP1	longest_orf	238	223
LOC129016053	longest_orf	254	136
LOC129026289	longest_orf	160	132
LOC129015418	longest_orf	194	153
LOC129015281	longest_orf	633	370
LOC129015436	longest_orf	654	424
LOC129016364	longest_orf	3316	3087
LOC129016291	longest_orf	538	279
LOC129016287	longest_orf	967	634
SEPHS2	longest_orf	448	388
LOC129015212	longest_orf	1360	1285
LOC129015225	longest_orf	799	492
LOC129015139	longest_orf	2414	1033
LOC129015245	longest_orf	487	373
LOC129015159	longest_orf	630	490
C18H16orf95	longest_orf	157	106
LOC129015407	longest_orf	239	224
LOC129015187	longest_orf	544	397
LOC129016847	longest_orf	311	229
LOC129016848	longest_orf	315	309
OR1R1	longest_orf	313	174
LOC129016885	longest_orf	468	291
LOC129017488	longest_orf	511	498
LOC129017490	longest_orf	949	459
LOC129017499	longest_orf	817	375
LOC129017504	longest_orf	1610	673
LOC129017721	longest_orf	281	256
LOC129017511	longest_orf	1159	881
LOC129017521	longest_orf	1261	353
LOC129017525	longest_orf	1126	485
LOC129017532	longest_orf	1695	522
LOC129017540	longest_orf	327	166
SEBOX	longest_orf	185	88
LOC129018315	longest_orf	2151	1365
LOC129018328	longest_orf	1088	660
LOC129017815	longest_orf	167	94
LOC129016540	longest_orf	395	248
LOC129017574	longest_orf	712	621
LOC129016548	longest_orf	1203	895
LOC129017025	longest_orf	1147	572
LOC129017001	longest_orf	1147	574
OR4D2	longest_orf	307	209
PRAC1	longest_orf	60	27
KRTAP29-1	longest_orf	358	288
HAP1	longest_orf	676	315
HSPB9	longest_orf	158	83
LOC134738698	longest_orf	605	373
LOC129017614	longest_orf	758	452
LOC129017953	longest_orf	128	105
ABCA10	longest_orf	1630	1408
LOC129018302	longest_orf	107	70
MYO15B	longest_orf	3092	1628
LOC129017629	longest_orf	301	154
GPX4	longest_orf	234	124
LOC129021016	longest_orf	393	209
OR7G1	longest_orf	306	206
LOC129019295	longest_orf	336	304
LOC129019327	longest_orf	407	350
LOC129020130	longest_orf	640	515
GNG14	longest_orf	106	90
LOC129019377	longest_orf	838	747
LOC129020421	longest_orf	181	112
LOC129020908	longest_orf	524	399
LOC129020918	longest_orf	458	298
LOC129020567	longest_orf	564	421
LOC129020592	longest_orf	1040	568
LOC129020281	longest_orf	666	380
LOC129019727	longest_orf	551	403
LOC129019597	longest_orf	661	264
SELENOV	longest_orf	381	276
LOC129019676	longest_orf	139	84
LOC129021068	longest_orf	331	265
ZNF233	longest_orf	717	631
LOC129019949	longest_orf	639	412
IGFL4	longest_orf	124	77
SELENOW	longest_orf	93	74
LOC134738795	longest_orf	292	165
LOC129019456	longest_orf	1059	578
LOC129020876	longest_orf	1098	507
LOC129020866	longest_orf	861	717
LOC129021106	longest_orf	654	450
LOC134738881	longest_orf	484	371
NLRP5	longest_orf	1199	1183
LOC129021123	longest_orf	545	490
LOC129021128	longest_orf	788	384
LOC129021362	longest_orf	113	83
LOC129021772	longest_orf	396	168
LOC129021459	longest_orf	538	428
DEFB116	longest_orf	101	67
LOC129021525	longest_orf	194	166
LOC129021316	longest_orf	93	49
ADIG	longest_orf	198	114
KCNK15	longest_orf	328	290
OCSTAMP	longest_orf	565	493
LOC129021887	longest_orf	261	179
LOC129027747	longest_orf	648	355
LOC129027738	longest_orf	301	210
LOC129022703	longest_orf	1275	777
LOC129022344	longest_orf	829	349
LOC129022346	longest_orf	753	569
KRTAP25-1	longest_orf	102	93
KRTAP13-1	longest_orf	172	95
KRTAP13-3	longest_orf	172	111
KRTAP15-1	longest_orf	137	75
KRTAP20-3	longest_orf	50	42
LOC129022698	longest_orf	258	213
LOC134738984	longest_orf	191	108
LOC129022546	longest_orf	301	172
LOC129022412	longest_orf	204	150
LOC129025165	longest_orf	913	439
H2AL3	longest_orf	145	110
ZNF630	longest_orf	657	319
LOC129024103	longest_orf	542	437
LOC129024134	longest_orf	892	294
LOC129025405	longest_orf	449	234
LOC129024727	longest_orf	891	410
LOC129024889	longest_orf	699	306
LOC129024989	longest_orf	332	214
LOC129024200	longest_orf	298	278
RTL8B	longest_orf	113	63
LOC129024214	longest_orf	944	459
LOC129024215	longest_orf	628	385
LOC129025386	longest_orf	94	75
LOC129024667	longest_orf	715	333
LOC129025709	longest_orf	649	425
LOC129025719	longest_orf	213	123
LOC129025861	longest_orf	489	425
LOC129025739	longest_orf	426	339
LOC129025747	longest_orf	312	187
LOC129025777	longest_orf	204	123
LOC129025862	longest_orf	489	425
LOC129025894	longest_orf	123	73
LOC129034226	longest_orf	928	708
OR5K3	longest_orf	323	258
LOC129033306	longest_orf	309	163
FRG2C	longest_orf	282	265
LOC129033869	longest_orf	305	232
LOC129032519	longest_orf	239	147
LOC129033816	longest_orf	592	347
CD200R1L	longest_orf	246	200
LOC129032837	longest_orf	177	85
LOC129034145	longest_orf	681	301
SPATA12	longest_orf	190	142
SELENOK	longest_orf	94	91
GPX1	longest_orf	201	154
LOC134739140	longest_orf	241	132
ZNF860	longest_orf	980	463
LOC129033918	longest_orf	171	117
SELENOT	longest_orf	195	146
LOC129033810	longest_orf	395	353
LOC129032943	longest_orf	703	328
LOC129032971	longest_orf	469	310
HTR3D	longest_orf	380	288
LOC129032972	longest_orf	598	232
LOC129033689	longest_orf	501	326
LOC129032719	longest_orf	879	453
LOC129032983	longest_orf	1057	822
LOC129033000	longest_orf	812	460
LOC129033010	longest_orf	1029	661
LOC129033011	longest_orf	844	400
LOC129023399	longest_orf	638	354
LOC129023666	longest_orf	1058	601
id-LOC129023670	longest_orf	127	98
id-LOC129022825	longest_orf	123	91
SELENOM	longest_orf	145	97
APOL5	longest_orf	436	302
LOC129023427	longest_orf	350	263
APOL1	longest_orf	278	166
LOC129023303	longest_orf	181	159
SELENOO	longest_orf	671	668
