## Supplementary Table S1 for "EXCON: a scalable, reproducible Nextflow pipeline for CAFE-based gene EXpansion and CONtraction analysis": Rhinopithecus_roxellana.internal_stop_codons.tsv

gene_id	action	original_length	kept_length
ND1	longest_orf	318	86
ND2	longest_orf	347	83
COX1	longest_orf	514	80
COX2	longest_orf	227	121
ATP8	longest_orf	64	51
ATP6	longest_orf	226	117
COX3	longest_orf	261	93
ND3	longest_orf	115	53
ND4	longest_orf	459	118
ND5	longest_orf	603	174
ND6	longest_orf	175	81
CYTB	longest_orf	378	106
DHFR2	longest_orf	186	130
LOC104654540	longest_orf	330	316
LOC104654536	longest_orf	332	316
LOC104654235	longest_orf	204	154
ARGFX	longest_orf	323	255
CDHR4	longest_orf	838	241
GPX1	longest_orf	201	154
COL7A1	longest_orf	2943	2933
EBLN2	longest_orf	272	156
SELENOK	longest_orf	94	91
SPATA12	longest_orf	192	107
LOC104671819	longest_orf	436	266
SNTN	longest_orf	147	118
SELENOT	longest_orf	195	146
TMEM212	longest_orf	222	147
THPO	longest_orf	493	391
HTR3C	longest_orf	470	368
KCNMB3	longest_orf	297	242
PLAAT1	longest_orf	271	198
RTP2	longest_orf	226	182
ZNF860	longest_orf	634	283
LOC104658081	longest_orf	336	293
LOC104664164	longest_orf	338	290
ZNF619	longest_orf	575	368
ZNF589	longest_orf	675	362
LOC115899706	longest_orf	106	49
ADH6	longest_orf	372	223
LOC104658726	longest_orf	139	74
LOC115893861	longest_orf	1161	655
TTC29	longest_orf	500	488
IQCM	longest_orf	509	345
ANP32C	longest_orf	275	180
TRIM61	longest_orf	205	161
LOC104671730	longest_orf	207	183
LOC115892698	longest_orf	527	483
LOC104679127	longest_orf	336	287
LOC104660140	longest_orf	267	186
LOC115892735	longest_orf	302	247
ZNF781	longest_orf	223	140
LOC104664130	longest_orf	470	362
LOC104668693	longest_orf	131	102
SELENOP	longest_orf	381	201
LOC104675603	longest_orf	387	354
LOC104675292	longest_orf	1216	640
GPX3	longest_orf	226	153
IRGM	longest_orf	296	152
LOC104671517	longest_orf	348	265
LOC104679161	longest_orf	311	226
LOC115896352	longest_orf	895	804
ATPSCKMT	longest_orf	320	308
LOC115896387	longest_orf	241	130
CATSPER2	longest_orf	186	107
SPINK14	longest_orf	141	104
C3H5orf63	longest_orf	144	84
HOMER1	longest_orf	366	183
LOC104661051	longest_orf	363	333
DCANP1	longest_orf	244	92
LOC104659787	longest_orf	244	206
LOC104681857	longest_orf	182	69
LOC104681860	longest_orf	566	535
PCDHGB3	longest_orf	812	488
HMHB1	longest_orf	65	35
LOC104671522	longest_orf	311	261
LOC104662210	longest_orf	724	421
LOC104676237	longest_orf	379	193
C3H5orf60	longest_orf	275	269
LOC104676226	longest_orf	236	122
CAGE1	longest_orf	860	501
ZSCAN26	longest_orf	479	367
GPX6	longest_orf	219	146
LOC104678144	longest_orf	157	121
LOC104682851	longest_orf	130	108
LOC104678903	longest_orf	1226	924
NCR2	longest_orf	275	232
LOC104673193	longest_orf	515	241
LOC104663490	longest_orf	407	270
LOC104668833	longest_orf	716	605
CCDC162P	longest_orf	593	579
GJB7	longest_orf	278	202
LOC115896904	longest_orf	57	54
TAAR6	longest_orf	344	224
TAAR8	longest_orf	339	197
TAAR9	longest_orf	347	315
PBOV1	longest_orf	127	75
GJE1	longest_orf	208	109
LOC104678356	longest_orf	235	143
id-LOC104671286	longest_orf	250	48
id-LOC115897449	longest_orf	177	148
LOC104672624	longest_orf	272	151
LOC104673139	longest_orf	336	247
LOC104682650	longest_orf	351	298
LOC104668680	longest_orf	210	176
LOC104670262	longest_orf	155	93
LOC115897541	longest_orf	576	574
LOC115897545	longest_orf	2548	1418
LOC104678550	longest_orf	658	458
LOC104673766	longest_orf	1614	754
LOC104674128	longest_orf	347	307
LOC104656301	longest_orf	634	367
LOC115897412	longest_orf	105	81
C5H15orf56	longest_orf	205	138
LINC02694	longest_orf	181	120
HIGD2B	longest_orf	105	81
ARIH1	longest_orf	530	416
LOC104672152	longest_orf	520	363
LOC104672169	longest_orf	193	107
LOC104677005	longest_orf	729	400
LOC104659652	longest_orf	433	299
GPX2	longest_orf	190	150
LOC104669582	longest_orf	240	112
LOC104660481	longest_orf	567	413
LOC104679086	longest_orf	725	600
LOC104674385	longest_orf	1381	681
LOC104674380	longest_orf	652	452
LOC115897662	longest_orf	726	708
LOC104671475	longest_orf	702	433
LOC115897518	longest_orf	486	484
DIO2	longest_orf	273	132
CPSF2	longest_orf	783	532
id-LOC104673310	longest_orf	620	568
id-LOC104664693	longest_orf	161	82
LOC115898280	longest_orf	420	329
LOC104669538	longest_orf	305	236
LOC104679390	longest_orf	554	210
C6H7orf66	longest_orf	118	68
CDHR3	longest_orf	885	406
LOC104674938	longest_orf	310	199
LOC104672097	longest_orf	390	235
LOC104665226	longest_orf	242	197
LOC115898166	longest_orf	771	588
TAS2R60	longest_orf	318	247
id-LOC104653818	longest_orf	184	109
id-LOC115898218	longest_orf	157	114
LOC104655095	longest_orf	613	474
LOC104659715	longest_orf	309	176
CPA2	longest_orf	387	301
LOC104675247	longest_orf	272	251
C6H7orf65	longest_orf	192	75
MYL10	longest_orf	226	224
LOC104664133	longest_orf	619	375
LOC104653782	longest_orf	292	157
LOC104678709	longest_orf	186	100
LOC104666157	longest_orf	294	195
SAMD9	longest_orf	1586	787
LOC115898250	longest_orf	483	255
MRM3	longest_orf	384	119
LOC104660373	longest_orf	464	373
INMT	longest_orf	288	183
LOC104665002	longest_orf	302	226
LOC115898750	longest_orf	146	142
LOC115898753	longest_orf	229	125
TAF1	longest_orf	1897	1225
LOC104664909	longest_orf	444	298
RAB41	longest_orf	222	127
LOC115898618	longest_orf	571	515
LOC104656169	longest_orf	400	268
KIAA1210	longest_orf	1710	1702
LOC104657073	longest_orf	430	251
LOC104667673	longest_orf	330	281
MAGEC3	longest_orf	658	285
LOC104660862	longest_orf	2328	2062
LOC104658846	longest_orf	147	115
ZNF75D	longest_orf	510	290
LOC104657809	longest_orf	390	322
LOC104663159	longest_orf	123	80
CENPI	longest_orf	760	577
RTL3	longest_orf	488	371
BRD4	longest_orf	1397	1101
GNG14	longest_orf	144	96
LOC115899198	longest_orf	188	143
LOC104671444	longest_orf	159	99
LOC104679492	longest_orf	226	114
GPX4	longest_orf	234	124
LOC104671421	longest_orf	458	438
PCSK4	longest_orf	805	733
LOC104667809	longest_orf	585	142
LOC104679549	longest_orf	449	297
CHIA	longest_orf	474	248
OVGP1	longest_orf	636	570
LOC104666115	longest_orf	1994	1569
THEM5	longest_orf	247	151
LOC104660224	longest_orf	312	173
LOC104678682	longest_orf	392	299
LOC104671044	longest_orf	379	166
LOC104671953	longest_orf	358	315
ITLN2	longest_orf	318	200
LOC104660423	longest_orf	307	200
LOC115898993	longest_orf	402	253
FCAMR	longest_orf	574	535
BTNL10	longest_orf	208	93
LOC115899216	longest_orf	118	67
LOC104681131	longest_orf	318	310
LOC104681143	longest_orf	311	224
LOC104681159	longest_orf	407	399
LOC104665285	longest_orf	574	393
C9H8orf86	longest_orf	109	56
LOC104674203	longest_orf	1355	444
LOC104677925	longest_orf	1167	997
LOC104680503	longest_orf	795	631
LOC115899601	longest_orf	711	616
LOC104659436	longest_orf	710	615
LOC104656690	longest_orf	402	227
NUDT18	longest_orf	580	431
C9H8orf49	longest_orf	228	197
LOC104672829	longest_orf	1482	1333
LOC104672875	longest_orf	980	684
LOC104674187	longest_orf	299	296
LOC104674199	longest_orf	309	209
DEPDC4	longest_orf	567	303
LOC104671506	longest_orf	358	291
LOC104670674	longest_orf	422	325
ANP32D	longest_orf	248	131
LOC104654849	longest_orf	309	259
PRR26	longest_orf	352	262
MUC19	longest_orf	8122	7608
LOC104660328	longest_orf	196	171
LOC104662507	longest_orf	252	175
LOC115899883	longest_orf	58	51
CASC1	longest_orf	779	730
LOC104675354	longest_orf	334	183
SMCO2	longest_orf	340	178
LOC104668757	longest_orf	330	198
LOC104668759	longest_orf	230	201
LOC104662271	longest_orf	263	190
C11H10orf95	longest_orf	211	138
LOC104653681	longest_orf	693	479
FBH1	longest_orf	1095	1070
DMBT1	longest_orf	2172	1994
LOC104664442	longest_orf	1107	683
LOC104675552	longest_orf	701	656
LOC104653785	longest_orf	3553	1477
LOC104675163	longest_orf	344	296
CC2D2B	longest_orf	1432	903
LOC104664684	longest_orf	494	282
LOC104657280	longest_orf	1531	497
EBLN1	longest_orf	367	345
LOC115900329	longest_orf	778	561
ZNF487	longest_orf	262	148
LOC104668922	longest_orf	230	146
C12H1orf167	longest_orf	1457	1131
MDS2	longest_orf	155	139
SELENON	longest_orf	557	428
CRYBG2	longest_orf	1673	1355
LOC104675736	longest_orf	149	115
RPA2	longest_orf	343	287
CCDC27	longest_orf	659	638
LOC104671534	longest_orf	882	338
C12H1orf195	longest_orf	71	41
LOC104677706	longest_orf	269	229
LOC115900722	longest_orf	1072	660
DEFB109B	longest_orf	88	59
LRRC53	longest_orf	1248	1203
HHLA3	longest_orf	103	60
DIO1	longest_orf	264	140
SELENOF	longest_orf	165	95
LINC02801	longest_orf	112	53
GBP2	longest_orf	573	296
LOC104664005	longest_orf	552	369
LOC104669300	longest_orf	1124	619
LOC104669310	longest_orf	819	678
LOC104662638	longest_orf	877	765
LOC115900735	longest_orf	1508	976
LOC115900740	longest_orf	1086	520
LOC104671910	longest_orf	631	432
LOC104671909	longest_orf	1197	668
LOC115892354	longest_orf	631	432
LOC104666725	longest_orf	837	678
LOC104669017	longest_orf	320	263
LOC115892378	longest_orf	1042	1038
LOC104674930	longest_orf	201	81
SELENOW	longest_orf	93	74
LOC104667105	longest_orf	338	323
LENG9	longest_orf	477	227
LOC104675309	longest_orf	518	396
LOC104675307	longest_orf	1209	700
LOC104675315	longest_orf	381	333
LOC104672728	longest_orf	774	578
LOC104676034	longest_orf	623	508
NLRP5	longest_orf	1199	1183
LOC104667845	longest_orf	444	299
LOC104676181	longest_orf	613	354
CNTD2	longest_orf	329	308
SELENOV	longest_orf	348	274
LOC104669451	longest_orf	337	212
ZNF404	longest_orf	564	379
LOC104669604	longest_orf	328	241
id-LOC115892740	longest_orf	199	79
LOC115892741	longest_orf	856	846
LOC104656684	longest_orf	484	367
id-LOC104676924	longest_orf	162	54
TTLL8	longest_orf	905	540
LOC104665601	longest_orf	862	483
SEC14L6	longest_orf	343	186
LOC115892713	longest_orf	358	293
SELENOM	longest_orf	145	97
C13H22orf24	longest_orf	229	192
MOV10L1	longest_orf	1196	728
LOC104666758	longest_orf	363	289
LOC115892835	longest_orf	105	66
LOC115892737	longest_orf	42	27
LOC115892837	longest_orf	82	44
PRDM15	longest_orf	1509	1142
LOC115892840	longest_orf	263	141
LOC104665970	longest_orf	481	365
LOC115892692	longest_orf	63	51
CFAP298	longest_orf	482	380
LOC104666602	longest_orf	145	86
RGL4	longest_orf	536	309
LOC104676308	longest_orf	701	437
LOC104676310	longest_orf	203	158
GAB4	longest_orf	671	561
MIR1-1HG	longest_orf	69	55
CDH26	longest_orf	810	348
LOC104666998	longest_orf	159	86
TTLL9	longest_orf	439	433
LOC104680559	longest_orf	332	207
KCNK15	longest_orf	329	183
LOC104656973	longest_orf	421	260
LOC104653875	longest_orf	911	815
LOC115892856	longest_orf	402	198
id-LOC115892669	longest_orf	144	99
KCNE4	longest_orf	219	206
LOC104676750	longest_orf	491	324
LOC104667728	longest_orf	954	647
LOC104665968	longest_orf	638	536
CROCC2	longest_orf	1728	1679
LOC104660449	longest_orf	198	157
LOC104658419	longest_orf	154	97
LOC104670457	longest_orf	1366	1031
LOC104671868	longest_orf	299	287
GPR148	longest_orf	347	266
MUC2	longest_orf	4142	2841
LOC104680767	longest_orf	247	190
LOC115893545	longest_orf	326	264
LOC115893511	longest_orf	148	92
SLC22A18AS	longest_orf	263	193
LOC104664715	longest_orf	412	314
LOC104664822	longest_orf	420	235
LOC104679344	longest_orf	225	122
PPP1R14B	longest_orf	198	173
SLC22A20P	longest_orf	348	262
KCNK7	longest_orf	367	298
LOC104668368	longest_orf	236	139
LOC104670783	longest_orf	302	211
LOC104672884	longest_orf	310	306
SELENOH	longest_orf	122	78
LOC104657537	longest_orf	58	38
LOC104665163	longest_orf	1260	826
LOC104678223	longest_orf	307	187
LOC104678204	longest_orf	312	283
C15H11orf45	longest_orf	145	106
LOC104656388	longest_orf	310	301
LOC104656749	longest_orf	311	241
LOC104656772	longest_orf	322	262
TREH	longest_orf	491	371
LOC104662338	longest_orf	318	229
LOC115892031	longest_orf	303	219
LOC104663383	longest_orf	316	303
UBQLNL	longest_orf	609	536
LOC104663402	longest_orf	320	237
LOC104663397	longest_orf	321	215
LOC104660938	longest_orf	315	292
LOC104678308	longest_orf	319	227
LOC104678283	longest_orf	322	169
LOC104678310	longest_orf	313	307
LOC104678311	longest_orf	351	261
LOC104665805	longest_orf	317	241
LOC104663445	longest_orf	354	316
NLRP10	longest_orf	678	385
C15H11orf16	longest_orf	467	343
WEE1	longest_orf	647	385
PLET1	longest_orf	206	166
COLCA1	longest_orf	145	74
LOC104672408	longest_orf	355	195
LOC104676930	longest_orf	304	284
LOC104677448	longest_orf	315	301
LCNL1	longest_orf	172	84
C16H9orf163	longest_orf	206	163
LOC104669789	longest_orf	239	198
LOC104665873	longest_orf	193	101
LOC104661395	longest_orf	154	121
CUNH9orf106	longest_orf	234	228
LOC104680036	longest_orf	997	622
ANKRD18B	longest_orf	1175	661
LOC115893883	longest_orf	272	211
LOC104654315	longest_orf	998	483
LOC104654313	longest_orf	1580	945
LOC115893877	longest_orf	425	328
LOC104672126	longest_orf	537	514
LOC104663298	longest_orf	540	396
LOC104682262	longest_orf	416	376
PTPRD	longest_orf	1949	1885
LOC104657887	longest_orf	128	118
LOC115893963	longest_orf	1338	814
LOC104655865	longest_orf	505	396
LOC104667892	longest_orf	516	504
SH3RF3	longest_orf	697	415
LOC104672449	longest_orf	682	410
ACOXL	longest_orf	472	237
NT5DC4	longest_orf	811	506
CHCHD5	longest_orf	133	92
POLR1B	longest_orf	1135	1095
CAPG	longest_orf	434	297
CLEC4F	longest_orf	555	441
LOC104674838	longest_orf	923	732
LOC115894304	longest_orf	167	134
REG3G	longest_orf	175	119
LOC104671702	longest_orf	267	176
LOC104659052	longest_orf	233	169
OSR1	longest_orf	333	267
TDRD15	longest_orf	1931	1513
SELENOI	longest_orf	397	386
GCKR	longest_orf	627	378
LOC115894198	longest_orf	726	596
LOC104660219	longest_orf	2024	1267
LOC104679236	longest_orf	163	154
LOC115894614	longest_orf	368	320
LOC104661254	longest_orf	298	154
LOC104662724	longest_orf	613	347
DZIP1	longest_orf	870	614
LOC104667948	longest_orf	999	996
ARL5C	longest_orf	221	131
PRAC2	longest_orf	141	108
LOC104670403	longest_orf	841	535
GSDMB	longest_orf	414	221
HAP1	longest_orf	606	411
LOC104669210	longest_orf	431	400
SEBOX	longest_orf	214	200
LGALS3BP	longest_orf	576	370
CCL16	longest_orf	172	164
LOC115892039	longest_orf	573	544
VMO1	longest_orf	197	126
GLTPD2	longest_orf	359	297
LOC104677246	longest_orf	320	178
LOC104674993	longest_orf	335	240
RAB37	longest_orf	231	162
LOC104681444	longest_orf	391	283
TRPV2	longest_orf	770	575
LOC104666743	longest_orf	379	110
TBC1D28	longest_orf	187	138
CDRT15L2	longest_orf	276	251
LOC104678378	longest_orf	264	195
LOC104675505	longest_orf	770	486
LOC115894814	longest_orf	182	149
ABCA10	longest_orf	1552	972
C20H16orf82	longest_orf	217	169
LOC104681132	longest_orf	290	166
SEPHS2	longest_orf	451	388
ZNF785	longest_orf	400	270
PYDC1	longest_orf	105	71
C20H16orf97	longest_orf	123	67
LOC104658317	longest_orf	835	658
CENPBD1	longest_orf	188	127
LOC104672140	longest_orf	877	342
LOC104656052	longest_orf	416	401
CES3	longest_orf	526	284
CES4A	longest_orf	367	130
CTRL	longest_orf	265	189
LOC115895180	longest_orf	213	82
LOC104654267	longest_orf	175	72
LOC104674301	longest_orf	360	206
LOC104674309	longest_orf	447	235
LOC115895222	longest_orf	697	499
LOC104664081	longest_orf	217	145
LOC115895235	longest_orf	650	618
LOC104654763	longest_orf	157	78
LOC115895294	longest_orf	293	233
BRICD5	longest_orf	261	204
MSRB1	longest_orf	116	94
LOC104678033	longest_orf	388	282
LOC104671817	longest_orf	1954	830
ZNF396	longest_orf	332	171
SMIM21	longest_orf	184	93
LOC104666999	longest_orf	1220	910
LOC115895662	longest_orf	732	729
LOC104660255	longest_orf	147	82
LOC104672369	longest_orf	444	310
LOC104671204	longest_orf	568	436
LOC104669797	longest_orf	482	425
LOC104673355	longest_orf	749	226
LOC115892043	longest_orf	1000	852
LOC115895792	longest_orf	1028	981
LOC104660507	longest_orf	356	145
LOC115895903	longest_orf	1008	817
TMC4	longest_orf	708	446
EMILIN3	longest_orf	790	667
LPIN3	longest_orf	851	761
