## Supplementary Table S1 for "EXCON: a scalable, reproducible Nextflow pipeline for CAFE-based gene EXpansion and CONtraction analysis": Saimiri_boliviensis.internal_stop_codons.tsv

gene_id	action	original_length	kept_length
TPO	longest_orf	1094	874
LOC141583649	longest_orf	813	337
LOC141583662	longest_orf	565	376
ADGRF3	longest_orf	1003	987
SELENOI	longest_orf	397	386
PLB1	longest_orf	1513	1364
CAPN14	longest_orf	733	625
NLRC4	longest_orf	241	124
NT5DC4	longest_orf	480	205
LOC141581675	longest_orf	334	210
LOC101029732	longest_orf	582	442
CIBAR2	longest_orf	340	289
C1H16orf95	longest_orf	272	195
LOC141584893	longest_orf	814	420
LOC101046046	longest_orf	1367	241
FAM178B	longest_orf	815	664
LOC120366570	longest_orf	389	281
LOC104653208	longest_orf	422	184
LOC141584662	longest_orf	841	509
LOC101051374	longest_orf	599	303
LOC101053611	longest_orf	638	406
LOC101049919	longest_orf	222	176
GPX3	longest_orf	221	148
TIGD6	longest_orf	540	253
LOC101047277	longest_orf	291	276
TIFAB	longest_orf	204	139
DCANP1	longest_orf	250	127
LOC101033416	longest_orf	154	91
LOC101038268	longest_orf	1146	504
LOC101033098	longest_orf	729	463
S100Z	longest_orf	99	92
NAIP	longest_orf	462	311
LOC141585229	longest_orf	769	172
SHISAL2B	longest_orf	160	118
LOC101045229	longest_orf	238	232
LOC101045453	longest_orf	361	208
SELENOP	longest_orf	381	201
LOC104652094	longest_orf	280	155
IRX2-DT	longest_orf	472	251
LOC101036298	longest_orf	1029	819
REC114	longest_orf	265	174
NOX5	longest_orf	483	355
LOC101034736	longest_orf	796	611
DIO2	longest_orf	273	132
LOC101051786	longest_orf	246	163
GPX2	longest_orf	190	150
CHURC1	longest_orf	139	136
LOC101047325	longest_orf	390	305
CATSPERB	longest_orf	1151	1141
USP50	longest_orf	322	209
SPTBN5	longest_orf	3695	3658
LOC101032877	longest_orf	771	568
DIO3	longest_orf	304	169
LOC101046112	longest_orf	733	367
id-LOC101054381	longest_orf	120	88
LOC120363126	longest_orf	272	147
id-LOC101054271	longest_orf	182	67
LOC141582306	longest_orf	187	138
LOC101033780	longest_orf	190	111
OR13F1	longest_orf	317	232
LOC101032390	longest_orf	921	874
OR2K2	longest_orf	361	193
OR1B1	longest_orf	317	176
SWI5	longest_orf	177	146
LOC101044023	longest_orf	255	169
LOC101043189	longest_orf	1283	641
LOC120366314	longest_orf	410	249
LOC101031002	longest_orf	1398	1378
LOC120366399	longest_orf	211	132
LOC120366388	longest_orf	299	127
LOC120363119	longest_orf	412	357
LOC141583960	longest_orf	475	396
RNF212	longest_orf	240	162
LOC104652447	longest_orf	197	117
LOC120363564	longest_orf	482	436
PTTG2	longest_orf	188	101
LOC101037612	longest_orf	643	502
LOC141583839	longest_orf	437	308
LOC101029477	longest_orf	530	270
LOC101033447	longest_orf	384	223
LOC101043614	longest_orf	521	512
LOC101050869	longest_orf	294	221
HELT	longest_orf	329	203
LOC120363155	longest_orf	794	609
LOC141583862	longest_orf	510	325
LOC141583869	longest_orf	510	325
LOC141583871	longest_orf	557	541
LOC120363042	longest_orf	464	279
LOC141583874	longest_orf	794	609
IQCM	longest_orf	506	342
LOC101045676	longest_orf	639	540
KIF25	longest_orf	960	832
LOC101045901	longest_orf	589	571
LOC141584234	longest_orf	284	149
LOC101039563	longest_orf	161	103
LOC101040559	longest_orf	111	78
PBOV1	longest_orf	98	46
LOC120363276	longest_orf	380	300
PTCRA	longest_orf	306	268
NFKBIE	longest_orf	497	390
ANKRD66	longest_orf	251	238
DEFB112	longest_orf	94	75
SMIM40	longest_orf	79	51
LOC101027967	longest_orf	401	309
LOC120363226	longest_orf	616	572
C4H6orf136	longest_orf	486	428
TRIM31	longest_orf	434	218
LOC141584365	longest_orf	364	282
LOC141584169	longest_orf	151	112
LOC101044056	longest_orf	390	376
LOC120361129	longest_orf	697	511
LOC101054376	longest_orf	530	399
LOC101028609	longest_orf	733	626
LOC141584432	longest_orf	241	186
RTP5	longest_orf	587	211
ACADL	longest_orf	289	162
LOC104650999	longest_orf	126	42
C2CD6	longest_orf	604	582
LOC141579882	longest_orf	848	539
LOC101035483	longest_orf	257	228
LOC101051325	longest_orf	184	97
LOC141584710	longest_orf	537	444
LOC101054223	longest_orf	578	289
PGPEP1L	longest_orf	140	107
LOC141584776	longest_orf	591	527
POU2AF3	longest_orf	491	288
DRC12	longest_orf	224	179
LOC101036485	longest_orf	117	97
LOC101048708	longest_orf	311	238
LOC104650707	longest_orf	107	53
OR2AT4	longest_orf	285	130
STARD10	longest_orf	382	306
LOC101053484	longest_orf	431	265
LOC101042230	longest_orf	311	290
LOC101040629	longest_orf	151	91
OR51S1	longest_orf	322	135
LOC101049733	longest_orf	316	301
OR51G1	longest_orf	320	315
UBQLNL	longest_orf	982	522
LOC101030483	longest_orf	323	305
LOC101041180	longest_orf	333	317
LOC101036455	longest_orf	4477	3850
OVCH2	longest_orf	570	525
DCDC1	longest_orf	1817	1797
LOC101038577	longest_orf	209	104
SELENOH	longest_orf	122	78
LOC101035395	longest_orf	310	165
LOC101028328	longest_orf	470	359
ZP1	longest_orf	765	518
LOC104651063	longest_orf	244	122
MYEOV	longest_orf	380	137
LOC101043075	longest_orf	256	162
LOC104650134	longest_orf	326	246
MUC5AC	longest_orf	3916	2485
PANO1	longest_orf	313	226
LOC120364574	longest_orf	220	79
LOC120364954	longest_orf	512	293
LOC120364905	longest_orf	266	136
LOC141585204	longest_orf	392	386
LOC141579929	longest_orf	284	162
PMCH	longest_orf	205	192
DEPDC4	longest_orf	474	266
TMDD1	longest_orf	316	275
LOC120364918	longest_orf	58	51
LOC101050090	longest_orf	714	526
LOC101037365	longest_orf	391	215
LOC101038534	longest_orf	855	475
ADAMTS20	longest_orf	1856	1525
LOC141585232	longest_orf	316	171
TAS2R14	longest_orf	319	227
SELENOK	longest_orf	94	91
GPX1	longest_orf	202	154
ZNF589	longest_orf	334	197
CUNH3orf86	longest_orf	166	145
ZNF662	longest_orf	452	339
PRR23E	longest_orf	248	192
LOC141585345	longest_orf	179	74
LOC141585356	longest_orf	550	280
MORC1	longest_orf	1001	968
KCNMB3	longest_orf	281	266
THPO	longest_orf	438	279
UTS2B	longest_orf	158	81
VHL	longest_orf	278	190
LOC141585297	longest_orf	230	125
EBLN1	longest_orf	202	145
SELENOT	longest_orf	195	146
WDR49	longest_orf	909	642
DAZL	longest_orf	316	297
RBP1	longest_orf	198	158
FOXL2NB	longest_orf	189	130
LOC101052683	longest_orf	125	72
ZNF620	longest_orf	422	289
LOC101053858	longest_orf	548	527
LOC101030295	longest_orf	534	523
ZNF343	longest_orf	595	195
DEFB127	longest_orf	100	60
BPIFA3	longest_orf	255	229
C9H20orf144	longest_orf	170	128
LOC101053017	longest_orf	1576	757
ADIG	longest_orf	224	116
R3HDML	longest_orf	231	124
KCNK15	longest_orf	497	299
WFDC8	longest_orf	241	236
LOC101038771	longest_orf	350	332
EDN3	longest_orf	243	200
CDH26	longest_orf	873	566
ADRM1	longest_orf	408	336
LOC104651703	longest_orf	377	197
OR9A2	longest_orf	313	258
TAS2R16	longest_orf	290	138
CALCR	longest_orf	490	308
LOC101043158	longest_orf	543	407
PEG10	longest_orf	785	402
LOC101030057	longest_orf	397	175
LOC120362967	longest_orf	734	691
PKD1L1	longest_orf	2861	2463
COA1	longest_orf	213	122
C1QTNF12	longest_orf	586	424
PRXL2B	longest_orf	197	149
LOC101037086	longest_orf	389	337
PRAMEF12	longest_orf	465	205
LOC101035504	longest_orf	450	256
PDPN	longest_orf	236	182
SELENON	longest_orf	591	334
SH3BGRL3	longest_orf	225	115
SPOCD1	longest_orf	1199	1163
LOC101052929	longest_orf	377	325
CCDC17	longest_orf	634	565
TMEM275	longest_orf	167	134
DIO1	longest_orf	249	125
IFI44	longest_orf	442	393
LOC104653173	longest_orf	172	90
SELENOF	longest_orf	162	92
LOC101049043	longest_orf	597	516
LOC120363149	longest_orf	1306	644
LOC141580453	longest_orf	463	281
LOC141580454	longest_orf	618	479
ST7L	longest_orf	573	330
SLC44A3	longest_orf	650	331
OR1F1	longest_orf	318	162
LOC141580677	longest_orf	263	222
PRSS33	longest_orf	282	170
MSRB1	longest_orf	116	94
CEMP1	longest_orf	292	111
SEPHS2	longest_orf	447	384
FAM170B	longest_orf	313	181
LIPK	longest_orf	399	396
LOC101034058	longest_orf	492	199
PANK1	longest_orf	684	477
LOC141580521	longest_orf	1062	484
LOC101041910	longest_orf	350	185
SMIM21	longest_orf	89	60
LOC104651057	longest_orf	133	56
ZBTB7C-AS2	longest_orf	177	98
ZNF396	longest_orf	337	177
ZNF519	longest_orf	738	212
LOC101030592	longest_orf	1214	407
C13H8orf48	longest_orf	312	278
NUDT18	longest_orf	630	445
LOC101048367	longest_orf	254	199
LOC101053619	longest_orf	648	584
LOC101048742	longest_orf	829	732
ZNF134	longest_orf	424	422
LOC101045246	longest_orf	649	638
LOC101044266	longest_orf	869	702
LOC120362774	longest_orf	484	381
LOC120362706	longest_orf	905	663
LOC101037895	longest_orf	801	606
LOC141581126	longest_orf	268	143
TULP2	longest_orf	529	407
IZUMO1	longest_orf	378	345
BSPH1	longest_orf	131	118
TPRX1	longest_orf	523	432
SELENOW	longest_orf	87	74
LOC104650349	longest_orf	338	244
SELENOV	longest_orf	345	271
TIMM50	longest_orf	454	366
LOC141581149	longest_orf	132	65
LOC120362643	longest_orf	1316	1227
LOC141581111	longest_orf	256	151
LOC104650336	longest_orf	966	904
LOC101042558	longest_orf	345	278
ZNF559	longest_orf	561	511
LOC101044455	longest_orf	136	97
LOC101043172	longest_orf	313	295
CD320	longest_orf	496	279
LOC120360110	longest_orf	437	289
LOC101046574	longest_orf	370	289
LOC101036040	longest_orf	601	293
PHGR1	longest_orf	312	255
LOC141581048	longest_orf	166	98
ATP8B3	longest_orf	1495	1452
GPX4	longest_orf	234	124
KISS1	longest_orf	117	114
RNF187	longest_orf	264	242
PPP1R42	longest_orf	357	309
LOC101043846	longest_orf	436	249
SLC7A13	longest_orf	278	235
DCAF13	longest_orf	597	467
LOC101050941	longest_orf	1331	773
LY6K	longest_orf	106	82
LOC141581515	longest_orf	699	450
LOC141581691	longest_orf	834	443
LOC101033591	longest_orf	588	552
LOC120365055	longest_orf	298	113
LOC101050460	longest_orf	579	296
LOC101039180	longest_orf	700	412
LOC101029068	longest_orf	209	179
TTC19	longest_orf	503	389
LOC101043648	longest_orf	320	166
LOC101049384	longest_orf	491	458
CCDC144A	longest_orf	1107	338
CCL13	longest_orf	122	104
SEBOX	longest_orf	257	123
LOC120366818	longest_orf	223	119
TTLL6	longest_orf	183	69
ZPBP2	longest_orf	540	529
KLHL10	longest_orf	614	608
HROB	longest_orf	651	589
LOC101047039	longest_orf	1085	650
STH	longest_orf	150	95
LOC101047594	longest_orf	621	403
LOC101045064	longest_orf	1171	266
CD300E	longest_orf	313	261
LOC101029454	longest_orf	396	385
LOC101033055	longest_orf	290	154
LOC120368429	longest_orf	102	78
CFAP298	longest_orf	488	383
LOC101053525	longest_orf	272	150
KRTAP21-3	longest_orf	64	38
LOC101051954	longest_orf	248	182
LOC120363018	longest_orf	920	441
LOC101052836	longest_orf	772	756
TNN	longest_orf	1298	948
LOC101028797	longest_orf	490	324
CD244	longest_orf	481	416
LOC101045926	longest_orf	313	233
S100A8	longest_orf	113	95
LOC120360180	longest_orf	423	225
LOC141582258	longest_orf	908	430
LOC141582498	longest_orf	274	155
LOC141582434	longest_orf	919	441
LOC101037703	longest_orf	296	145
NPM1	longest_orf	312	294
DOCK2	longest_orf	1829	1148
TNRC18	longest_orf	2961	2263
LOC120360097	longest_orf	180	173
LOC120363037	longest_orf	905	281
GAB4	longest_orf	610	384
id-LOC101041648	longest_orf	176	170
LOC101032254	longest_orf	433	331
LOC141582642	longest_orf	205	143
SELENOM	longest_orf	145	97
BEND2	longest_orf	695	604
MAGEB5	longest_orf	244	203
PPP1R2C	longest_orf	347	338
LOC104650727	longest_orf	85	46
LOC120366551	longest_orf	850	703
ZNF630	longest_orf	662	298
LOC101035985	longest_orf	238	193
LOC101041459	longest_orf	343	233
LOC120366618	longest_orf	568	301
LOC101045044	longest_orf	617	353
CDX4	longest_orf	284	244
RTL3	longest_orf	507	362
LOC101054175	longest_orf	600	560
SATL1	longest_orf	600	560
LOC120361814	longest_orf	461	310
LOC101034410	longest_orf	900	539
TKTL1	longest_orf	623	537
TEX28	longest_orf	415	365
PNMA6A	longest_orf	392	247
MAGEA11	longest_orf	527	342
LOC101029532	longest_orf	260	186
LOC120361835	longest_orf	129	109
LOC141582727	longest_orf	290	231
RTL4	longest_orf	299	253
SERPINA7	longest_orf	411	295
LOC101045341	longest_orf	112	72
LOC141582922	longest_orf	734	700
LOC141582956	longest_orf	692	455
LOC141582962	longest_orf	935	482
LOC141583028	longest_orf	377	314
LOC141583037	longest_orf	454	385
LOC141582992	longest_orf	514	344
LOC141582973	longest_orf	630	458
MXRA5	longest_orf	2184	846
LOC141583112	longest_orf	510	325
LOC141583172	longest_orf	919	441
LOC141583413	longest_orf	974	931
