## Supplementary Table S1 for "EXCON: a scalable, reproducible Nextflow pipeline for CAFE-based gene EXpansion and CONtraction analysis": Symphalangus_syndactylus.internal_stop_codons.tsv

gene_id	action	original_length	kept_length
ND1	longest_orf	318	86
ND2	longest_orf	347	53
COX1	longest_orf	514	59
COX2	longest_orf	227	64
ATP8	longest_orf	68	41
ATP6	longest_orf	226	117
COX3	longest_orf	261	93
ND3	longest_orf	115	53
ND4	longest_orf	459	118
ND5	longest_orf	601	210
ND6	longest_orf	175	123
CYTB	longest_orf	380	106
LOC129485884	longest_orf	879	517
SMIM21	longest_orf	87	76
LOC129489488	longest_orf	136	81
LOC134732226	longest_orf	186	101
SLC25A52	longest_orf	302	136
LOC129459271	longest_orf	934	577
LOC129459276	longest_orf	935	577
HRH4	longest_orf	388	169
LOC129459777	longest_orf	891	522
LOC129461014	longest_orf	1156	1044
LOC129488492	longest_orf	432	226
LOC129489899	longest_orf	312	262
LOC129489979	longest_orf	312	212
OR5I1	longest_orf	314	262
OR5D14	longest_orf	314	161
OR4C6	longest_orf	309	137
OR4C11	longest_orf	310	163
LOC129488605	longest_orf	489	350
LOC129488611	longest_orf	308	212
SELENOH	longest_orf	122	78
LOC129490192	longest_orf	310	165
OR5A2	longest_orf	324	219
LOC129488700	longest_orf	107	92
PLAAT4	longest_orf	211	111
LOC129478619	longest_orf	251	148
LOC129478614	longest_orf	380	229
LOC129478904	longest_orf	298	192
LOC129478911	longest_orf	279	258
C1H11orf21	longest_orf	132	94
SELENOK	longest_orf	94	91
SPCS1	longest_orf	169	140
GPX1	longest_orf	201	154
LOC129482453	longest_orf	294	214
LTF	longest_orf	711	526
LOC129489162	longest_orf	515	300
ZNF860	longest_orf	731	440
DEFB136	longest_orf	129	98
RP1L1	longest_orf	2330	2224
LOC129489334	longest_orf	444	393
LOC129464326	longest_orf	761	557
SPADH	longest_orf	137	78
LOC129461992	longest_orf	855	323
RPEL1	longest_orf	228	170
LOC129463700	longest_orf	275	232
LOC129463722	longest_orf	132	87
LOC129469560	longest_orf	164	154
LOC129462772	longest_orf	393	277
LOC129462804	longest_orf	603	317
LOC129462140	longest_orf	117	114
GJB7	longest_orf	273	218
LOC129462251	longest_orf	712	360
SLC22A16	longest_orf	580	447
LOC129472567	longest_orf	364	298
LOC129473611	longest_orf	782	235
LOC129463259	longest_orf	348	179
TIAM2	longest_orf	3014	1715
LOC129475776	longest_orf	332	253
GLT6D1	longest_orf	313	177
ADGRD2	longest_orf	963	737
OR1K1	longest_orf	316	182
GGTA1	longest_orf	385	116
TEX48	longest_orf	120	80
LOC129478300	longest_orf	140	91
LOC129479077	longest_orf	317	194
OR13D1	longest_orf	313	307
OR13F1	longest_orf	318	246
LOC129478481	longest_orf	320	113
LOC129479141	longest_orf	1092	632
LOC129479140	longest_orf	1173	416
FAM220A	longest_orf	265	105
LOC129479169	longest_orf	817	729
NUTM2F	longest_orf	843	367
LOC129478500	longest_orf	404	126
LOC129478503	longest_orf	275	215
LOC129479321	longest_orf	542	371
LOC129479374	longest_orf	598	579
LOC129478535	longest_orf	620	412
LOC129479383	longest_orf	1397	1013
ABCB5	longest_orf	1257	773
LOC129478544	longest_orf	375	105
LOC129478550	longest_orf	686	337
MMP10	longest_orf	475	335
LOC129479574	longest_orf	251	152
LOC129479652	longest_orf	397	218
ANKK1	longest_orf	771	273
OR6X1	longest_orf	347	259
OR4D5	longest_orf	319	190
OR8B4	longest_orf	306	181
LOC129478434	longest_orf	145	106
LOC129480571	longest_orf	145	86
LOC134736324	longest_orf	530	295
LOC129480098	longest_orf	871	307
ANKRD30A	longest_orf	771	538
LOC129480827	longest_orf	615	578
LOC129480819	longest_orf	365	184
ZNF487	longest_orf	265	171
LOC129480121	longest_orf	1017	500
OR13A1	longest_orf	327	258
LOC129480871	longest_orf	121	70
LOC129480283	longest_orf	693	600
LOC129480134	longest_orf	423	180
LOC129480971	longest_orf	1253	504
LOC129480321	longest_orf	136	105
MGAT4D	longest_orf	396	313
LOC129480166	longest_orf	453	416
LOC129481213	longest_orf	1174	609
LOC134736436	longest_orf	536	386
LOC129481279	longest_orf	629	282
LOC129481970	longest_orf	373	147
LOC129481971	longest_orf	596	293
LOC129481525	longest_orf	446	392
LOC129481530	longest_orf	214	115
LOC129481937	longest_orf	504	443
LOC129482178	longest_orf	722	606
LOC129481539	longest_orf	1492	694
LOC129482198	longest_orf	722	606
LOC129481541	longest_orf	1674	588
LOC129482220	longest_orf	636	384
LOC129482228	longest_orf	629	233
LMAN1L	longest_orf	536	203
LOC129481763	longest_orf	732	422
LOC129482489	longest_orf	663	340
LOC129482538	longest_orf	325	129
LOC129482552	longest_orf	531	255
LOC129482559	longest_orf	626	370
LOC129481781	longest_orf	185	111
LOC129482678	longest_orf	2919	2887
LOC129481658	longest_orf	407	288
LOC129483058	longest_orf	302	232
LOC134736827	longest_orf	146	94
LOC129482971	longest_orf	349	233
MRAP	longest_orf	172	136
KRTAP13-3	longest_orf	193	189
KRTAP27-1	longest_orf	206	111
CYYR1	longest_orf	268	223
LOC129482797	longest_orf	774	307
LOC129481703	longest_orf	1154	1082
LOC129483278	longest_orf	687	671
TAS2R7	longest_orf	318	229
LOC129483408	longest_orf	764	728
LOC129483508	longest_orf	433	241
LOC129484086	longest_orf	167	105
DCDC1	longest_orf	725	624
LOC129485256	longest_orf	405	307
LOC129484446	longest_orf	317	128
OR5P2	longest_orf	331	271
OR10A4	longest_orf	323	271
LOC129484469	longest_orf	2417	1117
OR52B2	longest_orf	379	238
LOC129484496	longest_orf	329	181
LOC129484511	longest_orf	320	214
OR52B6	longest_orf	336	230
OR52H1	longest_orf	329	295
LOC129484520	longest_orf	311	192
OR52A5	longest_orf	314	164
LOC129484553	longest_orf	301	172
LOC129484534	longest_orf	340	234
OR52R1	longest_orf	314	189
LOC129484558	longest_orf	321	186
OR52M1	longest_orf	308	293
LOC129485282	longest_orf	354	211
LOC129484564	longest_orf	890	784
LOC129485293	longest_orf	762	383
LOC129485294	longest_orf	192	177
LOC134736953	longest_orf	55	48
LOC129483994	longest_orf	596	334
LOC129484816	longest_orf	190	183
id-LOC129485456	longest_orf	174	54
id-LOC129485460	longest_orf	151	54
id-LOC129485471	longest_orf	182	165
id-LOC129485476	longest_orf	140	125
id-LOC129485114	longest_orf	175	46
OR9A2	longest_orf	308	259
LOC129484056	longest_orf	800	405
LOC129485149	longest_orf	310	191
OR2A7	longest_orf	320	191
NOBOX	longest_orf	696	638
LOC129485182	longest_orf	5193	4592
LOC129485492	longest_orf	384	197
CCT8L2	longest_orf	557	471
LOC134737187	longest_orf	879	517
LOC129485985	longest_orf	687	531
GPX3	longest_orf	235	153
TIGD6	longest_orf	521	272
LOC129485725	longest_orf	163	97
LOC129486366	longest_orf	538	269
LOC129485796	longest_orf	747	438
LOC129485803	longest_orf	501	359
OSR2	longest_orf	432	318
LOC129486761	longest_orf	242	206
WDR97	longest_orf	1635	1074
LOC129485792	longest_orf	249	158
DIO3	longest_orf	304	169
DIO2	longest_orf	309	132
ZC2HC1C	longest_orf	506	464
LOC134731314	longest_orf	742	370
LOC129487721	longest_orf	290	154
LOC129488732	longest_orf	426	182
GPX2	longest_orf	190	150
LOC129487770	longest_orf	534	403
LOC134737328	longest_orf	154	105
LOC129487295	longest_orf	314	259
LOC129487198	longest_orf	310	192
LOC129487953	longest_orf	257	155
LOC129487960	longest_orf	780	724
RNASE9	longest_orf	204	131
LOC129487984	longest_orf	721	547
LOC129488765	longest_orf	203	108
RNASE8	longest_orf	179	117
LOC129488042	longest_orf	164	121
LOC129488785	longest_orf	121	82
CCDC150	longest_orf	1049	536
LOC129488252	longest_orf	1357	1232
LOC129487245	longest_orf	174	161
LOC129488820	longest_orf	320	163
MOGAT1	longest_orf	341	218
LOC129488826	longest_orf	556	435
LOC129487281	longest_orf	158	49
LOC129488836	longest_orf	306	279
GAL3ST2	longest_orf	451	241
LOC129490610	longest_orf	182	95
GPR33	longest_orf	338	244
LOC129490527	longest_orf	300	218
LOC129489512	longest_orf	1027	652
MUC12	longest_orf	4333	4274
LOC129489699	longest_orf	249	236
LOC129489715	longest_orf	160	126
LOC129490681	longest_orf	1054	575
LOC129489778	longest_orf	1046	559
LOC129490686	longest_orf	2401	1317
LOC129490708	longest_orf	195	121
ZNF117	longest_orf	647	345
LOC129490711	longest_orf	556	548
LOC129490725	longest_orf	1638	615
id-LOC129490736	longest_orf	215	165
LOC129490081	longest_orf	628	622
LOC129490750	longest_orf	121	75
TOMM5	longest_orf	86	70
OR2S2	longest_orf	319	229
LOC129490758	longest_orf	1228	894
LOC129490286	longest_orf	471	290
IFNE	longest_orf	208	148
LOC129491837	longest_orf	308	158
EBLN1	longest_orf	483	303
BANK1	longest_orf	786	422
LOC129492132	longest_orf	157	75
LOC129491603	longest_orf	605	507
LOC129492181	longest_orf	568	289
LOC129491742	longest_orf	528	267
LOC129492295	longest_orf	706	657
LOC129492297	longest_orf	706	657
TMPRSS11E	longest_orf	478	396
LOC129492307	longest_orf	186	98
ANP32D	longest_orf	127	98
OR10AD1	longest_orf	319	168
LOC129491795	longest_orf	228	167
DCANP1	longest_orf	274	158
CDKL3	longest_orf	587	501
MLKL	longest_orf	471	307
LRRC36	longest_orf	599	335
LOC129493340	longest_orf	202	131
CES5A	longest_orf	604	457
LOC129492613	longest_orf	1090	610
LOC129493509	longest_orf	616	338
LOC129493050	longest_orf	661	406
ORC6	longest_orf	252	173
LOC129492798	longest_orf	1381	1237
LOC134731770	longest_orf	80	72
LOC129492962	longest_orf	642	434
LOC129492621	longest_orf	80	72
LOC129492803	longest_orf	279	133
LOC129492625	longest_orf	721	466
LOC129492645	longest_orf	608	361
SEPHS2	longest_orf	448	388
LOC129492740	longest_orf	202	100
S100Z	longest_orf	99	58
LOC129457769	longest_orf	541	422
PGGT1B	longest_orf	376	365
LOC129492696	longest_orf	178	103
LOC129492703	longest_orf	681	208
CPHXL2	longest_orf	405	239
LOC129493008	longest_orf	331	220
LOC129457575	longest_orf	720	497
LOC129457743	longest_orf	409	303
DIO1	longest_orf	249	125
LOC129458816	longest_orf	617	368
LOC129458580	longest_orf	1761	494
LOC129458821	longest_orf	710	569
LOC129458195	longest_orf	216	188
LOC129458740	longest_orf	902	425
LOC129458299	longest_orf	1138	833
LOC129458131	longest_orf	315	222
OR2G6	longest_orf	328	175
LOC129459516	longest_orf	633	472
LOC129460654	longest_orf	1001	561
LOC129460694	longest_orf	569	257
LOC129460716	longest_orf	372	322
LOC129460668	longest_orf	801	784
LOC129460658	longest_orf	925	522
LOC129460653	longest_orf	1017	612
ZNF880	longest_orf	583	410
SELENOW	longest_orf	119	74
MYO1F	longest_orf	1096	987
LOC129459322	longest_orf	322	197
LOC129460181	longest_orf	312	241
LOC129460880	longest_orf	801	689
LOC129460879	longest_orf	689	360
LOC129459682	longest_orf	262	140
LOC129459394	longest_orf	606	283
LOC129459384	longest_orf	1179	549
LOC129459809	longest_orf	1074	431
LOC129459826	longest_orf	1074	566
LOC129459805	longest_orf	1150	645
LOC129459807	longest_orf	1236	667
LOC134732170	longest_orf	314	158
ZNF461	longest_orf	398	183
LOC129459796	longest_orf	122	85
DEPDC4	longest_orf	484	373
LOC129460257	longest_orf	895	523
LOC129460258	longest_orf	169	119
LOC129460312	longest_orf	1324	677
LOC129459329	longest_orf	205	179
LOC129461281	longest_orf	156	120
ARL6IP4	longest_orf	413	236
LOC129460267	longest_orf	173	111
CEP295NL	longest_orf	563	475
LOC129462910	longest_orf	372	201
SECTM1	longest_orf	279	174
CD300H	longest_orf	185	106
LOC129462916	longest_orf	419	258
LOC129463200	longest_orf	107	70
LOC129462920	longest_orf	313	258
LOC134732385	longest_orf	624	544
LOC129462943	longest_orf	275	117
NT5DC4	longest_orf	393	203
LOC129462948	longest_orf	1227	566
LOC129462950	longest_orf	382	247
CCDC138	longest_orf	380	326
LOC129462958	longest_orf	3256	1639
LOC129462973	longest_orf	1112	672
LOC129461857	longest_orf	1006	537
LOC129462978	longest_orf	662	314
LOC129462392	longest_orf	495	420
LOC129462390	longest_orf	573	305
LOC129462398	longest_orf	186	167
LOC129462993	longest_orf	2017	1056
LOC129463000	longest_orf	1570	697
LOC129462830	longest_orf	413	228
LOC129461666	longest_orf	423	274
LOC129462230	longest_orf	489	319
LOC129462233	longest_orf	426	225
LOC129463016	longest_orf	668	283
LOC129463033	longest_orf	136	109
CDKL4	longest_orf	340	215
LOC134732394	longest_orf	415	234
LOC129463189	longest_orf	86	70
PRM3	longest_orf	143	95
LOC129462695	longest_orf	65	31
CEMP1	longest_orf	245	173
MSRB1	longest_orf	201	106
CCDC154	longest_orf	831	476
LOC129463053	longest_orf	705	702
LOC129462356	longest_orf	698	351
LOC134732399	longest_orf	603	387
LOC129463712	longest_orf	1294	1000
LOC129464105	longest_orf	937	469
LOC129463901	longest_orf	436	398
LOC129463743	longest_orf	1122	697
LOC129463749	longest_orf	1295	1099
LOC129463763	longest_orf	799	654
LOC129463657	longest_orf	242	125
LOC129463767	longest_orf	759	694
LOC129464024	longest_orf	294	209
LOC129463508	longest_orf	388	136
URAD	longest_orf	170	108
CSNK1A1L	longest_orf	337	321
PCGF3	longest_orf	328	298
LOC129464433	longest_orf	790	678
LOC129464356	longest_orf	164	129
LOC129464614	longest_orf	428	219
YIPF7	longest_orf	261	162
SELENOP	longest_orf	386	217
LOC134732761	longest_orf	426	376
LOC129464545	longest_orf	462	431
LOC129465060	longest_orf	570	350
LOC129464573	longest_orf	429	271
LOC129464662	longest_orf	503	424
GPX4	longest_orf	234	124
VMAC	longest_orf	119	111
ZNF285	longest_orf	587	231
LOC129466789	longest_orf	352	277
SELENOV	longest_orf	364	272
LOC129465928	longest_orf	526	291
LOC129466841	longest_orf	800	446
SELENOT	longest_orf	195	146
LOC134732830	longest_orf	708	429
WDR49	longest_orf	1038	848
LOC134732839	longest_orf	595	266
LOC134733103	longest_orf	1037	772
LOC129462075	longest_orf	800	418
PYDC2	longest_orf	139	53
LOC134733354	longest_orf	579	346
LOC134732860	longest_orf	737	531
LOC134732861	longest_orf	1016	572
LOC134732862	longest_orf	794	752
SELENOO	longest_orf	694	691
LOC129468479	longest_orf	214	91
LOC129468269	longest_orf	571	474
LOC129467510	longest_orf	460	279
LOC129467316	longest_orf	554	436
LOC129467513	longest_orf	517	367
LOC129467514	longest_orf	517	367
LOC134733425	longest_orf	532	367
LOC129467516	longest_orf	517	367
LOC129467517	longest_orf	517	367
LOC134733426	longest_orf	517	367
LOC129467515	longest_orf	517	367
LOC129467519	longest_orf	517	367
LOC129467520	longest_orf	517	367
LOC129467521	longest_orf	517	367
LOC129467522	longest_orf	517	367
LOC129467523	longest_orf	517	367
SUSD2	longest_orf	677	542
SLC7A4	longest_orf	623	315
SELENOM	longest_orf	145	97
LOC129467340	longest_orf	406	223
LOC129468185	longest_orf	621	481
LOC129467540	longest_orf	873	741
LOC129468248	longest_orf	231	135
LOC129468462	longest_orf	1751	839
LOC134734811	longest_orf	714	431
SELENOF	longest_orf	168	95
GBP3	longest_orf	592	441
LOC134734819	longest_orf	451	278
SETSIP	longest_orf	291	230
LOC134733745	longest_orf	653	559
LOC134734648	longest_orf	382	194
LOC134734656	longest_orf	126	108
LOC129466482	longest_orf	509	317
LOC134734209	longest_orf	383	277
LOC134734198	longest_orf	635	523
LOC134734236	longest_orf	718	461
LOC134734860	longest_orf	264	110
LOC134734248	longest_orf	782	494
PDE4DIP	longest_orf	1259	459
LOC134731315	longest_orf	806	590
LOC134734268	longest_orf	254	137
LOC134733892	longest_orf	683	569
TCHHL1	longest_orf	902	528
YY1AP1	longest_orf	1067	864
LOC134733947	longest_orf	628	622
OR10T2	longest_orf	314	213
MPZ	longest_orf	312	248
LOC134734469	longest_orf	358	294
LOC134731326	longest_orf	1261	1185
LOC129468830	longest_orf	257	243
LOC129468951	longest_orf	524	337
CCDC163	longest_orf	158	98
LOC129468963	longest_orf	1364	507
LOC129470061	longest_orf	825	784
LOC129470692	longest_orf	523	254
IGBP1C	longest_orf	338	251
NACA2	longest_orf	215	132
RNF135	longest_orf	224	118
LOC129469618	longest_orf	1029	535
LOC129470509	longest_orf	463	399
LOC129469897	longest_orf	1052	611
LOC129469625	longest_orf	837	595
LOC129469899	longest_orf	440	354
SEBOX	longest_orf	219	109
HAP1	longest_orf	641	441
LOC129470174	longest_orf	443	247
LOC129469664	longest_orf	741	256
LOC129469669	longest_orf	499	426
LOC134735251	longest_orf	632	488
LOC129470763	longest_orf	701	307
LOC129470234	longest_orf	148	91
LOC129470529	longest_orf	419	140
LOC129470481	longest_orf	790	523
LOC129469731	longest_orf	261	146
LOC129471374	longest_orf	226	158
LOC129471564	longest_orf	396	335
LOC129471334	longest_orf	596	193
CD200R1L	longest_orf	290	171
ZNF80	longest_orf	273	220
LOC129471612	longest_orf	761	336
LOC129471676	longest_orf	1137	543
LOC129471216	longest_orf	497	291
OGG1	longest_orf	350	320
ARL8B	longest_orf	243	207
LOC129471420	longest_orf	463	255
LOC129471251	longest_orf	712	650
LOC129471059	longest_orf	6002	5995
LOC129471486	longest_orf	211	111
SELENON	longest_orf	591	334
LOC129471875	longest_orf	110	65
PLA2G2C	longest_orf	150	129
LOC129472521	longest_orf	1680	739
SPATA21	longest_orf	468	375
C22H1orf167	longest_orf	672	542
SLC2A7	longest_orf	513	276
LOC129472648	longest_orf	633	471
LOC129472054	longest_orf	302	215
LOC129472053	longest_orf	312	309
LOC129472147	longest_orf	757	658
DBI	longest_orf	144	126
LOC129472602	longest_orf	369	294
ETV7	longest_orf	341	253
LY6S	longest_orf	131	91
BTNL2	longest_orf	482	252
LOC129473822	longest_orf	445	364
OR2H2	longest_orf	310	226
GPX6	longest_orf	221	94
LOC129473450	longest_orf	425	360
CDH26	longest_orf	830	706
LOC129474414	longest_orf	421	236
EFCAB8	longest_orf	1304	849
LOC129474910	longest_orf	195	122
DEFB116	longest_orf	172	130
LOC129474087	longest_orf	160	100
LOC129474424	longest_orf	423	237
LOC129474889	longest_orf	857	362
LOC129474429	longest_orf	338	228
LOC129474305	longest_orf	961	881
LOC129475031	longest_orf	575	417
CFAP47	longest_orf	3160	1194
LOC129476322	longest_orf	245	146
LOC134735975	longest_orf	160	142
LOC129475322	longest_orf	170	99
LOC129475877	longest_orf	464	386
LOC129475875	longest_orf	651	372
LOC129475530	longest_orf	931	561
LOC129475358	longest_orf	280	159
LOC129475368	longest_orf	441	305
LOC129475573	longest_orf	398	377
LOC129475371	longest_orf	314	160
TEX13B	longest_orf	311	214
GUCY2F	longest_orf	1112	611
LOC129475388	longest_orf	167	144
TEX13C	longest_orf	758	681
ACTRT1	longest_orf	373	254
LOC129475250	longest_orf	308	161
SAGE1	longest_orf	1627	889
LOC129475798	longest_orf	346	339
SPANXN2	longest_orf	126	54
LOC129475847	longest_orf	505	492
LOC134735987	longest_orf	107	73
LOC129475105	longest_orf	715	457
LOC129475106	longest_orf	568	355
LOC129475440	longest_orf	1636	1229
PWWP4	longest_orf	1712	1220
LOC129476666	longest_orf	711	472
LOC129476703	longest_orf	453	330
LOC129476715	longest_orf	252	146
LOC129476721	longest_orf	252	146
LOC129476675	longest_orf	261	135
LOC129476799	longest_orf	258	135
