## Supplementary Table S1 for "EXCON: a scalable, reproducible Nextflow pipeline for CAFE-based gene EXpansion and CONtraction analysis": Theropithecus_gelada.internal_stop_codons.tsv

gene_id	action	original_length	kept_length
G053_mgp13	longest_orf	318	86
G053_mgp12	longest_orf	347	53
G053_mgp11	longest_orf	514	82
G053_mgp10	longest_orf	227	64
G053_mgp09	longest_orf	68	41
G053_mgp08	longest_orf	226	158
G053_mgp07	longest_orf	261	93
G053_mgp06	longest_orf	115	53
G053_mgp04	longest_orf	459	91
G053_mgp03	longest_orf	603	174
G053_mgp02	longest_orf	175	150
G053_mgp01	longest_orf	378	162
LOC147595885	longest_orf	1254	479
SMCO1	longest_orf	206	103
ZNF860	longest_orf	744	611
FOXL2NB	longest_orf	174	156
LOC112618565	longest_orf	412	281
SELENOT	longest_orf	195	146
LOC112619386	longest_orf	754	563
FHL1	longest_orf	277	203
HTR3D	longest_orf	403	298
LOC112619360	longest_orf	649	433
LOC112619359	longest_orf	386	236
LOC112619296	longest_orf	145	67
CELSR3	longest_orf	4185	4146
GPX1	longest_orf	198	154
CDHR4	longest_orf	797	349
LOC147595644	longest_orf	1210	988
IQCF5	longest_orf	202	151
SELENOK	longest_orf	94	91
LOC147595686	longest_orf	254	246
SNTN	longest_orf	147	118
LOC147595697	longest_orf	843	633
TRH	longest_orf	249	241
TXNRD3	longest_orf	575	573
ARGFX	longest_orf	327	259
CD200	longest_orf	278	271
CUNH3orf52	longest_orf	253	182
RANBP17	longest_orf	1116	593
CUNH5orf52	longest_orf	162	143
NMUR2	longest_orf	415	403
GPX3	longest_orf	262	189
IRGM	longest_orf	178	127
HMHB1	longest_orf	73	53
LOC112626668	longest_orf	776	520
LOC112627083	longest_orf	611	448
LOC112626521	longest_orf	369	268
DCANP1	longest_orf	244	95
LOC112626212	longest_orf	99	55
LOC112626450	longest_orf	530	401
NREP	longest_orf	113	95
RBMX2	longest_orf	322	310
LOC112627018	longest_orf	515	237
LOC147595139	longest_orf	122	86
GNL3L	longest_orf	537	496
SELENOP	longest_orf	381	201
CCNB3	longest_orf	257	101
LOC112616898	longest_orf	686	553
CAGE1	longest_orf	836	830
PHACTR1	longest_orf	593	585
LOC112622539	longest_orf	470	306
LOC112623083	longest_orf	583	213
LOC112623692	longest_orf	356	190
GPX6	longest_orf	221	148
LOC112623719	longest_orf	320	306
ZFP57	longest_orf	542	508
LOC112622400	longest_orf	387	339
TRIM31	longest_orf	606	366
NCR3	longest_orf	319	225
LOC112622696	longest_orf	204	107
LOC112622043	longest_orf	257	157
PEX39	longest_orf	99	93
PTCRA	longest_orf	265	236
ADGRF1	longest_orf	908	902
LOC112622279	longest_orf	57	54
LOC112623831	longest_orf	105	89
PBOV1	longest_orf	133	81
LOC112622835	longest_orf	506	188
TAAR8	longest_orf	388	243
LOC112622375	longest_orf	2251	1739
KIF25	longest_orf	384	381
LOC112623216	longest_orf	761	735
FRG2	longest_orf	278	224
CFAP96	longest_orf	183	149
LOC112624901	longest_orf	2921	2622
LOC112625068	longest_orf	462	407
LOC112624983	longest_orf	634	493
LOC112624355	longest_orf	449	362
LOC112625325	longest_orf	375	314
LOC112624325	longest_orf	475	294
LOC147594138	longest_orf	550	249
LOC112624849	longest_orf	125	51
ODAPH	longest_orf	176	162
CXCL9	longest_orf	136	125
FAM47E	longest_orf	393	389
LOC112625198	longest_orf	103	53
LOC112625442	longest_orf	370	312
YIPF7	longest_orf	239	162
PTTG2	longest_orf	201	148
LOC112624213	longest_orf	653	462
LOC112624214	longest_orf	469	248
LOC112621410	longest_orf	308	190
OR9A2	longest_orf	314	131
LOC112621781	longest_orf	310	300
PAX4	longest_orf	350	322
LOC147593890	longest_orf	698	460
CDHR3	longest_orf	996	589
LOC147593918	longest_orf	956	550
LOC112621045	longest_orf	531	425
HEATR4	longest_orf	1062	1000
LOC112628402	longest_orf	721	474
CCDC177	longest_orf	818	780
GPX2	longest_orf	190	150
OR6J1	longest_orf	375	335
LOC112629338	longest_orf	314	233
LOC112628363	longest_orf	317	186
OR4L1	longest_orf	312	309
SELENOS	longest_orf	190	188
LOC147593627	longest_orf	483	481
LOC147593638	longest_orf	462	460
LOC147593723	longest_orf	545	506
NMB	longest_orf	154	109
LOC147593734	longest_orf	508	437
LOC112629132	longest_orf	835	659
LOC112629130	longest_orf	715	395
LOC147593289	longest_orf	616	453
LOC112635098	longest_orf	318	246
LOC112635094	longest_orf	495	483
SPSB2	longest_orf	262	139
LOC147593320	longest_orf	525	350
LOC147593323	longest_orf	242	197
LOC112635455	longest_orf	303	299
KLRC4	longest_orf	157	123
TMEM52B	longest_orf	183	176
LOC112634433	longest_orf	350	213
MANSC4	longest_orf	340	326
LOC112605380	longest_orf	173	144
NT5DC4	longest_orf	462	258
LOC112605321	longest_orf	328	167
id-LOC147592999	longest_orf	133	125
ELMOD3	longest_orf	379	373
CLEC4F	longest_orf	598	392
LOC112604507	longest_orf	170	123
FSHR	longest_orf	729	488
SELENOI	longest_orf	397	386
LOC112617954	longest_orf	1418	820
LOC112627925	longest_orf	454	280
ZNF396	longest_orf	340	171
DSG3	longest_orf	993	875
LCNL1	longest_orf	169	97
CCDC187	longest_orf	961	931
OR1K1	longest_orf	311	202
LOC112607680	longest_orf	347	271
LOC112607687	longest_orf	545	342
LOC112608680	longest_orf	317	164
SPAG8	longest_orf	508	459
SPATA31G1	longest_orf	1078	1069
LOC112608289	longest_orf	1360	1324
SPINK4	longest_orf	86	75
TAF1L	longest_orf	1941	1827
LOC112617042	longest_orf	1408	504
LOC112631097	longest_orf	258	250
LOC147591981	longest_orf	711	414
LOC112632136	longest_orf	729	685
LOC147591991	longest_orf	338	329
LOC112631329	longest_orf	338	329
LOC112631319	longest_orf	729	374
LOC112617968	longest_orf	497	487
LOC147592000	longest_orf	819	468
LOC112631047	longest_orf	1254	1039
LOC112631758	longest_orf	150	82
PDZD7	longest_orf	1031	986
LOC112631076	longest_orf	1029	477
LOC112631366	longest_orf	471	469
ARMS2	longest_orf	186	93
DMBT1	longest_orf	2458	1504
NTAQ1	longest_orf	143	127
LOC147591777	longest_orf	687	595
LOC112616860	longest_orf	312	266
LOC112616961	longest_orf	458	445
LOC147591965	longest_orf	1475	336
LOC147591967	longest_orf	708	464
SPATA46	longest_orf	261	251
LY9	longest_orf	630	328
CD48	longest_orf	245	240
LOC112620900	longest_orf	314	170
LOC112606845	longest_orf	309	267
PYDC5	longest_orf	119	63
LOC112618268	longest_orf	332	166
LOC112617421	longest_orf	325	184
LOC112620463	longest_orf	715	365
VHLL	longest_orf	222	161
LOC112636410	longest_orf	385	312
PUDP	longest_orf	219	162
THEM5	longest_orf	335	239
NBPF11	longest_orf	507	182
NBPF15	longest_orf	586	393
NBPF7	longest_orf	645	541
OVGP1	longest_orf	678	612
LOC112635396	longest_orf	470	408
LOC112609313	longest_orf	302	261
GSTM1	longest_orf	218	207
LOC112635419	longest_orf	636	615
LOC112628644	longest_orf	1169	414
SELENOF	longest_orf	162	92
IFI44	longest_orf	465	411
FYB2	longest_orf	764	726
DIO1	longest_orf	249	125
LOC112610242	longest_orf	515	272
LOC147591492	longest_orf	238	196
LOC112609683	longest_orf	148	129
SELENON	longest_orf	591	334
PLA2G2F	longest_orf	211	199
LOC112622241	longest_orf	331	208
LOC147591635	longest_orf	1118	666
LOC147591637	longest_orf	1166	666
ZNF835	longest_orf	536	521
LOC112613619	longest_orf	468	303
LOC147590481	longest_orf	571	540
LENG9	longest_orf	474	248
LOC147590486	longest_orf	399	229
LOC147590487	longest_orf	487	437
LOC112612396	longest_orf	703	483
LOC112612449	longest_orf	668	606
LOC112613615	longest_orf	527	412
LOC112612442	longest_orf	1105	833
ZNF534	longest_orf	637	551
ZNF880	longest_orf	583	410
LOC147590537	longest_orf	613	422
LOC112612606	longest_orf	570	565
LOC147590542	longest_orf	235	127
PLA2G4C	longest_orf	844	705
SELENOW	longest_orf	93	74
CEACAM16	longest_orf	479	452
ZNF404	longest_orf	470	373
LOC112611961	longest_orf	400	331
LOC112612126	longest_orf	600	353
CCNP	longest_orf	329	308
SELENOV	longest_orf	352	278
LOC147590735	longest_orf	497	418
LOC147590776	longest_orf	1232	1019
LOC147590777	longest_orf	943	706
LOC112612061	longest_orf	790	591
LOC147590788	longest_orf	1150	741
LOC112612062	longest_orf	616	569
LOC112612821	longest_orf	964	865
LOC112612816	longest_orf	1177	906
LOC147590797	longest_orf	972	475
LOC112612815	longest_orf	878	765
LOC112612817	longest_orf	1087	536
LOC112612824	longest_orf	628	591
LOC112612822	longest_orf	724	705
ZNF844	longest_orf	667	380
LOC112611853	longest_orf	593	410
LOC112611857	longest_orf	533	447
LOC112613580	longest_orf	174	112
PCSK4	longest_orf	831	733
GPX4	longest_orf	234	124
ZNF705D	longest_orf	299	251
LOC112630579	longest_orf	94	70
LOC112625913	longest_orf	588	369
LOC147590150	longest_orf	144	91
LOC147590173	longest_orf	465	406
LOC147590174	longest_orf	494	469
TNNI1	longest_orf	187	182
ATP6AP2	longest_orf	343	266
CFHR2	longest_orf	284	150
LOC112627756	longest_orf	522	207
CUNH1orf105	longest_orf	174	146
LOC112631006	longest_orf	532	508
CCDC190	longest_orf	300	179
LOC112635423	longest_orf	1065	827
LOC112610213	longest_orf	380	335
OR2T6	longest_orf	319	308
DIO2	longest_orf	273	132
CATSPERB	longest_orf	1116	1111
DIO3	longest_orf	304	169
id-LOC112616931	longest_orf	120	65
PGGHG	longest_orf	739	706
TMEM80	longest_orf	224	198
LOC112606483	longest_orf	246	154
LOC112605608	longest_orf	387	244
KCNK7	longest_orf	306	297
LOC112607001	longest_orf	311	305
LOC112606977	longest_orf	304	252
LOC147589516	longest_orf	625	455
SELENOH	longest_orf	122	78
OR9G1	longest_orf	311	307
LOC112607146	longest_orf	323	312
LOC112607259	longest_orf	314	308
LOC112607294	longest_orf	312	218
LOC112606948	longest_orf	315	300
OR4X1	longest_orf	316	158
IDH3G	longest_orf	384	176
CUNH11orf16	longest_orf	466	273
LOC112607284	longest_orf	314	292
OR10A5	longest_orf	317	127
OR56B4	longest_orf	321	229
LOC112605564	longest_orf	329	319
LOC112607287	longest_orf	315	209
LOC112607296	longest_orf	313	270
LOC112606949	longest_orf	320	235
UBQLNL	longest_orf	613	550
LOC112605899	longest_orf	320	188
LOC112607304	longest_orf	307	163
LOC112607131	longest_orf	303	238
LOC112607255	longest_orf	308	224
LOC112605565	longest_orf	315	227
LOC112606292	longest_orf	313	268
OR51G1	longest_orf	321	237
LOC112607375	longest_orf	294	273
LOC112607377	longest_orf	315	272
OR52R1	longest_orf	310	225
TRIM21	longest_orf	475	468
OR52B4	longest_orf	312	198
XNDC1N	longest_orf	1273	840
LOC112606585	longest_orf	242	184
LOC112617814	longest_orf	446	357
LOC147589747	longest_orf	446	278
CEP126	longest_orf	1117	1105
LOC112605953	longest_orf	432	327
CARD18	longest_orf	137	84
ANKK1	longest_orf	772	765
OR6T1	longest_orf	323	191
RTL3	longest_orf	475	371
LOC112615177	longest_orf	357	319
LOC112615184	longest_orf	409	307
LGALS9	longest_orf	340	265
LOC147588875	longest_orf	823	411
LOC112609248	longest_orf	564	479
LOC147588903	longest_orf	522	437
LOC147588931	longest_orf	894	890
LOC112609440	longest_orf	895	891
CCL16	longest_orf	120	112
NACA2	longest_orf	215	186
LOC147589028	longest_orf	198	154
TTLL6	longest_orf	892	780
PRAC2	longest_orf	141	64
GSDMB	longest_orf	414	208
HAP1	longest_orf	575	296
DBF4B	longest_orf	615	452
LOC147589185	longest_orf	346	190
QRICH2	longest_orf	1895	1094
ZCCHC18	longest_orf	403	342
LOC112616002	longest_orf	719	691
SMIM21	longest_orf	100	84
LOC147588692	longest_orf	540	408
LOC147588726	longest_orf	1243	531
LOC147588733	longest_orf	629	556
MUC19	longest_orf	8217	7474
OR10AD1	longest_orf	308	170
OR5BS1	longest_orf	311	184
LOC112634216	longest_orf	498	334
ERBB3	longest_orf	1342	1339
GLIPR1L2	longest_orf	255	245
LOC147588474	longest_orf	684	329
LOC112635385	longest_orf	713	485
DEPDC4	longest_orf	557	210
PIGA	longest_orf	478	189
TXNRD1	longest_orf	649	647
DAOA	longest_orf	132	82
LOC112610876	longest_orf	693	507
HNRNPA1L2	longest_orf	320	164
CUNH13orf42	longest_orf	325	315
LOC112610985	longest_orf	733	341
KCNRG	longest_orf	272	201
CYSLTR2	longest_orf	347	326
LOC147588307	longest_orf	357	232
LOC112617337	longest_orf	888	493
NPSR1	longest_orf	371	261
LOC112620474	longest_orf	221	115
LOC112621638	longest_orf	295	172
PRDM7	longest_orf	494	250
CENPBD1	longest_orf	186	128
LOC112614655	longest_orf	77	47
LOC112614427	longest_orf	281	266
CES4A	longest_orf	617	449
CES5A	longest_orf	610	580
LOC112627898	longest_orf	781	277
KLF8	longest_orf	350	147
LOC112614672	longest_orf	720	544
LOC112614671	longest_orf	594	510
LOC147587881	longest_orf	600	376
ZNF843	longest_orf	605	524
ITGAX	longest_orf	1170	1154
SEPHS2	longest_orf	451	388
LOC112614838	longest_orf	119	83
LOC112613703	longest_orf	345	319
PRSS33	longest_orf	278	159
MSRB1	longest_orf	116	94
LOC112608563	longest_orf	524	496
UPP2	longest_orf	373	301
LOC112636412	longest_orf	224	208
G6PC2	longest_orf	387	225
CIRSR	longest_orf	456	438
FTCDNL1	longest_orf	328	168
LOC112636356	longest_orf	1335	1119
LOC112636430	longest_orf	298	276
LOC112615320	longest_orf	309	299
CROCC2	longest_orf	2332	1735
ADIG	longest_orf	197	106
LOC112633081	longest_orf	2057	1152
LOC112632574	longest_orf	196	168
LOC112633604	longest_orf	159	131
LOC112627478	longest_orf	591	373
LOC112628045	longest_orf	1583	1236
LOC147586808	longest_orf	352	119
TBC1D28	longest_orf	210	125
CDRT15	longest_orf	281	259
CCDC144A	longest_orf	1188	1128
LOC112609713	longest_orf	662	403
LOC112610174	longest_orf	493	281
SCIMP	longest_orf	152	141
LOC112610244	longest_orf	341	261
LOC112617776	longest_orf	639	611
LOC112630217	longest_orf	471	308
TMEM71	longest_orf	337	309
SSR4	longest_orf	229	122
ERVH48-1	longest_orf	183	130
IGSF5	longest_orf	664	595
RIPPLY3	longest_orf	185	153
KRTAP19-8	longest_orf	63	55
KRTAP20-4	longest_orf	42	14
KRTAP23-1	longest_orf	113	68
GAB4	longest_orf	628	561
LOC112633093	longest_orf	709	480
TXNRD2	longest_orf	1000	522
LOC112632870	longest_orf	575	395
LOC112632400	longest_orf	603	465
SELENOM	longest_orf	145	97
APOL5	longest_orf	489	300
LOC112633102	longest_orf	337	332
GALR3	longest_orf	368	364
LOC112632747	longest_orf	593	392
WBP2NL	longest_orf	287	283
LOC112632624	longest_orf	497	268
SELENOO	longest_orf	669	666
LOC147586183	longest_orf	1185	361
LOC112634978	longest_orf	415	237
MUC12	longest_orf	5463	5355
LOC112620576	longest_orf	759	485
LOC147586142	longest_orf	751	308
LOC112631008	longest_orf	1179	969
LOC112630984	longest_orf	1582	704
LOC112631832	longest_orf	696	382
ODAD2	longest_orf	611	602
PTCHD3	longest_orf	955	563
CUNH10orf67	longest_orf	551	515
EBLN1	longest_orf	375	344
ACBD7	longest_orf	85	84
LOC112631009	longest_orf	1104	908
LOC147586116	longest_orf	514	297
LOC112628011	longest_orf	619	555
LOC147585886	longest_orf	1073	540
LOC112617979	longest_orf	380	343
LOC147585897	longest_orf	612	265
TAB3	longest_orf	631	336
ANOS1	longest_orf	666	201
LOC147585829	longest_orf	1693	1133
TXLNG	longest_orf	482	462
LOC147585852	longest_orf	460	420
LOC112620654	longest_orf	502	487
LOC112620042	longest_orf	317	236
LOC147585748	longest_orf	255	195
LOC112621609	longest_orf	670	409
LOC147585763	longest_orf	641	325
LOC112621613	longest_orf	445	266
LOC147585713	longest_orf	1234	703
LOC112632933	longest_orf	612	503
LOC147585692	longest_orf	371	343
LOC112631100	longest_orf	231	199
LOC112631831	longest_orf	371	212
BMS1	longest_orf	1285	351
LOC147585652	longest_orf	751	308
LOC147585603	longest_orf	525	494
LOC147585617	longest_orf	1254	479
LOC147585634	longest_orf	1243	531
LOC147585646	longest_orf	1243	531
LOC147585583	longest_orf	595	508
LOC147585589	longest_orf	751	308
LOC147585592	longest_orf	437	389
LOC147585598	longest_orf	1280	788
LOC147585578	longest_orf	460	420
LOC147585554	longest_orf	1074	479
LOC147585573	longest_orf	704	678
LOC147585574	longest_orf	1237	462
LOC147585534	longest_orf	445	266
LOC147585524	longest_orf	653	308
ZNF510	longest_orf	684	652
LOC112607781	longest_orf	992	848
LOC112616063	longest_orf	139	109
ZNF630	longest_orf	653	633
LOC147585448	longest_orf	751	308
LOC147585452	longest_orf	751	308
LOC147585434	longest_orf	751	308
LOC147585440	longest_orf	751	308
LOC112631621	longest_orf	795	596
LOC147585383	longest_orf	751	308
LOC147585368	longest_orf	575	488
LOC147585372	longest_orf	719	306
LOC112617879	longest_orf	632	604
LOC112630657	longest_orf	299	251
LOC112630543	longest_orf	837	782
LOC147585228	longest_orf	751	308
LOC147585185	longest_orf	753	306
id-LOC112628996	longest_orf	125	68
LOC147585149	longest_orf	955	418
LOC147585161	longest_orf	844	837
LOC147585092	longest_orf	690	664
LOC147585093	longest_orf	1237	462
LOC147585051	longest_orf	487	308
