## Supplementary Table S1 for "EXCON: a scalable, reproducible Nextflow pipeline for CAFE-based gene EXpansion and CONtraction analysis": Trachypithecus_francoisi.internal_stop_codons.tsv

gene_id	action	original_length	kept_length
ND1	longest_orf	318	86
ND2	longest_orf	347	83
COX1	longest_orf	514	109
COX2	longest_orf	227	64
ATP8	longest_orf	68	41
ATP6	longest_orf	226	140
COX3	longest_orf	261	95
ND3	longest_orf	115	82
ND4	longest_orf	459	118
ND5	longest_orf	601	174
ND6	longest_orf	175	104
CYTB	longest_orf	380	160
ZFY	longest_orf	796	623
ARL13A	longest_orf	292	283
CENPI	longest_orf	751	731
ARMCX1	longest_orf	452	283
ARMCX2	longest_orf	629	344
LOC117090866	longest_orf	732	581
LOC117092529	longest_orf	3488	2453
LOC117095866	longest_orf	426	415
LOC117092656	longest_orf	260	134
LOC117062424	longest_orf	1441	1225
IRAK1	longest_orf	711	505
TKTL1	longest_orf	595	378
LOC117064852	longest_orf	710	474
LOC117067505	longest_orf	1016	706
THOC2	longest_orf	1484	1458
LOC117071407	longest_orf	410	300
id-LOC117073878	longest_orf	207	150
LOC117074973	longest_orf	422	239
BEX5	longest_orf	108	53
LOC117079521	longest_orf	630	280
LOC117080120	longest_orf	736	683
LOC117080621	longest_orf	589	561
SLC9A7	longest_orf	650	384
LOC117082755	longest_orf	1281	689
LOC117082985	longest_orf	757	679
LOC117082988	longest_orf	459	370
LOC117083105	longest_orf	541	420
LOC117083176	longest_orf	1137	722
LOC117083270	longest_orf	1280	936
LOC117083374	longest_orf	1049	791
HEATR6	longest_orf	783	488
LOC117085363	longest_orf	736	683
LOC117085604	longest_orf	464	403
LOC117085749	longest_orf	594	369
MED6	longest_orf	187	48
LOC117087199	longest_orf	676	553
LOC117087414	longest_orf	1354	680
LOC117087868	longest_orf	490	388
LOC117087938	longest_orf	670	507
LOC117088355	longest_orf	217	199
LOC117089364	longest_orf	492	466
LOC117089605	longest_orf	584	321
LOC117089717	longest_orf	1039	496
LOC117089912	longest_orf	689	541
LOC117089936	longest_orf	1004	855
LOC117090077	longest_orf	842	810
LOC117090161	longest_orf	963	511
LOC117090215	longest_orf	1067	786
LOC117090585	longest_orf	1128	818
LOC117090677	longest_orf	908	668
LOC117090736	longest_orf	620	420
LOC117090741	longest_orf	912	540
LOC117090838	longest_orf	582	322
LOC117091474	longest_orf	541	374
LOC117091848	longest_orf	612	364
CUNH8orf86	longest_orf	130	77
HGSNAT	longest_orf	663	561
CHM	longest_orf	651	395
LOC117099787	longest_orf	136	81
LOC117062044	longest_orf	377	224
SMIM21	longest_orf	147	74
LOC117062744	longest_orf	953	502
CUNH8orf49	longest_orf	228	197
ZNF705D	longest_orf	309	261
LOC117066361	longest_orf	467	321
LOC117064584	longest_orf	927	600
INA	longest_orf	489	476
LOC117064526	longest_orf	236	149
CC2D2B	longest_orf	1432	903
LOC117070738	longest_orf	304	284
LOC117070765	longest_orf	315	301
LOC117070654	longest_orf	232	226
LOC117070673	longest_orf	270	228
ERF	longest_orf	547	304
LOC117084544	longest_orf	788	677
LOC117079566	longest_orf	509	289
LOC117080440	longest_orf	484	244
GPX1	longest_orf	201	154
CDHR4	longest_orf	831	624
SELENOK	longest_orf	94	91
SPATA12	longest_orf	192	107
LOC117083049	longest_orf	282	156
SNTN	longest_orf	147	118
EBLN2	longest_orf	272	156
ARL8B	longest_orf	243	212
LOC117083234	longest_orf	259	147
LOC117083273	longest_orf	972	608
TXNRD3	longest_orf	668	592
MYLK	longest_orf	1926	1056
ZNF80	longest_orf	297	244
LOC117083614	longest_orf	915	590
LOC117078351	longest_orf	332	316
LOC117076752	longest_orf	309	229
LOC117076765	longest_orf	308	227
DHFR2	longest_orf	187	131
TMEM212	longest_orf	234	148
KCNMB3	longest_orf	296	241
LOC117078495	longest_orf	622	378
HTR3C	longest_orf	432	324
CUNH3orf35	longest_orf	166	136
LOC117083919	longest_orf	510	437
LOC117084105	longest_orf	100	54
ZNF860	longest_orf	730	284
LOC117084479	longest_orf	570	343
LOC117086264	longest_orf	822	562
LOC117085139	longest_orf	398	231
TAPT1	longest_orf	780	402
FAM114A1	longest_orf	564	448
LOC117086376	longest_orf	436	257
LOC117086416	longest_orf	140	74
LOC117084940	longest_orf	973	647
LOC117084956	longest_orf	415	312
TTC29	longest_orf	480	468
LOC117086021	longest_orf	360	225
FHDC1	longest_orf	1150	805
LOC117086042	longest_orf	166	135
ANP32C	longest_orf	326	169
TRIM61	longest_orf	207	163
LOC117086667	longest_orf	342	156
LOC117088310	longest_orf	586	524
ZSCAN26	longest_orf	479	367
GPX6	longest_orf	442	369
LOC117088680	longest_orf	309	186
LOC117086913	longest_orf	314	292
CUNH6orf136	longest_orf	495	468
PSORS1C1	longest_orf	106	53
TREML4	longest_orf	272	193
NCR2	longest_orf	266	223
CUNH6orf226	longest_orf	97	91
CRIP3	longest_orf	232	162
GLYATL3	longest_orf	288	245
LOC117088539	longest_orf	158	149
LOC117088557	longest_orf	471	265
SEPHS2	longest_orf	451	388
ZNF785	longest_orf	402	272
PYDC1	longest_orf	105	71
LOC117087700	longest_orf	347	224
ITGAX	longest_orf	1154	701
LOC117087716	longest_orf	179	98
LOC117088576	longest_orf	311	190
LOC117088588	longest_orf	221	86
LOC117087788	longest_orf	559	323
LOC117087789	longest_orf	149	80
ADGRG3	longest_orf	565	559
LOC117088284	longest_orf	171	145
NPAP1L	longest_orf	425	366
CES4A	longest_orf	562	284
CENPBD1	longest_orf	183	127
PRDM7	longest_orf	379	313
MAP1LC3B2	longest_orf	126	101
PARPBP	longest_orf	656	483
DEPDC4	longest_orf	264	136
LOC117090870	longest_orf	277	223
LOC117090871	longest_orf	237	138
ANP32D	longest_orf	266	148
CUNH4orf46	longest_orf	169	94
LOC117090203	longest_orf	437	311
LOC117090208	longest_orf	309	259
MUC19	longest_orf	8245	7730
RESF1	longest_orf	1746	1434
LOC117090902	longest_orf	962	643
LOC117090915	longest_orf	255	171
LOC117090921	longest_orf	570	325
TPRX1	longest_orf	446	405
SIGLEC16	longest_orf	532	461
LOC117093624	longest_orf	602	542
LOC117093634	longest_orf	643	555
LOC117093650	longest_orf	760	619
LOC117091351	longest_orf	708	637
LOC117091318	longest_orf	498	373
LENG1	longest_orf	263	124
LOC117091354	longest_orf	1396	1126
LENG9	longest_orf	571	320
LOC117091357	longest_orf	1076	568
LOC117093677	longest_orf	414	311
FAM71E2	longest_orf	975	929
ZNF544	longest_orf	608	574
ZNF404	longest_orf	564	379
LOC117091928	longest_orf	424	252
LOC117093077	longest_orf	341	315
LOC117093101	longest_orf	800	555
CCNP	longest_orf	329	308
LOC117092081	longest_orf	361	203
HHLA3	longest_orf	165	122
LOC117092118	longest_orf	363	188
SELENOF	longest_orf	165	95
LINC02801	longest_orf	112	53
LRRC8B	longest_orf	802	580
LOC117092249	longest_orf	462	383
LOC117091330	longest_orf	503	408
LOC117093524	longest_orf	537	411
LOC117093712	longest_orf	874	519
ZNF30	longest_orf	647	374
U2AF1L4	longest_orf	186	171
THAP8	longest_orf	274	182
LOC117092423	longest_orf	767	495
LOC117093545	longest_orf	240	191
SELENOV	longest_orf	350	276
LOC117092537	longest_orf	867	653
DIO1	longest_orf	264	140
LOC117092605	longest_orf	148	117
LOC117093890	longest_orf	448	316
LOC117092824	longest_orf	4408	2274
SELENOW	longest_orf	85	74
SMPDL3B	longest_orf	271	154
RPA2	longest_orf	343	287
LOC117093082	longest_orf	329	258
SELENON	longest_orf	556	427
MDS2	longest_orf	134	118
KLHDC7A	longest_orf	775	560
CROCC	longest_orf	2003	1525
LOC117093582	longest_orf	320	281
CUNH1orf195	longest_orf	71	41
CUNH1orf167	longest_orf	1455	1140
LOC117093350	longest_orf	200	149
COPS9	longest_orf	243	101
LOC117095287	longest_orf	198	157
SP110	longest_orf	750	521
FLACC1	longest_orf	421	242
LOC117095226	longest_orf	511	400
LOC117095238	longest_orf	1325	813
LOC117094679	longest_orf	491	324
LOC117094703	longest_orf	682	429
LOC117094183	longest_orf	366	251
LOC117094726	longest_orf	955	935
METAP1D	longest_orf	469	346
THSD7B	longest_orf	1607	1554
LOC117094225	longest_orf	331	284
LOC117094231	longest_orf	557	320
LOC117094238	longest_orf	941	891
LOC117094244	longest_orf	912	764
LOC117095179	longest_orf	141	76
LOC117095440	longest_orf	141	76
LOC117096678	longest_orf	166	145
LOC117096753	longest_orf	82	44
LOC117096680	longest_orf	136	81
LOC117096756	longest_orf	146	125
CFAP298	longest_orf	483	381
LOC117095759	longest_orf	237	126
LOC117095791	longest_orf	145	86
LOC117096698	longest_orf	161	140
LOC117096499	longest_orf	640	599
id-LOC117096502	longest_orf	158	124
id-LOC117096503	longest_orf	148	113
RTCB	longest_orf	505	348
LOC117096010	longest_orf	289	165
LOC117096531	longest_orf	322	289
LOC117096067	longest_orf	203	158
LOC117096539	longest_orf	104	65
SELENOM	longest_orf	168	120
CUNH22orf24	longest_orf	228	191
SELENOO	longest_orf	671	668
IL17REL	longest_orf	517	286
ATP5MGL	longest_orf	107	74
LOC117096379	longest_orf	325	240
LOC117096732	longest_orf	211	124
LOC117096440	longest_orf	162	135
LOC117098079	longest_orf	1175	1026
LOC117096880	longest_orf	134	83
LPA	longest_orf	1044	536
LOC117097050	longest_orf	57	54
LOC117097102	longest_orf	505	300
LOC117097374	longest_orf	374	194
LOC117097385	longest_orf	287	209
LOC117097367	longest_orf	464	332
GJE1	longest_orf	241	212
PBOV1	longest_orf	127	75
TAAR9	longest_orf	347	323
LOC117097537	longest_orf	343	295
LOC117097750	longest_orf	233	128
CEMP1	longest_orf	274	150
MSRB1	longest_orf	116	94
PRR25	longest_orf	428	263
CHTF18	longest_orf	974	911
PRSS47	longest_orf	371	349
LOC117098423	longest_orf	1582	831
LOC117098443	longest_orf	751	384
LOC117098466	longest_orf	536	513
RAB13	longest_orf	203	145
CUNH1orf43	longest_orf	186	152
CUNH9orf92	longest_orf	77	56
LOC117099248	longest_orf	185	102
LOC117098733	longest_orf	375	266
LOC117099256	longest_orf	123	97
LOC117099406	longest_orf	702	499
TMEM8B	longest_orf	923	564
LOC117099020	longest_orf	1334	837
FAM205C	longest_orf	343	247
FAM205A	longest_orf	1333	1182
LOC117099281	longest_orf	964	484
LOC117099068	longest_orf	340	178
LCNL1	longest_orf	173	85
CUNH9orf163	longest_orf	206	163
LOC117099661	longest_orf	635	498
LOC117099751	longest_orf	508	361
LOC117063075	longest_orf	206	155
CLEC4F	longest_orf	554	440
LOC117062092	longest_orf	175	119
LOC117062164	longest_orf	434	279
id-LOC117062892	longest_orf	149	64
RPS27A	longest_orf	156	125
LOC117062347	longest_orf	429	225
LOC117063004	longest_orf	75	54
ABHD1	longest_orf	403	204
SELENOI	longest_orf	397	386
TDRD15	longest_orf	1932	1513
OSR1	longest_orf	333	267
CLC	longest_orf	136	53
PROZ	longest_orf	413	294
LOC117063540	longest_orf	538	360
CUNH18orf12	longest_orf	177	157
ZNF396	longest_orf	358	186
LOC117064257	longest_orf	206	134
SDHA	longest_orf	514	395
LOC117064660	longest_orf	461	455
LOC117064751	longest_orf	241	130
TRIM52	longest_orf	276	182
LOC117066023	longest_orf	253	168
WDR36	longest_orf	949	924
LOC117064843	longest_orf	704	299
POU5F2	longest_orf	426	354
PRDM9	longest_orf	463	417
SELENOP	longest_orf	381	201
LOC117065099	longest_orf	683	583
DLAT	longest_orf	487	233
LOC117064644	longest_orf	544	362
CRTC2	longest_orf	637	308
LOC117064525	longest_orf	331	175
LOC117065300	longest_orf	626	446
LOC117066075	longest_orf	270	149
COL23A1	longest_orf	552	315
ZNF454	longest_orf	525	396
LOC117065442	longest_orf	586	383
LOC117066099	longest_orf	494	447
IRGM	longest_orf	218	105
GPX3	longest_orf	226	153
LOC117065705	longest_orf	812	452
DCANP1	longest_orf	242	94
LOC117066129	longest_orf	249	189
LOC117066599	longest_orf	469	438
LOC117066619	longest_orf	107	70
CUNH17orf77	longest_orf	240	122
CEP295NL	longest_orf	556	422
LGALS3BP	longest_orf	582	438
HSPB9	longest_orf	154	92
HAP1	longest_orf	692	362
GSDMB	longest_orf	415	227
ARL5C	longest_orf	186	97
TTLL6	longest_orf	859	856
LOC117067182	longest_orf	127	102
RSAD1	longest_orf	544	407
AMZ2	longest_orf	371	210
LOC117067459	longest_orf	148	130
NT5M	longest_orf	152	80
SEBOX	longest_orf	212	200
LOC117067686	longest_orf	103	59
DHRS7C	longest_orf	161	120
ZNF594	longest_orf	805	801
GLTPD2	longest_orf	326	245
VMO1	longest_orf	197	126
LOC117067897	longest_orf	585	388
LOC117066542	longest_orf	318	178
LOC117066545	longest_orf	335	240
CUNH20orf141	longest_orf	165	94
LOC117068570	longest_orf	396	247
LOC117068639	longest_orf	196	168
LOC117068775	longest_orf	1331	839
CHD6	longest_orf	2714	1558
WFDC6	longest_orf	90	79
LOC117068965	longest_orf	428	260
CDH26	longest_orf	823	613
LOC117068326	longest_orf	250	143
MIR1-1HG	longest_orf	69	63
id-LOC117069622	longest_orf	605	427
LOC117069721	longest_orf	760	711
AHNAK2	longest_orf	5830	5825
DIO3	longest_orf	304	169
LOC117071002	longest_orf	935	792
ABCD4	longest_orf	605	547
LOC117069375	longest_orf	459	400
LOC117069386	longest_orf	721	629
LOC117069425	longest_orf	323	189
GPX2	longest_orf	190	150
SYT16	longest_orf	976	649
LOC117071177	longest_orf	255	231
LOC117071424	longest_orf	55	49
CUNH11orf1	longest_orf	84	54
LOC117071038	longest_orf	992	456
LOC117070001	longest_orf	347	307
LOC117070005	longest_orf	312	188
LOC117071579	longest_orf	312	262
LOC117071060	longest_orf	338	290
LOC117071061	longest_orf	312	231
LOC117070114	longest_orf	94	49
LOC117070135	longest_orf	152	145
LOC117070137	longest_orf	549	434
LOC117071074	longest_orf	208	176
LOC117070209	longest_orf	716	714
LOC117071211	longest_orf	721	719
LOC117071212	longest_orf	264	236
LOC117070328	longest_orf	1690	1099
LOC117070315	longest_orf	386	287
LOC117071241	longest_orf	747	406
LOC117071589	longest_orf	520	203
USP50	longest_orf	357	203
CATSPER2	longest_orf	671	608
STRC	longest_orf	1889	1086
LOC117071120	longest_orf	954	727
LOC117070888	longest_orf	181	120
LOC117073083	longest_orf	293	194
CCT8L2	longest_orf	556	511
LOC117073336	longest_orf	143	100
LOC117073626	longest_orf	317	246
id-LOC117072421	longest_orf	190	80
LOC117072121	longest_orf	441	351
CPA2	longest_orf	453	272
LOC117072777	longest_orf	163	89
LOC117073156	longest_orf	409	389
CUNH7orf66	longest_orf	118	68
LOC117072864	longest_orf	88	80
CDHR3	longest_orf	885	238
SAMD9	longest_orf	1608	339
LOC117073772	longest_orf	323	301
LOC117072790	longest_orf	403	388
LOC117072327	longest_orf	504	287
LOC117072852	longest_orf	538	505
LOC117072168	longest_orf	316	245
LOC117072066	longest_orf	291	173
LOC117072734	longest_orf	298	250
LOC117072717	longest_orf	536	358
LOC117072723	longest_orf	242	197
LOC117073352	longest_orf	545	390
CUNH7orf65	longest_orf	193	42
LOC117072867	longest_orf	329	169
CCT6A	longest_orf	489	272
LOC117073547	longest_orf	817	363
LOC117073530	longest_orf	455	250
LOC117072257	longest_orf	462	208
LOC117072258	longest_orf	355	236
LOC117076492	longest_orf	608	520
LOC117075100	longest_orf	318	310
LOC117076149	longest_orf	972	368
LOC117074982	longest_orf	118	67
LOC117074046	longest_orf	200	148
LOC117074499	longest_orf	305	267
LOC117074073	longest_orf	1697	1054
LOC117075550	longest_orf	600	393
HSPA6	longest_orf	643	599
ITLN2	longest_orf	316	199
LOC117074317	longest_orf	444	285
LOC117075707	longest_orf	307	200
LOC117074116	longest_orf	375	251
LOC117075882	longest_orf	325	300
LOC117075873	longest_orf	314	289
LOC117076383	longest_orf	324	284
LOC117076385	longest_orf	314	190
LOC117074120	longest_orf	721	394
RHBG	longest_orf	458	268
LCE3B	longest_orf	95	87
FLG2	longest_orf	2181	1923
THEM5	longest_orf	247	151
LOC117074139	longest_orf	250	214
LOC117074143	longest_orf	309	221
LOC117075524	longest_orf	1116	680
LOC117076074	longest_orf	460	354
SARS1	longest_orf	536	434
LOC117075588	longest_orf	600	321
LOC117075856	longest_orf	151	117
LOC117075960	longest_orf	443	285
CUNH19orf44	longest_orf	627	382
BRD4	longest_orf	1397	1100
GNG14	longest_orf	144	96
ZNF878	longest_orf	547	503
LOC117074193	longest_orf	298	197
GPX4	longest_orf	234	124
MTM1	longest_orf	611	377
LOC117078422	longest_orf	580	290
MCF2	longest_orf	940	749
XPNPEP2	longest_orf	672	480
LOC117078023	longest_orf	303	269
ENOX2	longest_orf	580	445
IGSF1	longest_orf	1339	1110
ZNF75D	longest_orf	509	289
HTATSF1	longest_orf	753	544
RBMX	longest_orf	387	273
F8	longest_orf	2347	2155
PNMA6A	longest_orf	391	169
CUL4B	longest_orf	913	563
KIAA1210	longest_orf	1711	1703
DOCK11	longest_orf	2071	2016
DCX	longest_orf	460	270
COL4A5	longest_orf	1687	1639
LOC117077701	longest_orf	704	676
TCEAL3	longest_orf	217	173
LOC117077716	longest_orf	634	537
RTL3	longest_orf	476	371
LOC117077324	longest_orf	359	355
LOC117077989	longest_orf	483	332
CITED1	longest_orf	217	175
LOC117077415	longest_orf	163	80
TAF1	longest_orf	1877	985
LOC117077739	longest_orf	232	118
ZC3H12B	longest_orf	834	729
ZNF630	longest_orf	654	328
SLC38A5	longest_orf	474	259
GPKOW	longest_orf	483	338
AKAP4	longest_orf	840	494
DGKK	longest_orf	1267	1045
LOC117077380	longest_orf	160	118
LOC117077639	longest_orf	624	576
LOC117077587	longest_orf	329	229
MED14	longest_orf	1448	820
FAM47C	longest_orf	942	809
CFAP47	longest_orf	3168	2886
GK	longest_orf	557	507
LOC117078078	longest_orf	114	90
DCAF8L1	longest_orf	610	380
PHKA2	longest_orf	1233	866
TXLNG	longest_orf	557	237
FAM9C	longest_orf	177	105
GPR143	longest_orf	412	336
PUDP	longest_orf	227	180
LOC117079595	longest_orf	450	313
LOC117079614	longest_orf	364	335
ZNF484	longest_orf	810	411
LOC117079039	longest_orf	107	78
LOC117079047	longest_orf	688	593
LOC117079571	longest_orf	142	124
DCAF13	longest_orf	596	460
LOC117079417	longest_orf	113	60
ADCY8	longest_orf	1251	1119
LOC117079088	longest_orf	1274	824
LOC117079172	longest_orf	326	307
MUC5B	longest_orf	5751	2594
LOC117081612	longest_orf	148	92
LOC117081007	longest_orf	387	201
FAM89B	longest_orf	188	120
PPP1R14B	longest_orf	197	172
LOC117081451	longest_orf	160	133
MS4A18	longest_orf	318	130
OOSP4B	longest_orf	170	167
LOC117080717	longest_orf	327	319
MPEG1	longest_orf	715	612
LOC117081613	longest_orf	319	200
LOC117081784	longest_orf	282	277
SELENOH	longest_orf	122	78
LOC117080800	longest_orf	309	170
LOC117080072	longest_orf	236	139
LOC117080819	longest_orf	802	761
NCR3LG1	longest_orf	457	292
LOC117080883	longest_orf	347	243
CUNH11orf16	longest_orf	467	343
LOC117081628	longest_orf	314	219
LOC117081298	longest_orf	416	258
LOC117081687	longest_orf	321	299
LOC117081303	longest_orf	319	149
LOC117080877	longest_orf	328	206
LOC117081504	longest_orf	314	291
LOC117081054	longest_orf	327	221
LOC117080946	longest_orf	367	258
UBQLNL	longest_orf	536	314
LOC117081240	longest_orf	316	303
LOC117081311	longest_orf	336	236
LOC117081242	longest_orf	329	278
LOC117081314	longest_orf	310	227
LOC117081253	longest_orf	146	130
LOC117081317	longest_orf	387	302
LOC117081135	longest_orf	308	224
LOC117081324	longest_orf	316	187
LOC117081062	longest_orf	319	163
LOC117081340	longest_orf	330	208
LOC117079887	longest_orf	442	367
LOC117080198	longest_orf	249	189
LOC117080032	longest_orf	684	507
LOC117080494	longest_orf	443	235
LOC117081199	longest_orf	58	38
LOC117080356	longest_orf	701	695
ANKK1	longest_orf	771	600
TREH	longest_orf	600	548
LOC117081380	longest_orf	314	161
LOC117082807	longest_orf	1237	637
PRR26	longest_orf	296	261
JCAD	longest_orf	1356	922
LOC117082191	longest_orf	328	179
LOC117082756	longest_orf	239	215
LOC117082240	longest_orf	187	133
LOC117082260	longest_orf	311	254
LOC117082262	longest_orf	1309	591
LOC117082523	longest_orf	102	60
ZNF487	longest_orf	207	148
ZNF25	longest_orf	464	434
LOC117082456	longest_orf	289	193
LOC117082639	longest_orf	371	280
LOC117082121	longest_orf	303	165
LOC117082332	longest_orf	443	402
