## Supplementary Table S4 for "EXCON: a scalable, reproducible Nextflow pipeline for CAFE-based gene EXpansion and CONtraction analysis": go_enrichment_summary.tsv

GO_ID	GO_term	direction	n_sig	GO_label
GO:0006614	SRP-dependent cotranslational protein targeting to membrane	contracting	6	SRP-dependent cotranslational protein
targeting to membrane
GO:0045047	protein targeting to ER	contracting	5	protein targeting to ER
GO:0072599	establishment of protein localization to endoplasmic reticulum	contracting	5	establishment of protein localization to
endoplasmic reticulum
GO:0000184	nuclear-transcribed mRNA catabolic process, nonsense-mediated decay	contracting	4	nuclear-transcribed mRNA catabolic
process, nonsense-mediated decay
GO:0003735	structural constituent of ribosome	contracting	4	structural constituent of ribosome
GO:0005840	ribosome	contracting	4	ribosome
GO:0006119	oxidative phosphorylation	contracting	4	oxidative phosphorylation
GO:0006613	cotranslational protein targeting to membrane	contracting	4	cotranslational protein targeting to
membrane
GO:0022626	cytosolic ribosome	contracting	4	cytosolic ribosome
GO:0044391	ribosomal subunit	contracting	4	ribosomal subunit
GO:0070972	protein localization to endoplasmic reticulum	contracting	4	protein localization to endoplasmic
reticulum
GO:0098800	inner mitochondrial membrane protein complex	contracting	4	inner mitochondrial membrane protein
complex
GO:0001906	cell killing	contracting	3	cell killing
GO:0002181	cytoplasmic translation	contracting	3	cytoplasmic translation
GO:0006413	translational initiation	contracting	3	translational initiation
GO:0015934	large ribosomal subunit	contracting	3	large ribosomal subunit
GO:0019646	aerobic electron transport chain	contracting	3	aerobic electron transport chain
GO:0022625	cytosolic large ribosomal subunit	contracting	3	cytosolic large ribosomal subunit
GO:0042773	ATP synthesis coupled electron transport	contracting	3	ATP synthesis coupled electron transport
GO:0042775	mitochondrial ATP synthesis coupled electron transport	contracting	3	mitochondrial ATP synthesis coupled
electron transport
GO:0070469	respirasome	contracting	3	respirasome
GO:0090150	establishment of protein localization to membrane	contracting	3	establishment of protein localization to
membrane
GO:0098798	mitochondrial protein-containing complex	contracting	3	mitochondrial protein-containing complex
GO:0098803	respiratory chain complex	contracting	3	respiratory chain complex
GO:0000956	nuclear-transcribed mRNA catabolic process	contracting	2	nuclear-transcribed mRNA catabolic
process
GO:0002228	natural killer cell mediated immunity	contracting	2	natural killer cell mediated immunity
GO:0004984	olfactory receptor activity	contracting	2	olfactory receptor activity
GO:0005740	mitochondrial envelope	contracting	2	mitochondrial envelope
GO:0005743	mitochondrial inner membrane	contracting	2	mitochondrial inner membrane
GO:0005746	mitochondrial respirasome	contracting	2	mitochondrial respirasome
GO:0006612	protein targeting to membrane	contracting	2	protein targeting to membrane
GO:0009055	electron transfer activity	contracting	2	electron transfer activity
GO:0009060	aerobic respiration	contracting	2	aerobic respiration
GO:0009126	purine nucleoside monophosphate metabolic process	contracting	2	purine nucleoside monophosphate
metabolic process
GO:0009167	purine ribonucleoside monophosphate metabolic process	contracting	2	purine ribonucleoside monophosphate
metabolic process
GO:0019439	aromatic compound catabolic process	contracting	2	aromatic compound catabolic process
GO:0019866	organelle inner membrane	contracting	2	organelle inner membrane
GO:0022613	ribonucleoprotein complex biogenesis	contracting	2	ribonucleoprotein complex biogenesis
GO:0022904	respiratory electron transport chain	contracting	2	respiratory electron transport chain
GO:0042254	ribosome biogenesis	contracting	2	ribosome biogenesis
GO:0042255	ribosome assembly	contracting	2	ribosome assembly
GO:0046700	heterocycle catabolic process	contracting	2	heterocycle catabolic process
GO:0050911	detection of chemical stimulus involved in sensory perception of smell	contracting	2	detection of chemical stimulus involved
in sensory perception of smell
GO:1901361	organic cyclic compound catabolic process	contracting	2	organic cyclic compound catabolic
process
GO:0006613	cotranslational protein targeting to membrane	expanding	19	cotranslational protein targeting to
membrane
GO:0005840	ribosome	expanding	18	ribosome
GO:0006614	SRP-dependent cotranslational protein targeting to membrane	expanding	18	SRP-dependent cotranslational protein
targeting to membrane
GO:0044391	ribosomal subunit	expanding	18	ribosomal subunit
GO:0003735	structural constituent of ribosome	expanding	17	structural constituent of ribosome
GO:0022626	cytosolic ribosome	expanding	17	cytosolic ribosome
GO:0045047	protein targeting to ER	expanding	17	protein targeting to ER
GO:0072599	establishment of protein localization to endoplasmic reticulum	expanding	17	establishment of protein localization to
endoplasmic reticulum
GO:0000184	nuclear-transcribed mRNA catabolic process, nonsense-mediated decay	expanding	16	nuclear-transcribed mRNA catabolic
process, nonsense-mediated decay
GO:0006413	translational initiation	expanding	16	translational initiation
GO:0070972	protein localization to endoplasmic reticulum	expanding	16	protein localization to endoplasmic
reticulum
GO:0002181	cytoplasmic translation	expanding	15	cytoplasmic translation
GO:0005198	structural molecule activity	expanding	15	structural molecule activity
GO:0006412	translation	expanding	14	translation
GO:0043043	peptide biosynthetic process	expanding	14	peptide biosynthetic process
GO:0006518	peptide metabolic process	expanding	13	peptide metabolic process
GO:0006612	protein targeting to membrane	expanding	13	protein targeting to membrane
GO:1990904	ribonucleoprotein complex	expanding	13	ribonucleoprotein complex
GO:0000956	nuclear-transcribed mRNA catabolic process	expanding	12	nuclear-transcribed mRNA catabolic
process
GO:0006401	RNA catabolic process	expanding	12	RNA catabolic process
GO:0006402	mRNA catabolic process	expanding	12	mRNA catabolic process
GO:0015934	large ribosomal subunit	expanding	12	large ribosomal subunit
GO:0043604	amide biosynthetic process	expanding	12	amide biosynthetic process
GO:0019439	aromatic compound catabolic process	expanding	11	aromatic compound catabolic process
GO:0022625	cytosolic large ribosomal subunit	expanding	11	cytosolic large ribosomal subunit
GO:0034655	nucleobase-containing compound catabolic process	expanding	11	nucleobase-containing compound catabolic
process
GO:0043603	amide metabolic process	expanding	11	amide metabolic process
GO:0044270	cellular nitrogen compound catabolic process	expanding	11	cellular nitrogen compound catabolic
process
GO:0046700	heterocycle catabolic process	expanding	11	heterocycle catabolic process
GO:1901361	organic cyclic compound catabolic process	expanding	11	organic cyclic compound catabolic
process
GO:0016071	mRNA metabolic process	expanding	10	mRNA metabolic process
GO:0090150	establishment of protein localization to membrane	expanding	10	establishment of protein localization to
membrane
GO:0006605	protein targeting	expanding	9	protein targeting
GO:0072594	establishment of protein localization to organelle	expanding	9	establishment of protein localization to
organelle
GO:0003723	RNA binding	expanding	8	RNA binding
GO:0015935	small ribosomal subunit	expanding	7	small ribosomal subunit
GO:0022627	cytosolic small ribosomal subunit	expanding	7	cytosolic small ribosomal subunit
GO:1901566	organonitrogen compound biosynthetic process	expanding	7	organonitrogen compound biosynthetic
process
GO:0006886	intracellular protein transport	expanding	6	intracellular protein transport
GO:0042788	polysomal ribosome	expanding	6	polysomal ribosome
GO:0005844	polysome	expanding	5	polysome
GO:0022613	ribonucleoprotein complex biogenesis	expanding	5	ribonucleoprotein complex biogenesis
GO:0032991	protein-containing complex	expanding	5	protein-containing complex
GO:0033365	protein localization to organelle	expanding	4	protein localization to organelle
GO:0034641	cellular nitrogen compound metabolic process	expanding	4	cellular nitrogen compound metabolic
process
GO:0042254	ribosome biogenesis	expanding	4	ribosome biogenesis
GO:0043229	intracellular organelle	expanding	4	intracellular organelle
GO:0044248	cellular catabolic process	expanding	4	cellular catabolic process
GO:0072657	protein localization to membrane	expanding	4	protein localization to membrane
GO:0004984	olfactory receptor activity	expanding	3	olfactory receptor activity
GO:0005739	mitochondrion	expanding	3	mitochondrion
GO:0005740	mitochondrial envelope	expanding	3	mitochondrial envelope
GO:0005743	mitochondrial inner membrane	expanding	3	mitochondrial inner membrane
GO:0005829	cytosol	expanding	3	cytosol
GO:0006139	nucleobase-containing compound metabolic process	expanding	3	nucleobase-containing compound metabolic
process
GO:0006725	cellular aromatic compound metabolic process	expanding	3	cellular aromatic compound metabolic
process
GO:0009057	macromolecule catabolic process	expanding	3	macromolecule catabolic process
GO:0019866	organelle inner membrane	expanding	3	organelle inner membrane
GO:0031966	mitochondrial membrane	expanding	3	mitochondrial membrane
GO:0031967	organelle envelope	expanding	3	organelle envelope
GO:0031975	envelope	expanding	3	envelope
GO:0043228	non-membrane-bounded organelle	expanding	3	non-membrane-bounded organelle
GO:0043232	intracellular non-membrane-bounded organelle	expanding	3	intracellular non-membrane-bounded
organelle
GO:0046483	heterocycle metabolic process	expanding	3	heterocycle metabolic process
GO:0051668	localization within membrane	expanding	3	localization within membrane
GO:0098798	mitochondrial protein-containing complex	expanding	3	mitochondrial protein-containing complex
GO:0098800	inner mitochondrial membrane protein complex	expanding	3	inner mitochondrial membrane protein
complex
GO:1901575	organic substance catabolic process	expanding	3	organic substance catabolic process
GO:0002455	humoral immune response mediated by circulating immunoglobulin	expanding	2	humoral immune response mediated by
circulating immunoglobulin
GO:0005549	odorant binding	expanding	2	odorant binding
GO:0005634	nucleus	expanding	2	nucleus
GO:0005737	cytoplasm	expanding	2	cytoplasm
GO:0005746	mitochondrial respirasome	expanding	2	mitochondrial respirasome
GO:0006119	oxidative phosphorylation	expanding	2	oxidative phosphorylation
GO:0006396	RNA processing	expanding	2	RNA processing
GO:0007606	sensory perception of chemical stimulus	expanding	2	sensory perception of chemical stimulus
GO:0007608	sensory perception of smell	expanding	2	sensory perception of smell
GO:0009055	electron transfer activity	expanding	2	electron transfer activity
GO:0009056	catabolic process	expanding	2	catabolic process
GO:0009060	aerobic respiration	expanding	2	aerobic respiration
GO:0009144	purine nucleoside triphosphate metabolic process	expanding	2	purine nucleoside triphosphate metabolic
process
GO:0009161	ribonucleoside monophosphate metabolic process	expanding	2	ribonucleoside monophosphate metabolic
process
GO:0009205	purine ribonucleoside triphosphate metabolic process	expanding	2	purine ribonucleoside triphosphate
metabolic process
GO:0009593	detection of chemical stimulus	expanding	2	detection of chemical stimulus
GO:0015399	primary active transmembrane transporter activity	expanding	2	primary active transmembrane transporter
activity
GO:0015453	oxidoreduction-driven active transmembrane transporter activity	expanding	2	oxidoreduction-driven active
transmembrane transporter activity
GO:0022618	protein-RNA complex assembly	expanding	2	protein-RNA complex assembly
GO:0031974	membrane-enclosed lumen	expanding	2	membrane-enclosed lumen
GO:0031981	nuclear lumen	expanding	2	nuclear lumen
GO:0042273	ribosomal large subunit biogenesis	expanding	2	ribosomal large subunit biogenesis
GO:0043209	myelin sheath	expanding	2	myelin sheath
GO:0043226	organelle	expanding	2	organelle
GO:0043231	intracellular membrane-bounded organelle	expanding	2	intracellular membrane-bounded organelle
GO:0043233	organelle lumen	expanding	2	organelle lumen
GO:0044271	cellular nitrogen compound biosynthetic process	expanding	2	cellular nitrogen compound biosynthetic
process
GO:0045184	establishment of protein localization	expanding	2	establishment of protein localization
GO:0046034	ATP metabolic process	expanding	2	ATP metabolic process
GO:0050906	detection of stimulus involved in sensory perception	expanding	2	detection of stimulus involved in
sensory perception
GO:0050907	detection of chemical stimulus involved in sensory perception	expanding	2	detection of chemical stimulus involved
in sensory perception
GO:0050911	detection of chemical stimulus involved in sensory perception of smell	expanding	2	detection of chemical stimulus involved
in sensory perception of smell
GO:0051606	detection of stimulus	expanding	2	detection of stimulus
GO:0070013	intracellular organelle lumen	expanding	2	intracellular organelle lumen
GO:0070469	respirasome	expanding	2	respirasome
GO:0071826	protein-RNA complex organization	expanding	2	protein-RNA complex organization
GO:0098556	cytoplasmic side of rough endoplasmic reticulum membrane	expanding	2	cytoplasmic side of rough endoplasmic
reticulum membrane
GO:0098803	respiratory chain complex	expanding	2	respiratory chain complex
GO:1901360	organic cyclic compound metabolic process	expanding	2	organic cyclic compound metabolic
process
GO:1901564	organonitrogen compound metabolic process	expanding	2	organonitrogen compound metabolic
process
