## Supplementary Table S5 for "EXCON: a scalable, reproducible Nextflow pipeline for CAFE-based gene EXpansion and CONtraction analysis"

process	n_runs	mean_peak_ram_gb	max_peak_ram_gb	run_at_max
ORTHOFINDER_PHYLO_CAFE	26	15.69	50.60	mammal_diverse_contiguous_n50
AGAT_SPKEEPLONGESTISOFORM	26	4.61	15.50	mammal_close_contiguous_n10
ORTHOFINDER_BLAST_CAFE	26	1.34	5.90	mammal_diverse_contiguous_n50
CAFE_RUN_K	23	1.39	4.10	mammal_diverse_fragmented_n50
CAFE_RUN_BEST	23	1.31	4.10	mammal_diverse_fragmented_n50
CAFE_PREP	23	1.25	3.90	mammal_diverse_contiguous_n50
NCBIGENOMEDOWNLOAD	26	1.60	1.70	bacteria_close_fragmented_n10
CAFE_PLOT	21	0.57	1.70	mammal_diverse_contiguous_n50
GFFREAD	26	0.23	1.50	mammal_diverse_contiguous_n30
CAFE_SIG_FAMILIES	22	0.10	0.27	mammal_diverse_fragmented_n50
CAFE_RUN_LARGE	1	0.20	0.20	mammal_diverse_fragmented_n50
CAFE_NODE_GUIDE	22	0.06	0.11	mammal_diverse_contiguous_n50
CAFE_SIG_FAMILIES_LARGE	23	0.03	0.07	mammal_diverse_fragmented_n50
CAFE_PLOT_LARGE	1	0.07	0.07	mammal_diverse_fragmented_n50
COMBINE_CAFE_SIG_FAMILIES	22	0.01	0.06	bacteria_diverse_fragmented_n30
RENAME_FASTA	26	0.02	0.03	mammal_close_contiguous_n10
RESCALE_TREE	26	0.01	0.01	bacteria_close_contiguous_n10
MERGE_CAFE_LARGE_RESULTS	1	0.01	0.01	mammal_diverse_fragmented_n50
CAFE_SELECT_K	23	0.01	0.01	bacteria_close_contiguous_n10
CAFE_MODEL_COMPARE	23	0.00	0.01	bacteria_close_fragmented_n50
GUNZIP	26	0.00	0.00	insect_close_fragmented_n10
